# High genetic load without purging in a diverse species-at-risk

**DOI:** 10.1101/2022.12.19.521038

**Authors:** Rebecca S. Taylor, Micheline Manseau, Sonesinh Keobouasone, Peng Liu, Gabriela Mastromonaco, Kirsten Solmundson, Allicia Kelly, Nicholas C. Larter, Mary Gamberg, Helen Schwantje, Caeley Thacker, Jean Polfus, Leon Andrew, Dave Hervieux, Deborah Simmons, Paul J. Wilson

## Abstract

High intra-specific genetic diversity is associated with adaptive potential which is key for resilience to global change. However, high variation may also support deleterious alleles through genetic load, unless purged, thereby increasing the risk of inbreeding depression if population sizes decrease rapidly. Purging of deleterious variation has now been demonstrated in some threatened species. However, less is known about the costs of population declines and inbreeding in species with large population sizes and high genetic diversity even though this encompasses many species globally that have or are expected to undergo rapid population declines. Caribou is a species of ecological and cultural significance in North America with a continental-wide distribution supporting extensive phenotypic variation, but with some populations undergoing significant declines resulting in their at-risk status in Canada. We assessed intra-specific genetic variation, adaptive divergence, inbreeding, and genetic load across populations with different demographic histories using an annotated chromosome-scale reference genome and 66 whole genome sequences. We found high genetic diversity and nine phylogenomic lineages across the continent with adaptive diversification of genes, but also high genetic load among lineages. We also found highly divergent levels of inbreeding across individuals including the loss of alleles by drift (genetic erosion) but not purging, likely due to rapid population declines not allowing time for purging of deleterious alleles. As a result, further inbreeding may need to be mitigated through conservation efforts. Our results highlight the ‘double-edged sword’ of genetic diversity that may be representative of other species-at-risk affected by anthropogenic activities.
