## Supplementary material for "High genetic load without purging in a diverse species-at-risk": Introgression statistics

### Sheet: Phylogenetics_66_NoHyb_SETS_Phy
P1	P2	P3	Dstatistic	Z-score	p-value	f4-ratio	BBAA	ABBA	BABA
GRA	NM1	ARC	0.00576391	13.0166	2.3e-16	0.0201841	329512	326836	323090
GRA	NM2	ARC	0.00602973	14.5203	2.3e-16	0.0211307	329309	327167	323245
NM1	NM2	ARC	0.00027231	0.582248	0.5604	0.00096565	335579	322680	322504
PMG	NWB	ARC	0.00489053	6.76562	1.33e-11	0.0175559	349535	322095	318960
GRA	NM1	BRG	0.00528839	11.785	2.3e-16	0.0251955	330106	327182	323740
GRA	NM2	BRG	0.0059678	13.1142	2.3e-16	0.0284552	329787	327667	323779
NM1	NM2	BRG	0.000689223	1.20191	0.2294	0.00334403	336192	323315	322869
PMG	NWB	BRG	0.00361962	5.66481	1.47e-08	0.0183577	348523	323093	320762
ARC	BRG	CSM	9.51e-05	0.195919	0.844674	0.000421705	343120	320562	320501
GRA	ARC	CSM	0.00533943	5.59197	2.25e-08	0.0237012	324182	330415	326905
ARC	NM1	CSM	0.00545919	6.59529	4.24e-11	0.0248474	324657	330736	327144
ARC	NM2	CSM	0.0137162	17.8632	2.3e-16	0.0626102	323058	334419	325369
GRA	BRG	CSM	0.00542143	7.443	9.84e-14	0.0241128	324858	331096	327525
BRG	NM1	CSM	0.00535362	7.52521	5.26e-14	0.0244394	325172	331498	327968
BRG	NM2	CSM	0.0135959	21.9193	2.3e-16	0.0622235	323727	335066	326077
GRA	NM1	CSM	0.0108469	22.7364	2.3e-16	0.0479546	327486	330888	323787
GRA	NM2	CSM	0.0191176	35.0726	2.3e-16	0.0848147	325542	334761	322201
NM1	NM2	CSM	0.00836069	14.9731	2.3e-16	0.0387	330694	329156	323698
NWB	PMG	CSM	0.0109343	8.89003	2.3e-16	0.0558534	339044	331220	324055
ARC	BRG	GRA	8.81e-05	0.234905	0.814282	0.000664942	346240	317444	317388
NM2	NM1	GRA	0.000553228	1.38302	0.166657	0.00458069	333865	323466	323108
NWB	PMG	GRA	0.00123387	2.10428	0.0353538	0.00964291	353042	318854	318068
ARC	BRG	NAL	0.015509	21.1537	2.3e-16	0.0393784	345285	332924	322755
ARC	CSM	NAL	0.0361402	31.2514	2.3e-16	0.0948221	326439	351015	326529
GRA	ARC	NAL	0.012884	15.5704	2.3e-16	0.0321468	330881	337204	328625
NM1	ARC	NAL	0.00463573	8.04086	8.92e-16	0.0118148	332024	334600	331512
NM2	ARC	NAL	0.00180427	2.65177	0.00800709	0.00463705	331613	334014	332811
ARC	NWB	NAL	0.0515218	38.584	2.3e-16	0.135794	326557	357847	322780
ARC	PMG	NAL	0.0555628	35.806	2.3e-16	0.147247	323804	361185	323161
BRG	CSM	NAL	0.0209732	17.417	2.3e-16	0.0577122	323974	348490	334172
GRA	BRG	NAL	0.0279316	28.6438	2.3e-16	0.0702534	328534	344969	326222
NM1	BRG	NAL	0.0197368	25.3462	2.3e-16	0.0507227	329476	342470	329213
NM2	BRG	NAL	0.0169208	17.3783	2.3e-16	0.0438297	329176	341724	330352
BRG	NWB	NAL	0.0363956	30.8387	2.3e-16	0.100361	325217	354498	329599
BRG	PMG	NAL	0.0405355	26.8304	2.3e-16	0.112282	322953	357521	329665
GRA	CSM	NAL	0.0488838	42.6146	2.3e-16	0.123907	326647	354733	321668
NM1	CSM	NAL	0.0408861	38.4351	2.3e-16	0.105504	330013	350997	323423
NM2	CSM	NAL	0.0382617	42.7672	2.3e-16	0.0990121	333028	348555	322865
CSM	NWB	NAL	0.015481	12.2208	2.3e-16	0.0452678	328177	347016	336436
CSM	PMG	NAL	0.0199062	9.52259	2.3e-16	0.057922	332185	346816	333278
GRA	NM1	NAL	0.00831078	15.3281	2.3e-16	0.0205753	336264	333076	327586
GRA	NM2	NAL	0.0111456	19.4484	2.3e-16	0.0276383	335497	334552	327177
GRA	NWB	NAL	0.0639843	66.5997	2.3e-16	0.163555	324064	362888	319242
GRA	PMG	NAL	0.0682159	40.4634	2.3e-16	0.17464	323892	364887	318284
NM1	NM2	NAL	0.00286674	4.62464	3.75e-06	0.00721149	341378	329677	327792
NM1	NWB	NAL	0.0562552	50.1826	2.3e-16	0.145987	329184	358201	320046
NM1	PMG	NAL	0.0605004	37.4069	2.3e-16	0.157302	328762	360323	319211
NM2	NWB	NAL	0.0534807	51.3491	2.3e-16	0.139791	329256	357231	320961
NM2	PMG	NAL	0.0579139	32.6527	2.3e-16	0.151189	331071	358281	319054
NWB	PMG	NAL	0.00434971	2.1569	0.0310134	0.0132542	334728	341535	338577
BRG	ARC	NM1	0.000388596	1.23431	0.217089	0.00318028	344109	319003	318755
NWB	PMG	NM1	0.000640226	1.15777	0.246959	0.00597232	346895	322140	321728
ARC	BRG	NM2	3.42e-05	0.0786449	0.937315	0.000243932	343946	319038	319016
NWB	PMG	NM2	0.00576412	7.82571	5.05e-15	0.0465429	345170	324767	321044
ARC	BRG	NWB	0.00311325	6.59299	4.31e-11	0.0158653	340478	323736	321726
ARC	CSM	NWB	0.0187198	23.9823	2.3e-16	0.0983028	322469	338787	326336
GRA	ARC	NWB	0.0114198	16.7679	2.3e-16	0.056165	323544	333643	326109
ARC	NM1	NWB	0.00343713	4.18464	2.86e-05	0.0179459	323167	331794	329521
ARC	NM2	NWB	0.00500927	6.13056	8.76e-10	0.0261678	322991	332484	329170
BRG	CSM	NWB	0.0156498	18.3312	2.3e-16	0.0837275	322563	338820	328378
GRA	BRG	NWB	0.014425	21.4511	2.3e-16	0.0711449	323524	335577	326034
BRG	NM1	NWB	0.000397232	0.505933	0.612904	0.00211325	322977	331852	331588
BRG	NM2	NWB	0.00196668	2.45781	0.0139786	0.0104638	322939	332409	331104
GRA	CSM	NWB	0.0300692	44.3462	2.3e-16	0.148982	322485	342313	322328
NM1	CSM	NWB	0.0153303	25.4299	2.3e-16	0.0819013	324317	337044	326866
NM2	CSM	NWB	0.013828	25.3643	2.3e-16	0.0740778	327665	334933	325797
GRA	NM1	NWB	0.0149368	23.4433	2.3e-16	0.0731095	327246	333197	323389
GRA	NM2	NWB	0.0165047	29.1731	2.3e-16	0.0808726	326728	334078	323230
NM1	NM2	NWB	0.00159176	3.07934	0.00207458	0.00837989	331042	327636	326594
ARC	BRG	PMG	0.00437033	8.74111	2.3e-16	0.0123824	342399	323326	320512
ARC	CSM	PMG	0.0341175	31.0407	2.3e-16	0.100117	321308	344790	322040
GRA	ARC	PMG	0.00548336	5.98565	2.16e-09	0.0156514	324372	331337	327723
ARC	NM1	PMG	0.00881282	10.0271	2.3e-16	0.0256123	324081	333119	327299
ARC	NM2	PMG	0.0153674	18.4553	2.3e-16	0.0447633	322833	336048	325876
BRG	CSM	PMG	0.0297928	27.1408	2.3e-16	0.0888368	321137	344559	324622
GRA	BRG	PMG	0.00972042	12.4691	2.3e-16	0.0278377	324117	333840	327412
BRG	NM1	PMG	0.00453552	6.37193	1.87e-10	0.0133961	323641	332927	329921
BRG	NM2	PMG	0.0110789	17.0403	2.3e-16	0.0327878	322571	335764	328405
GRA	CSM	PMG	0.039486	36.41	2.3e-16	0.114182	320035	347027	320663
NM1	CSM	PMG	0.0253929	22.5689	2.3e-16	0.076458	321943	341835	324904
NM2	CSM	PMG	0.0189244	16.8619	2.3e-16	0.0579453	324193	338626	326047
GRA	NM1	PMG	0.0143583	24.9931	2.3e-16	0.040858	326875	333238	323804
GRA	NM2	PMG	0.0209187	33.5226	2.3e-16	0.0597057	325333	336405	322619
NM1	NM2	PMG	0.00663723	10.9124	2.3e-16	0.0196532	329700	330016	325664
