## Supplementary material for "High genetic load without purging in a diverse species-at-risk": Gene Ontology results: ARC_enrichment_all_MF.csv

Enrichment FDR	nGenes	Pathway Genes	Fold Enrichment	Pathway	URL	Genes
0.117145034	12	186	3.613537291	Extracellular matrix structural constituent	http://amigo.geneontology.org/amigo/term/GO:0005201	LTBP1 LAMA3 LAMC2 LAMB4 COL12A1 ZP4 CILP HMCN2 DSPP MFAP4 AMBN COL6A6
0.123942763	28	784	2.000351	Structural molecule activity	http://amigo.geneontology.org/amigo/term/GO:0005198	LTBP1 LAMA3 LAMC2 CTNNA2 NEBL EPB41L1 LAMB4 COL12A1 NUP155 ZP4 SORBS3 MACF1 PRPH RPL35 MRPL15 ACTR2 CILP RPL37 HMCN2 DSPP PANX3 KRT84 MFAP4 MRPS22 AMBN RPS23 COL6A6 RPL17
0.123942763	28	770	2.036721019	Calcium ion binding	http://amigo.geneontology.org/amigo/term/GO:0005509	LTBP1 NUCB2 PITPNM2 PITPNM3 CDH20 SUSD1 CDH23 MACF1 LDLR SYT4 LRP4 CDH13 TRPM2 HMCN2 DSPP PCDH1 CAPN2 ADGRV1 LPL NRXN1 GAS6 CCBE1 PCDH9 PROS1 FAT4 TPO PADI3 CANX
0.140356817	10	161	3.478871305	Lipid transporter activity	http://amigo.geneontology.org/amigo/term/GO:0005319	NPC1L1 PITPNM2 OSBPL8 PITPNM3 ABCG5 STAR SLC22A9 ABCG1 SLC27A4 ABCC1
0.178716477	12	233	2.884626335	Guanyl-nucleotide exchange factor activity	http://amigo.geneontology.org/amigo/term/GO:0005085	TRIO NUCB2 ARHGEF10L DIS3 DOCK3 CYTH4 PREX1 ARFGEF2 TIAM2 TAGAP ARHGEF40 BCR
0.1878334	2	5	22.4039312	Lipoprotein lipase activity	http://amigo.geneontology.org/amigo/term/GO:0004465	LIPC LPL
0.1878334	4	34	6.589391531	Sterol transporter activity	http://amigo.geneontology.org/amigo/term/GO:0015248	OSBPL8 ABCG5 STAR ABCG1
0.1878334	3	16	10.50184275	Sodium-independent organic anion transmembrane transporter activity	http://amigo.geneontology.org/amigo/term/GO:0015347	SLCO4A1 SLC22A9 SLC22A11
0.1878334	6	72	4.667485667	Receptor tyrosine kinase binding	http://amigo.geneontology.org/amigo/term/GO:0030971	PITPNM2 PITPNM3 LRP4 SH2B1 FIZ1 GAS6
0.1878334	4	32	7.001228501	Lipoprotein particle binding	http://amigo.geneontology.org/amigo/term/GO:0071813	LDLR CDH13 LIPC LPL
0.1878334	4	32	7.001228501	Protein-lipid complex binding	http://amigo.geneontology.org/amigo/term/GO:0071814	LDLR CDH13 LIPC LPL
0.1878334	2	5	22.4039312	Neuroligin family protein binding	http://amigo.geneontology.org/amigo/term/GO:0097109	NRXN2 NRXN1
0.1878334	5	46	6.088024784	Lipid transfer activity	http://amigo.geneontology.org/amigo/term/GO:0120013	PITPNM2 OSBPL8 ABCG5 STAR ABCG1
0.1878334	7	100	3.920687961	Protein tyrosine kinase binding	http://amigo.geneontology.org/amigo/term/GO:1990782	PITPNM2 PITPNM3 LRP4 DSCAM SH2B1 FIZ1 GAS6
