## Supplementary material for "High genetic load without purging in a diverse species-at-risk": Gene Ontology results: ARC_GO_Groups_BP.csv

N	High level GO category	Genes
100	Regulation of response to stimulus	CD44 ARHGAP31 TRIO LTBP1 CTNNA2 HDAC4 NUCB2 NDC80 KCNK2 TRAF5 SSH1 PSMC5 ICAM1 OSBPL8 NLRC4 CYTH4 SH3BP1 CHD8 SETD6 CACTIN GRB10 RPA3 TNS2 BTN3A3 GPLD1 NUP155 TXNDC15 ZP4 RGS4 CPN1 SORBS3 BICC1 TTC21B PREX1 ARFGEF2 STAMBP BTN1A1 EDN2 KLF2 MACF1 LDLR SPINK5 LRP4 APC OASL RNFT2 NUP42 STXBP1 ACTR2 CILP FAM13A TLE3 TGFB1I1 CDH13 FEM1A TRPM2 NLRP12 RPL37 RSPO3 TIAM2 EPHB1 UBR1 ZDHHC1 UBXN1 PTPN13 ADGR…
90	Regulation of biological quality	GABRA1 AKAP11 SPATA7 CTNNA2 NUCB2 TRHDE KCNK2 TRAF5 DIS3 SSH1 PSMC5 ICAM1 HNRNPM SH3BP1 SLCO4A1 CPQ GRB10 CDH23 NRXN2 TNS2 GPLD1 TENT5A NUP155 PDCL3 RGS4 LRAT PREX1 GGA3 EDN2 KLF2 MACF1 LDLR PIAS3 RIDA SYT4 LRP4 TUT4 APC KCNH3 GLUL STXBP1 ATP6V1G1 ACTR2 ABCG5 HADH SLC24A4 TLE3 TRPM2 CORIN CHRNB3 STAR SLC22A9 PFKM EPHB1 GNA14 GPAT4 ABCG1 PCSK7 CYB561A3 SLC2A2 ADGRV1 LIPC MC4R NAV2 COG7 CA7 GPR183 …
88	Response to stress	NPC1L1 MNAT1 RNASET2 CD44 ARID1B DCBLD2 KDM4A HDAC4 ARHGEF10L KCNK2 TRAF5 PSMC5 GCN1 ICAM1 NLRC4 HNRNPM SIRPB1 HAO1 UGGT2 SETD6 CACTIN LIG1 RPA3 NUP155 PDCL3 ADPRS KLF2 MACF1 LDLR CHD1L IGHMBP2 SPINK5 RBM17 APC OASL RNFT2 GLUL NIBAN1 NUP42 STXBP1 ATP6V1G1 NEK1 ACTR2 TGFB1I1 FEM1A TRPM2 NLRP12 STAR EPHB1 GNA14 ZDHHC1 KASH5 CXCL16 UBXN1 FAAP20 CAPN2 UVSSA HNRNPK MFAP4 MC4R NLRC3 SETMAR NPAS2 SERPIN…
86	Cellular component biogenesis	MNAT1 GABRA1 LAMA3 LAMC2 CTNNA2 HDAC4 ARHGEF10L NEBL DIS3 SSH1 PSMC5 ICAM1 NLRC4 LAMB4 CDC6 PES1 CARD10 SH3BP1 CDH20 KLF5 RPA3 PMP22 NRXN2 NUP155 TXNDC15 SORBS3 LDB3 TTC21B PREX1 MACF1 IFT22 AFDN CHD1L NIP7 LRP4 HOOK1 APC GLUL STXBP1 RPL35 FHDC1 NEK1 ACTR2 TLE3 CDH13 TRPM2 RPL37 EPHB1 ZDHHC1 KASH5 CFAP221 DCAF13 RPUSD2 MFAP4 MYO1A NLRC3 SF1 KCNG4 NMD3 MYO7B DSCAM CFAP46 CHMP6 SH2B1 DNAJB8 NRXN1 B…
78	Regulation of signaling	CD44 ARHGAP31 TRIO LTBP1 NDC80 TRAF5 SSH1 PSMC5 ICAM1 OSBPL8 CYTH4 SH3BP1 CHD8 CACTIN GRB10 RPA3 TNS2 GPLD1 TXNDC15 RGS4 SORBS3 BICC1 TTC21B PREX1 ARFGEF2 STAMBP KLF2 MACF1 SYT4 LRP4 APC OASL GLUL STXBP1 CILP FAM13A HADH TLE3 TGFB1I1 CDH13 TRPM2 NLRP12 CORIN RPL37 RSPO3 TIAM2 STAR PFKM EPHB1 UBR1 ABCG1 SLC2A2 PTPN13 ADGRV1 TAGAP HNRNPK SLC27A4 NLRC3 CA7 HTRA4 GPR183 NPTX1 TLR1 CHMP6 SH2B1 ALOX12B…
72	Macromolecule localization	NPC1L1 AKAP11 SPATA7 LTBP1 NDC80 SSH1 PITPNM2 OSBPL8 PITPNM3 CARD10 HAO1 ACOT8 KLF5 SNX8 PITRM1 NRXN2 GPLD1 NUP155 LRAT TTC21B ARFGEF2 GGA3 EMC1 MACF1 IFT22 LDLR AFDN LRP4 HOOK1 APC GLUL NUP42 STXBP1 ATP6V1G1 RPL35 ABCG5 HADH STAC2 TRPM2 RPL37 STAR SLC22A9 PFKM SNX22 ZDHHC1 ABCG1 SLC2A2 ADGRV1 LIPC SLC27A4 COG7 NMD3 PLRG1 AGXT ZWILCH LPL CHMP6 PNPLA2 NRXN1 GAS6 TANGO2 ATP6V0C RPS23 ARRDC1 RPL17 A…
69	Cellular localization	AKAP11 RNASET2 CD44 SPATA7 SPP2 STK10 NDC80 SSH1 OSBPL8 CARD10 SIRPB1 KLF5 SNX8 PITRM1 NRXN2 GPLD1 NUP155 MREG TTC21B ARFGEF2 GGA3 EMC1 MACF1 IFT22 LDLR AFDN SYT4 LRP4 HOOK1 APC GLUL NUP42 STXBP1 RPL35 ACTR2 CDH13 STAC2 TRPM2 RPL37 STAR EEF1A1 ZDHHC1 ABCG1 KASH5 MYO1A COG7 NMD3 MYO7B CEACAM3 PLRG1 XCR1 ZWILCH CHMP6 NRXN1 GAS1 BBS12 GAS6 PROS1 DHRS7C ATP6V0C RPS23 ORM1 HAUS5 RPL17 CANX SMURF1 CCDC…
69	Regulation of molecular function	MNAT1 AKAP11 CD44 ARHGAP31 TRIO ZC3H15 HDAC4 NUCB2 SPP2 ARHGEF10L TRAF5 DIS3 DOCK3 GCN1 ICAM1 OSBPL8 NLRC4 CDC6 CYTH4 CARD10 SH3BP1 PCIF1 SETD6 CACTIN GPLD1 RGS4 PREX1 ARFGEF2 PZP EDN2 AFDN SPINK5 APC OASL FAM13A STAC2 FEM1A NLRP12 RPL37 TIAM2 EPHB1 EEF1A1 CCNF UBXN1 RNF25 ADGRV1 TAGAP HNRNPK NSD1 ARHGEF40 LIPC ELFN2 SLC27A4 NLRC3 NMD3 SETMAR SERPINB9 NPTX1 LPL CHMP6 NRXN1 P2RY13 AMIGO1 GAS6 PROS…
68	Regulation of multicellular organismal process	LTBP1 LAMA3 KDM4A HDAC4 KCNK2 SSH1 ICAM1 NLRC4 CARD10 SH3BP1 CACTIN GRB10 RAI1 BTN3A3 GPLD1 NUP155 PDCL3 RGS4 ARFGEF2 BTN1A1 EDN2 KLF2 MACF1 LDLR PIAS3 SPINK5 LRP4 APC GLUL ACTR2 ABCG5 HADH TLE3 TGFB1I1 ZNF750 NLRP12 CORIN TIAM2 STAR DSPP PANX3 EPHB1 GPAT4 KRT84 CAPN2 ADGRV1 HNRNPK MC4R NLRC3 NPAS2 NPTX1 DSCAM IL16 TLR1 LPL EGR3 ALOX12B NRXN1 AMIGO1 GAS6 CCBE1 PROS1 NPY2R FFAR3 SMTNL2 FAT4 ORM1 P…
67	Response to external stimulus	RNASET2 CD44 TRIO LAMA3 LAMC2 CTNNA2 KDM4A HDAC4 NUCB2 KCNK2 PSMC5 GCN1 ICAM1 NLRC4 CHD8 SIRPB1 SETD6 CACTIN GRB10 NRXN2 TENT5A LRAT PREX1 EDN2 LDLR SPINK5 OASL GLUL STXBP1 ATP6V1G1 ACTR2 ABCG5 CDH13 FEM1A TRPM2 NLRP12 STAR CMTM7 ROBO4 EPHB1 ZDHHC1 CXCL16 LMX1A CAPN2 HPGD ADGRV1 MFAP4 MC4R SLC27A4 NLRC3 GPR183 SERPINB9 DSCAM IL16 XCR1 TLR1 LPL EGR3 NRXN1 GAS6 GPR39 PROS1 ATP6V0C FFAR3 NCR3 ABCC1 …
66	Catabolic process	RNASET2 CD44 KDM4A HDAC4 TRHDE TRAF5 DIS3 PSMC5 XYLB HNRNPM HAO1 ACOT8 UGGT2 CPQ GPLD1 CUL9 TENT5A NUP155 PDCL3 CPN1 GGA3 LDLR RIDA BCAN LRP4 TUT4 APC RNFT2 GLUL NUP42 ATP6V1G1 RPL35 HADH HDC TGFB1I1 FEM1A RPL37 IDNK PFKM EEF1A1 UBR1 SPSB3 CCNF UBXN1 CAPN2 HPGD PHKG1 LIPC SLC27A4 ECI1 SETMAR ENC1 AGXT LPL CHMP6 PNPLA2 ATP6V0C RPS23 ARRDC1 OGDHL RPL17 BFAR TPO NEU4 ABCC1 SMURF1
60	Anatomical structure morphogenesis	CD44 TRIO LAMA3 LAMC2 CTNNA2 NEBL SSH1 PSMC5 ICAM1 LAMB4 CARD10 SH3BP1 CDH20 KLF5 LIG1 PBX4 GRB10 PMP22 COL12A1 GPLD1 PDCL3 LDB3 TTC21B PREX1 KLF2 MACF1 LDLR SYT4 SPINK5 LRP4 GLUL STXBP1 ACTR2 KRT71 SLC24A4 TLE3 TGFB1I1 CDH13 RSPO3 TIAM2 DSPP ROBO4 EPHB1 LMX1A CAPN2 HPGD HOXD4 NPTX1 DSCAM AMBN EGR3 NRXN1 AMIGO1 CCBE1 NPY2R FAT4 TENM3 NR2E3 SMURF1 CCDC39
60	Regulation of localization	LAMA3 LAMC2 CTNNA2 HDAC4 STK10 NDC80 SSH1 ICAM1 OSBPL8 CARD10 SH3BP1 SIRPB1 GRB10 GPLD1 RGS4 LRAT TTC21B PREX1 EDN2 MACF1 AFDN SYT4 LRP4 APC KCNH3 GLUL STXBP1 ABCG5 HADH CDH13 STAC2 TRPM2 CORIN PFKM ROBO4 ZDHHC1 ABCG1 CXCL16 SLC2A2 HNRNPK KCNG4 CA7 NMD3 GPR183 IL16 XCR1 LPL PNPLA2 ALOX12B NRXN1 GAS1 AMIGO1 KCNA4 GAS6 CCBE1 KCNK12 DHRS7C NPY2R FFAR3 CCDC39
54	System process	NPC1L1 GABRA1 AKAP11 SPATA7 CTNNA2 KDM4A HDAC4 TRHDE KCNK2 SSH1 ICAM1 CHD8 TUSC3 CDH23 NRXN2 NUP155 RGS4 SORBS3 LRAT EDN2 KLF2 LDLR GRHPR ACTR2 ABCG5 SLC24A4 STAC2 CORIN CHRNB3 EPHB1 LMX1A SLC2A2 ADGRV1 NAV2 MYO1A SLC27A4 MYO7B OR9K2 NPTX1 OR9I1 OR5AN1 NRXN1 GAS6 CCBE1 NPY2R FFAR3 SMTNL2 OR2L5 OR12D3 CLRN2 KEL ABCC1 NR2E3 CCDC39
51	Immune system process	RNASET2 CD44 HDAC4 STK10 DPP8 PSMC5 ICAM1 NLRC4 SIRPB1 CACTIN BTN3A3 GPLD1 ZP4 CPN1 PREX1 BTN1A1 EDN2 KLF2 LDLR PIAS3 SPINK5 OASL STXBP1 ACTR2 TRPM2 NLRP12 STAR CMTM7 EPHB1 EEF1A1 ZDHHC1 CXCL16 MFAP4 MC4R NLRC3 GPR183 SERPINB9 CEACAM3 IL16 CHD2 XCR1 TLR1 EGR3 GAS6 GPR39 PROS1 ATP6V0C FFAR3 ORM1 NCR3 CANX
48	Response to endogenous stimulus	GABRA1 CD44 LTBP1 ARID1B HDAC4 SSH1 ICAM1 OSBPL8 CDC6 HNRNPM KLF5 GRB10 TNS2 GPLD1 RGS4 CPN1 KLF2 LDLR PIAS3 APC ATP6V1G1 FRS3 ACTR2 CILP HADH TGFB1I1 CDH13 TRPM2 STAR GNA14 EEF1A1 UBR1 CAPN2 HPGD SLC27A4 HTRA4 SERPINB9 AGXT LPL EGR3 NRXN1 AMIGO1 ATP6V0C FFAR3 FAT4 ABCC1 NR2E3 SMURF1
48	Regulation of developmental process	CD44 TRIO LAMA3 CTNNA2 KDM4A HDAC4 KCNK2 PSMC5 ICAM1 KLF5 RAI1 PDCL3 PRAMEF12 RGS4 PREX1 KLF2 MACF1 LDLR PIAS3 SYT4 SPINK5 LRP4 APC GLUL ACTR2 TGFB1I1 ZNF750 RSPO3 TIAM2 STAR DSPP EPHB1 GPAT4 ABCG1 KRT84 LMX1A CAPN2 ADGRV1 DSCAM LPL EGR3 NRXN1 BBS12 AMIGO1 GAS6 CCBE1 FAT4 SMURF1
43	Locomotion	CD44 TRIO LAMA3 LAMC2 CTNNA2 HDAC4 STK10 SSH1 ICAM1 OSBPL8 LAMB4 CARD10 SH3BP1 GRB10 GPLD1 PREX1 EDN2 MACF1 AFDN APC GLUL CDH13 TRPM2 NLRP12 CMTM7 ROBO4 EPHB1 CXCL16 LMX1A GPR183 CEACAM3 DSCAM CFAP46 IL16 XCR1 EGR3 NRXN1 GAS6 CCBE1 PROS1 DNAH17 ABCC1 CCDC39
41	Biological adhesion	CD44 LAMA3 LAMC2 CTNNA2 STK10 ICAM1 LAMB4 SIRPB1 CDH20 CDH23 NRXN2 COL12A1 ZP4 SORBS3 PREX1 MACF1 AFDN BCAN SPINK5 APC STXBP1 TGFB1I1 CDH13 HMCN2 ROBO4 EPHB1 PCDH1 ADGRV1 MFAP4 DSCAM AMBN EGR3 NRXN1 AMIGO1 GAS6 PCDH9 NPY2R BCR FAT4 COL6A6 TENM3
41	Cell adhesion	CD44 LAMA3 LAMC2 CTNNA2 STK10 ICAM1 LAMB4 SIRPB1 CDH20 CDH23 NRXN2 COL12A1 ZP4 SORBS3 PREX1 MACF1 AFDN BCAN SPINK5 APC STXBP1 TGFB1I1 CDH13 HMCN2 ROBO4 EPHB1 PCDH1 ADGRV1 MFAP4 DSCAM AMBN EGR3 NRXN1 AMIGO1 GAS6 PCDH9 NPY2R BCR FAT4 COL6A6 TENM3
38	Immune response	RNASET2 CD44 STK10 DPP8 PSMC5 ICAM1 NLRC4 SIRPB1 CACTIN BTN3A3 GPLD1 ZP4 CPN1 BTN1A1 SPINK5 OASL STXBP1 ACTR2 TRPM2 STAR EEF1A1 ZDHHC1 CXCL16 MFAP4 MC4R NLRC3 GPR183 SERPINB9 CEACAM3 IL16 XCR1 TLR1 GPR39 PROS1 ATP6V0C FFAR3 ORM1 NCR3
38	Cell motility	CD44 LAMA3 LAMC2 CTNNA2 HDAC4 STK10 SSH1 ICAM1 OSBPL8 LAMB4 CARD10 SH3BP1 GRB10 GPLD1 PREX1 EDN2 MACF1 AFDN APC GLUL CDH13 TRPM2 NLRP12 ROBO4 EPHB1 CXCL16 GPR183 CEACAM3 CFAP46 IL16 XCR1 EGR3 GAS6 CCBE1 PROS1 DNAH17 ABCC1 CCDC39
38	Localization of cell	CD44 LAMA3 LAMC2 CTNNA2 HDAC4 STK10 SSH1 ICAM1 OSBPL8 LAMB4 CARD10 SH3BP1 GRB10 GPLD1 PREX1 EDN2 MACF1 AFDN APC GLUL CDH13 TRPM2 NLRP12 ROBO4 EPHB1 CXCL16 GPR183 CEACAM3 CFAP46 IL16 XCR1 EGR3 GAS6 CCBE1 PROS1 DNAH17 ABCC1 CCDC39
35	Cell population proliferation	MNAT1 LAMC2 POU1F1 HDAC4 KCNK2 TRAF5 CDC6 PES1 KLF5 RPA3 PMP22 TNS2 GPLD1 PDCL3 PRAMEF12 ZP4 STAMBP EDN2 RIDA APC GLUL TGFB1I1 CDH13 EPHB1 HPGD NLRC3 SF1 GPR183 SETMAR AMBN EGR3 GAS6 FAT4 NR2E3 TINF2
32	Regulation of immune system process	STK10 PSMC5 ICAM1 NLRC4 SIRPB1 CACTIN BTN3A3 GPLD1 ZP4 CPN1 BTN1A1 EDN2 LDLR PIAS3 SPINK5 OASL STXBP1 ACTR2 ZDHHC1 MFAP4 MC4R NLRC3 GPR183 SERPINB9 TLR1 EGR3 GAS6 GPR39 PROS1 FFAR3 ORM1 NCR3
27	Cell cycle process	MNAT1 SMC1B NDC80 PSMC5 CDC6 LIG1 RPA3 CUL9 NUP155 STAMBP RIDA APC ACTR2 KASH5 CCNF MEI1 SETMAR DCDC1 PLRG1 ZWILCH CHMP6 SH2B1 TDRKH EME2 BTBD18 HAUS5 TINF2
26	Biological process involved in interspecies interaction between organisms	RNASET2 CD44 PSMC5 ICAM1 NLRC4 SIRPB1 CACTIN TENT5A LRAT LDLR SPINK5 OASL STXBP1 ACTR2 STAR ZDHHC1 CXCL16 CAPN2 HPGD MFAP4 NLRC3 SERPINB9 TLR1 GAS6 ZBED1 NCR3
26	Leukocyte activation	RNASET2 CD44 HDAC4 STK10 ICAM1 SIRPB1 ZP4 PREX1 EDN2 LDLR SPINK5 STXBP1 ACTR2 TRPM2 CMTM7 EPHB1 EEF1A1 NLRC3 GPR183 CEACAM3 TLR1 EGR3 GAS6 ATP6V0C ORM1 NCR3
25	Reproduction	SPATA20 HDAC4 SMC1B ICAM1 ZP4 PZP HOOK1 TUT4 STXBP1 ACTR2 TRPM2 CORIN RSPO3 STAR KASH5 CCNF CAPN2 HPGD MEI1 SF1 SPATA31E1 TDRKH EME2 BTBD18 CCDC39
25	Reproductive process	SPATA20 HDAC4 SMC1B ICAM1 ZP4 PZP HOOK1 TUT4 STXBP1 ACTR2 TRPM2 CORIN RSPO3 STAR KASH5 CCNF CAPN2 HPGD MEI1 SF1 SPATA31E1 TDRKH EME2 BTBD18 CCDC39
25	Regulation of locomotion	LAMA3 LAMC2 CTNNA2 HDAC4 STK10 SSH1 ICAM1 OSBPL8 CARD10 SH3BP1 GPLD1 PREX1 EDN2 MACF1 AFDN APC GLUL CDH13 ROBO4 CXCL16 GPR183 DSCAM IL16 GAS6 CCBE1
24	Anatomical structure formation involved in morphogenesis	LAMA3 NEBL CARD10 KLF5 PMP22 COL12A1 GPLD1 PDCL3 LDB3 TTC21B KLF2 SPINK5 GLUL SLC24A4 CDH13 RSPO3 DSPP ROBO4 EPHB1 CAPN2 DSCAM EGR3 NRXN1 CCBE1
23	Response to biotic stimulus	RNASET2 CD44 PSMC5 ICAM1 NLRC4 SIRPB1 CACTIN TENT5A LRAT SPINK5 OASL STXBP1 ACTR2 STAR ZDHHC1 CXCL16 CAPN2 HPGD MFAP4 NLRC3 SERPINB9 TLR1 NCR3
23	Response to abiotic stimulus	HDAC4 KCNK2 PSMC5 ICAM1 RPA3 NRXN2 GPLD1 NUP155 PDCL3 NUP42 ATP6V1G1 ABCG5 TGFB1I1 TRPM2 STAR EPHB1 CAPN2 UVSSA ADGRV1 MFAP4 LPL NRXN1 NR2E3
23	Response to other organism	RNASET2 CD44 PSMC5 ICAM1 NLRC4 SIRPB1 CACTIN TENT5A LRAT SPINK5 OASL STXBP1 ACTR2 STAR ZDHHC1 CXCL16 CAPN2 HPGD MFAP4 NLRC3 SERPINB9 TLR1 NCR3
22	Regulation of cellular component biogenesis	CTNNA2 HDAC4 ARHGEF10L SSH1 PSMC5 ICAM1 KLF5 RPA3 SORBS3 PREX1 MACF1 CHD1L APC STXBP1 ACTR2 TRPM2 EPHB1 ZDHHC1 NLRC3 DNAJB8 NRXN1 AMIGO1
21	Immune effector process	RNASET2 CD44 STK10 ICAM1 SIRPB1 BTN3A3 CPN1 SPINK5 STXBP1 ACTR2 TRPM2 EEF1A1 MFAP4 GPR183 SERPINB9 CEACAM3 PROS1 ATP6V0C FFAR3 ORM1 NCR3
21	Taxis	TRIO LAMA3 LAMC2 GRB10 PREX1 EDN2 CDH13 TRPM2 CMTM7 ROBO4 EPHB1 CXCL16 LMX1A GPR183 DSCAM IL16 XCR1 EGR3 NRXN1 GAS6 ABCC1
18	Behavior	HDAC4 KCNK2 CHD8 CDH23 NRXN2 TTC21B LDLR ACTR2 STAR LMX1A CAPN2 MC4R NAV2 NPAS2 DSCAM NRXN1 BBS12 NPY2R
18	Growth	DCBLD2 KCNK2 KLF5 CPQ RAI1 TNS2 RGS4 KLF2 MACF1 SYT4 LRP4 GPAT4 CXCL16 LMX1A DSCAM GAS1 GAS6 SMURF1
17	Multi-organism process	SPATA20 HDAC4 NUP155 ZP4 PZP HOOK1 TUT4 NUP42 STXBP1 CORIN KASH5 CAPN2 HPGD SPATA31E1 TDRKH GAS6 BTBD18
14	Regulation of cell adhesion	CD44 LAMA3 ICAM1 SIRPB1 ZP4 PREX1 MACF1 AFDN SPINK5 CDH13 DSCAM EGR3 NPY2R TENM3
14	Multi-organism reproductive process	SPATA20 HDAC4 ZP4 PZP HOOK1 TUT4 STXBP1 CORIN KASH5 CAPN2 HPGD SPATA31E1 TDRKH BTBD18
14	Developmental growth	KCNK2 KLF5 CPQ RAI1 TNS2 RGS4 KLF2 MACF1 SYT4 LRP4 GPAT4 DSCAM GAS1 SMURF1
13	Developmental process involved in reproduction	SPATA20 ICAM1 HOOK1 TUT4 STXBP1 RSPO3 STAR KASH5 CCNF SF1 SPATA31E1 TDRKH BTBD18
13	Leukocyte migration	CD44 STK10 ICAM1 PREX1 EDN2 TRPM2 NLRP12 CXCL16 GPR183 CEACAM3 IL16 GAS6 PROS1
12	Immune system development	HDAC4 PSMC5 PREX1 KLF2 PIAS3 SPINK5 TRPM2 CMTM7 GPR183 CHD2 EGR3 GAS6
12	Regulation of growth	DCBLD2 KCNK2 RAI1 RGS4 MACF1 SYT4 GPAT4 CXCL16 LMX1A DSCAM GAS6 SMURF1
12	Detection of stimulus	NLRC4 RPA3 NEK1 EPHB1 ADGRV1 OR9K2 OR9I1 TLR1 OR5AN1 OR2L5 OR12D3 NR2E3
11	Sexual reproduction	SPATA20 HDAC4 ZP4 HOOK1 TUT4 STXBP1 KASH5 HPGD SPATA31E1 TDRKH BTBD18
10	Activation of immune response	PSMC5 NLRC4 BTN3A3 GPLD1 CPN1 BTN1A1 ACTR2 MFAP4 PROS1 NCR3
10	Multicellular organism reproduction	SPATA20 HDAC4 HOOK1 TUT4 TRPM2 KASH5 HPGD SPATA31E1 TDRKH BTBD18
10	Multicellular organismal reproductive process	SPATA20 HDAC4 HOOK1 TUT4 TRPM2 KASH5 HPGD SPATA31E1 TDRKH BTBD18
8	Cell growth	DCBLD2 RGS4 MACF1 SYT4 CXCL16 LMX1A DSCAM SMURF1
8	Methylation	KDM4A PCIF1 SETD6 TRMT44 NSD1 SETMAR TDRKH TRMT12
8	Hormone metabolic process	CPQ LRAT CORIN STAR PCSK7 PNPLA2 FFAR3 TPO
8	Maintenance of location	LTBP1 OSBPL8 TRPM2 ABCG1 XCR1 LPL PNPLA2 DHRS7C
7	Rhythmic process	RAI1 TRPM2 STAR NPAS2 EGR3 NPY2R ID3
6	Autophagy	KDM4A ATP6V1G1 EEF1A1 CHMP6 ATP6V0C SMURF1
6	Circadian rhythm	RAI1 STAR NPAS2 EGR3 NPY2R ID3
6	Regulation of behavior	HDAC4 TTC21B MC4R NPAS2 NRXN1 NPY2R
6	Regulation of plasma lipoprotein particle levels	GPLD1 LDLR ABCG1 HNRNPK LIPC LPL
6	Meiotic cell cycle process	ACTR2 KASH5 MEI1 TDRKH EME2 BTBD18
5	Protein folding	PDCL3 CCT6B UBXN1 DNAJB8 CANX
5	Locomotory behavior	CDH23 LMX1A NAV2 DSCAM NPY2R
5	Response to activity	NPC1L1 TNS2 ABCG5 HADH STAR
4	Neurotransmitter secretion	NRXN2 SYT4 STXBP1 NRXN1
4	Feeding behavior	TTC21B MC4R BBS12 NPY2R
4	Multi-multicellular organism process	PZP CORIN CAPN2 HPGD
3	Cell killing	ICAM1 SERPINB9 NCR3
3	Leukocyte mediated cytotoxicity	ICAM1 SERPINB9 NCR3
3	Antigen processing and presentation	PSMC5 ICAM1 CANX
3	Regulation of cell killing	ICAM1 SERPINB9 NCR3
3	Muscle adaptation	KDM4A HDAC4 RGS4
3	Biological process involved in intraspecies interaction between organisms	CHD8 NRXN2 NRXN1
3	Regulation of reproductive process	HDAC4 ZP4 STXBP1
2	Behavioral defense response	NPAS2 NPY2R
2	Production of molecular mediator of immune response	SPINK5 FFAR3
2	Acrosome reaction	ZP4 STXBP1
2	Rhythmic behavior	STAR NPY2R
2	Modulation of process of other organism	SERPINB9 ZBED1
2	Response to estrogen	STAR SERPINB9
2	Adhesion of symbiont to host	ICAM1 GAS6
2	Maintenance of cell number	SETD6 TUT4
2	Multi-organism localization	NUP155 NUP42
1	Biological phase	SPINK5
1	Detoxification	TPO
1	Leukocyte homeostasis	GPR183
1	Myeloid cell homeostasis	KLF2
1	Response to inactivity	HDAC4
1	Response to stimulus involved in regulation of muscle adaptation	HDAC4
1	Synaptic vesicle exocytosis	STXBP1
1	Synaptic vesicle priming	STXBP1
1	Reproductive behavior	HDAC4
1	Nitrogen utilization	GLUL
1	Synaptic vesicle fusion to presynaptic active zone membrane	STXBP1
1	Killing of cells of other organism	SERPINB9
1	Ovulation cycle	TRPM2
1	Regulation of circadian rhythm	NPY2R
1	DNA methylation involved in gamete generation	TDRKH
