## Supplementary material for "High genetic load without purging in a diverse species-at-risk": Gene Ontology results: ARC_GO_Groups_MF.csv

N	High level GO category	Genes
60	Hydrolase activity	RNASET2 ABCF2 ADAT1 HDAC4 ADAM7 TRHDE DPP8 SMC1B DIS3 SSH1 PSMC5 PITPNM3 CHD8 ACOT8 CPQ PITRM1 EFTUD2 TNS2 GPLD1 AMPD1 ADPRS HDHD3 CPN1 STAMBP MACF1 IFT22 CHD1L CCT6B RIDA IGHMBP2 TMEM62 ABCG5 TRPM2 CORIN TMPRSS15 GNA14 EEF1A1 ABCG1 PCSK7 CAPN2 PTPN13 ADGRV1 LIPC NAV2 HTRA4 SETMAR CHD2 TLR1 LPL PNPLA2 BBS12 PIGN EME2 KEL FAN1 NEU4 ABCC1 PADI3 PRSS22 PLCL2
59	Small molecule binding	DPM1 ABCF2 TRIO STK10 SMC1B NOA1 PSMC5 OSBPL8 NLRC4 XYLB CDC6 CHD8 HAO1 LIG1 EFTUD2 CUL9 RARS1 LRAT IFT22 CHD1L CCT6B IGHMBP2 MMACHC GLUL GRHPR NEK1 TTLL7 ACTR2 ABCG5 HADH HDC NLRP12 STAR IDNK PFKM EPHB1 GNA14 EEF1A1 ABCG1 HPGD PHKG1 NAV2 MYO1A SLC27A4 NLRC3 MYO7B AGXT CHD2 ZBTB38 BBS12 ACBD4 TARS3 BCR DNAH17 KIF19 OGDHL MYO15B ABCC1 PLCL2
53	Carbohydrate derivative binding	CD44 ABCF2 TRIO LAMC2 STK10 SMC1B NOA1 PSMC5 NLRC4 XYLB CDC6 CHD8 HAO1 LIG1 EFTUD2 CUL9 RARS1 IFT22 CHD1L CCT6B BCAN IGHMBP2 GLUL NEK1 TTLL7 ACTR2 ABCG5 TRPM2 NLRP12 RSPO3 IDNK PFKM EPHB1 GNA14 EEF1A1 ABCG1 PHKG1 LIPC MFAP4 NAV2 MYO1A NLRC3 MYO7B CHD2 LPL BBS12 ACBD4 TARS3 BCR DNAH17 KIF19 MYO15B ABCC1
49	Molecular function regulator	MNAT1 AKAP11 ARHGAP31 TRIO BICRA NUCB2 SPP2 ARHGEF10L KCNK2 DIS3 DOCK3 GCN1 NLRC4 CYTH4 SH3BP1 PITRM1 NRXN2 GPLD1 RGS4 PREX1 ARFGEF2 PZP EDN2 PIAS3 SPINK5 APC FAM13A NLRP12 RPL37 TIAM2 CMTM7 CXCL16 CCNF ADGRV1 TAGAP ARHGEF40 ELFN2 SERPINB9 IL16 AMBN NRXN1 AMIGO1 GAS6 PROS1 NPY2R BCR PINLYP PRSS22 ID3
47	Transferase activity	DPM1 TRIO LTBP1 HDAC4 STK10 TRAF5 XYLB PCIF1 UGGT2 SETD6 DTWD1 CUL9 TENT5A UAP1 LRAT PIAS3 MMACHC TUT4 OASL RNFT2 GLUL NEK1 HADH CSGALNACT1 IDNK PFKM EPHB1 TRMT44 GPAT4 UBR1 ZDHHC1 RNF25 PHKG1 NSD1 SETMAR AGXT B3GNT8 IBA57 TRMT12 GALNT17 BCR TRRAP PIGN ZBED1 BFAR SMURF1 NEURL4
35	Enzyme regulator activity	MNAT1 AKAP11 ARHGAP31 TRIO NUCB2 SPP2 ARHGEF10L DIS3 DOCK3 GCN1 NLRC4 CYTH4 SH3BP1 PITRM1 RGS4 PREX1 ARFGEF2 PZP SPINK5 APC FAM13A NLRP12 RPL37 TIAM2 CCNF ADGRV1 TAGAP ARHGEF40 ELFN2 SERPINB9 GAS6 PROS1 BCR PINLYP PRSS22
33	Transporter activity	NPC1L1 GABRA1 ABCF2 KCNK2 PITPNM2 OSBPL8 PITPNM3 SLCO4A1 TUSC3 SFXN3 SLC2A9 SLC35B3 RHBG KCNH3 ATP6V1G1 ABCG5 SLC24A4 TRPM2 CHRNB3 STAR SLC22A9 PANX3 ABCG1 CYB561A3 SLC2A2 SLC27A4 SLC22A11 KCNG4 KCNA4 KCNK12 ATP6V0C NDUFA3 ABCC1
33	Protein-containing complex binding	CD44 ARID1B LAMA3 CTNNA2 NEBL GCN1 ICAM1 PES1 GRB10 GGA3 MACF1 LDLR MTRES1 AFDN IGHMBP2 APC ACTR2 CDH13 DSPP EPHB1 GNA14 KASH5 UBXN1 CAPN2 LIPC MYO1A NMD3 MYO7B LPL CHMP6 CCBE1 NOMO1 SMURF1
28	Structural molecule activity	LTBP1 LAMA3 LAMC2 CTNNA2 NEBL EPB41L1 LAMB4 COL12A1 NUP155 ZP4 SORBS3 MACF1 PRPH RPL35 MRPL15 ACTR2 CILP RPL37 HMCN2 DSPP PANX3 KRT84 MFAP4 MRPS22 AMBN RPS23 COL6A6 RPL17
28	Molecular transducer activity	GABRA1 CD44 LTBP1 ICAM1 NRXN2 BTN1A1 CHRNB3 MCHR2 ROBO4 EPHB1 HPGD ADGRV1 MC4R GPR183 OR9K2 OR9I1 XCR1 TLR1 OR5AN1 NRXN1 P2RY13 GPR39 NPY2R FFAR3 OR2L5 OR12D3 NPBWR2 NR2E3
28	Transmembrane transporter activity	GABRA1 ABCF2 KCNK2 SLCO4A1 TUSC3 SFXN3 SLC2A9 SLC35B3 RHBG KCNH3 ATP6V1G1 ABCG5 SLC24A4 TRPM2 CHRNB3 SLC22A9 PANX3 ABCG1 CYB561A3 SLC2A2 SLC27A4 SLC22A11 KCNG4 KCNA4 KCNK12 ATP6V0C NDUFA3 ABCC1
28	Signaling receptor activity	GABRA1 CD44 LTBP1 ICAM1 NRXN2 BTN1A1 CHRNB3 MCHR2 ROBO4 EPHB1 HPGD ADGRV1 MC4R GPR183 OR9K2 OR9I1 XCR1 TLR1 OR5AN1 NRXN1 P2RY13 GPR39 NPY2R FFAR3 OR2L5 OR12D3 NPBWR2 NR2E3
21	Lipid binding	PITPNM2 OSBPL8 PITPNM3 CYTH4 SNX8 MREG LRAT PREX1 RIDA SYT4 STAR SNX22 ABCG1 GPR183 TLR1 LPL ACBD4 GAS6 FFAR3 FNBP1 SMURF1
15	DNA-binding transcription factor activity	POU1F1 KLF5 PBX4 KLF2 ZNF750 LMX1A HOXD4 NPAS2 ZNF483 ZBTB38 EGR3 RFX7 ZBED1 NR2E3 ZNF197
13	Oxidoreductase activity	KDM4A HAO1 MMACHC GRHPR HADH CYB561A3 HPGD ALOX12B HEPHL1 DHRS7C OGDHL NDUFA3 TPO
12	Guanyl-nucleotide exchange factor activity	TRIO NUCB2 ARHGEF10L DIS3 DOCK3 CYTH4 PREX1 ARFGEF2 TIAM2 TAGAP ARHGEF40 BCR
12	Extracellular matrix structural constituent	LTBP1 LAMA3 LAMC2 LAMB4 COL12A1 ZP4 CILP HMCN2 DSPP MFAP4 AMBN COL6A6
9	Sulfur compound binding	LAMC2 PCIF1 MMACHC RSPO3 LIPC NAV2 LPL ACBD4 OGDHL
8	Carbohydrate binding	DPM1 UAP1 BCAN PFKM DCDC1 GALNT17 NOMO1 CANX
8	Molecular adaptor activity	CARD10 GRB10 NMD3 LPL SH2B1 GAS6 ARRDC1 BFAR
7	Channel regulator activity	KCNK2 NRXN2 GPLD1 PIAS3 NRXN1 AMIGO1 NPY2R
7	Lyase activity	RNASET2 CA14 L3HYPDH HDC ECI1 CA7 ALOX12B
7	Ligase activity	LIG1 RARS1 GLUL TTLL7 SLC27A4 TARS3 ATP6V0C
7	Amide binding	TRHDE LDLR MMACHC MC4R TLR1 ACBD4 NPBWR2
6	Structural constituent of ribosome	RPL35 MRPL15 RPL37 MRPS22 RPS23 RPL17
6	Signaling receptor regulator activity	EDN2 CMTM7 CXCL16 IL16 AMBN GAS6
6	Receptor ligand activity	EDN2 CMTM7 CXCL16 IL16 AMBN GAS6
5	Isomerase activity	MRI1 RPUSD2 ECI1 PUS1 ALOX12B
4	Structural constituent of cytoskeleton	CTNNA2 SORBS3 ACTR2 KRT84
4	Modified amino acid binding	OSBPL8 MMACHC SYT4 GAS6
3	Odorant binding	OR9I1 OR5AN1 OR12D3
3	Deaminase activity	ADAT1 AMPD1 RIDA
2	Translation regulator activity	GCN1 EEF1A1
2	Phosphatidylcholine transporter activity	PITPNM2 ABCG1
2	Demethylase activity	KDM4A MMACHC
2	Hormone binding	CDH13 MC4R
2	Quaternary ammonium group binding	PITPNM2 OGDHL
2	Translation regulator activity, nucleic acid binding	GCN1 EEF1A1
1	Electron transfer activity	NDUFA3
1	Antioxidant activity	TPO
1	RNA polymerase II general transcription initiation factor activity	DRAP1
1	Antigen binding	MFAP4
1	Peroxidase activity	TPO
1	Nuclear receptor activity	NR2E3
1	Transmembrane receptor protein tyrosine kinase adaptor activity	SH2B1
1	Structural constituent of muscle	NEBL
1	Structural constituent of nuclear pore	NUP155
1	Toxin transmembrane transporter activity	ABCG1
1	Structural constituent of skin epidermis	KRT84
1	Structural constituent of egg coat	ZP4
1	Neurotransmitter binding	CHRNB3
1	Xenobiotic transmembrane transporter activity	ABCC1
1	Microfibril binding	LTBP1
1	Extracellular matrix binding	OLFML2A
1	Metal cluster binding	BOLA2
1	Carbohydrate derivative transmembrane transporter activity	SLC35B3
1	Fatty acid derivative binding	ACBD4
1	Netrin receptor binding	DSCAM
