## Supplementary material for "High genetic load without purging in a diverse species-at-risk": Gene Ontology results: BRG_enrichment_all_MF.csv

Enrichment FDR	nGenes	Pathway Genes	Fold Enrichment	Pathway	URL	Genes
0.014953016	39	1050	2.060118179	Cytoskeletal protein binding	http://amigo.geneontology.org/amigo/term/GO:0008092	CCDC88C NPC1L1 KIF1B NEBL MYH7B EPB41L2 TTLL1 LGMN SNPH RAB3D SLC9A3R1 APC2 ALMS1 KIF21B MAPK8IP1 MYO5C AFDN HAUS8 AGTPBP1 KIF21A CAPN10 CGN VASH2 ANK2 TTBK1 OBSCN ALKBH4 XIRP2 BMP10 MYO7B FRMD5 KRT2 JAKMIP2 MYOZ1 SYNM FMNL1 KIF13B PTPRC DLG5
0.104172084	9	124	4.025665175	Cytoskeletal motor activity	http://amigo.geneontology.org/amigo/term/GO:0003774	KIF1B MYH7B KIF21B MYO5C KIF21A CGN MYO7B DNAI2 KIF13B
0.104172084	2	3	36.97648013	Beta-1,3-galactosyl-O-glycosyl-glycoprotein beta-1,6-N-acetylglucosaminyltransferase activity	http://amigo.geneontology.org/amigo/term/GO:0003829	GCNT4 GCNT1
0.104172084	49	1662	1.63524145	ATP binding	http://amigo.geneontology.org/amigo/term/GO:0005524	KIF1B ADCK1 MYH7B NLRP1 MAP3K1 TTLL1 PAK5 LIG1 DDX49 TGFBR1 P2RX3 MCM9 CUL9 RAD50 PIKFYVE FARSB KIF21B WRNIP1 MYO5C ACSBG2 TOP2A GUCY2D ITM2C NEK1 KIF21A IGF1R PI4KB ITPKB TTBK1 KCNJ1 SMARCA5 LRRK1 OBSCN PARS2 RYK RAD54L2 ULK4 MYO7B GRK2 TRIB1 OPLAH AURKB BBS12 UBE2G2 BCR BLM KIF13B DGKD PSMC4
0.104172084	50	1743	1.591070574	Adenyl nucleotide binding	http://amigo.geneontology.org/amigo/term/GO:0030554	KIF1B ADCK1 MYH7B NLRP1 MAP3K1 TTLL1 PAK5 LIG1 DDX49 TGFBR1 P2RX3 MCM9 CUL9 RAD50 PIKFYVE FARSB KIF21B WRNIP1 MYO5C ACSBG2 TOP2A GUCY2D ITM2C NEK1 KIF21A IGF1R PI4KB ITPKB TTBK1 CNBD2 KCNJ1 SMARCA5 LRRK1 OBSCN PARS2 RYK RAD54L2 ULK4 MYO7B GRK2 TRIB1 OPLAH AURKB BBS12 UBE2G2 BCR BLM KIF13B DGKD PSMC4
0.104172084	50	1730	1.603026595	Adenyl ribonucleotide binding	http://amigo.geneontology.org/amigo/term/GO:0032559	KIF1B ADCK1 MYH7B NLRP1 MAP3K1 TTLL1 PAK5 LIG1 DDX49 TGFBR1 P2RX3 MCM9 CUL9 RAD50 PIKFYVE FARSB KIF21B WRNIP1 MYO5C ACSBG2 TOP2A GUCY2D ITM2C NEK1 KIF21A IGF1R PI4KB ITPKB TTBK1 CNBD2 KCNJ1 SMARCA5 LRRK1 OBSCN PARS2 RYK RAD54L2 ULK4 MYO7B GRK2 TRIB1 OPLAH AURKB BBS12 UBE2G2 BCR BLM KIF13B DGKD PSMC4
0.104172084	2	3	36.97648013	Oxidative DNA demethylase activity	http://amigo.geneontology.org/amigo/term/GO:0035516	ALKBH1 ALKBH4
0.104172084	3	11	15.12674187	Histone methyltransferase activity (H3-K36 specific)	http://amigo.geneontology.org/amigo/term/GO:0046975	NSD1 SETD5 SETMAR
0.182982757	2	4	27.7323601	DNA demethylase activity	http://amigo.geneontology.org/amigo/term/GO:0035514	ALKBH1 ALKBH4
