## Supplementary material for "High genetic load without purging in a diverse species-at-risk": Gene Ontology results: BRG_GO_Groups_BP.csv

N	High level GO category	Genes
85	Regulation of response to stimulus	GTF2IRD1 SELE CCDC88C RTN4R GRAMD4 CACNG4 NLRP1 MAP3K1 LGMN PAK5 SETD6 TGFBR1 CREB3 SLC9A3R1 P2RX3 FZD10 THBS4 DROSHA RAD50 NUP155 APC2 TRIM67 WDR11 MAPK8IP1 RPL5 STAMBP WRNIP1 NUP85 PSD4 BPIFB1 CHRNA10 GUCY2D ITM2C RGS3 IGF1R SIGLEC10 ITPKB PHLDB2 OSMR TTBK1 GPR15 LRRK1 OBSCN UBXN1 BMP10 RYK BAP1 HNRNPK VDAC2 ULK4 BDKRB2 NSMCE1 GPR183 DRD5 ROBO1 GPR37L1 SETMAR SOCS6 AKAP13 NPTX1 DSCAM GRK2 MMRN2…
81	Cellular component biogenesis	RRP12 RPL31 PTPN23 NEBL DIMT1 RFX2 LAMB4 NLRP1 CARD10 TTLL1 KCTD17 COG4 DDX49 TGFBR1 SLC9A3R1 JHY P2RX3 FOXRED1 NRXN2 STX2 DROSHA NUP155 PIKFYVE FARSB ALMS1 SLC2A1 CASQ2 WDR11 RPL5 ODF2L EXOSC9 NUP85 IFT22 RPL36 AFDN HAUS8 AGO4 NEK1 RSL24D1 PELP1 RPS8 KCNA10 PHLDB2 ANK2 TTBK1 SDK1 SLC39A12 SMARCA5 OBSCN VPS37A MALSU1 CRTC2 RPL29 TDRD5 BMP10 RYK VDAC2 SETD5 MYO7B AKAP13 DSCAM DNAI2 CD151 MYOZ1 AUR…
78	Regulation of biological quality	BAIAP3 CCDC88C RTN4R DSG2 ADCK1 CACNG4 KCTD17 LGMN SNPH CDK5RAP1 DHODH CEMIP RAB3D DDX49 SLC9A3R1 P2RX3 NRXN2 STX2 HBS1L SPARC NUP155 ALMS1 LEPR SLC2A1 CASQ2 PRLHR RPL5 EXOSC9 CHRNA10 AGTPBP1 PLXNC1 IGF1R CAPN10 ITPKB ACKR2 ANK2 SLC39A12 EXT2 ZFP36L2 LRRK1 PIEZO2 CRTC2 CADPS RYK BAP1 SUGT1 VDAC2 PDZD8 TRPV3 SETD5 BDKRB2 COG7 CHRM1 GPR183 DRD5 GPR37L1 GAA DSCAM GRK2 SLC29A2 GCNT4 SLC17A8 BBS12 HEP…
77	Response to stress	SELE CCDC88C NPC1L1 RTN4R CUL7 NLRP1 CLSPN ALKBH1 CINP HAO1 PAK5 DHODH SETD6 FZR1 LIG1 TGFBR1 CREB3 P2RX3 STX2 MCM9 SPARC THBS4 DROSHA RAD50 NUP155 ADPRS SLC2A1 CSF3R MAPK8IP1 WRNIP1 NUP85 BPIFB1 E2F8 TOP2A NEK1 IGF1R MBTPS1 SIGLEC10 ACKR2 PHLDB2 OSMR TTBK1 NRBF2 ZFP36L2 SMARCA5 GPR15 UBXN1 FCMR BMP10 BAP1 UVSSA HNRNPK TRPV3 ULK4 BDKRB2 TMEM129 NSMCE1 DRD5 GPR37L1 SETMAR SOCS6 TRIB1 CD151 MYOZ1 P…
75	Cellular localization	BAIAP3 CCDC88C KIF1B SLC2A3 RPL31 SPP2 CACNG4 PTPN23 EPB41L2 CARD10 SNPH COG4 CEMIP RAB3D SLC9A3R1 P2RX3 NRXN2 STX2 GNPTAB MCM9 SPARC NUP155 PIKFYVE ALMS1 CASQ2 TRIM67 WDR11 A1BG RPL5 NUP85 EMC1 UBR4 IFT22 MYO5C RPL36 AFDN HAUS8 COG6 AGTPBP1 MBTPS1 SGSM2 CAPN10 RPS8 ANK2 PTPN14 OBSCN VPS37A MCM3AP RPL29 CADPS BAP1 PDZD8 TRPV3 COG7 CHRM1 TMEM129 MYO7B AKAP13 GAA SLC29A2 AURKB FUCA1 SLC17A8 BBS12 U…
75	Regulation of molecular function	SELE APBA3 CCDC88C RTN4R ZC3H15 SPP2 GRAMD4 CACNG4 NLRP1 CLSPN CARD10 LGMN PAK5 CDK5RAP1 SETD6 CEMIP FZR1 TGFBR1 CREB3 SLC9A3R1 FZD10 RAD50 APC2 LEPR CASQ2 MAPK8IP1 RPL5 PSD4 PZP AFDN CEP85 NES PLXNC1 FXYD2 RGS3 IGF1R SGSM2 CTTNBP2NL ANK2 TTBK1 NRBF2 OBSCN DFFA CRTC2 UBXN1 RYK HNRNPK NSD1 DRD5 ROBO1 SETMAR DENND5B SOCS6 AKAP13 NPTX1 TRIB1 MYOZ1 AURKB LPAR5 SIVA1 PRR5 BCR AGRN SLC6A9 SRGAP1 BLM PL…
69	Regulation of signaling	BAIAP3 CCDC88C RTN4R GRAMD4 CACNG4 PTPN23 LGMN PAK5 TGFBR1 CREB3 SLC9A3R1 P2RX3 FZD10 RAD50 APC2 SLC2A1 CASQ2 TRIM67 WDR11 MAPK8IP1 RPL5 STAMBP PSD4 BPIFB1 CHRNA10 GUCY2D ITM2C FXYD2 RGS3 IGF1R CAPN10 ITPKB ANK2 LRRK1 OBSCN BMP10 RYK HNRNPK VDAC2 ULK4 BDKRB2 GPR183 DRD5 ROBO1 GPR37L1 SOCS6 AKAP13 NPTX1 GRK2 MMRN2 TRIB1 MYOZ1 AURKB CCBE1 FFAR3 PRR5 BCR SLC6A9 SRGAP1 BLM VEPH1 SIRPA NTF4 NFAM1 PTPR…
66	Regulation of localization	BAIAP3 SELE DSG2 CACNG4 PTPN23 EPB41L2 CARD10 LGMN CEMIP RAB3D TSPAN13 TGFBR1 CREB3 SLC9A3R1 P2RX3 SPARC THBS4 LEPR SLC2A1 CASQ2 TRIM67 BEST3 AFDN PLXNC1 FXYD2 IGF1R MBTPS1 CAPN10 CTTNBP2NL KCNA10 PHLDB2 ANK2 TMC2 KCNJ1 PTPN14 ROBO4 BMP10 CADPS BAP1 HNRNPK TRPV3 ULK4 CHRM1 GPR183 ROBO1 DENND5B FRMD5 GRK2 MMRN2 TRIB1 CD151 AURKB CCBE1 KCNJ12 UBE2G2 SIVA1 ANKFY1 FFAR3 SLC6A9 SRGAP1 PLCG2 SIRPA PTPR…
65	Anatomical structure morphogenesis	ETV1 CCDC88C RTN4R BARX2 CUL7 ADCK1 NEBL RFX2 LAMB4 CARD10 TTLL1 DHODH LIG1 TGFBR1 SLC9A3R1 JHY STX2 COL12A1 SPARC THBS4 PIKFYVE LEPR CSF3R HOXD3 E2F8 CHRNA10 NES AGO4 AGTPBP1 CPM PLXNC1 NKX2-8 ASXL3 VASH2 PHLDB2 ANK2 SDK1 SLC39A12 EXT2 PTPN14 ROBO4 OBSCN XIRP2 BMP10 RYK PDZD8 ROBO1 AKAP13 NPTX1 GAA DSCAM COL8A2 MMRN2 GCNT4 CD151 MYOZ1 PLAG1 CCBE1 FMNL1 GCNT1 AGRN KIF13B NTF4 PSMC4 ZSWIM4
64	Macromolecule localization	BAIAP3 APBA3 NPC1L1 KIF1B RPL31 CACNG4 PTPN23 EPB41L2 CARD10 HAO1 COG4 CEMIP RAB3D CREB3 SLC9A3R1 NRXN2 STX2 GNPTAB MCM9 NUP155 PIKFYVE SLC2A1 TRIM67 WDR11 RPL5 NUP85 EMC1 IFT22 RPL36 AFDN COG6 MBTPS1 SGSM2 CAPN10 RPS8 PHLDB2 SLC10A6 ANK2 PTPN14 OBSCN VPS37A MCM3AP RPL29 CADPS BAP1 PDZD8 BDKRB2 COG7 CHRM1 TMEM129 SPNS1 DENND5B AGXT STARD6 MAMDC4 AURKB EXOC7 SPNS2 UBE2G2 AGRN KIF13B IPO9 DGKD TMEM…
60	System process	GTF2IRD1 NPC1L1 DSG2 SLC2A3 CACNG4 EPYC TTLL1 LGMN PAK5 CEMIP SLC9A3R1 TECTA JHY P2RX3 NRXN2 NUP155 LEPR SLC2A1 CASQ2 CHRNA10 GUCY2D AGTPBP1 FXYD2 ANK2 TTBK1 TMC2 EXT2 KCNJ1 PIEZO2 BMP10 SLC7A3 TMEM63C LOXHD1 SETD5 BDKRB2 CHRM1 OR4K14 DRD5 MYO7B GPR37L1 AKAP13 NPTX1 GAA GRK2 RAX2 SLC29A2 MYOZ1 SLC17A8 PENK SYNM CCBE1 KCNJ12 FFAR3 SLC6A9 OR10D3 CEACAM16 NTF4 TAS2R39 OR12D3 PKD1L3
60	Regulation of multicellular organismal process	GTF2IRD1 RTN4R CUL7 DSG2 CACNG4 PTPN23 NLRP1 CARD10 LGMN TGFBR1 RAI1 SLC9A3R1 P2RX3 SPARC THBS4 DROSHA NUP155 ALMS1 LEPR CASQ2 CSF3R AGO4 PLXNC1 FXYD2 IGF1R VASH2 ITPKB PHLDB2 ANK2 TTBK1 SLC39A12 ZFP36L2 BMP10 RYK BAP1 HNRNPK TRPV3 BDKRB2 ROBO1 GPR37L1 NPTX1 GAA DSCAM GRK2 MMRN2 TRIB1 MYOZ1 PENK PLAG1 CCBE1 KCNJ12 FFAR3 HELT AGRN ESRRG PLCG2 SIRPA NFAM1 PTPRC DLG5
56	Immune system process	SELE SLC2A3 GRAMD4 PUS7 NLRP1 MAP3K1 TTLL1 LGMN RAB3D TGFBR1 CREB3 THBS4 DROSHA PIKFYVE LEPR CSF3R A1BG MAPK8IP1 EXOSC9 WRNIP1 NUP85 BPIFB1 UBR4 TOP2A AGO4 IGF1R SIGLEC10 ITPKB ACKR2 TTBK1 MFSD6 ZFP36L2 GPR15 LRRK1 MCM3AP FCMR BAP1 GPR183 DRD5 SOCS6 GAA TRIB1 CD151 FUCA1 SPNS2 SIVA1 FFAR3 GCNT1 CLEC2A KIF13B PLCG2 SIRPA NFAM1 PTPRC DLG5 PSMC4
54	Catabolic process	MAN2B2 CUL7 RPL31 PTPN23 BLVRB KCTD17 LGMN HAO1 CEMIP FZR1 DDX49 HBS1L CUL9 DROSHA NUP155 PIKFYVE APC2 LEPR TRIM67 RPL5 EXOSC9 NUP85 UBR4 RPL36 BCAN AGO4 AGTPBP1 RPS8 NRBF2 ZFP36L2 VPS37A DFFA UBXN1 RPL29 BAP1 DIS3L TMEM129 ADPRM SETMAR SOCS6 GAA AGXT CES4A TRIB1 AURKB FUCA1 EXOC7 ABHD16B UBE2G2 RNF133 AGRN PLCG2 PDXP PSMC4
51	Locomotion	ETV1 SELE PTPN23 LAMB4 CARD10 TTLL1 LGMN ALKBH1 PAK5 ELMO3 CEMIP TGFBR1 CREB3 SLC9A3R1 SPARC THBS4 PIKFYVE APC2 CSF3R NUP85 AFDN PLXNC1 IGF1R ACKR2 PHLDB2 ENKUR ROBO4 GPR15 BMP10 RYK ULK4 CHRM1 GPR183 ROBO1 DSCAM FRMD5 KRT2 MMRN2 TRIB1 CD151 SPNS2 CCBE1 FMNL1 GCNT1 SRGAP1 PLCG2 SIRPA PTPRC DLG5 ASAP3 ZSWIM4
50	Response to external stimulus	ETV1 SELE RTN4R NLRP1 MAP3K1 LGMN ALKBH1 DHODH SETD6 CREB3 P2RX3 NRXN2 SPARC THBS4 DROSHA PIKFYVE SLC2A1 CSF3R WRNIP1 NUP85 BPIFB1 CHRNA10 GUCY2D PLXNC1 SIGLEC10 ACKR2 PHLDB2 OSMR TTBK1 TMC2 ROBO4 GPR15 PIEZO2 RYK BAP1 GPR183 DRD5 ROBO1 DSCAM TRIB1 MYOZ1 PENK FFAR3 CLEC2A PLCG2 SIRPA PTPRC PKD1L3 PSMC4 ZSWIM4
48	Regulation of developmental process	RTN4R CUL7 ADCK1 PUS7 TTLL1 LGMN CDK5RAP1 DHODH FZR1 TGFBR1 RAI1 SLC9A3R1 JHY SPARC THBS4 DROSHA APC2 CSF3R HOXD3 AGO4 PLXNC1 VASH2 ITPKB PHLDB2 TTBK1 SDK1 SLC39A12 ZFP36L2 BMP10 RYK PDZD8 ROBO1 GPR37L1 DSCAM KRT2 TRIB1 MYOZ1 BBS12 PLAG1 CCBE1 FMNL1 HELT AGRN KIF13B NTF4 NFAM1 DLG5 PSMC4
46	Cell motility	SELE PTPN23 LAMB4 CARD10 TTLL1 LGMN ALKBH1 PAK5 ELMO3 CEMIP TGFBR1 CREB3 SLC9A3R1 SPARC THBS4 PIKFYVE APC2 CSF3R NUP85 AFDN PLXNC1 IGF1R ACKR2 PHLDB2 ENKUR ROBO4 GPR15 BMP10 ULK4 GPR183 ROBO1 FRMD5 KRT2 MMRN2 TRIB1 CD151 SPNS2 CCBE1 FMNL1 GCNT1 SRGAP1 PLCG2 SIRPA PTPRC DLG5 ASAP3
46	Localization of cell	SELE PTPN23 LAMB4 CARD10 TTLL1 LGMN ALKBH1 PAK5 ELMO3 CEMIP TGFBR1 CREB3 SLC9A3R1 SPARC THBS4 PIKFYVE APC2 CSF3R NUP85 AFDN PLXNC1 IGF1R ACKR2 PHLDB2 ENKUR ROBO4 GPR15 BMP10 ULK4 GPR183 ROBO1 FRMD5 KRT2 MMRN2 TRIB1 CD151 SPNS2 CCBE1 FMNL1 GCNT1 SRGAP1 PLCG2 SIRPA PTPRC DLG5 ASAP3
38	Cell population proliferation	LGMN PAK5 FZR1 TGFBR1 CREB3 SLC9A3R1 SPARC THBS4 LEPR MAPK8IP1 STAMBP E2F8 CHRNA10 NES AGTPBP1 NKX2-8 IGF1R VASH2 ITPKB OSMR PTPN14 BMP10 RYK BAP1 CHRM1 GPR183 ROBO1 GPR37L1 SETMAR COL8A2 KRT2 TRIB1 CD151 AURKB PENK PLAG1 PTPRC DLG5
35	Biological adhesion	SELE DSG2 PTPN23 IGSF9B LAMB4 TECTA NRXN2 COL12A1 THBS4 CHST10 CSF3R HOXD3 AFDN BCAN PLXNC1 SIGLEC10 ITPKB PHLDB2 SDK1 HMCN2 ROBO4 OBSCN BMP10 ROBO1 SOCS6 DSCAM COL8A2 FRMD5 CD151 BCR GCNT1 SIRPA PTPRC DLG5 ISLR
35	Cell adhesion	SELE DSG2 PTPN23 IGSF9B LAMB4 TECTA NRXN2 COL12A1 THBS4 CHST10 CSF3R HOXD3 AFDN BCAN PLXNC1 SIGLEC10 ITPKB PHLDB2 SDK1 HMCN2 ROBO4 OBSCN BMP10 ROBO1 SOCS6 DSCAM COL8A2 FRMD5 CD151 BCR GCNT1 SIRPA PTPRC DLG5 ISLR
32	Regulation of locomotion	SELE PTPN23 CARD10 LGMN CEMIP TGFBR1 CREB3 SLC9A3R1 SPARC THBS4 AFDN PLXNC1 IGF1R PHLDB2 ROBO4 BMP10 RYK ULK4 CHRM1 GPR183 ROBO1 DSCAM FRMD5 MMRN2 TRIB1 CD151 CCBE1 SRGAP1 PLCG2 PTPRC DLG5 ZSWIM4
31	Anatomical structure formation involved in morphogenesis	NEBL RFX2 CARD10 TTLL1 TGFBR1 COL12A1 SPARC THBS4 PIKFYVE LEPR CSF3R E2F8 AGTPBP1 VASH2 PHLDB2 ANK2 SDK1 SLC39A12 EXT2 PTPN14 ROBO4 OBSCN BMP10 ROBO1 AKAP13 DSCAM COL8A2 MMRN2 MYOZ1 CCBE1 NTF4
30	Immune response	SLC2A3 GRAMD4 NLRP1 MAP3K1 TTLL1 LGMN RAB3D CREB3 DROSHA A1BG EXOSC9 WRNIP1 BPIFB1 UBR4 IGF1R SIGLEC10 ACKR2 GPR15 GPR183 DRD5 GAA FUCA1 SPNS2 FFAR3 CLEC2A PLCG2 SIRPA NFAM1 PTPRC PSMC4
30	Response to endogenous stimulus	KIF1B LGMN TGFBR1 SLC9A3R1 KLF3 P2RX3 SPARC LEPR SLC2A1 CASQ2 FRS3 IGF1R PELP1 CAPN10 CGN EXT2 ZFP36L2 BMP10 CHRM1 DRD5 AGXT PENK FFAR3 GCNT1 ESRRG BLM VEPH1 NTF4 PDXP CYP11A1
28	Reproduction	CUL7 EPYC RFX2 TTLL1 ALKBH1 DHODH FZR1 TGFBR1 STX2 MCM9 RAD50 LEPR SLC2A1 PRLHR PZP E2F8 ACSBG2 TOP2A AGO4 VASH2 CNBD2 ENKUR RPL29 TDRD5 VDAC2 DRD5 SPATA31E1 PLAG1
28	Reproductive process	CUL7 EPYC RFX2 TTLL1 ALKBH1 DHODH FZR1 TGFBR1 STX2 MCM9 RAD50 LEPR SLC2A1 PRLHR PZP E2F8 ACSBG2 TOP2A AGO4 VASH2 CNBD2 ENKUR RPL29 TDRD5 VDAC2 DRD5 SPATA31E1 PLAG1
27	Regulation of immune system process	SELE GRAMD4 MAP3K1 LGMN CREB3 THBS4 DROSHA CSF3R MAPK8IP1 BPIFB1 AGO4 ITPKB TTBK1 ZFP36L2 GPR15 GPR183 DRD5 SOCS6 TRIB1 SPNS2 FFAR3 PLCG2 SIRPA NFAM1 PTPRC DLG5 PSMC4
26	Cell cycle process	CUL7 CLSPN FZR1 LIG1 CUL9 RAD50 NUP155 ALMS1 STAMBP NUP85 E2F8 CEP85 HAUS8 TOP2A NES AGO4 ZFP36L2 ALKBH4 SETMAR AURKB BLM PLCG2 PRIM1 PDXP PTPRC PSMC4
24	Multi-organism process	EPYC RFX2 TTLL1 DHODH TGFBR1 STX2 MCM9 NUP155 PIKFYVE LEPR SLC2A1 PRLHR NUP85 PZP ACSBG2 TOP2A AGO4 CNBD2 VPS37A RPL29 TDRD5 VDAC2 DRD5 SPATA31E1
24	Response to abiotic stimulus	ETV1 MAP3K1 LGMN P2RX3 NRXN2 SPARC NUP155 SLC2A1 NUP85 CHRNA10 GUCY2D SLC39A12 TMC2 PIEZO2 UVSSA TRPV3 BDKRB2 AURKB PENK BLM MT-ND4 TRPM1 PKD1L3 PSMC4
21	Growth	RTN4R LGMN ALKBH1 PAK5 DDX49 TGFBR1 CREB3 RAI1 LEPR WDR11 EXOSC9 BMP10 RYK BAP1 SOCS6 AKAP13 DSCAM MYOZ1 PLAG1 HELT AGRN
21	Biological process involved in interspecies interaction between organisms	SELE NLRP1 CREB3 SPARC DROSHA PIKFYVE WRNIP1 BPIFB1 SIGLEC10 GPR15 GRK2 TRIB1 PENK EXOC7 SIVA1 CLEC2A PLCG2 SIRPA ZBED1 PTPRC PSMC4
21	Leukocyte activation	SLC2A3 RAB3D DROSHA LEPR A1BG MAPK8IP1 UBR4 ITPKB TTBK1 ZFP36L2 GPR183 SOCS6 GAA CD151 FUCA1 KIF13B PLCG2 SIRPA NFAM1 PTPRC DLG5
20	Behavior	ETV1 LGMN PAK5 P2RX3 NRXN2 THBS4 LEPR PRLHR AGTPBP1 TTBK1 SDK1 DRD5 GAA DSCAM GCNT4 BBS12 PENK LPAR5 HELT NTF4
20	Multi-organism reproductive process	EPYC RFX2 TTLL1 DHODH TGFBR1 STX2 MCM9 LEPR SLC2A1 PRLHR PZP ACSBG2 TOP2A AGO4 CNBD2 RPL29 TDRD5 VDAC2 DRD5 SPATA31E1
18	Immune system development	PUS7 TGFBR1 DROSHA LEPR CSF3R TOP2A AGO4 ITPKB ZFP36L2 LRRK1 MCM3AP GPR183 TRIB1 SPNS2 PLCG2 NFAM1 PTPRC PSMC4
16	Taxis	ETV1 LGMN ALKBH1 CREB3 THBS4 PIKFYVE CSF3R NUP85 PLXNC1 ACKR2 ROBO4 RYK GPR183 ROBO1 DSCAM ZSWIM4
15	Response to biotic stimulus	SELE NLRP1 CREB3 SPARC DROSHA WRNIP1 BPIFB1 SIGLEC10 TRIB1 PENK CLEC2A PLCG2 SIRPA PTPRC PSMC4
15	Regulation of growth	RTN4R LGMN PAK5 DDX49 TGFBR1 CREB3 RAI1 EXOSC9 BMP10 RYK BAP1 SOCS6 DSCAM MYOZ1 AGRN
15	Regulation of cellular component biogenesis	KCTD17 TGFBR1 PIKFYVE ALMS1 ODF2L PHLDB2 TTBK1 SLC39A12 MALSU1 VDAC2 SETD5 AGRN DLG5 PSMC4 ASAP3
15	Developmental growth	RTN4R LGMN ALKBH1 TGFBR1 RAI1 LEPR WDR11 BMP10 RYK AKAP13 DSCAM MYOZ1 PLAG1 HELT AGRN
15	Response to other organism	SELE NLRP1 CREB3 SPARC DROSHA WRNIP1 BPIFB1 SIGLEC10 TRIB1 PENK CLEC2A PLCG2 SIRPA PTPRC PSMC4
14	Sexual reproduction	RFX2 TTLL1 TGFBR1 STX2 MCM9 LEPR ACSBG2 TOP2A AGO4 CNBD2 TDRD5 VDAC2 DRD5 SPATA31E1
13	Immune effector process	SLC2A3 RAB3D A1BG UBR4 GPR183 GAA FUCA1 FFAR3 CLEC2A PLCG2 SIRPA NFAM1 PTPRC
13	Developmental process involved in reproduction	CUL7 RFX2 TTLL1 ALKBH1 TGFBR1 E2F8 ACSBG2 AGO4 VASH2 CNBD2 TDRD5 SPATA31E1 PLAG1
12	Regulation of cell adhesion	SELE PTPN23 AFDN PLXNC1 ITPKB PHLDB2 SOCS6 DSCAM FRMD5 SIRPA PTPRC DLG5
12	Leukocyte migration	SELE LGMN CREB3 THBS4 PIKFYVE CSF3R NUP85 GPR15 GPR183 SPNS2 GCNT1 SIRPA
11	Cell growth	RTN4R PAK5 DDX49 TGFBR1 CREB3 EXOSC9 BMP10 RYK BAP1 AKAP13 DSCAM
11	Multicellular organism reproduction	RFX2 TTLL1 TGFBR1 MCM9 ACSBG2 TOP2A AGO4 CNBD2 TDRD5 DRD5 SPATA31E1
11	Multicellular organismal reproductive process	RFX2 TTLL1 TGFBR1 MCM9 ACSBG2 TOP2A AGO4 CNBD2 TDRD5 DRD5 SPATA31E1
11	Detection of stimulus	CASQ2 CHRNA10 GUCY2D NEK1 TMC2 PIEZO2 OR4K14 OR10D3 TAS2R39 OR12D3 PKD1L3
8	Methylation	DIMT1 SETD6 RAB3D TRMT44 TDRD5 NSD1 SETD5 SETMAR
8	Maintenance of location	CEMIP CREB3 CASQ2 ANK2 GAA PLCG2 PTPRC TMEM159
6	Locomotory behavior	PAK5 AGTPBP1 GAA DSCAM PENK NTF4
6	Multi-multicellular organism process	EPYC DHODH SLC2A1 PRLHR PZP RPL29
5	Leukocyte homeostasis	ITPKB BAP1 GPR183 SPNS2 SIVA1
5	Autophagy	PIKFYVE LEPR NRBF2 VPS37A EXOC7
5	Neurotransmitter secretion	BAIAP3 SNPH NRXN2 STX2 CADPS
4	Activation of immune response	PLCG2 NFAM1 PTPRC PSMC4
4	Feeding behavior	LEPR PRLHR BBS12 HELT
4	Antigen processing and presentation	LGMN PIKFYVE MFSD6 PSMC4
4	Hormone metabolic process	PRLHR GCNT4 FFAR3 CYP11A1
4	Multi-organism localization	NUP155 PIKFYVE NUP85 VPS37A
4	Meiotic cell cycle process	FZR1 RAD50 TOP2A AGO4
3	Production of molecular mediator of immune response	MCM3AP FFAR3 PTPRC
3	Synaptic vesicle exocytosis	SNPH STX2 CADPS
3	Muscle adaptation	GTF2IRD1 BMP10 MYOZ1
2	Cell killing	CLEC2A PTPRC
2	Rhythmic process	RAI1 TOP2A
2	Leukocyte mediated cytotoxicity	CLEC2A PTPRC
2	Myeloid cell homeostasis	ITPKB BAP1
2	Protein folding	DFFA UBXN1
2	Circadian rhythm	RAI1 TOP2A
2	Pigmentation	PIKFYVE SPNS2
2	Regulation of behavior	LEPR PENK
2	Maintenance of cell number	SETD6 ZFP36L2
2	Regulation of action potential	DSG2 ANK2
1	Cell aggregation	BARX2
1	Detoxification	LOXHD1
1	Cartilage condensation	BARX2
1	Somatic diversification of immune receptors	MCM3AP
1	Behavioral defense response	PENK
1	Acrosome reaction	STX2
1	Abscission	AURKB
1	Response to activity	NPC1L1
1	Synaptic vesicle docking	SNPH
1	Reproductive behavior	DRD5
1	P granule organization	TDRD5
1	Developmental induction	ROBO1
1	Regulation of cell killing	PTPRC
1	Synaptic vesicle fusion to presynaptic active zone membrane	STX2
1	Modulation of process of other organism	ZBED1
1	Regulation of circadian rhythm	TOP2A
1	DNA methylation involved in gamete generation	TDRD5
1	Response to estrogen	PELP1
1	Multi-organism cellular process	PIKFYVE
1	T cell selection	ITPKB
1	Regulation of developmental pigmentation	SPNS2
