## Supplementary material for "High genetic load without purging in a diverse species-at-risk": Gene Ontology results: BRG_GO_Groups_MF.csv

N	High level GO category	Genes
68	Carbohydrate derivative binding	SELE RTN4R KIF1B ADCK1 MYH7B EPYC NLRP1 MAP3K1 TTLL1 HAO1 PAK5 DHODH CEMIP LIG1 RAB3D DDX49 TGFBR1 EFTUD2 P2RX3 MCM9 HBS1L CUL9 THBS4 DROSHA RAD50 PIKFYVE FARSB KIF21B WRNIP1 IFT22 MYO5C ACSBG2 TOP2A GUCY2D BCAN ITM2C NEK1 KIF21A IGF1R SIGLEC10 PI4KB ITPKB TTBK1 CNBD2 KCNJ1 SMARCA5 LRRK1 OBSCN RPL29 PARS2 RYK RAD54L2 RASEF ULK4 MYO7B GRK2 TRIB1 OPLAH AURKB BBS12 UBE2G2 PRSS57 BCR AGRN BLM KIF13B …
62	Small molecule binding	KIF1B SLC2A3 ADCK1 MYH7B NLRP1 MAP3K1 TTLL1 HAO1 PAK5 DHODH LIG1 RAB3D DDX49 TGFBR1 EFTUD2 P2RX3 MCM9 HBS1L CUL9 RAD50 PIKFYVE FARSB KIF21B WRNIP1 IFT22 MYO5C ACSBG2 TOP2A GUCY2D ITM2C NEK1 KIF21A IGF1R DUS3L PI4KB ITPKB TTBK1 P4HA3 CNBD2 KCNJ1 SMARCA5 LRRK1 OBSCN PARS2 RYK RAD54L2 RASEF VDAC2 ULK4 MYO7B AGXT GRK2 TRIB1 OPLAH AURKB BBS12 UBE2G2 BCR BLM KIF13B DGKD PSMC4
53	Transferase activity	CS ADCK1 DIMT1 MAP3K1 CINP PAK5 CDK5RAP1 SETD6 TGFBR1 GNPTAB CUL9 PIKFYVE CHST10 UAP1 UBR4 GUCY2D MKRN1 NEK1 IGF1R PI4KB ITPKB TTBK1 EXT2 LRRK1 OBSCN TRMT44 ST3GAL2 MCM3AP FDPS RYK NSD1 ULK4 SETD5 TMEM129 NSMCE1 SETMAR AKAP13 AGXT GRK2 TRIB1 GCNT4 B3GNT8 MBOAT4 AURKB UBE2G2 BCR GCNT1 RNF133 PRIM1 ZBED1 TADA2A DGKD FDFT1
52	Hydrolase activity	MAN2B2 KIF1B PTPN23 NLRP1 LGMN ALKBH1 CEMIP RAB3D DDX49 EFTUD2 MCM9 HBS1L DROSHA RAD50 PIKFYVE ADPRS EXOSC9 STAMBP WRNIP1 IFT22 ACSBG2 AGTPBP1 CPM MTMR6 MBTPS1 CAPN10 VASH2 PTPN14 SMARCA5 LRRK1 BAP1 RAD54L2 RASEF DIS3L BDKRB2 CHRM1 ADPRM SETMAR GAA CES4A OPLAH FUCA1 BBS12 SLC25A42 ABHD16B PRSS57 BLM PLCG2 PDXP PTPRC PSMC4 PRSS22
38	Transporter activity	NIPAL3 NPC1L1 SLC2A3 CACNG4 SLC9A3R1 P2RX3 SLC2A1 SLC25A51 BEST3 CHRNA10 IGF1R SLC47A1 KCNA10 SLC26A1 SLC10A6 SLC39A12 TMC2 MFSD6 KCNJ1 SLC5A10 PIEZO2 SLC7A3 TMEM63C VDAC2 TRPV3 SPNS1 SLC29A2 GJD4 SLC17A8 SLC25A42 SLC26A11 SPNS2 KCNJ12 SLC6A9 MT-ND4 TRPM1 PKD1L3 NIPA1
37	Molecular transducer activity	SELE RTN4R TGFBR1 P2RX3 NRXN2 FZD10 LEPR CSF3R PRLHR CHRNA10 GUCY2D PLXNC1 IGF1R ACKR2 OSMR ROBO4 GPR15 GPR26 FCMR RYK TMEM63C BDKRB2 CHRM1 OR4K14 GPR183 DRD5 ROBO1 GPR37L1 LPAR5 FFAR3 ESRRG OR10D3 NFAM1 TAS2R39 OR12D3 PTPRC PKD1L3
37	Molecular function regulator	APBA3 CCDC88C SPP2 CACNG4 NLRP1 ALKBH1 FZR1 TSPAN13 SLC9A3R1 NRXN2 THBS4 MAPK8IP1 RPL5 WRNIP1 PSD4 PZP FXYD2 RGS3 SGSM2 OBSCN DFFA BMP10 DENND5B SOCS6 AKAP13 TRIB1 MYOZ1 PENK BCR SRGAP1 SIRPA NTF4 SERPINE3 INAFM1 ABR ASAP3 PRSS22
37	Signaling receptor activity	SELE RTN4R TGFBR1 P2RX3 NRXN2 FZD10 LEPR CSF3R PRLHR CHRNA10 GUCY2D PLXNC1 IGF1R ACKR2 OSMR ROBO4 GPR15 GPR26 FCMR RYK TMEM63C BDKRB2 CHRM1 OR4K14 GPR183 DRD5 ROBO1 GPR37L1 LPAR5 FFAR3 ESRRG OR10D3 NFAM1 TAS2R39 OR12D3 PTPRC PKD1L3
36	Transmembrane transporter activity	NIPAL3 SLC2A3 CACNG4 SLC9A3R1 P2RX3 SLC2A1 SLC25A51 BEST3 CHRNA10 SLC47A1 KCNA10 SLC26A1 SLC10A6 SLC39A12 TMC2 MFSD6 KCNJ1 SLC5A10 PIEZO2 SLC7A3 TMEM63C VDAC2 TRPV3 SPNS1 SLC29A2 GJD4 SLC17A8 SLC25A42 SLC26A11 SPNS2 KCNJ12 SLC6A9 MT-ND4 TRPM1 PKD1L3 NIPA1
29	Protein-containing complex binding	RTN4R NEBL MYH7B EPB41L2 CLSPN CDK5RAP1 FZR1 TGFBR1 SLC9A3R1 MCM9 SPARC THBS4 EIF1B MYO5C AFDN NES IGF1R ANK2 SMARCA5 MALSU1 UBXN1 XIRP2 MYO7B FRMD5 CD151 SYNM CCBE1 FMNL1 PTPRC
27	DNA-binding transcription factor activity	ETV1 GTF2IRD1 BARX2 ZNF76 RFX2 ZNF184 CREB3 KLF3 ZNF549 HOXD3 E2F8 NKX2-8 CREB5 ZKSCAN2 ZNF382 ZNF75A ZBTB39 RAX2 ZNF354C PLAG1 HELT ZNF33A ESRRG ZBED1 ANHX POU5F2 ZBTB8B
26	Enzyme regulator activity	APBA3 CCDC88C SPP2 NLRP1 FZR1 MAPK8IP1 RPL5 WRNIP1 PSD4 PZP RGS3 SGSM2 OBSCN DFFA DENND5B SOCS6 AKAP13 TRIB1 MYOZ1 BCR SRGAP1 SIRPA SERPINE3 ABR ASAP3 PRSS22
24	Structural molecule activity	RPL31 NEBL EPB41L2 LAMB4 TECTA STX2 COL12A1 SPARC NUP155 RPL5 NUP85 RPL36 RSL24D1 RPS8 ANK2 HMCN2 OBSCN RPL29 MRPL16 COL8A2 KRT2 MMRN2 SYNM AGRN
17	Lipid binding	BAIAP3 RTN4R DROSHA PSD4 BPIFB1 KCNJ1 OBSCN CADPS VDAC2 PDZD8 GPR183 STARD6 ANKFY1 FFAR3 ESRRG VEPH1 DGKD
14	Oxidoreductase activity	BLVRB ALKBH1 HAO1 DHODH FOXRED1 DUS3L P4HA3 ALKBH4 LOXHD1 HR HEPHL1 SDR42E1 MT-ND4 CYP11A1
10	Carbohydrate binding	SELE MAN2B2 SLC2A3 UAP1 BCAN SIGLEC10 P4HA3 GAA CLEC2A PKD1L3
10	Molecular adaptor activity	CARD10 SLC9A3R1 STX2 RAD50 MAPK8IP1 FXYD2 ANK2 AKAP13 COL8A2 DLG5
8	Extracellular matrix structural constituent	LAMB4 TECTA COL12A1 SPARC HMCN2 COL8A2 MMRN2 AGRN
8	Amide binding	APBA3 RTN4R CEMIP LEPR ITM2C IGF1R VDAC2 GPR37L1
7	Structural constituent of ribosome	RPL31 RPL5 RPL36 RSL24D1 RPS8 RPL29 MRPL16
7	Guanyl-nucleotide exchange factor activity	CCDC88C PSD4 OBSCN DENND5B AKAP13 BCR ABR
6	Channel regulator activity	CACNG4 TSPAN13 SLC9A3R1 NRXN2 FXYD2 INAFM1
5	Isomerase activity	MRI1 PUS7 PMM1 TOP2A CRELD2
5	Ligase activity	TTLL1 LIG1 FARSB ACSBG2 PARS2
5	Signaling receptor regulator activity	ALKBH1 THBS4 BMP10 PENK NTF4
5	Receptor ligand activity	ALKBH1 THBS4 BMP10 PENK NTF4
5	Sulfur compound binding	RTN4R THBS4 RPL29 PRSS57 AGRN
4	Structural constituent of cytoskeleton	ANK2 KRT2 SYNM AGRN
3	Structural constituent of muscle	NEBL OBSCN SYNM
3	Lyase activity	ALKBH1 CA14 GUCY2D
3	Demethylase activity	ALKBH1 ALKBH4 HR
2	Translation regulator activity	HBS1L EIF1B
2	Neurotransmitter transmembrane transporter activity	SLC29A2 SLC17A8
2	Structural constituent of nuclear pore	NUP155 NUP85
2	Hormone binding	LEPR IGF1R
2	Xenobiotic transmembrane transporter activity	SLC2A1 SLC47A1
2	Extracellular matrix binding	SPARC AGRN
2	Metal cluster binding	CDK5RAP1 SIVA1
2	Translation regulator activity, nucleic acid binding	HBS1L EIF1B
2	Carbohydrate derivative transmembrane transporter activity	SLC29A2 SLC25A42
1	Electron transfer activity	MT-ND4
1	Antioxidant activity	LOXHD1
1	Chemoattractant activity	ALKBH1
1	Antigen binding	SIRPA
1	Peroxidase activity	LOXHD1
1	Nuclear receptor activity	ESRRG
1	Odorant binding	OR12D3
1	Cyclase activity	GUCY2D
1	Structural constituent of skin epidermis	KRT2
1	Quaternary ammonium group binding	VDAC2
1	Netrin receptor binding	DSCAM
