## Supplementary material for "High genetic load without purging in a diverse species-at-risk": Gene Ontology results: CSM_enrichment_all_BP.csv

Enrichment FDR	nGenes	Pathway Genes	Fold Enrichment	Pathway	URL	Genes
0.006693134	30	632	2.645693417	Circulatory system process	http://amigo.geneontology.org/amigo/term/GO:0003013	TBXA2R CPS1 ATP2A3 FXYD3 SLC9A1 SMAD7 ATP1A3 ASIC2 SOD2 NUP155 POMC ECE1 ABCC4 GRIP2 ANK2 SLC16A12 TTN SPTBN4 SLC15A2 CPA3 NAV2 SCNN1B DRD5 GPR37L1 PDE2A SLC6A9 STK39 SLC5A3 HBB TJP1
0.037841087	16	264	3.377935838	Vascular process in circulatory system	http://amigo.geneontology.org/amigo/term/GO:0003018	TBXA2R CPS1 ATP2A3 ASIC2 SOD2 ECE1 ABCC4 GRIP2 SLC16A12 SLC15A2 SCNN1B DRD5 PDE2A SLC6A9 SLC5A3 TJP1
0.037841087	25	545	2.556694556	Blood circulation	http://amigo.geneontology.org/amigo/term/GO:0008015	TBXA2R CPS1 ATP2A3 FXYD3 SLC9A1 SMAD7 ATP1A3 ASIC2 SOD2 NUP155 POMC ECE1 GRIP2 ANK2 TTN SPTBN4 CPA3 NAV2 SCNN1B DRD5 GPR37L1 PDE2A STK39 HBB TJP1
0.047032739	53	1690	1.747931888	Cell projection organization	http://amigo.geneontology.org/amigo/term/GO:0030030	MARK4 SPAG9 NCDN TNC NEO1 CDC14B HSPB11 MICALL1 ATP1A3 CRTC1 EVX1 FOLR1 MAK TULP1 NPHP3 TGFB3 CEP89 OBSL1 PREX1 ABCC4 FLRT3 MACF1 FEZF1 CAMSAP1 EXOC4 NES AHI1 STXBP1 FHDC1 SPTBN5 CPNE9 RAB5A SDK1 IMPACT WHAMM AUTS2 SPTBN4 ADGRV1 FAT3 ROBO1 SH2B1 WASHC1 EXOC7 DYNC2H1 DNAH17 FAT4 HTT FAM187A TUBB3 CEP20 CPNE6 LRTM2 ZSWIM4
0.047032739	52	1649	1.757591843	Plasma membrane bounded cell projection organization	http://amigo.geneontology.org/amigo/term/GO:0120036	MARK4 SPAG9 NCDN TNC NEO1 CDC14B HSPB11 MICALL1 ATP1A3 CRTC1 EVX1 FOLR1 MAK TULP1 NPHP3 TGFB3 CEP89 OBSL1 PREX1 ABCC4 FLRT3 MACF1 FEZF1 CAMSAP1 EXOC4 AHI1 STXBP1 FHDC1 SPTBN5 CPNE9 RAB5A SDK1 IMPACT WHAMM AUTS2 SPTBN4 ADGRV1 FAT3 ROBO1 SH2B1 WASHC1 EXOC7 DYNC2H1 DNAH17 FAT4 HTT FAM187A TUBB3 CEP20 CPNE6 LRTM2 ZSWIM4
0.079439864	5	27	10.32147061	Retina layer formation	http://amigo.geneontology.org/amigo/term/GO:0010842	CALB1 OBSL1 AHI1 SDK1 FAT3
0.130038111	12	193	3.465447129	Regulation of blood pressure	http://amigo.geneontology.org/amigo/term/GO:0008217	TBXA2R ASIC2 SOD2 POMC ECE1 GRIP2 CPA3 NAV2 DRD5 GPR37L1 STK39 HBB
0.165039752	20	467	2.386978215	Actin filament organization	http://amigo.geneontology.org/amigo/term/GO:0007015	WDR1 NEBL FAT1 SLC9A1 MET PDLIM1 TGFB3 PREX1 FHDC1 SPTBN5 TTN WHAMM SPTBN4 KASH5 ARHGAP12 MYADM WASHC1 MYO5A GAS2L2 TJP1
0.165039752	37	1127	1.829840132	Circulatory system development	http://amigo.geneontology.org/amigo/term/GO:0072359	THSD7A TBXA2R ADGRA2 HDAC7 NEBL HSPB11 KCNK2 SLC9A1 SALL4 SMAD7 DNAH11 PDLIM1 FOLR1 SOD2 LAMA4 NPHP3 ECE1 RECK OBSL1 FLRT3 LOXL1 SPINK5 AHI1 SMAD6 MFGE8 HSPG2 ANK2 ADAM8 TTN ACAN ROBO1 MMRN2 EGR3 PDE2A DYNC2H1 FAT4 TJP1
