## Supplementary material for "High genetic load without purging in a diverse species-at-risk": Gene Ontology results: CSM_enrichment_all_MF.csv

Enrichment FDR	nGenes	Pathway Genes	Fold Enrichment	Pathway	URL	Genes
0.032758137	5	22	12.66725939	Cytoskeletal anchor activity	http://amigo.geneontology.org/amigo/term/GO:0008093	OBSL1 ANK2 SPTBN4 INSC GAS2L2
0.066611651	5	29	9.609645055	Dynein intermediate chain binding	http://amigo.geneontology.org/amigo/term/GO:0045505	DNAH11 SPTBN5 DYNC2H1 DNAH17 HTT
0.070482684	4	19	11.73388238	Minus-end-directed microtubule motor activity	http://amigo.geneontology.org/amigo/term/GO:0008569	DNAH11 DYNC2H1 DNAH17 DNAH10
0.070482684	3	8	20.900978	ATPase-coupled lipid transmembrane transporter activity	http://amigo.geneontology.org/amigo/term/GO:0034040	ABCC11 ABCC4 ABCG1
0.074959627	11	186	3.296211583	Extracellular matrix structural constituent	http://amigo.geneontology.org/amigo/term/GO:0005201	TNC LTBP1 COL12A1 LAMA4 CILP MFGE8 HSPG2 HMCN2 DSPP ACAN MMRN2
0.074959627	3	11	15.20071127	Sulfurtransferase activity	http://amigo.geneontology.org/amigo/term/GO:0016783	MOCS3 MOCS2 CTU2
0.074959627	11	195	3.144078741	Ligase activity	http://amigo.geneontology.org/amigo/term/GO:0016874	CPS1 ADSS2 TTLL12 MOCS3 ACSBG2 ATP5PD NADSYN1 PC PFAS TARS3 VARS1
0.074959627	3	11	15.20071127	Carbon-nitrogen ligase activity, with glutamine as amido-N-donor	http://amigo.geneontology.org/amigo/term/GO:0016884	CPS1 NADSYN1 PFAS
0.074959627	3	9	18.57864711	Type I transforming growth factor beta receptor binding	http://amigo.geneontology.org/amigo/term/GO:0034713	SMAD7 TGFB3 SMAD6
0.074959627	3	11	15.20071127	Oligopeptide transmembrane transporter activity	http://amigo.geneontology.org/amigo/term/GO:0035673	CDH17 ABCC4 SLC15A2
0.089178329	3	12	13.93398533	Ligand-gated sodium channel activity	http://amigo.geneontology.org/amigo/term/GO:0015280	ASIC2 SCNN1B TPCN1
0.089178329	2	4	27.86797066	ABC-type bile acid transporter activity	http://amigo.geneontology.org/amigo/term/GO:0015432	ABCC11 ABCC4
0.089178329	4	28	7.962277331	Spectrin binding	http://amigo.geneontology.org/amigo/term/GO:0030507	CAMSAP1 SPTBN5 ANK2 SPTBN4
0.089178329	13	283	2.560308259	Protein-macromolecule adaptor activity	http://amigo.geneontology.org/amigo/term/GO:0030674	SPAG9 SLC9A1 ST13 MLPH OBSL1 FLRT3 GRIP2 ANK2 FRMD4A SPTBN4 SH2B1 INSC GAS2L2
0.089178329	3	14	11.943416	Myosin heavy chain binding	http://amigo.geneontology.org/amigo/term/GO:0032036	AMPD1 SPTBN5 NKD2
0.089178329	2	4	27.86797066	ATPase-coupled organic acid transmembrane transporter activity	http://amigo.geneontology.org/amigo/term/GO:0033283	ABCC11 ABCC4
0.089178329	2	4	27.86797066	ATPase-coupled carboxylic acid transmembrane transporter activity	http://amigo.geneontology.org/amigo/term/GO:0033284	ABCC11 ABCC4
0.089178329	2	4	27.86797066	ATPase-coupled monocarboxylic acid transmembrane transporter activity	http://amigo.geneontology.org/amigo/term/GO:0033285	ABCC11 ABCC4
0.089178329	23	653	1.963134227	ATP-dependent activity	http://amigo.geneontology.org/amigo/term/GO:0140657	ATP2A3 KIF16B ATP1A3 DNAH11 ABCC11 ZRANB3 ABCC4 HELB MACF1 ACSBG2 IGHMBP2 ATP6V1G1 SLC26A1 SHPRH ABCG1 RAD54L2 NAV2 CHD2 ABCA13 DYNC2H1 DNAH17 MYO5A DNAH10
0.097984529	3	15	11.14718826	I-SMAD binding	http://amigo.geneontology.org/amigo/term/GO:0070411	SMAD7 SMAD6 TGFB1I1
0.108680493	32	1050	1.698619164	Cytoskeletal protein binding	http://amigo.geneontology.org/amigo/term/GO:0008092	FARP2 MARK4 SPAG9 WDR1 NEBL PHACTR3 KIF16B TTLL12 SNPH PDLIM1 TULP1 MLPH AMPD1 MACF1 CAMSAP1 FHDC1 SPTBN5 CGN ANK2 IMPACT TTN WHAMM SPTBN4 CAPN2 WASHC1 HTT MYO5A KIFBP EML6 CCDC187 GAS2L2 NKD2
0.124208715	2	5	22.29437653	Catalase activity	http://amigo.geneontology.org/amigo/term/GO:0004096	GPX7 LOXHD1
0.146161905	5	58	4.804822528	Peroxidase activity	http://amigo.geneontology.org/amigo/term/GO:0004601	GPX7 GPX8 LOXHD1 GPX2 HBB
0.168762992	2	6	18.57864711	Phosphorylation-dependent protein binding	http://amigo.geneontology.org/amigo/term/GO:0140031	ANK2 PLCG2
0.169052169	17	468	2.024596159	Phospholipid binding	http://amigo.geneontology.org/amigo/term/GO:0005543	CPS1 ZFYVE26 KIF16B SLC9A1 MICALL1 TULP1 GLE1 SNX19 PREX1 MFGE8 CPNE9 RUBCN ABCG1 SPTBN4 AMER3 TPCN1 CPNE6
0.169052169	14	353	2.210490591	Molecular adaptor activity	http://amigo.geneontology.org/amigo/term/GO:0060090	SPAG9 SLC9A1 ST13 MLPH DLGAP3 OBSL1 FLRT3 GRIP2 ANK2 FRMD4A SPTBN4 SH2B1 INSC GAS2L2
0.17394634	5	63	4.423487406	Oxidoreductase activity, acting on peroxide as acceptor	http://amigo.geneontology.org/amigo/term/GO:0016684	GPX7 GPX8 LOXHD1 GPX2 HBB
0.17394634	46	1743	1.4709428	Adenyl nucleotide binding	http://amigo.geneontology.org/amigo/term/GO:0030554	MARK4 CPS1 ADCK1 STK10 ATP2A3 N4BP2 ADCY2 KIF16B TTLL12 ST13 TYK2 ATP1A3 DNAH11 MET MAK CUL9 IDE ABCC11 ZRANB3 MOCS3 ABCC4 HELB ACSBG2 IGHMBP2 HUNK SHPRH TTN ABCG1 RAD54L2 NAV2 PBK NADSYN1 CHD2 PC PFAS ABCA13 TARS3 SYN3 POMK PDE2A DYNC2H1 DNAH17 MYO5A STK39 VARS1 DNAH10
0.18229237	17	477	1.986396232	Actin binding	http://amigo.geneontology.org/amigo/term/GO:0003779	WDR1 NEBL PHACTR3 PDLIM1 TULP1 MLPH MACF1 FHDC1 SPTBN5 CGN IMPACT TTN WHAMM SPTBN4 WASHC1 MYO5A GAS2L2
0.184116877	44	1662	1.47556042	ATP binding	http://amigo.geneontology.org/amigo/term/GO:0005524	MARK4 CPS1 ADCK1 STK10 ATP2A3 N4BP2 ADCY2 KIF16B TTLL12 TYK2 ATP1A3 DNAH11 MET MAK CUL9 IDE ABCC11 ZRANB3 MOCS3 ABCC4 HELB ACSBG2 IGHMBP2 HUNK SHPRH TTN ABCG1 RAD54L2 NAV2 PBK NADSYN1 CHD2 PC PFAS ABCA13 TARS3 SYN3 POMK DYNC2H1 DNAH17 MYO5A STK39 VARS1 DNAH10
