## Supplementary material for "High genetic load without purging in a diverse species-at-risk": Gene Ontology results: CSM_GO_Groups_BP.csv

N	High level GO category	Genes
96	Response to stress	ENPP4 TBXA2R NUB1 CPS1 C6 TNC TM7SF3 HMG20B ZFYVE26 ATP2A3 ADCY2 CDC14B KCNK2 GNAS GCN1 SLC9A1 DNAJB11 TTLL12 FOXRED2 SMAD7 UGGT2 FZR1 TYK2 PON2 MET PDLIM1 FOLR1 SOD2 CCR6 NUP155 POMC IL1RL2 GPX7 TGFB3 ZRANB3 FLRT3 BCL2L12 HELB IL22 MACF1 APCS IGHMBP2 SPINK5 RBM17 OASL ANKRD6 STXBP1 ATP6V1G1 MGARP SMAD6 TGFB1I1 FEM1A SIGLEC10 HSPG2 RAB5A SHPRH STAR SSRP1 ADAM8 ZFP36L2 CEBPG IMPACT C1QC KASH5 CAPN…
95	Regulation of biological quality	ENPP4 TBXA2R NCDN CPS1 AKAP11 BEST2 ADCK1 TM7SF3 HMG20B NEO1 WDR1 ATP2A3 ADCY2 KCNK2 GNAS SLC9A1 SNPH SMAD7 CALB1 ATP1A3 CRTC1 MET ASIC2 GLRB MAK TULP1 SOD2 CCR6 LAMA4 NUP155 NPHP3 POMC ECE1 NENF IDE PRLHR SNX19 TENT4B ZNF205 EXOSC9 PREX1 FLRT3 LRFN3 MACF1 CHRNA10 IREB2 STXBP1 ATP6V1G1 SPTBN5 RAB5A GRIP2 ANK2 STAR ADAM8 ZFP36L2 CEBPG WHAMM ABCG1 SPTBN4 CRTC2 CPA3 ADGRV1 NAV2 COG7 SCNN1B DRD5 GPR3…
88	Anatomical structure morphogenesis	THSD7A TBXA2R SPAG9 PHLDB1 ADGRA2 TNC HDAC7 ADCK1 CDON NEO1 DGCR2 WDR1 NEBL FAT1 GNAS KIF16B DDHD1 SALL4 SMAD7 MMP15 CALB1 PBX4 DNAH11 MET IQCE EVX1 FOLR1 COL12A1 TULP1 CDH6 NPHP3 ECE1 TGFB3 OPN4 RECK OBSL1 PREX1 FLRT3 MACF1 FEZF1 CHRNA10 CAMSAP1 EXOC4 NES SPINK5 PTGFRN ANKRD6 AHI1 STXBP1 SMAD6 SPTBN5 MFGE8 TGFB1I1 HSPG2 CPNE9 ANK2 SDK1 ADAM8 DSPP IMPACT TTN ACAN AUTS2 SPTBN4 ALPL ZNF281 CAPN2 AR…
87	Regulation of response to stimulus	ENPP4 TBXA2R SPAG9 ADGRA2 ARHGAP31 C6 LTBP1 HDAC7 CDON NEO1 ADCY2 KCNK2 GNAS SLC9A1 TTLL12 SMAD7 MET FOLR1 SOD2 CCR6 NUP155 NPHP3 POMC IL1RL2 DLGAP3 NENF TGFB3 RECK PREX1 BCL2L12 HELB MACF1 SLC44A2 CHRNA10 APCS SPINK5 KLB OASL ANKRD6 STXBP1 SMAD6 CILP RGS3 TGFB1I1 FEM1A SIGLEC10 SSRP1 ADAM8 CEBPG ZDHHC5 AUTS2 C1QC SLC15A2 PTPN13 ADGRV1 TAGAP HNRNPK ARHGAP12 PBK NSMCE1 DRD5 ROBO1 GPR37L1 SETMAR SO…
81	Regulation of signaling	SPAG9 NCDN ADGRA2 ARHGAP31 LTBP1 HDAC7 TM7SF3 CDON NEO1 ATP2A3 GNAS KIF16B FXYD3 SLC9A1 TTLL12 SMAD7 CALB1 ATP1A3 CRTC1 MET FOLR1 SOD2 NPHP3 POMC DLGAP3 ECE1 NENF PCDH17 TGFB3 RECK PREX1 BCL2L12 MACF1 SLC44A2 CHRNA10 KLB OASL ANKRD6 STXBP1 SMAD6 CILP RGS3 TGFB1I1 RAB5A ANK2 STAR SSRP1 ADAM8 ZDHHC5 AUTS2 ABCG1 SLC15A2 PTPN13 ADGRV1 TAGAP HNRNPK ARHGAP12 PBK DRD5 ROBO1 GPR37L1 SOCS6 KCNS3 CAVIN3 MM…
79	Cellular component biogenesis	FARP2 MARK4 PHLDB1 TUBG2 HDAC7 WDR1 NEBL CDH17 CDC14B HSPB11 SLC9A1 ST13 SMAD7 CRTC1 MET PDLIM1 ASIC2 FOLR1 MAK SOD2 CDH6 NUP155 NPHP3 QSOX1 PCDH17 TGFB3 TENT4B CEP89 EXOSC9 OBSL1 PREX1 ABCC4 FLRT3 LRFN3 HELB MACF1 CAMSAP1 PPAN EXOC4 APCS AHI1 STXBP1 FHDC1 SMAD6 RSL24D1 SPTBN5 RAB5A ANK2 SHPRH SDK1 PDCD11 IMPACT TTN VPS37A WHAMM AUTS2 RRP1 SPTBN4 CRTC2 KASH5 SF1 KCNS3 PYGO1 SART1 LRRN1 SH2B1 MYAD…
78	Response to external stimulus	ENPP4 TBXA2R NUB1 ADGRA2 CPS1 C6 TNC NEO1 ADCY2 KCNK2 GNAS GCN1 SLC9A1 TTLL12 ST13 TYK2 CRTC1 MET EVX1 ASIC2 GLRB FOLR1 TULP1 SOD2 CCR6 POMC IL1RL2 NENF OPN4 PREX1 FLRT3 FEZF1 LOXL1 CHRNA10 APCS SPINK5 OASL STXBP1 ATP6V1G1 SMAD6 SPTBN5 FEM1A SIGLEC10 STAR ADAM8 CEBPG IMPACT TTN C1QC SPTBN4 ALPL CAPN2 SLC15A2 ADGRV1 PBK SCNN1B DRD5 ROBO1 IL16 TLR1 TRAF6 EGR3 PLA2G6 LYG2 PDE2A FANCA IL27 HTT DPP4 P…
69	Cellular localization	ENPP4 MARK4 SPAG9 AKAP11 WDR1 STK10 ATP2A3 HSPB11 GNAS KIF16B MICALL1 SNPH SMAD7 NAGPA GLRB FOLR1 MAK TULP1 NUP155 NIT2 MLPH QSOX1 PCDH17 GLE1 TGFB3 CEP89 A1BG OBSL1 ABCC4 MACF1 SLC44A2 EXOC4 AHI1 STXBP1 MGARP SPTBN5 TOM1L1 RAB5A GRIP2 ANK2 STAR ADAM8 TTN VPS37A WHAMM ZDHHC5 ABCG1 SPTBN4 KASH5 ATP5PD COG7 PYGO1 MYADM ABCA13 WASHC1 MEX3D PLA2G6 SYN3 TPCN1 DYNC2H1 INSC SLC6A9 HTT MYO5A PLCG2 SLC5A3…
65	Regulation of multicellular organismal process	ENPP4 TBXA2R PHLDB1 ADGRA2 LTBP1 HDAC7 CDON ATP2A3 KCNK2 GNAS FXYD3 SLC9A1 SMAD7 ATP1A3 MET ASIC2 CCR6 LAMA4 NUP155 NPHP3 POMC IL1RL2 DLGAP3 ECE1 TGFB3 RECK OBSL1 FLRT3 MACF1 FEZF1 APCS SPINK5 AHI1 SMAD6 TGFB1I1 ZNF750 HSPG2 ANK2 STAR ADAM8 ZFP36L2 DSPP CEBPG PANX3 C1QC SPTBN4 CAPN2 ADGRV1 HNRNPK ROBO1 GPR37L1 IL16 MMRN2 TLR1 TRAF6 SART1 LRRN1 EGR3 FANCA FAT4 IL27 PLCG2 STK39 SLC5A3 TJP1
64	Regulation of developmental process	TBXA2R SPAG9 PHLDB1 ADGRA2 HDAC7 ADCK1 CDON HMG20B WDR1 KCNK2 GNAS DDHD1 SMAD7 FZR1 CRTC1 ASIC2 SOD2 LAMA4 NPHP3 IL1RL2 TGFB3 RECK OBSL1 PREX1 FLRT3 BCL2L12 MACF1 FEZF1 CAMSAP1 APCS SPINK5 ANKRD6 AHI1 SMAD6 TGFB1I1 ZNF750 HSPG2 CPNE9 SDK1 STAR ADAM8 ZFP36L2 DSPP IMPACT C1QC ABCG1 SPTBN4 CAPN2 ADGRV1 FAT3 NAB2 ROBO1 GPR37L1 TRAF6 SART1 LRRN1 EGR3 MYADM FANCA FAT4 IL27 TJP1 PRAMEF27 CPNE6
63	Immune system process	ENPP4 FARP2 NUB1 ADSS2 C6 WDR1 STK10 ADCY2 CDH17 GNAS TTLL12 SMAD7 TYK2 CCR6 NIT2 POMC IL1RL2 QSOX1 TGFB3 IDE A1BG EXOSC9 PREX1 SLC44A2 APCS SPINK5 OASL IREB2 STXBP1 SMAD6 SIGLEC10 RUBCN STAR ADAM8 ZFP36L2 CEBPG ZDHHC5 C1QC SLC15A2 SCNN1B DRD5 SOCS6 PYGO1 IL16 SP3 CHD2 CD7 TLR1 TRAF6 SART1 EGR3 ABCA13 PLA2G6 LYG2 PDE2A FANCA IL27 DPP4 PLCG2 STK39 HBB MRC1 GPR20
60	Regulation of localization	TBXA2R MARK4 SPAG9 ADGRA2 HDAC7 TM7SF3 WDR1 STK10 CACNA1S GNAS FXYD3 SLC9A1 SMAD7 DNAH11 MET ASIC2 TULP1 SOD2 CCR6 LAMA4 POMC PCDH17 TGFB3 ZNF205 RECK PREX1 MACF1 AHI1 STXBP1 MFGE8 RAB5A RUBCN ANK2 FRMD4A ADAM8 TTN ZDHHC5 ABCG1 SPTBN4 HNRNPK ROBO1 KCNS3 IL16 MMRN2 IQCF1 MYADM ABCA13 WASHC1 PLA2G6 TPCN1 SLC6A9 HTT DPP4 PLCG2 STK39 SLC5A3 GAS2L2 NKD2 TJP1 ZSWIM4
60	Macromolecule localization	MARK4 AKAP11 LTBP1 TM7SF3 HSPB11 GNAS PITPNM3 MICALL1 SMAD7 NAGPA ASIC2 GLRB TULP1 NUP155 POMC MLPH GLE1 TGFB3 IDE SNX19 ABCC11 OBSL1 ABCC4 MACF1 EXOC4 AHI1 STXBP1 ATP6V1G1 MGARP TOM1L1 RAB5A GRIP2 ANK2 STAR FRMD4A ADAM8 TTN VPS37A ZDHHC5 ABCG1 SPTBN4 SLC15A2 ADGRV1 COG7 KCNS3 PYGO1 MYADM ABCA13 WASHC1 MEX3D EXOC7 PLA2G6 DYNC2H1 INSC MYO5A DPP4 SLC5A3 GAS2L2 NKD2 TJP1
60	Regulation of molecular function	FARP2 AKAP11 ARHGAP31 CDON ATP2A3 ADCY2 CDC14B GNAS PHACTR3 GCN1 FXYD3 SLC9A1 DNAJB11 SMAD7 FZR1 CRTC1 MET ELMOD3 DLGAP3 IDE RECK PREX1 BCL2L12 NES APCS SPINK5 OASL RGS3 TOM1L1 FEM1A RUBCN ANK2 ST18 ADAM8 CEBPG TTN WFDC8 CRTC2 ADGRV1 TAGAP HNRNPK ARHGAP12 ARHGEF40 A2ML1 NAB2 DRD5 ROBO1 SETMAR SOCS6 TRAF6 DOK7 WASHC1 PLA2G6 FANCA SLC6A9 HTT PLCG2 STK39 SLC5A3 CCNL2
59	System process	TBXA2R CPS1 AKAP11 BEST2 DGCR2 WDR1 ATP2A3 ADCY2 CACNA1S KCNK2 GNAS FXYD3 SLC9A1 SMAD7 CALB1 ATP1A3 CRTC1 DNAH11 ASIC2 GLRB TULP1 SOD2 NUP155 POMC DLGAP3 ECE1 OPN4 ABCC4 OR7C1 CHRNA10 IREB2 GRIP2 ANK2 SLC16A12 TTN SPTBN4 SLC15A2 CPA3 ADGRV1 NAV2 LOXHD1 SCNN1B FEN1 DRD5 GPR37L1 RAX2 OR51G2 OR52A1 PLA2G6 POMK PDE2A SLC6A9 HTT STK39 SLC5A3 ZNF830 HBB TJP1 NR2E3
56	Catabolic process	ENPP4 NUB1 CPS1 PNPLA6 KIF16B BLVRB SLC9A1 FOXRED2 DDHD1 SMAD7 UGGT2 MMP15 GSPT1 FZR1 PON2 MET AADAT CUL9 NUP155 QSOX1 ECE1 AKR1A1 IDE TENT4B EXOSC9 EXOC4 ENOSF1 ATP6V1G1 AMDHD1 TGFB1I1 TOM1L1 FEM1A HSPG2 RAB5A RUBCN ADAM8 ZFP36L2 VPS37A ACAN CAPN2 PBK FEN1 SETMAR SOCS6 WASHC1 MEX3D EXOC7 PLA2G6 LYG2 PDE2A TPCN1 HTT PLCG2 HBB NKD2 NANOS3
48	Locomotion	TBXA2R SPAG9 ADGRA2 HDAC7 NEO1 WDR1 STK10 FAT1 FAT2 SLC9A1 SMAD7 DNAH11 MET EVX1 PDLIM1 FOLR1 SOD2 CCR6 LAMA4 OPN4 RECK PREX1 FLRT3 MACF1 FEZF1 SPTBN5 ADAM8 AUTS2 SPTBN4 FAT3 ROBO1 IL16 MMRN2 IQCF1 EGR3 MYADM WASHC1 PLA2G6 POMK DNAH17 DPP4 PLCG2 STK39 TUBB3 GAS2L2 TJP1 LRTM2 ZSWIM4
47	Biological adhesion	FARP2 TNC CDON NEO1 DGCR2 STK10 CDH17 FAT1 FAT2 GNAS SLC9A1 SMAD7 PDLIM1 FOLR1 COL12A1 LAMA4 CDH6 IL1RL2 PCDH17 OBSL1 PREX1 FLRT3 LRFN3 MACF1 SPINK5 STXBP1 SMAD6 MFGE8 TGFB1I1 SIGLEC10 SDK1 HMCN2 ADAM8 WHAMM ACAN ADGRV1 FAT3 ROBO1 SOCS6 TRAF6 SART1 EGR3 MYADM FAT4 DPP4 HBB TJP1
47	Cell adhesion	FARP2 TNC CDON NEO1 DGCR2 STK10 CDH17 FAT1 FAT2 GNAS SLC9A1 SMAD7 PDLIM1 FOLR1 COL12A1 LAMA4 CDH6 IL1RL2 PCDH17 OBSL1 PREX1 FLRT3 LRFN3 MACF1 SPINK5 STXBP1 SMAD6 MFGE8 TGFB1I1 SIGLEC10 SDK1 HMCN2 ADAM8 WHAMM ACAN ADGRV1 FAT3 ROBO1 SOCS6 TRAF6 SART1 EGR3 MYADM FAT4 DPP4 HBB TJP1
45	Immune response	ENPP4 NUB1 C6 STK10 ADCY2 CDH17 GNAS TTLL12 SMAD7 TYK2 CCR6 NIT2 POMC IL1RL2 QSOX1 TGFB3 A1BG EXOSC9 SLC44A2 APCS SPINK5 OASL STXBP1 SMAD6 SIGLEC10 STAR ADAM8 CEBPG ZDHHC5 C1QC SLC15A2 SCNN1B DRD5 IL16 CD7 TLR1 TRAF6 ABCA13 PLA2G6 LYG2 IL27 PLCG2 HBB MRC1 GPR20
40	Cell motility	TBXA2R SPAG9 ADGRA2 HDAC7 WDR1 STK10 FAT1 FAT2 SLC9A1 SMAD7 DNAH11 MET EVX1 PDLIM1 FOLR1 SOD2 CCR6 LAMA4 RECK PREX1 FLRT3 MACF1 FEZF1 ADAM8 AUTS2 FAT3 ROBO1 IL16 MMRN2 IQCF1 EGR3 MYADM WASHC1 POMK DNAH17 DPP4 PLCG2 STK39 GAS2L2 TJP1
40	Localization of cell	TBXA2R SPAG9 ADGRA2 HDAC7 WDR1 STK10 FAT1 FAT2 SLC9A1 SMAD7 DNAH11 MET EVX1 PDLIM1 FOLR1 SOD2 CCR6 LAMA4 RECK PREX1 FLRT3 MACF1 FEZF1 ADAM8 AUTS2 FAT3 ROBO1 IL16 MMRN2 IQCF1 EGR3 MYADM WASHC1 POMK DNAH17 DPP4 PLCG2 STK39 GAS2L2 TJP1
38	Reproduction	TUBG2 TNC DUSP13 HSPB11 GNAS FZR1 DNAH11 GLRB FOLR1 MAK CCR6 TGFB3 PRLHR RECK OR7C1 ACSBG2 STXBP1 MFGE8 STAR SPTBN4 KASH5 CCDC42 ALPL CAPN2 MEI1 SF1 DRD5 PYGO1 SP3 IQCF1 SIX5 SPATA31E1 TDRKH PLA2G6 FANCA ZNF568 ZNF830 NANOS3
38	Reproductive process	TUBG2 TNC DUSP13 HSPB11 GNAS FZR1 DNAH11 GLRB FOLR1 MAK CCR6 TGFB3 PRLHR RECK OR7C1 ACSBG2 STXBP1 MFGE8 STAR SPTBN4 KASH5 CCDC42 ALPL CAPN2 MEI1 SF1 DRD5 PYGO1 SP3 IQCF1 SIX5 SPATA31E1 TDRKH PLA2G6 FANCA ZNF568 ZNF830 NANOS3
37	Biological process involved in interspecies interaction between organisms	TBXA2R NUB1 CPS1 C6 TTLL12 ST13 TYK2 MET SOD2 IL1RL2 IDE LOXL1 APCS SPINK5 OASL STXBP1 SMAD6 SIGLEC10 STAR ADAM8 CEBPG C1QC ALPL CAPN2 SLC15A2 SCNN1B PC TLR1 TRAF6 EXOC7 PLA2G6 LYG2 IL27 DPP4 PLCG2 EEF1G MRC1
37	Anatomical structure formation involved in morphogenesis	THSD7A TBXA2R PHLDB1 ADGRA2 HDAC7 CDON WDR1 NEBL GNAS KIF16B SALL4 MMP15 CALB1 FOLR1 COL12A1 NPHP3 RECK OBSL1 EXOC4 SPINK5 PTGFRN AHI1 MFGE8 HSPG2 ANK2 SDK1 ADAM8 DSPP TTN CAPN2 FAT3 ROBO1 SP3 MMRN2 TRAF6 EGR3 TJP1
36	Response to endogenous stimulus	CPS1 TNC LTBP1 NEO1 ADCY2 CACNA1S GNAS KIF16B SLC9A1 MICALL1 SMAD7 ATP1A3 FOLR1 TGFB3 IDE FLRT3 IL22 KLB ATP6V1G1 MGARP SMAD6 CILP TGFB1I1 CGN STAR ZFP36L2 IMPACT ALPL CAPN2 SCNN1B DRD5 EGR3 PDE2A FAT4 MYO5A NR2E3
32	Regulation of immune system process	C6 STK10 ADCY2 GNAS TTLL12 SMAD7 CCR6 POMC IL1RL2 TGFB3 APCS SPINK5 OASL STXBP1 ADAM8 ZFP36L2 ZDHHC5 C1QC SLC15A2 DRD5 SOCS6 TLR1 TRAF6 SART1 EGR3 PLA2G6 FANCA IL27 DPP4 PLCG2 STK39 GPR20
32	Response to biotic stimulus	TBXA2R NUB1 CPS1 C6 TTLL12 ST13 TYK2 SOD2 IL1RL2 LOXL1 APCS SPINK5 OASL STXBP1 SMAD6 SIGLEC10 STAR ADAM8 CEBPG C1QC ALPL CAPN2 SLC15A2 SCNN1B TLR1 TRAF6 PLA2G6 LYG2 IL27 PLCG2 EEF1G MRC1
32	Response to other organism	TBXA2R NUB1 CPS1 C6 TTLL12 ST13 TYK2 SOD2 IL1RL2 LOXL1 APCS SPINK5 OASL STXBP1 SMAD6 SIGLEC10 STAR ADAM8 CEBPG C1QC ALPL CAPN2 SLC15A2 SCNN1B TLR1 TRAF6 PLA2G6 LYG2 IL27 PLCG2 EEF1G MRC1
31	Multi-organism process	DUSP13 HSPB11 GNAS GLRB FOLR1 MAK CCR6 NUP155 TGFB3 PRLHR RECK OR7C1 ACSBG2 STXBP1 MFGE8 VPS37A SPTBN4 KASH5 CCDC42 CAPN2 DRD5 PYGO1 SP3 IQCF1 SIX5 SPATA31E1 TDRKH PLA2G6 FANCA ZNF830 NANOS3
31	Cell population proliferation	MARK4 TNC CDON KCNK2 SALL4 SMAD7 FZR1 SOD2 TGFB3 ABCC4 FEZF1 CHRNA10 NES KLB SMAD6 TGFB1I1 ST18 SF1 ROBO1 GPR37L1 SETMAR TRAF6 SIX5 EGR3 FANCA FAT4 IL27 DPP4 TJP1 NR2E3 PRAMEF27
31	Response to abiotic stimulus	ADSS2 TNC KCNK2 SLC9A1 CRTC1 PDLIM1 ASIC2 TULP1 SOD2 NUP155 TGFB3 ZRANB3 OPN4 CHRNA10 ATP6V1G1 MGARP TGFB1I1 STAR ADAM8 IMPACT TTN CAPN2 UVSSA ADGRV1 PBK FEN1 PDE2A HTT DPP4 STK39 NR2E3
30	Leukocyte activation	ENPP4 STK10 CDH17 SMAD7 CCR6 NIT2 IL1RL2 QSOX1 A1BG PREX1 SLC44A2 SPINK5 STXBP1 ADAM8 ZFP36L2 CEBPG SCNN1B SOCS6 SP3 CD7 TLR1 TRAF6 SART1 EGR3 ABCA13 FANCA IL27 DPP4 PLCG2 HBB
29	Multi-organism reproductive process	DUSP13 HSPB11 GNAS GLRB FOLR1 MAK CCR6 TGFB3 PRLHR RECK OR7C1 ACSBG2 STXBP1 MFGE8 SPTBN4 KASH5 CCDC42 CAPN2 DRD5 PYGO1 SP3 IQCF1 SIX5 SPATA31E1 TDRKH PLA2G6 FANCA ZNF830 NANOS3
28	Regulation of cellular component biogenesis	FARP2 MARK4 PHLDB1 CDH17 SLC9A1 MET ASIC2 MAK TGFB3 PREX1 FLRT3 LRFN3 MACF1 CAMSAP1 STXBP1 SMAD6 SPTBN5 RAB5A IMPACT WHAMM AUTS2 SPTBN4 LRRN1 MYADM WASHC1 PLA2G6 HTT TJP1
26	Regulation of locomotion	TBXA2R SPAG9 ADGRA2 HDAC7 STK10 SMAD7 MET SOD2 CCR6 LAMA4 RECK PREX1 MACF1 ADAM8 ROBO1 IL16 MMRN2 IQCF1 MYADM WASHC1 DPP4 PLCG2 STK39 GAS2L2 TJP1 ZSWIM4
25	Immune effector process	ENPP4 C6 WDR1 STK10 CDH17 SMAD7 CCR6 NIT2 QSOX1 TGFB3 A1BG SLC44A2 APCS SPINK5 STXBP1 ADAM8 CEBPG C1QC SCNN1B TRAF6 ABCA13 PLA2G6 IL27 PLCG2 HBB
24	Immune system development	FARP2 WDR1 CDH17 SMAD7 CCR6 IL1RL2 PREX1 APCS SPINK5 IREB2 ADAM8 ZFP36L2 CEBPG C1QC PYGO1 SP3 CHD2 TRAF6 SART1 EGR3 PDE2A FANCA IL27 PLCG2
24	Cell cycle process	MARK4 TUBG2 ZFYVE26 CDC14B GSPT1 FZR1 CUL9 NUP155 OBSL1 NES TOM1L1 ZFP36L2 TTN KASH5 MEI1 FEN1 SETMAR SH2B1 TDRKH FANCA INSC HTT PLCG2 ZNF830
23	Developmental process involved in reproduction	TNC DUSP13 HSPB11 MAK CCR6 OR7C1 ACSBG2 STXBP1 STAR KASH5 CCDC42 ALPL SF1 PYGO1 SP3 IQCF1 SIX5 SPATA31E1 TDRKH FANCA ZNF568 ZNF830 NANOS3
22	Sexual reproduction	DUSP13 HSPB11 GLRB FOLR1 MAK CCR6 OR7C1 ACSBG2 STXBP1 MFGE8 SPTBN4 KASH5 CCDC42 DRD5 PYGO1 IQCF1 SIX5 SPATA31E1 TDRKH FANCA ZNF830 NANOS3
21	Behavior	KCNK2 CALB1 CRTC1 DNAH11 GLRB PCDH17 PRLHR OPN4 AHI1 SDK1 STAR SPTBN4 CAPN2 NAV2 FEN1 DRD5 GCNT4 PLA2G6 POMK HTT DPP4
21	Multicellular organism reproduction	DUSP13 HSPB11 FOLR1 MAK CCR6 TGFB3 OR7C1 ACSBG2 KASH5 CCDC42 DRD5 PYGO1 SP3 IQCF1 SIX5 SPATA31E1 TDRKH PLA2G6 FANCA ZNF830 NANOS3
21	Taxis	ADGRA2 NEO1 MET EVX1 CCR6 OPN4 PREX1 FLRT3 FEZF1 SPTBN5 ADAM8 SPTBN4 ROBO1 IL16 EGR3 PLA2G6 DPP4 STK39 TUBB3 LRTM2 ZSWIM4
20	Multicellular organismal reproductive process	DUSP13 HSPB11 MAK CCR6 TGFB3 OR7C1 ACSBG2 KASH5 CCDC42 DRD5 PYGO1 SP3 IQCF1 SIX5 SPATA31E1 TDRKH PLA2G6 FANCA ZNF830 NANOS3
19	Growth	SPAG9 TNC KCNK2 GNAS SLC9A1 SALL4 SMAD7 EXOSC9 FLRT3 MACF1 PTGFRN CPNE9 IMPACT AUTS2 SPTBN4 SCNN1B SOCS6 ZNF830 CPNE6
17	Regulation of cell adhesion	TNC SLC9A1 SMAD7 LAMA4 IL1RL2 PREX1 LRFN3 MACF1 SPINK5 ADAM8 SOCS6 TRAF6 SART1 EGR3 MYADM DPP4 TJP1
16	Developmental growth	SPAG9 TNC KCNK2 GNAS SALL4 SMAD7 FLRT3 MACF1 PTGFRN CPNE9 IMPACT AUTS2 SPTBN4 SCNN1B ZNF830 CPNE6
12	Detection of stimulus	ASIC2 TULP1 TGFB3 OPN4 OR7C1 CHRNA10 TTN ADGRV1 TLR1 OR51G2 OR52A1 NR2E3
11	Autophagy	MET QSOX1 EXOC4 ATP6V1G1 RAB5A RUBCN VPS37A WASHC1 EXOC7 TPCN1 HTT
11	Regulation of growth	SPAG9 KCNK2 GNAS SLC9A1 SMAD7 EXOSC9 MACF1 CPNE9 SPTBN4 SOCS6 CPNE6
10	Cell growth	SPAG9 SLC9A1 SMAD7 EXOSC9 FLRT3 MACF1 CPNE9 IMPACT AUTS2 CPNE6
9	Methylation	TTLL12 GSPT1 PRDM13 AUTS2 NNMT SETMAR TDRKH H1-2 EEF1AKMT4
8	Detoxification	SOD2 GPX7 AKR1A1 SLC15A2 GPX8 LOXHD1 GPX2 HBB
8	Hormone metabolic process	ECE1 IDE PRLHR STAR CPA3 SCNN1B PCSK1 GCNT4
8	Leukocyte migration	WDR1 STK10 CCR6 PREX1 ADAM8 IL16 DPP4 STK39
7	Rhythmic process	CRTC1 TGFB3 OPN4 STAR CAVIN3 EGR3 ZNF830
7	Protein folding	DNAJB11 ST13 QSOX1 APCS UNC45A ENGASE DNAJC21
7	Multi-multicellular organism process	GNAS TGFB3 PRLHR RECK CAPN2 SP3 PLA2G6
7	Cellular detoxification	SOD2 GPX7 AKR1A1 GPX8 LOXHD1 GPX2 HBB
6	Activation of immune response	C6 APCS C1QC TRAF6 PLA2G6 PLCG2
6	Maintenance of location	LTBP1 ANK2 ABCG1 TPCN1 HTT PLCG2
6	Meiotic cell cycle process	TUBG2 FZR1 KASH5 MEI1 TDRKH FANCA
5	Production of molecular mediator of immune response	SMAD7 CCR6 TGFB3 SPINK5 TRAF6
5	Circadian rhythm	CRTC1 OPN4 STAR CAVIN3 EGR3
5	Locomotory behavior	CALB1 GLRB SPTBN4 NAV2 DPP4
4	Myeloid cell homeostasis	IREB2 CEBPG SCNN1B SP3
4	Neurotransmitter secretion	SNPH STXBP1 RAB5A SYN3
4	Pigmentation	POMC MLPH LRMDA MYO5A
4	Regulation of reproductive process	FZR1 CCR6 STXBP1 IQCF1
3	Acrosome reaction	GLRB STXBP1 IQCF1
3	Synaptic vesicle exocytosis	SNPH STXBP1 RAB5A
3	Modulation of process of other organism	APCS PC MRC1
3	Response to estrogen	TGFB3 SMAD6 STAR
2	Cell killing	CEBPG SCNN1B
2	Leukocyte mediated cytotoxicity	CEBPG SCNN1B
2	Response to activity	SOD2 STAR
2	Antigen processing and presentation	IDE TRAF6
2	Ovulation cycle process	TGFB3 ZNF830
2	Ovulation cycle	TGFB3 ZNF830
2	Regulation of circadian rhythm	CRTC1 OPN4
2	Positive regulation of flagellated sperm motility involved in capacitation	CCR6 IQCF1
2	Regulation of plasma lipoprotein particle levels	ABCG1 HNRNPK
2	Maintenance of cell number	SALL4 ZFP36L2
2	Regulation of action potential	SLC9A1 ANK2
2	Regulation of hemostasis	ENPP4 TBXA2R
2	Multi-organism localization	NUP155 VPS37A
2	Regulation of membrane hyperpolarization	CRTC1 SOD2
1	Biological phase	SPINK5
1	Cell aggregation	ACAN
1	Cartilage condensation	ACAN
1	Preantral ovarian follicle growth	ZNF830
1	Somatic diversification of immune receptors	CCR6
1	Behavioral defense response	DPP4
1	Spermatid nucleus differentiation	PYGO1
1	Rhythmic behavior	STAR
1	Feeding behavior	PRLHR
1	Synaptic vesicle docking	SNPH
1	Synaptic vesicle priming	STXBP1
