## Supplementary material for "High genetic load without purging in a diverse species-at-risk": Gene Ontology results: CSM_GO_Groups_MF.csv

N	High level GO category	Genes
70	Small molecule binding	MARK4 CPS1 ADSS2 TUBG2 ADCK1 STK10 ATP2A3 N4BP2 ADCY2 NOA1 GNAS KIF16B TTLL12 FOXRED2 ST13 IDH3B GSPT1 CALB1 TYK2 ATP1A3 DNAH11 MET AADAT GLRB FOLR1 MAK SOD2 CUL9 QSOX1 GLE1 IDE ABCC11 ZRANB3 OPN4 MOCS3 ABCC4 HELB ACSBG2 IGHMBP2 DUS3L HUNK RAB5A SHPRH STAR TTN ABCG1 RAD54L2 MOCS2 NAV2 PBK NADSYN1 CHD2 PC PFAS ABCA13 TCN2 TARS3 SYN3 POMK PDE2A DYNC2H1 DNAH17 MYO5A STK39 VARS1 HBB TUBB3 MRC1 HHAT D…
61	Hydrolase activity	ENPP4 CPS1 PNPLA6 TUBG2 HDAC7 ATP2A3 N4BP2 DUSP13 CDC14B GNAS PITPNM3 DDHD1 MMP15 NAGPA GSPT1 ATP1A3 PON2 HDDC2 NIT2 IL1RL2 AMPD1 ECE1 IDE ABCC11 ZRANB3 EXOSC9 ABCC4 HELB MACF1 ACSBG2 IGHMBP2 KLB AMDHD1 RAB5A SHPRH ADAM8 ABCG1 ALPL CAPN2 PTPN13 CPA3 RAD54L2 ADGRV1 NAV2 ENGASE FEN1 SETMAR ACYP2 NADSYN1 CHD2 TLR1 PCSK1 PLA2G6 LYG2 PDE2A TMPPE DPP4 PLCG2 VARS1 TUBB3 CTDP1
59	Carbohydrate derivative binding	MARK4 CPS1 ADSS2 TUBG2 TNC ADCK1 STK10 ATP2A3 N4BP2 ADCY2 NOA1 GNAS KIF16B TTLL12 ST13 GSPT1 TYK2 ATP1A3 DNAH11 MET MAK CUL9 IDE ABCC11 ZRANB3 MOCS3 ABCC4 HELB ACSBG2 IGHMBP2 HUNK SIGLEC10 RAB5A SHPRH TTN ACAN ABCG1 RAD54L2 NAV2 EVA1C PBK NADSYN1 CHD2 PC PFAS ABCA13 TARS3 SYN3 POMK PDE2A DYNC2H1 DNAH17 MYO5A STK39 VARS1 TUBB3 HHAT DNAH10 LRTM2
39	Molecular function regulator	FARP2 AKAP11 ARHGAP31 ATP2A3 KCNK2 GNAS PHACTR3 GCN1 CHGB FXYD3 SMAD7 MMP15 FZR1 POMC ELMOD3 NENF TGFB3 RECK PREX1 FLRT3 IL22 SPINK5 SMAD6 RGS3 TOM1L1 RAB5A WFDC8 ADGRV1 TAGAP ARHGAP12 ARHGEF40 A2ML1 SOCS6 KCNS3 IL16 IL27 DPP4 SLC5A3 CCNL2
39	Transferase activity	MARK4 LTBP1 ADCK1 STK10 N4BP2 UGGT2 TYK2 MET AADAT GALNT7 MAK PRDM13 CUL9 TENT4B MOCS3 GALNT8 OASL HUNK PIGM SHPRH QTRT2 TTN ZDHHC5 MOCS2 NNMT PBK NSMCE1 SETMAR CTU2 TRAF6 LPCAT4 GCNT4 B3GNT3 A3GALT2 POMK STK39 HHAT EEF1AKMT4 NEURL4
37	Protein-containing complex binding	CPS1 WDR1 NEBL CDH17 GNAS GCN1 ST13 SMAD7 FZR1 GLRB TULP1 TGFB3 IDE HELB MACF1 MTRES1 CAMSAP1 PTCD3 NES APCS IGHMBP2 SPTBN5 MFGE8 ANK2 SSRP1 DSPP CEBPG IMPACT TTN WHAMM SPTBN4 KASH5 CAPN2 H1-10 H1-2 MYO5A GAS2L2
34	Transporter activity	BEST2 ATP2A3 CDH17 CACNA1S KCNK2 FXYD3 SLC9A1 PITPNM3 NIPAL2 ATP1A3 SFXN3 ASIC2 GLRB ABCC11 SLC36A1 ABCC4 SLC44A2 CHRNA10 ATP6V1G1 SLC26A1 STAR SLC16A12 PANX3 ABCG1 SLC15A2 ATP5PD SCNN1B KCNS3 GJD4 ABCA13 TPCN1 SLC6A9 SLC5A3 CPNE6
31	Transmembrane transporter activity	BEST2 ATP2A3 CDH17 CACNA1S KCNK2 FXYD3 SLC9A1 NIPAL2 ATP1A3 SFXN3 ASIC2 GLRB ABCC11 SLC36A1 ABCC4 SLC44A2 CHRNA10 ATP6V1G1 SLC26A1 SLC16A12 PANX3 ABCG1 SLC15A2 ATP5PD SCNN1B KCNS3 GJD4 ABCA13 TPCN1 SLC6A9 SLC5A3
28	Molecular transducer activity	TBXA2R ADGRA2 LTBP1 NEO1 INTS6 TYK2 MET GLRB FOLR1 CCR6 IL1RL2 PRLHR OPN4 RECK OR7C1 CHRNA10 ADGRV1 PBK DRD5 ROBO1 GPR37L1 CD7 TLR1 OR51G2 OR52A1 MRC1 GPR20 NR2E3
28	Signaling receptor activity	TBXA2R ADGRA2 LTBP1 NEO1 INTS6 TYK2 MET GLRB FOLR1 CCR6 IL1RL2 PRLHR OPN4 RECK OR7C1 CHRNA10 ADGRV1 PBK DRD5 ROBO1 GPR37L1 CD7 TLR1 OR51G2 OR52A1 MRC1 GPR20 NR2E3
24	DNA-binding transcription factor activity	NFE2L3 ZNF76 SALL4 PBX4 EVX1 ZNF205 FEZF1 ZNF750 ST18 ZNF256 CEBPG ZNF281 EN2 HOXD12 SP3 ZNF483 RAX2 SIX5 EGR3 ZKSCAN4 ZNF84 ZNF568 FOXI3 NR2E3
24	Lipid binding	CPS1 ZFYVE26 KIF16B SLC9A1 PITPNM3 MICALL1 CALB1 ATP1A3 TULP1 GLE1 SNX19 OPN4 PREX1 MFGE8 CPNE9 RUBCN STAR ABCG1 SPTBN4 TLR1 DOK7 AMER3 TPCN1 CPNE6
23	Enzyme regulator activity	FARP2 AKAP11 ARHGAP31 ATP2A3 GNAS PHACTR3 GCN1 MMP15 FZR1 ELMOD3 RECK PREX1 SPINK5 RGS3 TOM1L1 WFDC8 ADGRV1 TAGAP ARHGAP12 ARHGEF40 A2ML1 SOCS6 CCNL2
22	Structural molecule activity	TUBG2 TNC LTBP1 NEBL COL12A1 LAMA4 NUP155 MACF1 RSL24D1 CILP MFGE8 HSPG2 ANK2 HMCN2 DSPP PANX3 TTN ACAN SPTBN4 SPRR3 MMRN2 TUBB3
14	Oxidoreductase activity	BLVRB FOXRED2 IDH3B SOD2 GPX7 QSOX1 AKR1A1 ABCC4 LOXL1 DUS3L GPX8 LOXHD1 GPX2 HBB
14	Molecular adaptor activity	SPAG9 SLC9A1 ST13 MLPH DLGAP3 OBSL1 FLRT3 GRIP2 ANK2 FRMD4A SPTBN4 SH2B1 INSC GAS2L2
11	Extracellular matrix structural constituent	TNC LTBP1 COL12A1 LAMA4 CILP MFGE8 HSPG2 HMCN2 DSPP ACAN MMRN2
11	Ligase activity	CPS1 ADSS2 TTLL12 MOCS3 ACSBG2 ATP5PD NADSYN1 PC PFAS TARS3 VARS1
11	Amide binding	ATP1A3 FOLR1 PPWD1 DLGAP3 ECE1 IDE HSPG2 GPR37L1 PC TLR1 TUBB3
10	Carbohydrate binding	DGCR2 GALNT7 GALNT8 APCS SIGLEC10 ACAN ITLN2 EVA1C MRC1 ZG16B
9	Signaling receptor regulator activity	CHGB POMC NENF TGFB3 FLRT3 IL22 IL16 IL27 DPP4
9	Receptor ligand activity	CHGB POMC NENF TGFB3 FLRT3 IL22 IL16 IL27 DPP4
6	Antioxidant activity	SOD2 GPX7 GPX8 LOXHD1 GPX2 HBB
5	Translation regulator activity	GCN1 GSPT1 ABTB1 IREB2 EEF1G
5	Peroxidase activity	GPX7 GPX8 LOXHD1 GPX2 HBB
4	Guanyl-nucleotide exchange factor activity	FARP2 PREX1 TAGAP ARHGEF40
4	Structural constituent of cytoskeleton	TUBG2 ANK2 SPTBN4 TUBB3
4	Channel regulator activity	KCNK2 FXYD3 KCNS3 SLC5A3
4	Isomerase activity	PMM1 PPWD1 QSOX1 ENOSF1
4	Modified amino acid binding	CPS1 FOLR1 MFGE8 CPNE6
4	Translation regulator activity, nucleic acid binding	GCN1 GSPT1 ABTB1 EEF1G
4	Sulfur compound binding	NAV2 EVA1C PC LRTM2
3	Electron transfer activity	IDH3B AKR1A1 GPX2
3	Lyase activity	ADCY2 ENOSF1 IREB2
3	Hormone binding	ATP1A3 ECE1 IDE
3	Xenobiotic transmembrane transporter activity	ABCC11 SLC36A1 ABCC4
2	Chemorepellent activity	FLRT3 DPP4
2	Structural constituent of muscle	NEBL TTN
2	Oxygen binding	SOD2 HBB
1	G protein activity	RAB5A
1	Structural constituent of ribosome	RSL24D1
1	MAP kinase kinase activity	PBK
1	Superoxide dismutase activity	SOD2
1	Nuclear receptor activity	NR2E3
1	Transmembrane receptor protein tyrosine kinase adaptor activity	SH2B1
1	Phosphatidylcholine transporter activity	ABCG1
1	Cyclase activity	ADCY2
1	Structural constituent of nuclear pore	NUP155
1	Deaminase activity	AMPD1
1	Toxin transmembrane transporter activity	ABCG1
1	Translation repressor activity	IREB2
1	Hemoglobin binding	HBB
1	Neurotransmitter binding	IDE
1	Virion binding	APCS
1	Microfibril binding	LTBP1
1	Metal cluster binding	IREB2
1	Structural molecule activity conferring elasticity	TTN
1	Netrin receptor binding	TUBB3
