## Supplementary material for "High genetic load without purging in a diverse species-at-risk": Gene Ontology results: GRA_enrichment_all_MF.csv

Enrichment FDR	nGenes	Pathway Genes	Fold Enrichment	Pathway	URL	Genes
0.040603999	3	5	34.62683544	Acyltransferase, acyl groups converted into alkyl on transfer	http://amigo.geneontology.org/amigo/term/GO:0046912	CS HMGCS1 HMGCS2
0.082016166	25	653	2.209471378	ATP-dependent activity	http://amigo.geneontology.org/amigo/term/GO:0140657	ATP12A SMC1B MYO3A DDX49 MCM9 RAD50 KIF17 ATP6V0B ABCC11 DNAH8 ATP13A4 CHD1L NVL MYO10 ABCA10 ABCG1 ABCF3 SMC6 NAV2 SLC27A4 MYO7B ABCA13 FIGN ATP6V0C MYO6
0.139904336	10	161	3.584558534	Lipid transporter activity	http://amigo.geneontology.org/amigo/term/GO:0005319	OSBPL5 APOB PITPNM3 ABCC11 STAR ABCA10 ABCG1 SLC27A4 ABCA13 SPNS2
0.179188061	2	3	38.4742616	Plus-end directed microfilament motor activity	http://amigo.geneontology.org/amigo/term/GO:0060002	MYO3A MYO10
