## Supplementary material for "High genetic load without purging in a diverse species-at-risk": Gene Ontology results: GRA_GO_Groups_BP.csv

N	High level GO category	Genes
95	Response to stress	RHBDD2 SNAI2 CUL7 TM7SF3 ZFYVE26 ENO1 ARHGEF10L TRAF5 GNAS ERMP1 FBXO7 FOXRED2 GSS ZNF516 SMAD7 UGGT2 SETD6 ELOB CACTIN DNAJC2 C5 PDLIM1 NSMCE4A BCCIP CDK5RAP3 ODAM KMT5B MCM9 RAD50 NUP155 TFDP2 IL1R1 TNR ATP6V0B CLU SHLD2 TNFAIP6 NUP85 ADGRE2 TNFRSF19 E2F8 SHFL CHD1L ITGB4 LOXL2 CHIA UBQLN1 TLN1 MGARP DUOXA1 MBTPS1 FKBP10 SIGLEC10 PHLDB2 TTBK1 STAR ADM SSRP1 CHEK1 PAXIP1 WIPI2 FANCC C1QC ABCF3 T…
88	Regulation of response to stimulus	JARID2 IL20RA SNAI2 DAPK2 LTBP1 CNGB1 ENO1 TRAF5 APOB GNAS MAP3K1 SH3BP1 FBXO7 SMAD7 SETD6 CACTIN DNAJC2 CHN2 C5 NSMCE4A CDK5RAP3 KMT5B FZD10 SEMA5A RAD50 NUP155 WWC1 IL1R1 TNR CLU SHLD2 TNFAIP6 ARFGEF2 NUP85 FGD3 ADGRE2 TNFRSF19 AKAP9 UBQLN1 PDCL MTCH1 DUOXA1 SIGLEC10 PHLDB2 MYO10 RASA1 TTBK1 ADM SSRP1 CHEK1 PAXIP1 C1QC TREML1 INAVA CCR1 BAP1 METAP1 MFAP4 SLC27A4 SDHAF2 PTGDR CTNND2 GPR37L1 SOCS…
87	Cellular localization	VTA1 OSBPL5 TBC1D23 OFD1 RIOK2 TBC1D1 SMG6 CNGB1 SPP2 STK10 TACR2 HSPB11 FTL GNAS TBC1D2 FBXO7 SNPH SMAD7 KLF5 CCP110 RPL18A SEC23IP BCCIP CDK5RAP3 CNTNAP1 GNPTAB MCM9 RPS12 NUP155 WWC1 TFDP2 ALMS1 CD2 KIF17 CLU TNFAIP6 OBSL1 ARFGEF2 NUP85 PTPRB ADGRE2 AKAP9 IFT22 EXOC4 HOOK1 AGTPBP1 TLN1 MGARP DUOXA1 MBTPS1 NVL GRIP2 MYO10 STAR RPL7 WIPI2 TSPAN33 ABCG1 RPL29 LZTFL1 BAP1 SLC18A2 PTGDR MYO7B PKHD1…
83	Regulation of biological quality	IL20RA HSD17B6 ADCK1 TM7SF3 CNGB1 TACR2 ATP12A TRAF5 APOB FTL GNAS SH3BP1 FBXO7 SNPH CDK5RAP1 ZNF516 SMAD7 CALB1 BCAT2 DDX49 DNAJC2 CDK5RAP3 ASIC2 CNTNAP1 DCPS SEMA5A NUP155 TFDP2 ALMS1 TNR ATP6V0B CLU TENT4B GJB6 FGD3 ATP13A4 AKAP9 MCHR1 RIDA AGTPBP1 TLN1 DUOXA1 GRIP2 MYO10 RASA1 CHRNB3 STAR ADM EXT2 PFKM TMEM123 FANCC ABCG1 TREML1 INAVA CCR1 BAP1 METAP1 SLC18A2 NAV2 PTGDR GRM5 GPR37L1 PKHD1 ADR…
79	Macromolecule localization	VTA1 OSBPL5 LTBP1 TM7SF3 TBC1D1 SMG6 CNGB1 TACR2 HSPB11 APOB GNAS PITPNM3 TBC1D2 FBXO7 SMAD7 KLF5 RPL18A SEC23IP CDK5RAP3 ASIC2 CNTNAP1 GNPTAB MCM9 RPS12 NUP155 TFDP2 EPB41L5 KIF17 ATP6V0B CLU ABCC11 OBSL1 ARFGEF2 NUP85 IFT22 EXOC4 HOOK1 MGARP DUOXA1 MBTPS1 NVL GRIP2 PHLDB2 STAR RPL7 FRMD4A PFKM ABCA10 SNX22 WIPI2 TSPAN33 ABCG1 RPL29 LZTFL1 BAP1 SLC27A4 PLRG1 LARP7 PDZK1 LPL PCARE ABCA13 NPM1 EXO…
79	Cellular component biogenesis	FARP2 VTA1 SNAI2 OFD1 RIOK2 CNGB1 ARHGEF10L HSPB11 APOB CDC6 SH3BP1 SMAD7 KLF5 ELOB CCP110 RPL18A DDX49 PDLIM1 SEC23IP BCCIP ASIC2 CNTNAP1 NUP155 EPB41L5 ALMS1 KIF17 CLU TENT4B GJB6 IKZF4 OBSL1 DNAH8 NUP85 FGD3 AKAP9 IFT22 EXOC4 CHD1L ITGB4 HOOK1 UBQLN1 PDCL TLN1 RSL24D1 FKBP10 NVL ESPNL PHLDB2 MYO10 RASA1 TTBK1 SDK1 RPL7 WIPI2 FANCC TSPAN33 RPL29 LZTFL1 MFAP4 SDHAF2 CTNND2 MYO7B PKHD1 CFAP46 CD1…
70	Regulation of signaling	IL20RA SNAI2 DAPK2 LTBP1 TM7SF3 CNGB1 ENO1 TACR2 TRAF5 GNAS FXYD3 SH3BP1 SMAD7 CALB1 CACTIN CHN2 CDK5RAP3 FZD10 SEMA5A RAD50 WWC1 IL1R1 TNR CLU ARFGEF2 FGD3 TNFRSF19 AKAP9 UBQLN1 PDCL MTCH1 FXYD2 RASA1 STAR ADM SSRP1 CHEK1 PFKM ABCG1 INAVA CCR1 METAP1 SLC27A4 SDHAF2 GRM5 CTNND2 GPR37L1 SOCS6 PKHD1 ADRA1D CYP7B1 MMRN2 TRIB1 MCTP1 NPM1 GAS6 GDF3 ATP6V0C ARHGAP30 NF2 SEMA4D RALGAPA2 PTPN1 HRH1 RYR2 …
69	Anatomical structure morphogenesis	ETV1 SNAI2 CUL7 ADCK1 FAT1 APOB GNAS MYO3A CECR2 SH3BP1 ISM1 SMAD7 KLF5 CALB1 PBX4 C5 SH3PXD2A CNTNAP1 ODAM MYF5 SEMA5A EPB41L5 TNR CLU GJB6 OBSL1 GFRA4 FGD3 PTPRB HOXD3 E2F8 EXOC4 ITGB4 LOXL2 PTGFRN AGTPBP1 KRT71 MFGE8 FKBP10 CSRNP1 PHLDB2 MYO10 RASA1 SDK1 VAX1 ADM EXT2 PAXIP1 FANCC CAPN2 WEE1 CTNND2 HOXD4 PKHD1 CYP7B1 MMRN2 CD151 SAPCD2 NF2 SEMA4D MYO6 ZNF568 RYR2 SP5 SMTNL1 HOXB7 MAPT CCDC39 L…
68	Regulation of multicellular organismal process	JARID2 IL20RA SNAI2 CUL7 LTBP1 ENO1 TACR2 GNAS FXYD3 SH3BP1 FBXO7 ISM1 ZNF516 SMAD7 CACTIN C5 ASIC2 KMT5B MYF5 SEMA5A NUP155 WWC1 EPB41L5 IL1R1 ALMS1 TNR CD2 CLU SHLD2 OBSL1 ARFGEF2 GFRA4 AKAP9 LOXL2 CHIA FXYD2 ZNF750 PHLDB2 TTBK1 STAR VAX1 ADM PANX3 PAXIP1 C1QC CAPN2 INAVA CCR1 BAP1 SDHAF2 GPR37L1 ADRA1D MMRN2 TRIB1 LPL GAS6 GDF3 NF2 SEMA4D ESRRG HRH1 RYR2 STK39 SMTNL1 HOXB7 MAPT MIF GPIHBP1
64	Response to external stimulus	ETV1 SNAI2 DAPK2 CNGB1 ENO1 APOB GNAS MAP3K1 GSS SETD6 CACTIN C5 ASIC2 DCPS SEMA5A HMGCS1 IL1R1 TNR ATP6V0B CLU GJB6 TNFAIP6 NUP85 GFRA4 ADGRE2 SHFL DUOXA1 SIGLEC10 PHLDB2 TTBK1 PSPH STAR VAX1 ADM CHEK1 WIPI2 C1QC ABCF3 TREML1 CAPN2 INAVA CCR1 BAP1 METAP1 MFAP4 SLC27A4 PTGDR CYP7B1 TRIB1 LPL GAS6 ATP6V0C SEMA4D NDOR1 PTPN1 HRH1 IFNL3 TMEM229B RYR2 STK39 MIF SSTR3 SESN2 LRTM2
62	Regulation of localization	SNAI2 DAPK2 RIOK2 TM7SF3 TBC1D1 STK10 TACR2 APOB GNAS FXYD3 SH3BP1 SMAD7 C5 CDK5RAP3 ASIC2 SEMA5A WWC1 TFDP2 EPB41L5 IL1R1 CLU TNFAIP6 ADGRE2 AKAP9 MCHR1 UBQLN1 FXYD2 MFGE8 MBTPS1 AZIN2 NVL PHLDB2 FRMD4A PFKM ABCG1 LZTFL1 CCR1 BAP1 GRM5 PKHD1 MMRN2 TRIB1 IQCF1 LARP7 PDZK1 LPL MCTP1 CD151 ABCA13 NPM1 GAS6 SAPCD2 NF2 SEMA4D PTPN1 MYO6 RYR2 STK39 MAPT MIF CCDC39 SESN2
62	Regulation of molecular function	FARP2 DBF4 TBC1D1 SMG6 SPP2 ARHGEF10L TRAF5 GNAS FXYD3 CDC6 TBC1D2 SH3BP1 FBXO7 SBF1 CDK5RAP1 SMAD7 SETD6 CACTIN CHN2 C5 BCCIP CDK5RAP3 ODAM FZD10 RAD50 EPB41L5 CLU ARFGEF2 FGD3 PTPRB AKAP9 UBQLN1 MTCH1 FXYD2 AZIN2 NVL RASA1 TTBK1 ST18 PAXIP1 WFDC8 SLC27A4 GRM5 SOCS6 PKHD1 TRIB1 PDZK1 LPL NPM1 GAS6 ARHGAP30 NF2 SEMA4D RALGAPA2 PTPN1 RYR2 STK39 PINLYP ABR MAPT GPIHBP1 ACAP1
59	Immune system process	FARP2 JARID2 DAPK2 STK10 APOB FTL GNAS MAP3K1 FBXO7 SMAD7 CACTIN C5 SH3PXD2A CDK5RAP3 KMT5B IL1R1 CD2 CLU SHLD2 TNFAIP6 NUP85 PTPRB ADGRE2 SHFL CHIA SIGLEC10 MYO10 TTBK1 STAR ADM MFSD6 PAXIP1 WIPI2 FANCC C1QC ABCF3 TREML1 INAVA CCR1 BAP1 MFAP4 PTGDR SOCS6 CYP7B1 TRIB1 CD151 ABCA13 SPNS2 GAS6 ATP6V0C SEMA4D PTPN1 HRH1 IFNL3 STK39 HOXB7 MAPT MIF IL27RA
57	Catabolic process	RHBDD2 VTA1 HSD17B6 DAPK2 CUL7 SMG6 ENO1 TRAF5 APOB CECR2 FBXO7 FOXRED2 SMAD7 UGGT2 ELOB BCAT2 RPL18A DDX49 USP42 CDK5RAP3 DCPS RPS12 NUP155 ATP6V0B CLU TENT4B NUP85 EXOC4 ITGB4 RIDA DMGDH CHIA UBQLN1 AGTPBP1 AZIN2 THNSL2 RNF217 RPL7 PFKM WIPI2 UROC1 SPSB3 RPL29 CAPN2 BAP1 SLC27A4 SOCS6 CES4A TRIB1 LPL NPM1 EXOC7 ATP6V0C PTPN1 SLFN14 MAPT SESN2
55	Regulation of developmental process	JARID2 SNAI2 CUL7 ADCK1 APOB GNAS FBXO7 ISM1 CDK5RAP1 SMAD7 KLF5 C5 CDK5RAP3 ASIC2 KMT5B MYF5 SEMA5A WWC1 TNR CD2 SHLD2 OBSL1 FGD3 HOXD3 LOXL2 DUOXA1 HMG20A ZNF750 PHLDB2 MYO10 RASA1 TTBK1 SDK1 STAR VAX1 ADM PAXIP1 C1QC ABCG1 CAPN2 CCR1 SDHAF2 GPR37L1 PKHD1 KRT2 TRIB1 LPL GAS6 GDF3 SAPCD2 NF2 SEMA4D HOXB7 MAPT MIF
49	System process	SLC7A2 JARID2 SNAI2 CNGB1 ENO1 TACR2 GNAS FXYD3 MYO3A SMAD7 SGCG CALB1 ASIC2 CNTNAP1 NUP155 TNR GJB6 AKAP9 AGTPBP1 PDCL TLN1 FXYD2 ESPNL GRIP2 TTBK1 CHRNB3 ADM EXT2 SLC16A12 INAVA NAV2 SLC27A4 LOXHD1 GRM5 MYO7B GPR37L1 ADRA1D PCARE OR52A1 GAS6 RP1L1 OR10H1 MYO6 HRH1 RYR2 STK39 SMTNL1 MAPT CCDC39
46	Biological adhesion	FARP2 SNAI2 STK10 FAT1 GNAS SMAD7 PDLIM1 CNTNAP1 MYF5 SEMA5A EPB41L5 CHST10 TNR CD2 IGSF21 TNFAIP6 OBSL1 ADGRE2 HOXD3 ITGB4 LOXL2 TROAP TLN1 MFGE8 SIGLEC10 FBLN7 PHLDB2 MYO10 RASA1 SDK1 HMCN2 CCR1 METAP1 MFAP4 CTNND2 SOCS6 PKHD1 SUSD5 RGMB CD151 GAS6 NF2 SEMA4D PCDHGC5 IL27RA ISLR
46	Locomotion	ETV1 SNAI2 DAPK2 STK10 TACR2 FAT1 APOB SH3BP1 FBXO7 SMAD7 C5 PDLIM1 SEMA5A WWC1 EPB41L5 IL1R1 TNR CD2 TNFAIP6 DNAH8 NUP85 GFRA4 ADGRE2 ITGB4 LOXL2 PHLDB2 VAX1 PAXIP1 CCR1 CFAP46 CYP7B1 KRT2 MMRN2 TRIB1 IQCF1 MCTP1 CD151 SPNS2 GAS6 NF2 SEMA4D HRH1 STK39 MIF CCDC39 LRTM2
46	Cell adhesion	FARP2 SNAI2 STK10 FAT1 GNAS SMAD7 PDLIM1 CNTNAP1 MYF5 SEMA5A EPB41L5 CHST10 TNR CD2 IGSF21 TNFAIP6 OBSL1 ADGRE2 HOXD3 ITGB4 LOXL2 TROAP TLN1 MFGE8 SIGLEC10 FBLN7 PHLDB2 MYO10 RASA1 SDK1 HMCN2 CCR1 METAP1 MFAP4 CTNND2 SOCS6 PKHD1 SUSD5 RGMB CD151 GAS6 NF2 SEMA4D PCDHGC5 IL27RA ISLR
42	Cell motility	SNAI2 DAPK2 STK10 TACR2 FAT1 APOB SH3BP1 SMAD7 C5 PDLIM1 SEMA5A WWC1 EPB41L5 IL1R1 TNR CD2 TNFAIP6 DNAH8 NUP85 ADGRE2 ITGB4 LOXL2 PHLDB2 VAX1 PAXIP1 CCR1 CFAP46 CYP7B1 KRT2 MMRN2 TRIB1 IQCF1 MCTP1 CD151 SPNS2 GAS6 NF2 SEMA4D HRH1 STK39 MIF CCDC39
42	Localization of cell	SNAI2 DAPK2 STK10 TACR2 FAT1 APOB SH3BP1 SMAD7 C5 PDLIM1 SEMA5A WWC1 EPB41L5 IL1R1 TNR CD2 TNFAIP6 DNAH8 NUP85 ADGRE2 ITGB4 LOXL2 PHLDB2 VAX1 PAXIP1 CCR1 CFAP46 CYP7B1 KRT2 MMRN2 TRIB1 IQCF1 MCTP1 CD151 SPNS2 GAS6 NF2 SEMA4D HRH1 STK39 MIF CCDC39
37	Immune response	STK10 APOB FTL GNAS MAP3K1 SMAD7 CACTIN C5 KMT5B IL1R1 CLU SHLD2 TNFAIP6 PTPRB ADGRE2 SHFL SIGLEC10 MYO10 STAR ADM PAXIP1 WIPI2 C1QC ABCF3 TREML1 INAVA CCR1 MFAP4 PTGDR ABCA13 SPNS2 ATP6V0C SEMA4D PTPN1 IFNL3 MIF IL27RA
36	Reproduction	CUL7 TACR2 SMC1B HSPB11 APOB GNAS CECR2 SBF1 USP42 MCM9 HMGCS1 RAD50 TNFAIP6 E2F8 ITGB4 HOOK1 MFGE8 AZIN2 STAR ADM FANCC RPL29 CAPN2 FAM170A MTNR1A CYP7B1 IQCF1 LARP7 DMRTA1 SPATA31E1 TDRKH EME2 ZNF568 MYCBP SSTR3 CCDC39
36	Reproductive process	CUL7 TACR2 SMC1B HSPB11 APOB GNAS CECR2 SBF1 USP42 MCM9 HMGCS1 RAD50 TNFAIP6 E2F8 ITGB4 HOOK1 MFGE8 AZIN2 STAR ADM FANCC RPL29 CAPN2 FAM170A MTNR1A CYP7B1 IQCF1 LARP7 DMRTA1 SPATA31E1 TDRKH EME2 ZNF568 MYCBP SSTR3 CCDC39
34	Regulation of immune system process	DAPK2 STK10 APOB GNAS MAP3K1 FBXO7 SMAD7 CACTIN C5 KMT5B IL1R1 CD2 CLU SHLD2 ADGRE2 MYO10 TTBK1 ADM PAXIP1 C1QC TREML1 INAVA CCR1 MFAP4 PTGDR SOCS6 TRIB1 SPNS2 GAS6 PTPN1 IFNL3 STK39 MIF IL27RA
34	Cell population proliferation	JARID2 SNAI2 TRAF5 CDC6 SMAD7 KLF5 CDK5RAP3 ODAM SEMA5A CLU GJB6 E2F8 RIDA LOXL2 AGTPBP1 ST18 VAX1 ADM CHEK1 BAP1 GPR37L1 PKHD1 ADRA1D CYP7B1 KRT2 TRIB1 CD151 NPM1 GAS6 SAPCD2 NF2 MIF SSTR3 IL27RA
33	Response to endogenous stimulus	SNAI2 LTBP1 APOB GNAS CDC6 HIVEP1 SMAD7 KLF5 HMGCS1 EPB41L5 ATP6V0B AKAP9 MGARP STAR ADM EXT2 CAPN2 SLC27A4 GRM5 CYP7B1 RGMB LPL GDF3 ATP6V0C OR10H1 PTPN1 ESRRG HRH1 RYR2 PEG10 MAPT SSTR3 SESN2
32	Response to abiotic stimulus	ETV1 CNGB1 ENO1 TACR2 MAP3K1 ZNF516 ELOB DNAJC2 PDLIM1 ASIC2 HMGCS1 NUP155 GJB6 NUP85 AKAP9 LOXL2 UBQLN1 MGARP PSPH STAR ADM CHEK1 PAXIP1 CAPN2 METAP1 MFAP4 LPL NPM1 HRH1 RYR2 STK39 MAPT
31	Cell cycle process	DBF4 CUL7 OFD1 RIOK2 ZFYVE26 SMC1B CDC6 CECR2 FBXO7 CCP110 BCCIP CDK5RAP3 RAD50 NUP155 TFDP2 ALMS1 OBSL1 NUP85 AKAP9 E2F8 RIDA RASA1 CHEK1 PAXIP1 WEE1 PKHD1 PLRG1 NPM1 TDRKH SAPCD2 EME2
28	Multi-organism process	HSPB11 APOB GNAS CECR2 SBF1 USP42 MCM9 NUP155 TNFAIP6 NUP85 ITGB4 HOOK1 MFGE8 AZIN2 ADM FANCC RPL29 CAPN2 FAM170A MTNR1A IQCF1 LARP7 DMRTA1 SPATA31E1 TDRKH GAS6 MYCBP SSTR3
28	Anatomical structure formation involved in morphogenesis	SNAI2 GNAS CECR2 ISM1 KLF5 CALB1 C5 SH3PXD2A CNTNAP1 MYF5 SEMA5A EPB41L5 OBSL1 PTPRB E2F8 EXOC4 ITGB4 LOXL2 PTGFRN AGTPBP1 MFGE8 PHLDB2 SDK1 ADM EXT2 CAPN2 MMRN2 NF2
25	Multi-organism reproductive process	HSPB11 APOB GNAS CECR2 SBF1 USP42 MCM9 TNFAIP6 ITGB4 HOOK1 MFGE8 AZIN2 ADM FANCC RPL29 CAPN2 FAM170A MTNR1A IQCF1 LARP7 DMRTA1 SPATA31E1 TDRKH MYCBP SSTR3
24	Regulation of locomotion	SNAI2 DAPK2 STK10 TACR2 SH3BP1 FBXO7 SMAD7 C5 SEMA5A EPB41L5 IL1R1 TNFAIP6 PHLDB2 CCR1 MMRN2 TRIB1 IQCF1 MCTP1 CD151 GAS6 NF2 SEMA4D STK39 MIF
24	Biological process involved in interspecies interaction between organisms	ENO1 APOB CACTIN C5 CLU GJB6 SHFL SIGLEC10 STAR ADM WIPI2 C1QC ABCF3 TREML1 CAPN2 INAVA MFAP4 TRIB1 EXOC7 GAS6 PTPN1 IFNL3 TMEM229B MIF
22	Response to biotic stimulus	ENO1 APOB CACTIN C5 CLU GJB6 SHFL SIGLEC10 STAR ADM WIPI2 C1QC ABCF3 TREML1 CAPN2 INAVA MFAP4 TRIB1 PTPN1 IFNL3 TMEM229B MIF
22	Leukocyte activation	STK10 FTL FBXO7 SMAD7 KMT5B CD2 CLU SHLD2 TNFAIP6 PTPRB ADGRE2 TTBK1 PAXIP1 PTGDR SOCS6 CD151 ABCA13 GAS6 ATP6V0C MAPT MIF IL27RA
22	Response to other organism	ENO1 APOB CACTIN C5 CLU GJB6 SHFL SIGLEC10 STAR ADM WIPI2 C1QC ABCF3 TREML1 CAPN2 INAVA MFAP4 TRIB1 PTPN1 IFNL3 TMEM229B MIF
21	Developmental process involved in reproduction	CUL7 HSPB11 APOB SBF1 USP42 HMGCS1 E2F8 HOOK1 AZIN2 STAR ADM FANCC CYP7B1 IQCF1 LARP7 DMRTA1 SPATA31E1 TDRKH ZNF568 MYCBP SSTR3
20	Growth	JARID2 ENO1 GNAS SMAD7 KLF5 DDX49 SEMA5A WWC1 EPB41L5 TNR PTGFRN ADM CHEK1 BAP1 SOCS6 NPM1 GAS6 SEMA4D MAPT SESN2
20	Immune effector process	STK10 FTL SMAD7 C5 KMT5B IL1R1 CLU SHLD2 TNFAIP6 PTPRB ADGRE2 MYO10 PAXIP1 C1QC INAVA MFAP4 PTGDR ABCA13 ATP6V0C MIF
20	Sexual reproduction	HSPB11 APOB CECR2 SBF1 USP42 MCM9 TNFAIP6 HOOK1 MFGE8 AZIN2 FANCC FAM170A MTNR1A IQCF1 LARP7 DMRTA1 SPATA31E1 TDRKH MYCBP SSTR3
20	Regulation of cellular component biogenesis	FARP2 SNAI2 ARHGEF10L KLF5 CCP110 ASIC2 EPB41L5 ALMS1 CLU AKAP9 CHD1L PHLDB2 MYO10 RASA1 TTBK1 DNAJB8 NPM1 NF2 SEMA4D MAPT
17	Behavior	ETV1 TACR2 CALB1 TNR MCHR1 AGTPBP1 TTBK1 SDK1 STAR CAPN2 SLC18A2 NAV2 MTNR1A GRM5 DMRTA1 HRH1 MAPT
17	Multicellular organism reproduction	HSPB11 APOB SBF1 USP42 MCM9 TNFAIP6 HOOK1 AZIN2 FANCC MTNR1A IQCF1 LARP7 DMRTA1 SPATA31E1 TDRKH MYCBP SSTR3
17	Taxis	ETV1 DAPK2 C5 SEMA5A TNR NUP85 GFRA4 ADGRE2 VAX1 CCR1 CYP7B1 GAS6 SEMA4D HRH1 STK39 MIF LRTM2
17	Multicellular organismal reproductive process	HSPB11 APOB SBF1 USP42 MCM9 TNFAIP6 HOOK1 AZIN2 FANCC MTNR1A IQCF1 LARP7 DMRTA1 SPATA31E1 TDRKH MYCBP SSTR3
16	Immune system development	FARP2 JARID2 FBXO7 SMAD7 SH3PXD2A CDK5RAP3 KMT5B CD2 SHLD2 PAXIP1 C1QC CCR1 TRIB1 SPNS2 GAS6 HOXB7
15	Regulation of growth	JARID2 ENO1 GNAS SMAD7 DDX49 SEMA5A WWC1 TNR BAP1 SOCS6 NPM1 GAS6 SEMA4D MAPT SESN2
15	Leukocyte migration	DAPK2 STK10 APOB C5 IL1R1 CD2 NUP85 ADGRE2 CCR1 CYP7B1 SPNS2 GAS6 HRH1 STK39 MIF
14	Regulation of cell adhesion	SNAI2 SMAD7 MYF5 SEMA5A EPB41L5 TNR PHLDB2 MYO10 RASA1 SOCS6 PKHD1 NF2 SEMA4D IL27RA
13	Autophagy	VTA1 DAPK2 FBXO7 ATP6V0B CLU EXOC4 ITGB4 UBQLN1 WIPI2 EXOC7 ATP6V0C MAPT SESN2
13	Developmental growth	JARID2 GNAS SMAD7 KLF5 SEMA5A WWC1 EPB41L5 TNR PTGFRN ADM CHEK1 SEMA4D MAPT
11	Cell growth	ENO1 SMAD7 DDX49 SEMA5A EPB41L5 TNR BAP1 NPM1 SEMA4D MAPT SESN2
8	Maintenance of location	LTBP1 APOB FTL AKAP9 ABCG1 SLC18A2 LPL RYR2
6	Production of molecular mediator of immune response	SMAD7 KMT5B IL1R1 SHLD2 PAXIP1 INAVA
6	Locomotory behavior	CALB1 TNR AGTPBP1 SLC18A2 NAV2 GRM5
6	Methylation	JARID2 SETD6 KMT5B PAXIP1 LARP7 TDRKH
6	Detection of stimulus	CNGB1 ASIC2 METAP1 OR52A1 OR10H1 RYR2
5	Detoxification	FANCC LOXHD1 PDZK1 GPX2 SESN2
5	Activation of immune response	C5 CLU MYO10 C1QC MFAP4
5	Hormone metabolic process	HSD17B6 DUOXA1 STAR ADM PCSK1
5	Multi-multicellular organism process	GNAS ITGB4 ADM RPL29 CAPN2
4	Protein folding	DNAJC2 CLU PDCL DNAJB8
4	Regulation of plasma lipoprotein particle levels	APOB ABCG1 LPL GPIHBP1
4	Cellular detoxification	FANCC LOXHD1 GPX2 SESN2
3	Somatic diversification of immune receptors	KMT5B SHLD2 PAXIP1
3	Myeloid cell homeostasis	CDK5RAP3 FANCC BAP1
3	Neurotransmitter secretion	TACR2 SNPH MCTP1
3	Response to activity	STAR RYR2 SMTNL1
3	Maintenance of cell number	SETD6 LOXL2 FANCC
3	Meiotic cell cycle process	RAD50 TDRKH EME2
2	Rhythmic process	STAR MTNR1A
2	Leukocyte homeostasis	BAP1 SPNS2
2	Circadian rhythm	STAR MTNR1A
2	Reproductive behavior	MTNR1A DMRTA1
2	Pigmentation	SNAI2 SPNS2
2	Regulation of action potential	AKAP9 RYR2
2	Multi-organism localization	NUP155 NUP85
2	Regulation of reproductive process	TACR2 IQCF1
1	Cell aggregation	MYF5
1	Cartilage condensation	MYF5
1	Acrosome reaction	IQCF1
1	Rhythmic behavior	STAR
1	Feeding behavior	MCHR1
1	Intercellular transport	GJB6
1	Synaptic vesicle exocytosis	SNPH
1	Synaptic vesicle docking	SNPH
1	Cytolysis	C5
1	Antigen processing and presentation	MFSD6
1	Modulation of process of other organism	ENO1
1	DNA methylation involved in gamete generation	TDRKH
1	Muscle adaptation	JARID2
1	Response to estrogen	STAR
1	Adhesion of symbiont to host	GAS6
1	Multi-organism cellular process	GAS6
1	Regulation of developmental pigmentation	SPNS2
1	Response to redox state	RYR2
1	Positive regulation of flagellated sperm motility involved in capacitation	IQCF1
1	Manchette assembly	HOOK1
