## Supplementary material for "High genetic load without purging in a diverse species-at-risk": Gene Ontology results: GRA_GO_Groups_MF.csv

N	High level GO category	Genes
63	Carbohydrate derivative binding	DAPK2 RIOK2 GATB ADCK1 CNGB1 STK10 ATP12A SMC1B MYH7B APOB GNAS CDC6 MAP3K1 MYO3A GSS DDX49 MCM9 SEMA5A RAD50 RARS1 KIF17 ABCC11 TNFAIP6 DNAH8 ATP13A4 ADGRE2 IFT22 GFPT2 CHD1L CHIA HUNK SIGLEC10 NVL FBLN7 MYO10 TTBK1 CHEK1 PFKM ABCA10 ABCG1 ABCF3 RPL29 SMC6 MFAP4 WEE1 NAV2 MYO7B HARS1 TRIB1 SUSD5 LPL TUBAL3 PFAS ABCA13 FIGN PRSS57 TARS3 NDOR1 MYO6 STK39 SLFN14 MYO15B LRTM2
60	Small molecule binding	OSBPL5 DAPK2 RIOK2 GATB ADCK1 CNGB1 STK10 ATP12A SMC1B MYH7B GNAS CDC6 MAP3K1 MYO3A SEC14L2 FOXRED2 GSS CALB1 DDX49 MCM9 HMGCS1 RAD50 RARS1 KIF17 ABCC11 DNAH8 ATP13A4 IFT22 CHD1L CBLIF HUNK NVL THNSL2 MYO10 TTBK1 STAR CHEK1 PFKM ABCA10 ABCG1 ABCF3 SMC6 WEE1 NAV2 SLC27A4 MYO7B HARS1 TRIB1 TUBAL3 PFAS ABCA13 FIGN TARS3 NDOR1 MYO6 RYR2 STK39 SLFN14 MICAL3 MYO15B
52	Hydrolase activity	RHBDD2 ADAM7 SMG6 ATP12A SMC1B GNAS PITPNM3 ERMP1 SBF1 DDX49 USP42 SEC23IP DCPS MCM9 RAD50 IL1R1 AMPD1 ABCC11 CPXM2 ATP13A4 PTPRB IFT22 CHD1L RIDA CHIA AGTPBP1 ADAMTS17 MBTPS1 NVL PSPH ABCA10 ABCG1 ABCF3 CAPN2 HDAC11 CCR1 BAP1 METAP1 OTUD1 NAV2 CES4A PCSK1 LPL TUBAL3 FIGN PRSS57 ADARB2 PTPN1 EME2 SLFN14 CTDP1 AGBL2
40	Transferase activity	CHPF2 DAPK2 LTBP1 RIOK2 GATB CS ADCK1 STK10 TRAF5 MAP3K1 MYO3A FBXO7 CDK5RAP1 UGGT2 SETD6 BCAT2 GALNT7 KMT5B GNPTAB HMGCS1 CHST10 TENT4B PDZRN3 GALNT8 GFPT2 HMGCS2 HUNK UGT3A1 TRIM7 TTBK1 RNF217 CHEK1 EXT2 PFKM WEE1 TRIB1 GALNTL6 MBOAT4 ELOVL2 STK39
39	Molecular function regulator	FARP2 DBF4 TBC1D1 SPP2 ARHGEF10L GNAS FXYD3 TBC1D2 SH3BP1 SBF1 SMAD7 CHN2 C5 BCCIP SH3PXD2A SEMA5A ARFGEF2 FGD3 AKAP9 FXYD2 AZIN2 THNSL2 RASA1 ADM WFDC8 GRM5 SOCS6 TRIB1 NPM1 GAS6 GDF3 ARHGAP30 SEMA4D RALGAPA2 IFNL3 PINLYP ABR MIF ACAP1
33	Transporter activity	SLC7A2 OSBPL5 CNGB1 ATP12A APOB FXYD3 PITPNM3 KCNT1 ASIC2 ATP6V0B FLVCR2 ABCC11 GJB6 ATP13A4 CHRNB3 STAR MFSD6 SLC16A12 PANX3 ABCA10 ABCG1 ABCF3 SLC13A4 SLC18A2 SLC27A4 GJD4 ABCA13 SPNS2 SLC22A10 SV2B ATP6V0C RYR2 GPIHBP1
33	Molecular transducer activity	IL20RA LTBP1 TACR2 MLNR CNTNAP1 FZD10 IL1R1 CD2 GFRA4 PTPRB ADGRE2 TNFRSF19 MCHR1 CHRNB3 NPFFR1 TMEM123 TREML1 CCR1 WEE1 PTGDR MTNR1A GRM5 GPR37L1 PKHD1 ADRA1D RGMB OR52A1 OR10H1 SEMA4D ESRRG HRH1 SSTR3 IL27RA
33	Signaling receptor activity	IL20RA LTBP1 TACR2 MLNR CNTNAP1 FZD10 IL1R1 CD2 GFRA4 PTPRB ADGRE2 TNFRSF19 MCHR1 CHRNB3 NPFFR1 TMEM123 TREML1 CCR1 WEE1 PTGDR MTNR1A GRM5 GPR37L1 PKHD1 ADRA1D RGMB OR52A1 OR10H1 SEMA4D ESRRG HRH1 SSTR3 IL27RA
32	Protein-containing complex binding	SMG6 CNGB1 MYH7B GNAS CDK5RAP1 SMAD7 DNAJC2 MCM9 CLU GJB6 SHFL PTCD3 ITGB4 PDCL TLN1 MFGE8 NVL ESPNL MYO10 SSRP1 CAPN2 LZTFL1 MYO7B PDZK1 LPL CD151 NPM1 PTPN1 MYO6 SLFN14 MAPT GPIHBP1
30	DNA-binding transcription factor activity	ETV1 SNAI2 ENO1 HIVEP1 ZNF516 KLF5 PBX4 MYF5 TFDP2 IKZF4 HOXD3 E2F8 ZNF750 ZNF514 CSRNP1 ST18 VAX1 ZNF256 ZBTB43 HOXD4 ZNF483 DMRTA1 ZNF354C ZNF572 ESRRG ZNF568 SP5 ZNF260 ZNF350 HOXB7
28	Transmembrane transporter activity	SLC7A2 CNGB1 ATP12A FXYD3 KCNT1 ASIC2 ATP6V0B FLVCR2 ABCC11 GJB6 ATP13A4 CHRNB3 MFSD6 SLC16A12 PANX3 ABCA10 ABCG1 ABCF3 SLC13A4 SLC18A2 SLC27A4 GJD4 ABCA13 SPNS2 SLC22A10 SV2B ATP6V0C RYR2
28	Enzyme regulator activity	FARP2 DBF4 TBC1D1 SPP2 ARHGEF10L GNAS TBC1D2 SH3BP1 SBF1 CHN2 C5 BCCIP SH3PXD2A ARFGEF2 FGD3 AZIN2 RASA1 WFDC8 GRM5 SOCS6 TRIB1 NPM1 GAS6 ARHGAP30 RALGAPA2 PINLYP ABR ACAP1
20	Lipid binding	OSBPL5 ZFYVE26 APOB PITPNM3 SEC14L2 CALB1 SH3PXD2A RIDA TLN1 MFGE8 MYO10 STAR SNX22 WIPI2 ABCG1 LPL GAS6 ESRRG MAPT GPIHBP1
17	Structural molecule activity	LTBP1 RPL18A RPS12 NUP155 NUP85 TLN1 RSL24D1 MFGE8 RPL7 HMCN2 PANX3 RPL29 MFAP4 KRT2 MMRN2 TUBAL3 MRPS12
13	Oxidoreductase activity	HSD17B6 CPOX FOXRED2 DMGDH LOXL2 FADS2 MDH1B LOXHD1 CYP7B1 GPX2 NDOR1 MICAL3 SESN2
13	Molecular adaptor activity	FBXO7 SH3PXD2A RAD50 WWC1 OBSL1 AKAP9 FXYD2 GRIP2 FRMD4A PDZK1 LPL GAS6 MAPT
12	Sulfur compound binding	APOB GSS KMT5B SEMA5A ADGRE2 FBLN7 RPL29 NAV2 LPL PRSS57 RYR2 LRTM2
9	Signaling receptor regulator activity	C5 SEMA5A THNSL2 ADM GAS6 GDF3 SEMA4D IFNL3 MIF
9	Receptor ligand activity	C5 SEMA5A THNSL2 ADM GAS6 GDF3 SEMA4D IFNL3 MIF
8	Ligase activity	GATB GSS RARS1 SLC27A4 HARS1 PFAS TARS3 ATP6V0C
8	Amide binding	GSS CLU MCHR1 FKBP10 NPFFR1 GPR37L1 RYR2 SSTR3
7	Carbohydrate binding	GALNT7 PTPRB GALNT8 LOXL2 SIGLEC10 PFKM GALNTL6
6	Structural constituent of ribosome	RPL18A RPS12 RSL24D1 RPL7 RPL29 MRPS12
6	Guanyl-nucleotide exchange factor activity	FARP2 ARHGEF10L SBF1 ARFGEF2 FGD3 ABR
5	Extracellular matrix structural constituent	LTBP1 MFGE8 HMCN2 MFAP4 MMRN2
5	Modified amino acid binding	OSBPL5 GSS TLN1 MFGE8 GAS6
4	Electron transfer activity	HSD17B6 DMGDH LOXL2 GPX2
4	Channel regulator activity	FXYD3 AKAP9 FXYD2 RASA1
4	Isomerase activity	PMM1 HMGCS1 FKBP10 MIF
3	Antioxidant activity	LOXHD1 GPX2 SESN2
3	Structural constituent of cytoskeleton	TLN1 KRT2 TUBAL3
3	Lyase activity	ENO1 THNSL2 UROC1
3	Deaminase activity	AMPD1 RIDA ADARB2
3	Hormone binding	MLNR MCHR1 MTNR1A
2	Chemorepellent activity	SEMA5A SEMA4D
2	Peroxidase activity	LOXHD1 GPX2
2	Structural constituent of nuclear pore	NUP155 NUP85
1	RNA polymerase II general transcription initiation factor activity	SNAPC1
1	Chemoattractant activity	MIF
1	Translation regulator activity	ELOB
1	Antigen binding	MFAP4
1	Nuclear receptor activity	ESRRG
1	Phosphatidylcholine transporter activity	ABCG1
1	Toxin transmembrane transporter activity	ABCG1
1	Structural constituent of skin epidermis	KRT2
1	Demethylase activity	JARID2
1	Sulfiredoxin activity	SESN2
1	Neurotransmitter binding	CHRNB3
1	Xenobiotic transmembrane transporter activity	ABCC11
1	Microfibril binding	LTBP1
1	Extracellular matrix binding	OLFML2A
1	Metal cluster binding	CDK5RAP1
1	Translation regulator activity, nucleic acid binding	ELOB
