## Supplementary material for "High genetic load without purging in a diverse species-at-risk": Gene Ontology results: NAL_enrichment_all_BP.csv

Enrichment FDR	nGenes	Pathway Genes	Fold Enrichment	Pathway	URL	Genes
0.054038126	51	1553	1.862221411	Cytoskeleton organization	http://amigo.geneontology.org/amigo/term/GO:0007010	CCDC88C PHLDB1 AKAP11 MAP4 ASPM ARHGEF10L NEBL EPB41L2 SLC9A1 EFS NEFM BCCIP CUL9 APC2 TNFAIP3 VASP MACF1 CAMSAP1 CEP85 HAUS8 RAN CDK5RAP2 TLN1 ARHGEF19 TPM3 PHLDB2 INCENP MRAS PCNT CAPN2 LMOD1 ABLIM2 ARHGAP12 PDZD8 WEE1 MYO1A CCDC88B MYO7B PKHD1 WASHC1 SYNM ACTL7A FAM187A UBXN2B FIGNL2 MYOM2 MAPT MYH11 CEP20 TJP1 TBCE
0.197451575	6	49	6.943649101	Calcineurin-NFAT signaling cascade	http://amigo.geneontology.org/amigo/term/GO:0033173	IGF1 LMCD1 SLC9A1 NFATC2 FHL2 CHP2
0.197451575	20	490	2.3145497	NcRNA processing	http://amigo.geneontology.org/amigo/term/GO:0034470	RRP12 PUS7 PES1 RPL3 DICER1 DDX49 INTS2 EXOSC9 NSUN5 DUS3L URB1 RPL37 RPL10 TRMT44 UTP15 DCAF13 INTS5 RPL23A RPL17 CPSF1
0.197451575	24	604	2.253237126	NcRNA metabolic process	http://amigo.geneontology.org/amigo/term/GO:0034660	RRP12 PUS7 PES1 RPL3 DICER1 DDX49 INTS2 EXOSC9 NSUN5 RAN DUS3L URB1 RPL37 RPL10 TRMT44 UTP15 DCAF13 PPA1 INTS5 GPAT2 RPL23A RPL17 MAPT CPSF1
0.197451575	5	39	7.270059957	Establishment of spindle orientation	http://amigo.geneontology.org/amigo/term/GO:0051294	MAP4 BCCIP CDK5RAP2 PKHD1 UBXN2B
0.197451575	25	686	2.066562233	Organelle localization	http://amigo.geneontology.org/amigo/term/GO:0051640	TBC1D23 MAP4 ASPM RAB3D SEC23IP BCCIP PPP6R3 TFG MREG HAUS8 RAN SYT4 AGTPBP1 CDK5RAP2 INCENP PCNT PDZD8 MYO1A TRAPPC9 MYO7B PKHD1 CHMP6 BORCS6 UBXN2B MAPT
0.197451575	6	59	5.766759423	Spindle localization	http://amigo.geneontology.org/amigo/term/GO:0051653	MAP4 ASPM BCCIP CDK5RAP2 PKHD1 UBXN2B
0.197451575	19	459	2.347326548	Establishment of organelle localization	http://amigo.geneontology.org/amigo/term/GO:0051656	TBC1D23 MAP4 SEC23IP BCCIP PPP6R3 TFG MREG RAN SYT4 AGTPBP1 CDK5RAP2 INCENP MYO1A TRAPPC9 MYO7B PKHD1 CHMP6 UBXN2B MAPT
0.197451575	5	39	7.270059957	Regulation of calcineurin-NFAT signaling cascade	http://amigo.geneontology.org/amigo/term/GO:0070884	IGF1 LMCD1 SLC9A1 FHL2 CHP2
0.197451575	4	22	10.31026685	Positive regulation of calcineurin-NFAT signaling cascade	http://amigo.geneontology.org/amigo/term/GO:0070886	IGF1 LMCD1 SLC9A1 CHP2
0.197451575	6	53	6.419600113	Calcineurin-mediated signaling	http://amigo.geneontology.org/amigo/term/GO:0097720	IGF1 LMCD1 SLC9A1 NFATC2 FHL2 CHP2
0.197451575	4	22	10.31026685	Positive regulation of calcineurin-mediated signaling	http://amigo.geneontology.org/amigo/term/GO:0106058	IGF1 LMCD1 SLC9A1 CHP2
0.198986211	8	110	4.124106739	Cellular component assembly involved in morphogenesis	http://amigo.geneontology.org/amigo/term/GO:0010927	PHLDB1 NEBL DICER1 PHLDB2 LMOD1 NCMAP MYOM2 MYH11
0.198986211	6	61	5.577685344	Inositol phosphate-mediated signaling	http://amigo.geneontology.org/amigo/term/GO:0048016	IGF1 LMCD1 SLC9A1 NFATC2 FHL2 CHP2
0.198986211	5	40	7.088308458	Regulation of calcineurin-mediated signaling	http://amigo.geneontology.org/amigo/term/GO:0106056	IGF1 LMCD1 SLC9A1 FHL2 CHP2
