## Supplementary material for "High genetic load without purging in a diverse species-at-risk": Gene Ontology results: NAL_enrichment_all_MF.csv

Enrichment FDR	nGenes	Pathway Genes	Fold Enrichment	Pathway	URL	Genes
0.040708404	37	1050	1.998227908	Cytoskeletal protein binding	http://amigo.geneontology.org/amigo/term/GO:0008092	CCDC88C MAP4 NEBL EPB41L2 MYOM1 NEFM RAB3D BCCIP PANX1 APC2 VASP MACF1 CAMSAP1 HAUS8 AGTPBP1 TOR1B CDK5RAP2 ALDOB TLN1 KIF20B TPM3 SNTG1 CAPN2 LMOD1 ABLIM2 EML5 MYO1A CCDC88B MYO7B KCNE1 WASHC1 SYNM KIFBP MYOM2 MAPT MYH11 TBCE
0.056805568	29	784	2.097560666	Structural molecule activity	http://amigo.geneontology.org/amigo/term/GO:0005198	MAP4 NEBL EPB41L2 RPL3 MYOM1 NEFM COMP PANX1 NID1 MACF1 CHI3L1 TLN1 RPL37 RPL10 SNTG1 HMCN2 MATN1 UMODL1 PNPLA1 SYNM NCMAP ACTL7A THSD4 RPL23A RPL17 MYOM2 MYH11 TBCE MUC5AC
0.056805568	28	770	2.06205337	Calcium ion binding	http://amigo.geneontology.org/amigo/term/GO:0005509	STAB1 CPS1 CDHR2 ZZEF1 PITPNM2 CABP7 CALB1 CABP5 COMP NID1 MACF1 SYT4 LRP4 DSC3 HMCN2 CABP1 MATN1 CAPN2 FAT3 VWA2 CHP2 CANT1 UMODL1 PCDH9 FAT4 PLA2G4B RAB44 PLSCR3
0.056805568	12	205	3.319402985	Metallopeptidase activity	http://amigo.geneontology.org/amigo/term/GO:0008237	ADAM7 CPXM1 PITRM1 PAPPA2 CPN1 AGTPBP1 MMP7 MMP27 ADAMTS17 THSD4 ADAMTSL2 AGBL2
0.19029659	5	46	6.163746485	Structural constituent of muscle	http://amigo.geneontology.org/amigo/term/GO:0008307	NEBL MYOM1 SYNM MYOM2 MYH11
