## Supplementary material for "High genetic load without purging in a diverse species-at-risk": Gene Ontology results: NAL_GO_Groups_BP.csv

N	High level GO category	Genes
78	Cellular localization	CCDC88C IGF1 AKAP11 TBC1D23 MAP4 IPO5 ASPM STAG3 SPP2 EPB41L2 CPNE3 CARD10 TOM1 RPL3 RAB3D SEC23IP BCCIP PITRM1 PPP6R3 MAK MCM9 PPARD TFG MREG TNFAIP3 RAB3GAP2 C3 MAP2K2 MACF1 HABP4 HAUS8 SLC6A11 RAN SYT4 CHI3L1 LRP4 AGTPBP1 TOR1B CDK5RAP2 TLN1 KIF20B DOP1B GRIP2 RPL37 YIPF5 RPL10 INCENP VEGFC VPS37A CABP1 PCNT PDZD8 TTC7B MYO1A CHP2 TRAPPC9 CCDC88B TBC1D10B LMAN2 MYO7B PKHD1 CANT1 XCR1 CHMP6 FUC…
77	Cellular component biogenesis	PHLDB1 MAP4 RRP12 ASPM STAG3 CDHR2 ARHGEF10L NEBL SLC9A1 PES1 CARD10 RPL3 DICER1 NEFM DDX49 SEC23IP BCCIP PPP6R3 MAK TXNDC15 TFG RAB3GAP2 EXOSC9 VASP MACF1 NSUN5 CAMSAP1 HAUS8 RAN SCO1 LRP4 CDK5RAP2 ALDOB PDCL TLN1 URB1 UBAP2L PHLDB2 RPL37 RPL10 INCENP TIRAP SMARCA5 EPHB1 VPS37A PCNT MATN1 LMOD1 ABLIM2 UTP15 DCAF13 MYO1A TRAPPC9 MYO7B KCNS3 PKHD1 LRRN1 CHMP6 TMEM39A KCNA3 BBS12 WASHC1 AMIGO1 EXOC…
77	Regulation of response to stimulus	CCDC88C IGF1 C6 PHLPP2 ARAP2 ERBB3 ASPM LMCD1 KCNK2 SLC9A1 CYTH4 NFATC2 CACTIN CDK6 GRB10 CREB3 NSMCE4A TNS2 PPARD RAD50 TXNDC15 TFG APC2 FHL2 TNR F3 TNFAIP3 CPN1 RECK UNC5CL C3 MAP2K2 KLF2 MACF1 TNFRSF19 CHRNA10 TMEM204 CHI3L1 LRP4 ITM2C CDK5RAP2 PDCL SIGLEC10 ACP4 ARHGEF19 RGS5 PHLDB2 IGSF11 RPL37 TIRAP VEGFC EPHB1 HTR6 BCL6B PTPN13 CCR1 ARHGAP12 VWA2 CHP2 NSMCE1 PKHD1 CANT1 MUC13 CHMP6 ALOX12B…
75	Regulation of biological quality	CCDC88C IGF1 CPS1 AKAP11 CHFR CDHR2 PLXNA2 KCNK2 SLC9A1 ZNF516 CALB1 RAB3D COMP DDX49 CDK6 GRB10 LSM5 TNS2 MAK PPARD SLC4A3 TNR F3 TNFAIP3 LRAT EXOSC9 VASP KLF2 MACF1 CHRNA10 SLC6A11 SYT4 SCO1 LARGE1 LRP4 DSC3 AGTPBP1 ATP6V1G1 TLN1 ACP4 UBAP2L UNC80 GRIP2 SLC25A38 IGSF11 TIRAP VEGFC PFKM EPHB1 LMOD1 SLC2A2 CCR1 PDZD8 NAV2 GRM5 KCNS3 PKHD1 FGGY XCR1 MUC13 LRRN1 ALOX12B PNPLA1 KCNE1 BBS12 WASHC1 AM…
72	Regulation of signaling	CCDC88C IGF1 PHLPP2 ARAP2 ERBB3 ASPM LMCD1 SLC9A1 CYTH4 CALB1 CACTIN GRB10 CREB3 TNS2 PPARD RAD50 TXNDC15 TFG APC2 FHL2 TNR F3 TNFAIP3 RECK UNC5CL C3 MAP2K2 KLF2 MACF1 TNFRSF19 CHRNA10 TMEM204 SYT4 CHI3L1 LRP4 ITM2C CDK5RAP2 PDCL ACP4 ARHGEF19 RGS5 IGSF11 RPL37 LRRC4C TIRAP VEGFC PFKM EPHB1 HTR6 SLC2A2 PTPN13 CCR1 ARHGAP12 VWA2 CHP2 GRM5 KCNS3 PKHD1 CANT1 CHMP6 ALOX12B TSKU ARHGEF12 SRGAP1 VEPH1 …
68	Response to stress	RHBDD2 STAB1 CCDC88C IGF1 CPS1 C6 ERBB3 ARHGEF10L KCNK2 SLC9A1 NFATC2 ZNF516 RBL2 CACTIN COMP CDK6 CREB3 NSMCE4A BCCIP PANX1 MCM9 PPARD RAD50 TNR PAPPA2 F3 TNFAIP3 UNC5CL C3 MAP2K2 KLF2 MACF1 TNFRSF19 E2F8 CHI3L1 CHIA RBM17 TOR1B ATP6V1G1 TLN1 STAT4 SIGLEC10 ARHGEF19 PHLDB2 TIRAP VEGFC SMARCA5 EPHB1 TATDN2 HTR6 BCL6B CAPN2 CCR1 PLD4 CCDC88B FEN1 NSMCE1 XCR1 MUC13 TSKU LRIG2 CFI OR2H2 PLA2G4B ITPK…
68	Macromolecule localization	APBA3 IGF1 AKAP11 IPO5 STAG3 EPB41L2 GRAMD1A PITPNM2 CARD10 TOM1 RPL3 MYOM1 RAB3D COMP CREB3 SEC23IP PITRM1 MCM9 PPARD TNFAIP3 RAB3GAP2 LRAT ABCC11 C3 MACF1 RAN LRP4 TOR1B ATP6V1G1 KIF20B SCAMP2 DOP1B GRIP2 PHLDB2 IGSF11 SLC10A4 RPL37 YIPF5 RPL10 VEGFC PFKM VPS37A CABP1 PCNT SLC2A2 PDZD8 TTC7B CHP2 TBC1D10B LMAN2 SPNS1 KCNS3 CHMP6 MAMDC4 ABCA13 KCNE1 WASHC1 EXOC7 TSKU RPL23A LRIG2 UBXN2B RPL17 MA…
63	Anatomical structure morphogenesis	STAB1 CCDC88C PHLDB1 DMRT3 PLXNA2 NEBL CARD10 DICER1 NFATC2 SALL4 CALB1 COMP HOXA2 GRB10 FHL2 TNR PAPPA2 F3 TNFAIP3 OPN4 RECK C3 VASP GFRA4 KLF2 MACF1 E2F8 CHRNA10 CAMSAP1 SYT4 CHI3L1 LRP4 AGTPBP1 NKX2-8 KIF20B ACP4 ARHGEF19 PHLDB2 LRRC4C VEGFC EPHB1 MATN1 CAPN2 LMOD1 ARHGAP12 FAT3 PDZD8 WEE1 PKHD1 AMIGO1 TSKU CSMD1 SS18L1 NCMAP FAT4 PAX9 SP5 FOXI3 FOXL3 MYOM2 MAPT MYH11 TJP1
60	Catabolic process	RHBDD2 MAN2B2 IGF1 CPS1 PNPLA6 CHFR GRAMD1A SLC9A1 RPL3 DICER1 DDX49 LSM5 AADAT PPP6R3 PPARD CUL9 APC2 GALE TNFAIP3 RAB3GAP2 CPN1 EXOSC9 LPIN3 CHI3L1 CHIA IAH1 LRP4 AGTPBP1 ALDOB ATP6V1G1 MMP7 MMP27 RPL37 GZMA RPL10 IDNK TIRAP PFKM VPS37A KLHL40 PCNT CAPN2 WDFY3 PLD4 FEN1 ADPRM CHMP6 TMEM39A FUCA1 PNPLA1 WASHC1 EXOC7 RPL23A LRIG2 LTN1 UBXN2B PLA2G4B RPL17 MAPT SESN2
59	Regulation of molecular function	DBF4 APBA3 CCDC88C IGF1 AKAP11 ARAP2 IPO5 ERBB3 SPP2 ARHGEF10L PLXNA2 DOCK3 SLC9A1 CYTH4 CARD10 RBL2 CACTIN CREB3 BCCIP PPP6R3 RAD50 APC2 F3 TNFAIP3 RAB3GAP2 RECK C3 MAP2K2 CEP85 HABP4 RAN CHI3L1 ALDOB ACP4 ARHGEF19 RGS5 RPL37 GZMA INCENP TIRAP VEGFC EPHB1 CABP1 ARHGAP12 CHP2 TRAPPC9 GRM5 TBC1D10B PKHD1 DOK7 CHMP6 UMODL1 KCNE1 WASHC1 AMIGO1 ARHGEF12 SRGAP1 CCNL2 MAPT
57	System process	IGF1 CPS1 AKAP11 DMRT3 LMCD1 KCNK2 EPYC SLC9A1 DICER1 MYOM1 CALB1 TUSC3 COMP SLC4A3 TNR LRAT OPN4 KLF2 OR7C1 CHRNA10 NSUN5 AGTPBP1 PDCL TLN1 DOP1B TPM3 GRIP2 IGSF11 VEGFC EPHB1 CABP1 LMOD1 SLC2A2 MOGAT2 NAV2 MYO1A FEN1 GRM5 OR4K14 MYO7B OR9K2 MUC13 KCNE1 OR5AS1 SYNM CSMD1 NCMAP OR10H1 LRIG2 OR2H2 CEACAM16 TAS2R39 OR9G4 MYOM2 MAPT MYH11 TJP1
57	Regulation of multicellular organismal process	STAB1 IGF1 PHLDB1 ASPM LMCD1 PLXNA2 KCNK2 SLC9A1 CARD10 DICER1 NFATC2 ZNF516 CACTIN COMP CDK6 GRB10 PANX1 PPARD SLC4A3 TNR F3 TNFAIP3 RECK C3 GFRA4 KLF2 MACF1 NSUN5 CHI3L1 CHIA LRP4 PHLDB2 IGSF11 TIRAP VEGFC EPHB1 BCL6B MATN1 CAPN2 CCR1 PLD4 CCDC88B LRRN1 USF3 ALOX12B KCNE1 AMIGO1 TSKU SS18L1 NCMAP HELT FAT4 ESRRG KMT2B MAPT TJP1 PLCL2
55	Regulation of developmental process	STAB1 IGF1 PHLDB1 DMRT3 ASPM PLXNA2 KCNK2 PUS7 DICER1 NFATC2 COMP CDK6 HOXA2 PPARD APC2 TNR F3 TNFAIP3 RECK C3 KLF2 MACF1 NSUN5 CAMSAP1 SYT4 CHI3L1 LRP4 CDK5RAP2 ARHGEF19 PHLDB2 LRRC4C VEGFC EPHB1 BCL6B MATN1 CAPN2 CCR1 FAT3 PDZD8 PKHD1 LRRN1 USF3 UMODL1 BBS12 AMIGO1 TSKU SS18L1 NCMAP HELT FAT4 LRIG2 PAX9 KMT2B MAPT TJP1
53	Regulation of localization	IGF1 IPO5 ERBB3 PLXNA2 EPB41L2 CPNE3 SLC9A1 CARD10 MYOM1 RAB3D CDK6 GRB10 CREB3 PPARD F3 LRAT RECK C3 MAP2K2 MACF1 RAN SYT4 LRP4 MMP7 KIF20B SPACA3 PHLDB2 YIPF5 TIRAP VEGFC PFKM CABP1 PCNT SLC2A2 CCR1 CHP2 GRM5 LMAN2 KCNS3 PKHD1 XCR1 KCNA3 ALOX12B ABCA13 KCNE1 WASHC1 AMIGO1 SRGAP1 LRIG2 UBXN2B MAPT TJP1 SESN2
48	Response to external stimulus	STAB1 IGF1 CPS1 C6 PLXNA2 KCNK2 SLC9A1 CACTIN CDK6 HOXA2 GRB10 LSM5 CREB3 PPARD TNR F3 TNFAIP3 SLC17A5 LRAT OPN4 C3 VASP GFRA4 CHRNA10 HABP4 CHI3L1 ATP6V1G1 MMP7 SIGLEC10 PHLDB2 GZMA TIRAP VEGFC EPHB1 HTR6 BCL6B CAPN2 CCR1 PLD4 CCDC88B XCR1 MUC13 CSMD1 NDOR1 LRIG2 CFI MUC5AC SESN2
43	Immune system process	STAB1 IGF1 C6 DPP8 CPNE3 PUS7 TOM1 NFATC2 CACTIN RAB3D CDK6 CREB3 TNFAIP3 CPN1 EXOSC9 C3 KLF2 CHI3L1 CHIA SPACA3 SIGLEC10 SLC25A38 GZMA TIRAP VEGFC EPHB1 HTR6 BCL6B CCR1 PLD4 CCDC88B CANT1 XCR1 MUC13 UMODL1 FUCA1 ABCA13 CFI PVRIG RAB44 KMT2B MAPT MUC5AC
39	Locomotion	IGF1 ERBB3 ASPM PLXNA2 CPNE3 SLC9A1 CARD10 EFS NFATC2 CDK6 HOXA2 GRB10 CREB3 PPARD APC2 TNR F3 TNFAIP3 OPN4 RECK VASP GFRA4 MACF1 MMP7 KIF20B PHLDB2 TIRAP VEGFC EPHB1 HTR6 CCR1 FAT3 XCR1 UMODL1 CHRM4 WASHC1 SRGAP1 LRIG2 TJP1
34	Cell motility	IGF1 ERBB3 ASPM PLXNA2 CPNE3 SLC9A1 CARD10 EFS NFATC2 CDK6 GRB10 CREB3 PPARD APC2 TNR F3 TNFAIP3 RECK MACF1 MMP7 KIF20B PHLDB2 TIRAP VEGFC EPHB1 HTR6 CCR1 FAT3 XCR1 UMODL1 WASHC1 SRGAP1 LRIG2 TJP1
34	Localization of cell	IGF1 ERBB3 ASPM PLXNA2 CPNE3 SLC9A1 CARD10 EFS NFATC2 CDK6 GRB10 CREB3 PPARD APC2 TNR F3 TNFAIP3 RECK MACF1 MMP7 KIF20B PHLDB2 TIRAP VEGFC EPHB1 HTR6 CCR1 FAT3 XCR1 UMODL1 WASHC1 SRGAP1 LRIG2 TJP1
32	Biological adhesion	STAB1 IGF1 ERBB3 CDHR2 PLXNA2 IGSF9B SLC9A1 EFS COMP CDK6 PPARD TNR NID1 MACF1 PDZD2 DSC3 TLN1 SIGLEC10 PHLDB2 IGSF11 HMCN2 LRRC4C EPHB1 CCR1 FAT3 VWA2 CCDC88B PKHD1 AMIGO1 PCDH9 FAT4 TJP1
32	Cell adhesion	STAB1 IGF1 ERBB3 CDHR2 PLXNA2 IGSF9B SLC9A1 EFS COMP CDK6 PPARD TNR NID1 MACF1 PDZD2 DSC3 TLN1 SIGLEC10 PHLDB2 IGSF11 HMCN2 LRRC4C EPHB1 CCR1 FAT3 VWA2 CCDC88B PKHD1 AMIGO1 PCDH9 FAT4 TJP1
31	Immune response	STAB1 C6 DPP8 CPNE3 TOM1 NFATC2 CACTIN RAB3D CREB3 TNFAIP3 CPN1 EXOSC9 C3 CHI3L1 SIGLEC10 GZMA TIRAP HTR6 BCL6B CCR1 PLD4 CCDC88B CANT1 XCR1 MUC13 FUCA1 ABCA13 CFI PVRIG RAB44 MUC5AC
30	Cell population proliferation	IGF1 ERBB3 ASPM KCNK2 PES1 DICER1 NFATC2 SALL4 COMP CDK6 CREB3 TNS2 PPARD F3 TNFAIP3 E2F8 CHRNA10 AGTPBP1 NKX2-8 KIF20B STAT4 TIRAP VEGFC EPHB1 BCL6B CHP2 CCDC88B PKHD1 FAT4 TJP1
30	Anatomical structure formation involved in morphogenesis	STAB1 PHLDB1 PLXNA2 NEBL CARD10 DICER1 NFATC2 SALL4 CALB1 FHL2 F3 TNFAIP3 RECK C3 VASP KLF2 E2F8 CHI3L1 AGTPBP1 KIF20B PHLDB2 VEGFC EPHB1 CAPN2 LMOD1 FAT3 NCMAP MYOM2 MYH11 TJP1
29	Response to endogenous stimulus	IGF1 CPS1 IPO5 SLC9A1 COMP GRB10 TNS2 PPARD FHL2 CPN1 KLF2 LPIN3 ATP6V1G1 STAT4 HTR6 CAPN2 VWA2 GRM5 UMODL1 KCNE1 CHRM4 AMIGO1 OR10H1 FAT4 ESRRG VEPH1 ADAMTSL2 MAPT SESN2
28	Reproduction	IGF1 DMRT3 ASPM STAG3 CHFR EPYC GOLGA3 PANX1 MAK MCM9 PPARD RAD50 RECK C3 OR7C1 E2F8 MMP7 SPACA3 UBAP2L INCENP CAPN2 MEI1 DMRTA1 UMODL1 CCDC87 CSMD1 OR2H2 PLA2G4B
28	Reproductive process	IGF1 DMRT3 ASPM STAG3 CHFR EPYC GOLGA3 PANX1 MAK MCM9 PPARD RAD50 RECK C3 OR7C1 E2F8 MMP7 SPACA3 UBAP2L INCENP CAPN2 MEI1 DMRTA1 UMODL1 CCDC87 CSMD1 OR2H2 PLA2G4B
26	Cell cycle process	DBF4 IGF1 MAP4 ASPM STAG3 CHFR RBL2 CDK6 BCCIP CUL9 RAD50 E2F8 CEP85 HAUS8 RAN CDK5RAP2 KIF20B INCENP PCNT WEE1 MEI1 FEN1 PKHD1 CHMP6 UBXN2B TBCE
25	Growth	IGF1 ASPM CDHR2 KCNK2 SLC9A1 SALL4 COMP DDX49 CREB3 TNS2 PPARD TNR PAPPA2 EXOSC9 KLF2 MACF1 SYT4 LARGE1 LRP4 IGSF11 MATN1 TSKU HELT MAPT SESN2
23	Biological process involved in interspecies interaction between organisms	STAB1 CPS1 C6 CACTIN CDK6 LSM5 CREB3 PPARD TNFAIP3 SLC17A5 LRAT C3 SIGLEC10 GZMA TIRAP CAPN2 PLD4 CCDC88B MUC13 EXOC7 CFI ZBED1 MUC5AC
22	Multi-organism process	IGF1 ASPM EPYC GOLGA3 PANX1 MAK MCM9 PPARD RECK OR7C1 RAN MMP7 SPACA3 UBAP2L VPS37A CAPN2 DMRTA1 UMODL1 CCDC87 CSMD1 OR2H2 PLA2G4B
22	Response to biotic stimulus	STAB1 CPS1 C6 CDHR2 CACTIN CDK6 LSM5 CREB3 PPARD TNFAIP3 SLC17A5 LRAT C3 SIGLEC10 GZMA TIRAP CAPN2 PLD4 CCDC88B MUC13 CFI MUC5AC
22	Regulation of locomotion	IGF1 ERBB3 PLXNA2 CPNE3 CARD10 CDK6 CREB3 PPARD F3 RECK MACF1 MMP7 KIF20B PHLDB2 TIRAP VEGFC CCR1 CHRM4 WASHC1 SRGAP1 LRIG2 TJP1
21	Regulation of immune system process	IGF1 C6 NFATC2 CACTIN CDK6 CREB3 TNFAIP3 CPN1 C3 SPACA3 TIRAP VEGFC HTR6 BCL6B CCR1 CCDC88B MUC13 CFI PVRIG KMT2B MUC5AC
21	Response to other organism	STAB1 CPS1 C6 CACTIN CDK6 LSM5 CREB3 PPARD TNFAIP3 SLC17A5 LRAT C3 SIGLEC10 GZMA TIRAP CAPN2 PLD4 CCDC88B MUC13 CFI MUC5AC
20	Regulation of cellular component biogenesis	PHLDB1 MAP4 ARHGEF10L SLC9A1 MAK RAB3GAP2 VASP MACF1 CAMSAP1 CDK5RAP2 PHLDB2 TIRAP EPHB1 LMOD1 LRRN1 TMEM39A WASHC1 AMIGO1 MAPT TJP1
20	Multi-organism reproductive process	IGF1 ASPM EPYC GOLGA3 PANX1 MAK MCM9 PPARD RECK OR7C1 MMP7 SPACA3 UBAP2L CAPN2 DMRTA1 UMODL1 CCDC87 CSMD1 OR2H2 PLA2G4B
17	Response to abiotic stimulus	IGF1 KCNK2 SLC9A1 ZNF516 PPARD PAPPA2 OPN4 CHRNA10 HABP4 CHI3L1 ATP6V1G1 MMP7 VEGFC EPHB1 CAPN2 FEN1 MAPT
17	Leukocyte activation	IGF1 CPNE3 TOM1 NFATC2 RAB3D TNFAIP3 C3 CHI3L1 SPACA3 TIRAP EPHB1 CCDC88B CANT1 FUCA1 ABCA13 RAB44 MAPT
17	Developmental growth	IGF1 ASPM KCNK2 SALL4 COMP TNS2 PPARD TNR KLF2 MACF1 SYT4 LARGE1 LRP4 MATN1 TSKU HELT MAPT
16	Behavior	DMRT3 KCNK2 CALB1 TNR OPN4 AGTPBP1 CAPN2 NAV2 FEN1 GRM5 RXFP4 DMRTA1 BBS12 CSMD1 HELT MAPT
15	Regulation of growth	IGF1 CDHR2 KCNK2 SLC9A1 DDX49 CREB3 PPARD TNR PAPPA2 EXOSC9 MACF1 SYT4 IGSF11 MAPT SESN2
14	Developmental process involved in reproduction	IGF1 DMRT3 ASPM GOLGA3 PANX1 MAK PPARD C3 OR7C1 E2F8 DMRTA1 UMODL1 CCDC87 CSMD1
14	Multicellular organism reproduction	IGF1 ASPM GOLGA3 PANX1 MAK MCM9 PPARD OR7C1 MMP7 SPACA3 DMRTA1 UMODL1 CCDC87 CSMD1
14	Taxis	PLXNA2 HOXA2 GRB10 CREB3 TNR F3 OPN4 VASP GFRA4 TIRAP VEGFC EPHB1 CCR1 XCR1
13	Autophagy	GRAMD1A RAB3GAP2 ATP6V1G1 VPS37A PCNT WDFY3 CHMP6 TMEM39A WASHC1 EXOC7 UBXN2B MAPT SESN2
13	Cell growth	IGF1 CDHR2 SLC9A1 DDX49 CREB3 PPARD TNR PAPPA2 EXOSC9 MACF1 SYT4 MAPT SESN2
13	Sexual reproduction	IGF1 ASPM GOLGA3 PANX1 MAK MCM9 OR7C1 SPACA3 UBAP2L DMRTA1 UMODL1 CCDC87 OR2H2
13	Multicellular organismal reproductive process	IGF1 ASPM GOLGA3 PANX1 MAK MCM9 PPARD OR7C1 MMP7 DMRTA1 UMODL1 CCDC87 CSMD1
12	Immune effector process	C6 CPNE3 TOM1 RAB3D CPN1 C3 CHI3L1 CANT1 FUCA1 ABCA13 CFI RAB44
12	Regulation of cell adhesion	IGF1 ERBB3 PLXNA2 SLC9A1 CDK6 TNR NID1 MACF1 PHLDB2 CCDC88B PKHD1 TJP1
12	Detection of stimulus	CDHR2 OPN4 OR7C1 CHRNA10 EPHB1 OR4K14 OR9K2 OR5AS1 OR10H1 OR2H2 TAS2R39 OR9G4
10	Immune system development	PUS7 NFATC2 CDK6 TNFAIP3 KLF2 SLC25A38 TIRAP CCR1 PLD4 KMT2B
8	Activation of immune response	C6 NFATC2 CPN1 C3 MUC13 CFI PVRIG MUC5AC
7	Multi-multicellular organism process	EPYC PPARD RECK MMP7 CAPN2 CSMD1 PLA2G4B
6	Locomotory behavior	DMRT3 CALB1 TNR AGTPBP1 NAV2 GRM5
6	Maintenance of location	ASPM CREB3 PPARD C3 IGSF11 XCR1
6	Meiotic cell cycle process	ASPM STAG3 CHFR RAD50 INCENP MEI1
5	Protein folding	CCT6B TOR1B PDCL ENGASE TBCE
5	Methylation	RAB3D PRDM13 NSUN5 TRMT44 KMT2B
5	Leukocyte migration	CREB3 TIRAP VEGFC CCR1 UMODL1
5	Regulation of reproductive process	IGF1 ASPM CHFR UMODL1 CCDC87
3	Myeloid cell homeostasis	CDK6 KLF2 SLC25A38
3	Feeding behavior	RXFP4 BBS12 HELT
3	Muscle adaptation	IGF1 LMCD1 SLC9A1
3	Maintenance of cell number	IGF1 ASPM SALL4
2	Rhythmic process	OPN4 MMP7
2	Response to activity	TNS2 PPARD
2	Cytolysis	C6 GZMA
2	Regulation of hemostasis	COMP F3
2	Multi-organism localization	RAN VPS37A
1	Cell killing	C3
1	Detoxification	SESN2
1	Leukocyte homeostasis	TNFAIP3
1	Tolerance induction	TNFAIP3
1	Neurotransmitter secretion	SYT4
1	Acrosome reaction	CCDC87
1	Circadian rhythm	OPN4
1	Reproductive behavior	DMRTA1
1	Modulation of process of other organism	ZBED1
1	Hormone metabolic process	LRAT
1	Ovulation cycle	MMP7
1	Regulation of circadian rhythm	OPN4
1	Pigmentation	MREG
1	Regulation of behavior	RXFP4
1	Protein activation cascade	F3
1	Intermicrovillar adhesion	CDHR2
1	Complement-dependent cytotoxicity	C3
1	Regulation of action potential	SLC9A1
1	Cellular detoxification	SESN2
