## Supplementary material for "High genetic load without purging in a diverse species-at-risk": Gene Ontology results: NAL_GO_Groups_MF.csv

N	High level GO category	Genes
68	Hydrolase activity	RHBDD2 MAN2B2 CPS1 PNPLA6 PHLPP2 ADAM7 DPP8 CPXM1 DICER1 RAB3D DDX49 SEC23IP PITRM1 TNS2 MCM9 RAD50 PAPPA2 F3 TNFAIP3 CPN1 ABCC11 EXOSC9 UNC5CL MACF1 CCT6B RAN LPIN3 CHIA IAH1 AGTPBP1 TOR1B MMP7 MMP27 KIF20B ADAMTS17 SPACA3 ACP4 GZMA SMARCA5 TATDN2 MRAS SSU72 CAPN2 PTPN13 CCR1 RAD54L2 PLD4 NAV2 ENGASE FEN1 ADPRM CANT1 NADSYN1 FUCA1 PNPLA1 PPA1 BBS12 THSD4 PIGN ADAMTSL2 CFI NYNRIN PLA2G4B RAB44 FI…
48	Small molecule binding	CPS1 ERBB3 CHFR GRAMD1A DICER1 CALB1 RAB3D DDX49 CDK6 AADAT MAK MCM9 PPARD CUL9 RAD50 LRAT ABCC11 OPN4 MAP2K2 FMO5 CCT6B RAN ITM2C TOR1B ALDOB KIF20B DUS3L HUNK IDNK PFKM SMARCA5 EPHB1 MRAS RAD54L2 WEE1 NAV2 MYO1A LMAN2 MYO7B NADSYN1 ABCA13 BBS12 NDOR1 RAB44 FIGNL2 ITPK1 MYH11 PLCL2
44	Carbohydrate derivative binding	STAB1 CPS1 ERBB3 EPYC DICER1 RAB3D COMP DDX49 CDK6 MAK MCM9 CUL9 RAD50 NID1 ABCC11 MAP2K2 CCT6B RAN CHI3L1 CHIA ITM2C TOR1B MMP7 KIF20B HUNK SIGLEC10 IDNK PFKM SMARCA5 EPHB1 MRAS RAD54L2 WEE1 NAV2 MYO1A MYO7B NADSYN1 ABCA13 BBS12 NDOR1 RAB44 FIGNL2 ITPK1 MYH11
38	Transferase activity	ERBB3 CHFR CPNE3 CDK6 NAT9 AADAT MAK PRDM13 CUL9 TNFAIP3 LRAT MAP2K2 NSUN5 LARGE1 B4GALNT3 HUNK ST6GAL2 IDNK PFKM EPHB1 TRMT44 FBXO40 MOGAT2 WEE1 NSMCE1 FGGY GALNTL6 PNPLA1 A3GALT2 GPAT2 PIGN LTN1 GLYATL3 ZBED1 KMT2B ITPK1 TADA2A FDFT1
37	Molecular function regulator	DBF4 APBA3 CCDC88C IGF1 AKAP11 ARAP2 IPO5 ERBB3 SPP2 ARHGEF10L KCNK2 DOCK3 CYTH4 BCCIP PITRM1 PPP6R3 RAB3GAP2 RECK C3 MAP2K2 ARHGEF19 RGS5 RPL37 INCENP VEGFC CABP1 MRAS ARHGAP12 GRM5 TBC1D10B KCNS3 UMODL1 KCNE1 AMIGO1 ARHGEF12 SRGAP1 CCNL2
35	Molecular transducer activity	AHRR ERBB3 PLXNA2 MLNR PPARD F3 OPN4 RECK UNC5CL GFRA4 MAP2K2 OR7C1 TNFRSF19 CHRNA10 NR1I3 GPR26 EPHB1 HTR6 CCR1 WEE1 GRM5 OR4K14 OR9K2 PKHD1 RXFP4 XCR1 CHRM4 OR5AS1 OR10H1 ESRRG OR2H2 PVRIG TAS2R39 OR9G4 ANTXRL
35	Signaling receptor activity	AHRR ERBB3 PLXNA2 MLNR PPARD F3 OPN4 RECK UNC5CL GFRA4 MAP2K2 OR7C1 TNFRSF19 CHRNA10 NR1I3 GPR26 EPHB1 HTR6 CCR1 WEE1 GRM5 OR4K14 OR9K2 PKHD1 RXFP4 XCR1 CHRM4 OR5AS1 OR10H1 ESRRG OR2H2 PVRIG TAS2R39 OR9G4 ANTXRL
30	DNA-binding transcription factor activity	AHRR DMRT3 ZNF76 ZNF184 NFATC2 SALL4 ZNF516 HOXA2 CREB3 PPARD PROX2 KLF2 E2F8 NKX2-8 STAT4 NR1I3 ZNF689 BCL6B ZBTB39 ZBTB43 DMRTA1 HELT ZNF33A GTF2IRD2 ESRRG PAX9 SP5 FOXI3 ZBED1 FOXL3
30	Enzyme regulator activity	DBF4 APBA3 CCDC88C AKAP11 ARAP2 IPO5 ERBB3 SPP2 ARHGEF10L DOCK3 CYTH4 BCCIP PITRM1 PPP6R3 RAB3GAP2 RECK C3 MAP2K2 ARHGEF19 RGS5 RPL37 INCENP CABP1 ARHGAP12 GRM5 TBC1D10B UMODL1 ARHGEF12 SRGAP1 CCNL2
30	Protein-containing complex binding	STAB1 IGF1 CPS1 NEBL EPB41L2 PES1 MYOM1 COMP GRB10 PANX1 MCM9 NID1 MACF1 CAMSAP1 PDCL TLN1 TPM3 SMARCA5 EPHB1 CAPN2 ABLIM2 MYO1A MYO7B CHMP6 SYNM RPL23A LTN1 MYOM2 MAPT MYH11
29	Structural molecule activity	MAP4 NEBL EPB41L2 RPL3 MYOM1 NEFM COMP PANX1 NID1 MACF1 CHI3L1 TLN1 RPL37 RPL10 SNTG1 HMCN2 MATN1 UMODL1 PNPLA1 SYNM NCMAP ACTL7A THSD4 RPL23A RPL17 MYOM2 MYH11 TBCE MUC5AC
26	Transporter activity	KCNK2 GRAMD1A SLC9A1 PITPNM2 TUSC3 PANX1 SLC4A3 SLC17A5 ABCC11 CHRNA10 SLC6A11 ATP6V1G1 UNC80 SLC25A38 SLC10A4 SLC5A10 SLC25A45 SLC2A2 SLC35A1 SPNS1 KCNS3 KCNA3 ABCA13 KCNE1 SLC47A2 PLSCR3
26	Lipid binding	CPS1 ARAP2 CPNE3 GRAMD1A SLC9A1 PITPNM2 CYTH4 CALB1 PPARD F3 MREG LRAT OPN4 SYT4 TLN1 SYT16 TIRAP WDFY3 PDZD8 DOK7 BPIFB4 FNBP1 ESRRG VEPH1 PLA2G4B MAPT
23	Transmembrane transporter activity	KCNK2 SLC9A1 TUSC3 PANX1 SLC4A3 SLC17A5 ABCC11 CHRNA10 SLC6A11 ATP6V1G1 UNC80 SLC25A38 SLC10A4 SLC5A10 SLC25A45 SLC2A2 SLC35A1 SPNS1 KCNS3 KCNA3 ABCA13 KCNE1 SLC47A2
9	Molecular adaptor activity	SLC9A1 CARD10 GRB10 RAD50 MAP2K2 GRIP2 TIRAP PCNT MAPT
8	Extracellular matrix structural constituent	COMP NID1 CHI3L1 HMCN2 MATN1 UMODL1 THSD4 MUC5AC
8	Oxidoreductase activity	STAB1 LDHB FMO5 MDH1B DUS3L ALOX12B NDOR1 SESN2
7	Guanyl-nucleotide exchange factor activity	CCDC88C ARHGEF10L DOCK3 CYTH4 RAB3GAP2 ARHGEF19 ARHGEF12
7	Carbohydrate binding	MAN2B2 CHI3L1 ALDOB SIGLEC10 PFKM LMAN2 GALNTL6
6	Structural constituent of ribosome	RPL3 RPL37 RPL10 RPL23A RPL17 TBCE
5	Structural constituent of muscle	NEBL MYOM1 SYNM MYOM2 MYH11
5	Isomerase activity	PUS7 PPWD1 GALE ALOX12B ITPK1
5	Amide binding	APBA3 IPO5 PPWD1 ITM2C CABP1
4	Nuclear receptor activity	AHRR PPARD NR1I3 ESRRG
4	Structural constituent of cytoskeleton	NEFM TLN1 SYNM ACTL7A
4	Channel regulator activity	KCNK2 KCNS3 KCNE1 AMIGO1
3	Modified amino acid binding	CPS1 SYT4 TLN1
3	Sulfur compound binding	COMP MMP7 NAV2
2	RNA polymerase II general transcription initiation factor activity	SNAPC1 TBPL2
2	Odorant binding	OR5AS1 OR9G4
2	Lyase activity	ALDOB ALOX12B
2	Ligase activity	CPS1 NADSYN1
2	Signaling receptor regulator activity	IGF1 VEGFC
2	Xenobiotic transmembrane transporter activity	ABCC11 SLC47A2
2	Receptor ligand activity	IGF1 VEGFC
2	Carbohydrate derivative transmembrane transporter activity	SLC17A5 SLC35A1
1	G protein activity	MRAS
1	Antioxidant activity	SESN2
1	Metallochaperone activity	SCO1
1	Chemoattractant activity	VEGFC
1	Translation regulator activity	RPL10
1	MAP kinase kinase activity	MAP2K2
1	Phosphatidylcholine transporter activity	PITPNM2
1	Copper chaperone activity	SCO1
1	Structural constituent of myelin sheath	NCMAP
1	Structural constituent of skin epidermis	PNPLA1
1	Sulfiredoxin activity	SESN2
1	Neurotransmitter binding	SLC6A11
1	Hormone binding	MLNR
1	Microfibril binding	ADAMTSL2
1	Extracellular matrix binding	NID1
1	Quaternary ammonium group binding	PITPNM2
