## Supplementary material for "High genetic load without purging in a diverse species-at-risk": Gene Ontology results: NM1_enrichment_all_BP.csv

Enrichment FDR	nGenes	Pathway Genes	Fold Enrichment	Pathway	URL	Genes
0.121073853	55	1690	1.725306179	Cell projection organization	http://amigo.geneontology.org/amigo/term/GO:0030030	EHD3 TNC CUL7 FSTL4 ATG5 CAMK2B LRP2 ITGA6 MAPK1 MICALL1 ALKBH1 KLF5 ATP1A3 EVX1 TGFBR1 LHX3 ALMS1 TNR BBOF1 CEP89 TTC21B PARD6B GFRA4 LAMA5 HAUS8 SYT4 NKX2-8 KIAA0319 NEK1 IFT172 AK7 CDH13 AFG3L2 EVI5L TBC1D7 SLC39A12 VAX1 EPHB1 WHAMM AUTS2 PCNT MICALL2 RET ULK4 MAP2K1 ROR2 CTNND2 CFAP46 NDNF EXOC7 TSKU EPHA10 SLITRK6 CLRN2 CCDC39
0.121073853	54	1649	1.736054268	Plasma membrane bounded cell projection organization	http://amigo.geneontology.org/amigo/term/GO:0120036	EHD3 TNC CUL7 FSTL4 ATG5 CAMK2B LRP2 ITGA6 MAPK1 MICALL1 ALKBH1 KLF5 ATP1A3 EVX1 TGFBR1 LHX3 ALMS1 TNR BBOF1 CEP89 TTC21B PARD6B GFRA4 LAMA5 HAUS8 SYT4 NKX2-8 KIAA0319 NEK1 IFT172 CDH13 AFG3L2 EVI5L TBC1D7 SLC39A12 VAX1 EPHB1 WHAMM AUTS2 PCNT MICALL2 RET ULK4 MAP2K1 ROR2 CTNND2 CFAP46 NDNF EXOC7 TSKU EPHA10 SLITRK6 CLRN2 CCDC39
0.19004153	23	512	2.381486192	Regulation of peptidase activity	http://amigo.geneontology.org/amigo/term/GO:0052547	SPP2 ATP2A3 APLP2 SERPIND1 RIPK2 P2RX1 ALOX12 SERPINC1 C3 TRAF2 NLRP12 AHSG ST18 XDH WFDC8 UBXN1 RET COL4A3 UMODL1 PROS1 MBP SERPINF2 RPS6KA1
