## Supplementary material for "High genetic load without purging in a diverse species-at-risk": Gene Ontology results: NM1_enrichment_all_MF.csv

Enrichment FDR	nGenes	Pathway Genes	Fold Enrichment	Pathway	URL	Genes
0.13642908	4	18	11.78087855	Mitogen-activated protein kinase kinase kinase binding	http://amigo.geneontology.org/amigo/term/GO:0031435	MAPK1 MAPK8IP1 TRAF2 ROR2
0.13642908	14	248	2.992723181	Peptidase regulator activity	http://amigo.geneontology.org/amigo/term/GO:0061134	SPP2 ATP2A3 APLP2 SERPIND1 SERPINC1 C3 NLRP12 AHSG WFDC8 COL4A3 UMODL1 PROS1 SERPINF2 RPS6KA1
0.154098699	12	204	3.118467852	Peptidase inhibitor activity	http://amigo.geneontology.org/amigo/term/GO:0030414	SPP2 APLP2 SERPIND1 SERPINC1 C3 AHSG WFDC8 COL4A3 UMODL1 PROS1 SERPINF2 RPS6KA1
