## Supplementary material for "High genetic load without purging in a diverse species-at-risk": Gene Ontology results: NM1_GO_Groups_BP.csv

N	High level GO category	Genes
108	Response to stress	RHBDD2 ITGAL MMP25 STAB1 EHD3 SLC30A9 CCDC88C NPC1L1 IGF1 AQR RRAGD CASR TNC CUL7 ATG5 CAMK2B ERBB3 KARS1 SP100 ZFYVE26 ATP2A3 GCN1 SLC9A1 DNAJB11 FH SNAP23 SERPIND1 MAPK1 FOXRED2 RANGAP1 ALKBH1 ACTR5 SMAD7 RBL2 RIPK2 RNASEH2A CACTIN PON2 TGFBR1 PDLIM1 P2RX1 ALOX12 P2RX3 DROSHA RAD50 NUP155 IL1R1 TNR ASH1L ATP6V0B SERPINC1 IFIT3 MAPK8IP1 MC3R C3 TRAF2 IL22 ADGRE2 TOP2A CHD1L HNRNPA1 NUP42 KIAA031…
99	Regulation of biological quality	EHD3 SLC30A9 CCDC88C IGF1 CASR SPATA7 DSG2 FSTL4 NNAT ATG5 CAMK2B ADCK1 ATP2A3 ATP12A SSH1 ACOX3 FTL SLC9A1 FH SNAP23 SERPIND1 MAPK1 SNPH SMAD7 ATP1A3 BCAT2 P2RX1 ALOX12 P2RX3 DCPS NUP155 ALMS1 TNR ATP6V0B SERPINC1 IDE EPHX2 EXOSC9 MC3R GCM2 TBC1D20 TRAF2 TRPM4 SLC6A11 SYT4 DSC3 KIAA0319 MMRN1 SLC24A4 AFG3L2 CAPN10 GRIP2 SRD5A1 SLC22A3 SLC39A12 PTPRJ SIDT2 SLC22A9 EXT2 EPHB1 WHAMM XDH PCSK7 DHRS3…
95	Regulation of response to stimulus	ITGAL JARID2 CCDC88C IGF1 RRAGD CASR FSTL4 CAMK2B HDAC7 ERBB3 KARS1 SP100 PIAS2 LRP2 SSH1 SLC9A1 ITGA6 MAPK1 SMAD7 RIPK2 CACTIN NPTX2 TGFBR1 ALOX12 P2RX3 LPXN DROSHA RAD50 NUP155 IL1R1 TNR ASH1L SERPINC1 CPN1 MAPK8IP1 TTC21B MC3R STAMBP C3 TRAF2 ADGRE2 TRPM4 PTPRE NUP42 KIAA0319 IFT172 CDH13 NLRP12 RGS5 SMYD2 AHSG RPL37 TBC1D7 PTPRJ EPHB1 BRPF1 XDH AUTS2 ZDHHC1 UBXN1 DHRS3 PTPN13 KLKB1 RAET1E RET…
93	Cellular localization	ITGAL MMP25 EHD3 CCDC88C IGF1 RRAGD SPATA7 ATG5 SP100 SPP2 ATP2A3 SYNJ2 EPB41L2 SSH1 APLP2 FTL KIF16B SNAP23 MAPK1 MICALL1 TOM1 RANGAP1 SNPH SMAD7 KLF5 P2RX1 P2RX3 PPP6R3 NUP155 NIT2 MLPH ALMS1 CEP89 TTC21B PARD6B C3 TBC1D20 ADGRE2 TRPM4 LAMA5 HAUS8 ACTR10 SLC6A11 SYT4 HNRNPA1 NUP42 IFT172 MMRN1 ANXA3 CDH13 CAPN10 EVI5L GRIP2 AHSG RPL37 SLC22A3 RPL10 PTPRJ SIDT2 GPR158 RABGAP1L WHAMM EEF1A1 ZDHHC…
84	Regulation of signaling	EHD3 CCDC88C IGF1 RRAGD CASR FSTL4 NNAT CAMK2B HDAC7 ERBB3 SP100 ATP2A3 PIAS2 LRP2 SSH1 KIF16B FXYD3 SLC9A1 ITGA6 MAPK1 SMAD7 RIPK2 CACTIN ATP1A3 NPTX2 TGFBR1 P2RX1 P2RX3 LPXN RAD50 IL1R1 TNR ASH1L MAPK8IP1 TTC21B STAMBP C3 TRAF2 TRPM4 PTPRE SYT4 KIAA0319 IFT172 CDH13 CAPN10 NLRP12 RGS5 SMYD2 AHSG RPL37 TBC1D7 PTPRJ SIDT2 EPHB1 BRPF1 XDH AUTS2 DHRS3 SLC2A2 PTPN13 RET DENND2B ULK4 MAP2K1 ROR2 GPR1…
78	Regulation of multicellular organismal process	JARID2 STAB1 EHD3 IGF1 CASR CUL7 DSG2 FSTL4 ATG5 CAMK2B HDAC7 SP100 ATP2A3 LRP2 IL12RB2 SSH1 FXYD3 SLC9A1 FH MAPK1 PATZ1 SMAD7 RIPK2 CACTIN ATP1A3 NPTX2 TGFBR1 P2RX1 ALOX12 P2RX3 DROSHA NUP155 IL1R1 ALMS1 TNR SERPINC1 MC3R C3 GFRA4 TRAF2 TRPM4 ZBTB46 LAMA5 KIAA0319 ANXA3 AFG3L2 ZNF750 NLRP12 AHSG SLC39A12 VAX1 PTPRJ PANX3 EPHB1 XDH DHRS3 KLKB1 RET POLR3D COL4A3 MAP2K1 ROR2 LPL AMIGO3 TSKU IQGAP3 …
77	Cellular component biogenesis	EHD3 RRP12 ATG5 HDAC7 SSH1 SLC9A1 ITGA6 SNAP23 ARVCF RANGAP1 CCNB1IP1 SMAD7 KLF5 TGFBR1 PDLIM1 P2RX3 LPXN FOXRED1 PPP6R3 DROSHA NUP155 WDR75 ALMS1 BBOF1 CEP89 TTC21B EXOSC9 PARD6B MRPS7 TBC1D20 TRAF2 TRPM4 LAMA5 HAUS8 CHD1L NEK1 IFT172 CDH13 AFG3L2 EVI5L KCNA10 RPL37 TBC1D7 RPL10 SLC39A12 PTPRJ EPHB1 WHAMM XDH AUTS2 ZDHHC1 PCNT TDRD5 LMOD1 MICALL2 SF1 CTNND2 CEL RSL1D1 CFAP46 WASHC2C PSMD2 AMIGO3…
76	Regulation of molecular function	EHD3 CCDC88C IGF1 CASR CAMK2B ERBB3 ZC3H15 SP100 SPP2 ATP2A3 PIAS2 APLP2 GCN1 FXYD3 SLC9A1 DNAJB11 ITGA6 SERPIND1 MAPK1 RANGAP1 SMAD7 RBL2 RIPK2 CACTIN NPTX2 TGFBR1 P2RX1 ALOX12 PPP6R3 RAD50 SERPINC1 IDE MAPK8IP1 C3 TBC1D20 TRAF2 ANXA3 NLRP12 EVI5L CTTNBP2NL RGS5 AHSG RPL37 TBC1D7 ST18 PTPRJ RABGAP1L EPHB1 EEF1A1 XDH WFDC8 CCNF UBXN1 RET DENND2B COL4A3 MAP2K1 ROR2 PDZK1 PSMD2 LPL DOK7 UMODL1 EPHA…
75	Anatomical structure morphogenesis	STAB1 CCDC88C CASR TNC CUL7 FSTL4 CAMK2B HDAC7 ADCK1 SP100 DGCR2 TCOF1 LRP2 SSH1 KIF16B ITGA6 MAPK1 CCNB1IP1 SMAD7 KLF5 IQCE EVX1 TGFBR1 LHX3 ALOX12 LPXN ADGRG6 TNR ASH1L TTC21B PARD6B C3 GFRA4 TBC1D20 LAMA5 SYT4 NKX2-8 KIAA0319 IFT172 ANXA3 SLC24A4 CDH13 AFG3L2 TBX19 SLC39A12 VAX1 SIDT2 EXT2 EPHB1 XDH AUTS2 DHRS3 LMOD1 MICALL2 RET COL4A3 MAP2K1 ROR2 CTNND2 HOXD12 WASHC2C NDNF PSMD2 MYADM TSKU CS…
75	Macromolecule localization	ITGAL EHD3 NPC1L1 IGF1 RRAGD CASR SPATA7 NNAT SP100 OSBPL6 EPB41L2 LRP2 SSH1 ACOX3 PITPNM2 PITPNM3 SNAP23 MAPK1 MICALL1 TOM1 RANGAP1 SMAD7 KLF5 PITPNM1 NUP155 MLPH ATP6V0B IDE EPHX2 TTC21B C3 TRPM4 LAMA5 HNRNPA1 NUP42 CAPN10 EVI5L GRIP2 RPL37 RPL10 SIDT2 SLC22A9 GPR158 RABGAP1L ABCA9 ZDHHC1 PCNT SLC2A2 MICALL2 COG7 CHRM1 CEL RSL1D1 PLRG1 WASHC2C PDZK1 LPL FAM91A1 MYADM EXOC7 TSKU RPS23 FYB2 ARRDC…
69	Immune system process	ITGAL JARID2 MMP25 STAB1 IGF1 ATG5 CAMK2B KARS1 SP100 FTL ITGA6 SNAP23 MAPK1 PATZ1 TOM1 SMAD7 RIPK2 CACTIN TGFBR1 P2RX1 LPXN DROSHA NIT2 IL1R1 SERPINC1 IDE IFIT3 CPN1 MAPK8IP1 EXOSC9 MC3R C3 TRAF2 ADGRE2 WDFY4 TRPM4 ZBTB46 TOP2A ACTR10 ANXA3 NLRP12 AHSG PTPRJ EPHB1 EEF1A1 XDH ZDHHC1 RAET1E RET POLR3D MAP2K1 ROR2 GPR183 FASN CANT1 CD7 PSMD2 UMODL1 PROS1 GCNT1 FYB2 XRCC6 SHPK DPP4 MBP ORM1 PTPRC CH…
69	Response to external stimulus	STAB1 IGF1 RRAGD CASR TNC ATG5 CAMK2B KARS1 SP100 IL12RB2 GCN1 SLC9A1 SERPIND1 MAPK1 ALKBH1 RIPK2 CACTIN EVX1 LHX3 ALOX12 P2RX3 DCPS PITPNM1 DROSHA IL1R1 TNR ASH1L ATP6V0B SERPINC1 IFIT3 MC3R C3 GFRA4 ADGRE2 WDFY4 TRPM4 LAMA5 HNRNPA1 KIAA0319 ANXA3 CDH13 AFG3L2 NLRP12 AHSG SRD5A1 SLC22A3 VAX1 PTPRJ EPHB1 ZDHHC1 KLKB1 RAET1E RET POLR3D MAP2K1 GPR183 PSMD2 LPL CSMD1 EPHA10 PROS1 SLITRK6 XRCC6 SHPK …
68	Regulation of localization	EHD3 IGF1 CASR DSG2 NNAT ATG5 CAMK2B HDAC7 ERBB3 SP100 OSBPL6 EPB41L2 SSH1 FXYD3 SLC9A1 ITGA6 MAPK1 PATZ1 RANGAP1 SMAD7 TGFBR1 P2RX1 ALOX12 P2RX3 IL1R1 TTC21B PARD6B C3 TBC1D20 ADGRE2 TRPM4 LAMA5 SYT4 ANXA3 CDH13 CAPN10 CTTNBP2NL KCNA10 AHSG PTPRJ SIDT2 RABGAP1L ZDHHC1 PCNT SLC2A2 MICALL2 RET ULK4 CHRM1 MAP2K1 ROR2 GPR183 RSL1D1 FRMD5 IQCF1 PDZK1 LPL MYADM GAS1 NPY2R DPP4 CACNA1E PTPRC CHGA TJP1 …
59	Locomotion	ITGAL IGF1 CASR CAMK2B HDAC7 ERBB3 SP100 SSH1 SLC9A1 ITGA6 SERPIND1 MAPK1 PATZ1 ALKBH1 SMAD7 EVX1 TGFBR1 LHX3 PDLIM1 ALOX12 LPXN IL1R1 TNR ASH1L PARD6B GFRA4 ADGRE2 TRPM4 LAMA5 KIAA0319 ANXA3 CDH13 NLRP12 VAX1 PTPRJ ENKUR EPHB1 AUTS2 DNAH3 RET ULK4 CHRM1 MAP2K1 ROR2 GPR183 CFAP46 FRMD5 NDNF IQCF1 UMODL1 MYADM EPHA10 PROS1 GCNT1 DPP4 PTPRC CHGA TJP1 CCDC39
54	Catabolic process	RHBDD2 MMP25 CHDH IGF1 RRAGD CUL7 ATG5 SYNJ2 LRP2 ACOX3 KIF16B SLC9A1 FOXRED2 SMAD7 RIPK2 RNASEH2A BCAT2 PON2 DCPS PPP6R3 DROSHA NUP155 ATP6V0B IDE CPN1 EPHX2 EXOSC9 TRAF2 IDUA WDFY4 NUP42 GCSH SRD5A1 RPL37 RPL10 SIDT2 EEF1A1 XDH PCNT CCNF UBXN1 CEL PSMD2 LPL PNPLA1 EXOC7 CHEK2 RPS23 ARRDC1 OGDHL RPL17 TPO DCP1B SESN2
53	Cell motility	ITGAL IGF1 CAMK2B HDAC7 ERBB3 SP100 SSH1 SLC9A1 ITGA6 MAPK1 PATZ1 ALKBH1 SMAD7 EVX1 TGFBR1 PDLIM1 ALOX12 LPXN IL1R1 TNR ASH1L PARD6B ADGRE2 TRPM4 LAMA5 KIAA0319 ANXA3 CDH13 NLRP12 VAX1 PTPRJ ENKUR EPHB1 AUTS2 DNAH3 RET ULK4 MAP2K1 ROR2 GPR183 CFAP46 FRMD5 NDNF IQCF1 UMODL1 MYADM PROS1 GCNT1 DPP4 PTPRC CHGA TJP1 CCDC39
53	Regulation of developmental process	ST7 JARID2 STAB1 IGF1 CUL7 FSTL4 CAMK2B HDAC7 ADCK1 SP100 LRP2 MAPK1 SMAD7 KLF5 RIPK2 TGFBR1 ALOX12 DROSHA TNR C3 TRPM4 ZBTB46 LAMA5 SYT4 KIAA0319 ANXA3 AFG3L2 ZNF750 TBX19 AHSG SLC39A12 VAX1 EPHB1 XDH RET COL4A3 MAP2K1 ROR2 RSL1D1 WASHC2C PSMD2 LPL AMIGO3 UMODL1 MYADM TSKU IQGAP3 SLITRK6 XRCC6 SERPINF2 TJP1 RPS6KA1 PRAMEF27
53	Localization of cell	ITGAL IGF1 CAMK2B HDAC7 ERBB3 SP100 SSH1 SLC9A1 ITGA6 MAPK1 PATZ1 ALKBH1 SMAD7 EVX1 TGFBR1 PDLIM1 ALOX12 LPXN IL1R1 TNR ASH1L PARD6B ADGRE2 TRPM4 LAMA5 KIAA0319 ANXA3 CDH13 NLRP12 VAX1 PTPRJ ENKUR EPHB1 AUTS2 DNAH3 RET ULK4 MAP2K1 ROR2 GPR183 CFAP46 FRMD5 NDNF IQCF1 UMODL1 MYADM PROS1 GCNT1 DPP4 PTPRC CHGA TJP1 CCDC39
52	System process	JARID2 EHD3 NPC1L1 IGF1 CASR SPATA7 DSG2 ATG5 CAMK2B DGCR2 ATP2A3 LRP2 SSH1 FXYD3 SLC9A1 MAPK1 SMAD7 ATP1A3 NPTX2 P2RX1 P2RX3 NUP155 TNR MC3R TRPM4 SLC24A4 GRIP2 SLC22A3 PTPRJ EXT2 EPHB1 OR7G1 DHRS3 LMOD1 SLC2A2 CHRM1 COL4A3 CEL OR52A1 CSMD1 SLITRK6 NPY2R SLC6A17 OR2L5 MBP ZNF830 OR2H2 CLRN2 CHGA SERPINF2 TJP1 CCDC39
49	Immune response	ITGAL MMP25 STAB1 ATG5 CAMK2B KARS1 SP100 FTL SNAP23 MAPK1 TOM1 SMAD7 RIPK2 CACTIN P2RX1 LPXN DROSHA NIT2 IL1R1 SERPINC1 IFIT3 CPN1 EXOSC9 MC3R C3 TRAF2 ADGRE2 TRPM4 ACTR10 ANXA3 AHSG PTPRJ EEF1A1 XDH ZDHHC1 RAET1E POLR3D GPR183 CANT1 CD7 PSMD2 PROS1 FYB2 XRCC6 MBP ORM1 PTPRC CHGA OSCAR
47	Biological adhesion	ITGAL STAB1 IGF1 TNC DSG2 ERBB3 DGCR2 IGSF9B SLC9A1 ITGA6 ARVCF SMAD7 RIPK2 PDLIM1 ALOX12 LPXN TNR IGSF21 ADGRE2 LAMA5 PDZD2 DSC3 MMRN1 CDH13 PTPRJ EPHB1 WHAMM MICALL2 RET COL4A3 CTNND2 CEL FRMD5 WASHC2C NDNF DSG4 AMIGO3 MYADM NPY2R GCNT1 FYB2 DPP4 MBP COL6A6 PTPRC SERPINF2 TJP1
47	Cell adhesion	ITGAL STAB1 IGF1 TNC DSG2 ERBB3 DGCR2 IGSF9B SLC9A1 ITGA6 ARVCF SMAD7 RIPK2 PDLIM1 ALOX12 LPXN TNR IGSF21 ADGRE2 LAMA5 PDZD2 DSC3 MMRN1 CDH13 PTPRJ EPHB1 WHAMM MICALL2 RET COL4A3 CTNND2 CEL FRMD5 WASHC2C NDNF DSG4 AMIGO3 MYADM NPY2R GCNT1 FYB2 DPP4 MBP COL6A6 PTPRC SERPINF2 TJP1
44	Cell population proliferation	JARID2 IGF1 CASR TNC ERBB3 LRP2 IL12RB2 MAPK1 SMAD7 KLF5 RIPK2 TGFBR1 ALOX12 IFIT3 MAPK8IP1 STAMBP TRPM4 LAMA5 NKX2-8 IFT172 CDH13 TBX19 SMYD2 ST18 VAX1 PTPRJ SIDT2 EPHB1 XDH SF1 CHRM1 COL4A3 MAP2K1 ROR2 GPR183 SIX5 IQGAP3 XRCC6 DPP4 PTPRC SERPINF2 TJP1 RPS6KA1 PRAMEF27
41	Response to endogenous stimulus	IGF1 RRAGD CASR TNC PIAS2 LRP2 SSH1 KIF16B SLC9A1 MAPK1 MICALL1 RANGAP1 SMAD7 KLF5 AQP8 RIPK2 ATP1A3 TGFBR1 P2RX3 LPXN ATP6V0B IDE CPN1 IL22 TRPM4 PTPRE HNRNPA1 ANXA3 CDH13 CAPN10 AHSG SRD5A1 EXT2 EEF1A1 CHRM1 ROR2 NDNF LPL UMODL1 GCNT1 SESN2
36	Leukocyte activation	ITGAL MMP25 IGF1 ATG5 KARS1 FTL SNAP23 MAPK1 PATZ1 TOM1 SMAD7 RIPK2 P2RX1 DROSHA NIT2 MAPK8IP1 C3 ADGRE2 WDFY4 ACTR10 ANXA3 AHSG PTPRJ EPHB1 EEF1A1 GPR183 CANT1 CD7 PSMD2 XRCC6 SHPK DPP4 ORM1 PTPRC CHGA OSCAR
35	Reproduction	IGF1 TNC CUL7 LRP2 MAPK1 PATZ1 ALKBH1 CCNB1IP1 TGFBR1 LHX3 P2RX1 RAD50 ASH1L PMFBP1 C3 TBC1D20 ACSBG2 TOP2A SRD5A1 ENKUR CCNF TDRD5 MEI1 SF1 MAP2K1 ROR2 IQCF1 SIX5 UMODL1 CCDC87 CSMD1 PIWIL3 ZNF830 OR2H2 CCDC39
35	Reproductive process	IGF1 TNC CUL7 LRP2 MAPK1 PATZ1 ALKBH1 CCNB1IP1 TGFBR1 LHX3 P2RX1 RAD50 ASH1L PMFBP1 C3 TBC1D20 ACSBG2 TOP2A SRD5A1 ENKUR CCNF TDRD5 MEI1 SF1 MAP2K1 ROR2 IQCF1 SIX5 UMODL1 CCDC87 CSMD1 PIWIL3 ZNF830 OR2H2 CCDC39
34	Regulation of immune system process	ITGAL IGF1 ATG5 KARS1 MAPK1 SMAD7 RIPK2 CACTIN LPXN DROSHA IL1R1 CPN1 MAPK8IP1 MC3R C3 TRAF2 ADGRE2 TRPM4 ZBTB46 PTPRJ ZDHHC1 RAET1E POLR3D ROR2 GPR183 PSMD2 PROS1 FYB2 XRCC6 SHPK DPP4 ORM1 PTPRC OSCAR
33	Immune effector process	ITGAL MMP25 ATG5 KARS1 FTL SNAP23 MAPK1 TOM1 SMAD7 RIPK2 P2RX1 NIT2 IL1R1 CPN1 C3 TRAF2 ADGRE2 TRPM4 ACTR10 ANXA3 AHSG PTPRJ EEF1A1 RAET1E GPR183 CANT1 PSMD2 PROS1 XRCC6 ORM1 PTPRC CHGA OSCAR
30	Regulation of locomotion	IGF1 CASR CAMK2B HDAC7 ERBB3 SP100 SSH1 ITGA6 MAPK1 PATZ1 SMAD7 TGFBR1 ALOX12 IL1R1 PARD6B LAMA5 ANXA3 CDH13 PTPRJ RET ULK4 CHRM1 ROR2 GPR183 FRMD5 IQCF1 MYADM DPP4 PTPRC TJP1
29	Anatomical structure formation involved in morphogenesis	STAB1 HDAC7 SP100 TCOF1 LRP2 KIF16B MAPK1 CCNB1IP1 KLF5 TGFBR1 ADGRG6 TTC21B C3 TBC1D20 IFT172 ANXA3 SLC24A4 CDH13 TBX19 SLC39A12 EXT2 EPHB1 LMOD1 RET COL4A3 MAP2K1 ROR2 NDNF TJP1
28	Developmental process involved in reproduction	IGF1 TNC CUL7 LRP2 MAPK1 PATZ1 ALKBH1 CCNB1IP1 TGFBR1 LHX3 ASH1L PMFBP1 C3 TBC1D20 ACSBG2 SRD5A1 CCNF TDRD5 SF1 MAP2K1 ROR2 IQCF1 SIX5 UMODL1 CCDC87 CSMD1 PIWIL3 ZNF830
26	Response to abiotic stimulus	IGF1 CASR TNC CAMK2B KARS1 SLC9A1 MAPK1 ACTR5 PDLIM1 P2RX3 PITPNM1 NUP155 NUP42 KIAA0319 SLC39A12 EPHB1 IVL RAD9A NDNF PSMD2 LPL CHEK2 SLITRK6 XRCC6 DPP4 TRPM1
26	Biological process involved in interspecies interaction between organisms	STAB1 ATG5 CAMK2B SP100 IL12RB2 MAPK1 RIPK2 CACTIN DROSHA IDE IFIT3 C3 TBC1D20 WDFY4 ANXA3 ZDHHC1 RAET1E POLR3D PC PSMD2 EXOC7 XRCC6 SHPK DPP4 PTPRC CHGA
24	Growth	JARID2 IGF1 TNC FSTL4 SLC9A1 MAPK1 ALKBH1 SMAD7 KLF5 TGFBR1 TNR EXOSC9 SYT4 KIAA0319 AFG3L2 PTPRJ AUTS2 BNC2 GAS1 TSKU SLITRK6 ZNF830 RPS6KA1 SESN2
24	Cell cycle process	IGF1 CUL7 ZFYVE26 RANGAP1 CCNB1IP1 RBL2 RAD50 NUP155 ALMS1 NSL1 PARD6B STAMBP HAUS8 TOP2A PCNT CCNF MEI1 PLRG1 RAD9A PSMD2 CHEK2 IQGAP3 ZNF830 PTPRC
24	Regulation of cell adhesion	IGF1 TNC ERBB3 SLC9A1 ITGA6 SMAD7 RIPK2 ALOX12 LPXN TNR LAMA5 CDH13 PTPRJ RET FRMD5 WASHC2C NDNF MYADM NPY2R DPP4 MBP PTPRC SERPINF2 TJP1
24	Regulation of cellular component biogenesis	ATG5 SSH1 SLC9A1 KLF5 TGFBR1 ALMS1 TRAF2 CHD1L EVI5L TBC1D7 SLC39A12 PTPRJ EPHB1 WHAMM AUTS2 ZDHHC1 LMOD1 WASHC2C AMIGO3 MYADM SLITRK6 CHGA SERPINF2 TJP1
22	Multi-organism process	IGF1 MAPK1 PATZ1 CCNB1IP1 TGFBR1 P2RX1 NUP155 ASH1L PMFBP1 TBC1D20 ACSBG2 TOP2A NUP42 TDRD5 IQCF1 SIX5 UMODL1 CCDC87 CSMD1 PIWIL3 ZNF830 OR2H2
22	Response to biotic stimulus	STAB1 ATG5 CAMK2B SP100 IL12RB2 MAPK1 RIPK2 CACTIN DROSHA IFIT3 C3 WDFY4 ANXA3 PTPRJ ZDHHC1 RAET1E POLR3D PSMD2 XRCC6 SHPK PTPRC CHGA
21	Taxis	CASR SERPIND1 MAPK1 ALKBH1 EVX1 LHX3 TNR GFRA4 ADGRE2 TRPM4 LAMA5 CDH13 VAX1 PTPRJ EPHB1 RET MAP2K1 GPR183 EPHA10 DPP4 CHGA
21	Response to other organism	STAB1 ATG5 CAMK2B SP100 IL12RB2 MAPK1 RIPK2 CACTIN DROSHA IFIT3 C3 WDFY4 ANXA3 ZDHHC1 RAET1E POLR3D PSMD2 XRCC6 SHPK PTPRC CHGA
20	Immune system development	JARID2 ATG5 MAPK1 PATZ1 SMAD7 RIPK2 TGFBR1 DROSHA ZBTB46 TOP2A PTPRJ RET MAP2K1 ROR2 GPR183 FASN PSMD2 XRCC6 PTPRC OSCAR
20	Multi-organism reproductive process	IGF1 MAPK1 PATZ1 CCNB1IP1 TGFBR1 P2RX1 ASH1L PMFBP1 TBC1D20 ACSBG2 TOP2A TDRD5 IQCF1 SIX5 UMODL1 CCDC87 CSMD1 PIWIL3 ZNF830 OR2H2
19	Multicellular organism reproduction	IGF1 MAPK1 PATZ1 CCNB1IP1 TGFBR1 P2RX1 ASH1L PMFBP1 TBC1D20 ACSBG2 TOP2A TDRD5 IQCF1 SIX5 UMODL1 CCDC87 CSMD1 PIWIL3 ZNF830
19	Developmental growth	JARID2 IGF1 TNC FSTL4 MAPK1 ALKBH1 SMAD7 KLF5 TGFBR1 TNR SYT4 KIAA0319 AFG3L2 AUTS2 BNC2 GAS1 TSKU SLITRK6 ZNF830
19	Multicellular organismal reproductive process	IGF1 MAPK1 PATZ1 CCNB1IP1 TGFBR1 P2RX1 ASH1L PMFBP1 TBC1D20 ACSBG2 TOP2A TDRD5 IQCF1 SIX5 UMODL1 CCDC87 CSMD1 PIWIL3 ZNF830
18	Sexual reproduction	IGF1 PATZ1 CCNB1IP1 TGFBR1 P2RX1 ASH1L PMFBP1 TBC1D20 ACSBG2 TOP2A TDRD5 IQCF1 SIX5 UMODL1 CCDC87 PIWIL3 ZNF830 OR2H2
15	Regulation of growth	JARID2 IGF1 FSTL4 SLC9A1 MAPK1 SMAD7 TGFBR1 TNR EXOSC9 SYT4 KIAA0319 AFG3L2 PTPRJ RPS6KA1 SESN2
15	Leukocyte migration	ITGAL ITGA6 MAPK1 IL1R1 ADGRE2 TRPM4 NLRP12 RET ROR2 GPR183 UMODL1 PROS1 GCNT1 DPP4 CHGA
14	Behavior	CASR MAPK1 NPTX2 P2RX3 TNR TTC21B MC3R MYG1 SRD5A1 CSMD1 SLITRK6 LPAR5 NPY2R DPP4
13	Cell growth	IGF1 FSTL4 SLC9A1 SMAD7 TGFBR1 TNR EXOSC9 SYT4 KIAA0319 PTPRJ AUTS2 RPS6KA1 SESN2
11	Activation of immune response	MAPK1 RIPK2 LPXN CPN1 C3 PTPRJ PSMD2 PROS1 FYB2 XRCC6 PTPRC
9	Autophagy	RRAGD ATG5 RIPK2 ATP6V0B WDFY4 EEF1A1 PCNT EXOC7 SESN2
9	Detection of stimulus	CASR PITPNM1 NEK1 PTPRJ EPHB1 OR7G1 OR52A1 OR2L5 OR2H2
7	Methylation	JARID2 TRMT6 ASH1L SMYD2 AUTS2 TDRD5 TRMT12
7	Maintenance of location	ATG5 SP100 FTL RANGAP1 C3 LPL PTPRC
6	Production of molecular mediator of immune response	ATG5 SMAD7 IL1R1 TRAF2 TRPM4 PTPRC
6	Locomotory behavior	TNR MC3R MYG1 SLITRK6 NPY2R DPP4
6	Antigen processing and presentation	ATG5 SNAP23 IDE WDFY4 ACTR10 PSMD2
5	Cell killing	MAPK1 C3 RAET1E PTPRC CHGA
5	Rhythmic process	MC3R TOP2A SRD5A1 NPY2R ZNF830
5	Hormone metabolic process	IDE SRD5A1 PCSK7 DHRS3 TPO
5	Regulation of hemostasis	ALOX12 SERPINC1 KLKB1 PROS1 SERPINF2
4	Detoxification	OSCP1 PDZK1 TPO SESN2
4	Neurotransmitter secretion	SNAP23 SNPH P2RX1 SYT4
4	Circadian rhythm	MC3R TOP2A SRD5A1 NPY2R
4	Modulation of process of other organism	ATG5 MAPK1 TBC1D20 PC
4	Muscle adaptation	JARID2 IGF1 CAMK2B SLC9A1
4	Multi-multicellular organism process	MAPK1 P2RX1 ASH1L CSMD1
4	Meiotic cell cycle process	CCNB1IP1 RAD50 TOP2A MEI1
4	Regulation of reproductive process	IGF1 IQCF1 UMODL1 CCDC87
3	Protein folding	DNAJB11 UBXN1 DNAJC21
3	Rhythmic behavior	MC3R SRD5A1 NPY2R
3	Feeding behavior	TTC21B MC3R NPY2R
3	Synaptic vesicle exocytosis	SNAP23 SNPH P2RX1
3	Regulation of cell killing	MAPK1 RAET1E PTPRC
3	Regulation of behavior	TTC21B MC3R NPY2R
3	Regulation of action potential	DSG2 SLC9A1 TRPM4
2	Leukocyte mediated cytotoxicity	RAET1E PTPRC
2	Behavioral defense response	NPY2R DPP4
2	Acrosome reaction	IQCF1 CCDC87
2	Response to activity	NPC1L1 SRD5A1
2	Killing of cells of other organism	MAPK1 CHGA
2	Regulation of circadian rhythm	TOP2A NPY2R
2	Pigmentation	MLPH LRMDA
2	Response to estrogen	MAPK1 SRD5A1
2	Protein activation cascade	SERPINC1 KLKB1
2	Regulation of plasma lipoprotein particle levels	LPL GPIHBP1
2	Multi-organism localization	NUP155 NUP42
2	Cellular detoxification	TPO SESN2
1	Cell aggregation	ROR2
1	Cartilage condensation	ROR2
1	Preantral ovarian follicle growth	ZNF830
1	Leukocyte homeostasis	GPR183
1	Synaptic vesicle docking	SNPH
1	Synaptic vesicle priming	SNAP23
1	Ovulation cycle process	ZNF830
1	P granule organization	TDRD5
1	Lymphocyte costimulation	DPP4
