## Supplementary material for "High genetic load without purging in a diverse species-at-risk": Gene Ontology results: NM1_GO_Groups_MF.csv

N	High level GO category	Genes
60	Hydrolase activity	RHBDD2 MMP25 AQR RRAGD CASR HDAC7 ADAM7 ATP2A3 ATP12A N4BP2 SYNJ2 SSH1 PITPNM3 ALKBH1 RNASEH2A ATP1A3 PLPPR2 PON2 MINPP1 ALOX12 DCPS DROSHA RAD50 NIT2 IL1R1 IDE CPN1 EPHX2 CPXM2 EXOSC9 STAMBP IDUA MINDY2 ACSBG2 CHD1L PTPRE MYG1 AFG3L2 CAPN10 PTPRJ EEF1A1 PCSK7 PTPN13 KLKB1 GLB1L3 CHRM1 FASN CEL CANT1 RAD9A NADSYN1 PSMD2 LPL PNPLA1 TMPPE XRCC6 DPP4 PTPRC PADI3 DCP1B
57	Small molecule binding	DYRK4 EHD3 CHDH AQR RRAGD CASR CAMK2B ADCK1 ERBB3 KARS1 MAST4 ATP2A3 MOCOS ATP12A N4BP2 OSBPL6 ACOX3 KIF16B MAPK1 FOXRED2 RIPK2 ATP1A3 TGFBR1 P2RX1 P2RX3 RAD50 IDE ACSBG2 TRPM4 TOP2A CHD1L CARS2 NEK1 AK7 AFG3L2 NLRP12 SRD5A1 ABCA9 EPHB1 EEF1A1 XDH DNAH3 DHRS3 RET ULK4 MAP2K1 ROR2 FASN NADSYN1 PC DNHD1 EPHA10 CHEK2 XRCC6 SHPK OGDHL RPS6KA1
57	Carbohydrate derivative binding	DYRK4 STAB1 EHD3 AQR RRAGD TNC CAMK2B ADCK1 ERBB3 KARS1 MAST4 ATP2A3 ATP12A N4BP2 APLP2 KIF16B SERPIND1 MAPK1 RIPK2 ATP1A3 TGFBR1 P2RX1 P2RX3 DROSHA RAD50 SERPINC1 IDE ADGRE2 ACSBG2 TRPM4 GFPT2 TOP2A CHD1L CARS2 NEK1 AK7 AFG3L2 NLRP12 ABCA9 EPHB1 EEF1A1 DNAH3 RET ULK4 MAP2K1 ROR2 CEL NADSYN1 NDNF PC LPL DNHD1 EPHA10 CHEK2 XRCC6 SHPK RPS6KA1
49	Transferase activity	DYRK4 CAMK2B ADCK1 ERBB3 KARS1 MAST4 MOCOS PIAS2 N4BP2 TRMT6 MAPK1 CCNB1IP1 RIPK2 BCAT2 TGFBR1 ASH1L UAP1 TRAF2 GALNT8 GFPT2 NEK1 AK7 GCSH SMYD2 EXT2 QTRT2 EPHB1 BRPF1 ZDHHC1 RPN1 RET ULK4 POLR3D MAP2K1 ROR2 NSMCE1 FASN B3GNT3 PNPLA1 EPHA10 TRMT12 CHEK2 A3GALT2 GALNT17 GCNT1 SHPK ELOVL2 GLYATL3 RPS6KA1
43	Molecular function regulator	CCDC88C IGF1 BICRA ERBB3 SPP2 ATP2A3 APLP2 GCN1 FXYD3 SERPIND1 RANGAP1 ALKBH1 SMAD7 PPP6R3 SERPINC1 MAPK8IP1 C3 TBC1D20 IL22 ANXA3 NLRP12 EVI5L RGS5 AHSG RPL37 TBC1D7 RABGAP1L BRPF1 WFDC8 CCNF DENND2B COL4A3 MAP2K1 PSMD2 UMODL1 IQGAP3 PROS1 NPY2R DPP4 PINLYP SERPINF2 RPS6KA1 DCP1B
40	Transporter activity	SLC30A9 NPC1L1 TCOF1 ATP2A3 ATP12A OSBPL6 LRP2 SLC13A1 FXYD3 SLC9A1 PITPNM2 PITPNM3 AQP8 ATP1A3 P2RX1 SLC2A9 P2RX3 PITPNM1 OSCP1 ATP6V0B FLVCR2 SLC25A51 TRPM4 SLC6A11 SLC24A4 KCNA10 SLC22A3 SLC39A12 SIDT2 SLC22A9 PANX3 ABCA9 SLC45A1 SLC2A2 SFXN1 SLC6A17 CACNA1E SLC29A3 TRPM1 GPIHBP1
37	Molecular transducer activity	ITGAL DYRK4 CASR ERBB3 IL12RB2 RIPK2 TGFBR1 P2RX1 P2RX3 ADGRG6 IL1R1 MC3R GFRA4 ADGRE2 PTPRE NR1I3 NPFFR1 GPR158 EPHB1 OR7G1 RET CHRM1 MAP2K1 ROR2 GPR183 CEL CD7 OR52A1 EPHA10 LPAR5 NPY2R OR2L5 OR2H2 VN1R4 CD302 PTPRC OSCAR
37	Signaling receptor activity	ITGAL DYRK4 CASR ERBB3 IL12RB2 RIPK2 TGFBR1 P2RX1 P2RX3 ADGRG6 IL1R1 MC3R GFRA4 ADGRE2 PTPRE NR1I3 NPFFR1 GPR158 EPHB1 OR7G1 RET CHRM1 MAP2K1 ROR2 GPR183 CEL CD7 OR52A1 EPHA10 LPAR5 NPY2R OR2L5 OR2H2 VN1R4 CD302 PTPRC OSCAR
35	Enzyme regulator activity	CCDC88C ERBB3 SPP2 ATP2A3 APLP2 GCN1 SERPIND1 RANGAP1 PPP6R3 SERPINC1 MAPK8IP1 C3 TBC1D20 ANXA3 NLRP12 EVI5L RGS5 AHSG RPL37 TBC1D7 RABGAP1L BRPF1 WFDC8 CCNF DENND2B COL4A3 MAP2K1 PSMD2 UMODL1 IQGAP3 PROS1 PINLYP SERPINF2 RPS6KA1 DCP1B
32	Transmembrane transporter activity	SLC30A9 ATP2A3 ATP12A SLC13A1 FXYD3 SLC9A1 AQP8 ATP1A3 P2RX1 SLC2A9 P2RX3 OSCP1 ATP6V0B FLVCR2 SLC25A51 TRPM4 SLC6A11 SLC24A4 KCNA10 SLC22A3 SLC39A12 SIDT2 SLC22A9 PANX3 ABCA9 SLC45A1 SLC2A2 SFXN1 SLC6A17 CACNA1E SLC29A3 TRPM1
29	Protein-containing complex binding	ITGAL STAB1 IGF1 CASR EPB41L2 GCN1 ITGA6 SMAD7 TGFBR1 P2RX1 ADGRG6 IDE TRAF2 LAMA5 CDH13 SIDT2 EPHB1 WHAMM UBXN1 MICALL2 COL4A3 FRMD5 WASHC2C PDZK1 LPL IQGAP3 XRCC6 PTPRC GPIHBP1
24	DNA-binding transcription factor activity	SP100 ZNF184 PATZ1 KLF5 EVX1 LHX3 HOXC12 RBPJL GCM2 ZBTB46 NKX2-8 ZNF750 TBX19 NR1I3 ST18 VAX1 ERG HOXD12 NFXL1 ZNF672 SIX5 RFX7 ZNF774 ZNF605
24	Lipid binding	SNX29 ZFYVE26 OSBPL6 ACOX3 KIF16B SLC9A1 PITPNM2 PITPNM3 SEC14L3 MICALL1 ATP1A3 PITPNM1 DROSHA TRAF2 SYT4 ANXA3 SYT16 ZCCHC2 GPR183 WASHC2C LPL DOK7 BPIFB4 GPIHBP1
18	Oxidoreductase activity	STAB1 CHDH ACOX3 FOXRED2 ALKBH1 ALOX12 FOXRED1 SRD5A1 XDH DHRS3 KLKB1 HR FASN CYP4F22 SDR42E1 OGDHL TPO SESN2
16	Structural molecule activity	TNC EPB41L2 NUP155 MRPS7 LAMA5 MMRN1 RPL37 RPL10 PANX3 COL4A3 UMODL1 PNPLA1 RPS23 MBP COL6A6 RPL17
13	Molecular adaptor activity	TCOF1 SLC9A1 SNAP23 RAD50 MLPH MAPK8IP1 TRAF2 GRIP2 PCNT MAP2K1 PDZK1 LPL ARRDC1
9	Sulfur compound binding	APLP2 SERPIND1 SERPINC1 ADGRE2 CEL NDNF PC LPL OGDHL
8	Carbohydrate binding	DGCR2 NPTX2 UAP1 GALNT8 GALNT17 CLEC9A PPP1R3G CD302
8	Amide binding	ATP1A3 PPWD1 IDE MC3R SRD5A1 NPFFR1 FASN PC
6	Extracellular matrix structural constituent	TNC LAMA5 MMRN1 COL4A3 UMODL1 COL6A6
6	Lyase activity	MOCOS FH ALKBH1 L3HYPDH FASN XRCC6
5	Structural constituent of ribosome	MRPS7 RPL37 RPL10 RPS23 RPL17
5	Ligase activity	KARS1 ACSBG2 CARS2 NADSYN1 PC
5	Hormone binding	LRP2 ATP1A3 IDE MC3R CDH13
4	Isomerase activity	TOP3B PMM1 PPWD1 TOP2A
4	Signaling receptor regulator activity	IGF1 ALKBH1 IL22 DPP4
4	Receptor ligand activity	IGF1 ALKBH1 IL22 DPP4
3	Electron transfer activity	SRD5A1 XDH DHRS3
3	Translation regulator activity	GCN1 RPL10 EEF1A1
3	Demethylase activity	JARID2 ALKBH1 HR
3	Quaternary ammonium group binding	PITPNM2 PITPNM1 OGDHL
2	Antioxidant activity	TPO SESN2
2	MAP kinase kinase activity	MAPK1 MAP2K1
2	Guanyl-nucleotide exchange factor activity	CCDC88C DENND2B
2	Phosphatidylcholine transporter activity	PITPNM2 PITPNM1
2	Channel regulator activity	FXYD3 NPY2R
2	Neurotransmitter binding	IDE SLC6A11
2	Extracellular matrix binding	ITGA6 ADGRG6
2	Modified amino acid binding	SYT4 FASN
2	Translation regulator activity, nucleic acid binding	GCN1 EEF1A1
1	Chemoattractant activity	ALKBH1
1	Chemorepellent activity	DPP4
1	Peroxidase activity	TPO
1	Nuclear receptor activity	NR1I3
1	Neurotransmitter transmembrane transporter activity	SLC22A3
1	Toxic substance binding	EPHX2
1	Structural constituent of nuclear pore	NUP155
1	Toxin transmembrane transporter activity	SLC22A3
1	Structural constituent of myelin sheath	MBP
1	Structural constituent of skin epidermis	PNPLA1
1	Sulfiredoxin activity	SESN2
1	Metal cluster binding	XDH
1	Carbohydrate derivative transmembrane transporter activity	SLC29A3
