## Supplementary material for "High genetic load without purging in a diverse species-at-risk": Gene Ontology results: NM2_enrichment_all_BP.csv

Enrichment FDR	nGenes	Pathway Genes	Fold Enrichment	Pathway	URL	Genes
0.071089454	15	264	3.346840498	Vascular process in circulatory system	http://amigo.geneontology.org/amigo/term/GO:0003018	CPS1 CASR ABCC9 ATP2A3 LRP2 SLC5A1 SLC9A3R1 SOD2 SLC28A2 EXT2 SLC6A20 SLC27A4 ADRA1B SLC5A3 SMTNL1
0.071089454	9	97	5.46535603	Vascular transport	http://amigo.geneontology.org/amigo/term/GO:0010232	ABCC9 ATP2A3 LRP2 SLC5A1 SLC9A3R1 SLC28A2 SLC6A20 SLC27A4 SLC5A3
0.071089454	9	96	5.522286822	Transport across blood-brain barrier	http://amigo.geneontology.org/amigo/term/GO:0150104	ABCC9 ATP2A3 LRP2 SLC5A1 SLC9A3R1 SLC28A2 SLC6A20 SLC27A4 SLC5A3
