## Supplementary material for "High genetic load without purging in a diverse species-at-risk": Gene Ontology results: NM2_enrichment_all_MF.csv

Enrichment FDR	nGenes	Pathway Genes	Fold Enrichment	Pathway	URL	Genes
0.0476664	4	17	13.85985712	Carbohydrate:cation symporter activity	http://amigo.geneontology.org/amigo/term/GO:0005402	SLC5A1 SLC17A5 SLC5A10 SLC5A3
0.0476664	29	811	2.106322306	Lipid binding	http://amigo.geneontology.org/amigo/term/GO:0008289	CPS1 SNX29 SPTB GSDMB TULP3 ACOX3 GRAMD1A OSBPL8 SEC14L3 SNX16 PITPNM1 TULP1 MREG MAPKAP1 ARAP3 OPN4 APOL3 DBT ZCCHC2 CPNE9 STAR TIRAP KCNJ1 OBSCN SPTBN4 FZD5 PAQR7 GPIHBP1 SMURF1
0.0476664	14	262	3.147562972	Phosphatidylinositol binding	http://amigo.geneontology.org/amigo/term/GO:0035091	SNX29 GSDMB TULP3 OSBPL8 SNX16 PITPNM1 TULP1 MREG MAPKAP1 ARAP3 ZCCHC2 TIRAP KCNJ1 OBSCN
0.053908619	3	8	22.08914729	Glucose:sodium symporter activity	http://amigo.geneontology.org/amigo/term/GO:0005412	SLC5A1 SLC5A10 SLC5A3
0.063454796	19	468	2.391417655	Phospholipid binding	http://amigo.geneontology.org/amigo/term/GO:0005543	CPS1 SNX29 SPTB GSDMB TULP3 OSBPL8 SNX16 PITPNM1 TULP1 MREG MAPKAP1 ARAP3 ZCCHC2 CPNE9 TIRAP KCNJ1 OBSCN SPTBN4 SMURF1
0.063454796	4	21	11.21988434	Ankyrin binding	http://amigo.geneontology.org/amigo/term/GO:0030506	SPTB RHCG OBSCN SPTBN4
0.063745629	7	83	4.967840354	Phosphatidylinositol-4,5-bisphosphate binding	http://amigo.geneontology.org/amigo/term/GO:0005546	GSDMB TULP3 TULP1 MAPKAP1 TIRAP KCNJ1 OBSCN
0.06550392	4	25	9.424702842	Glucose transmembrane transporter activity	http://amigo.geneontology.org/amigo/term/GO:0005355	SLC5A1 SLC5A10 SLC2A2 SLC5A3
0.06550392	2	3	39.26959518	Myo-inositol transmembrane transporter activity	http://amigo.geneontology.org/amigo/term/GO:0005365	SLC5A1 SLC5A3
0.06550392	5	42	7.01242771	Carbohydrate transmembrane transporter activity	http://amigo.geneontology.org/amigo/term/GO:0015144	SLC5A1 SLC17A5 SLC5A10 SLC2A2 SLC5A3
0.06550392	4	25	9.424702842	Hexose transmembrane transporter activity	http://amigo.geneontology.org/amigo/term/GO:0015149	SLC5A1 SLC5A10 SLC2A2 SLC5A3
0.068921273	32	1050	1.795181494	Cytoskeletal protein binding	http://amigo.geneontology.org/amigo/term/GO:0008092	SPTB EPB41L1 TTLL1 RAB3D SLC9A3R1 PPARGC1A TULP1 ALMS1 MACF1 CAMSAP1 MYH8 FHDC1 RDX TTLL7 ACTR2 RHCG TTBK1 SNTG1 MSRB2 OBSCN SPTBN4 LMOD2 KRT2 MYO1H WASHC1 FMNL1 KLHL17 MYO5A SMTNL1 AGBL1 DLG5 CACNA1C
0.068921273	4	27	8.726576706	Monosaccharide transmembrane transporter activity	http://amigo.geneontology.org/amigo/term/GO:0015145	SLC5A1 SLC5A10 SLC2A2 SLC5A3
0.068921273	3	13	13.59332141	Insulin-like growth factor I binding	http://amigo.geneontology.org/amigo/term/GO:0031994	LRP2 ITGA6 ITGB3
0.068921273	4	28	8.414913252	Sugar transmembrane transporter activity	http://amigo.geneontology.org/amigo/term/GO:0051119	SLC5A1 SLC5A10 SLC2A2 SLC5A3
0.081848978	18	490	2.163834836	GTPase activator activity	http://amigo.geneontology.org/amigo/term/GO:0005096	GDI2 TBC1D1 DOCK3 SBF1 ARHGAP21 ARAP3 TBC1D20 DOCK6 AGAP3 DOCK10 SGSM2 EVI5L TIAM2 OBSCN RALGAPA2 SRGAP1 ARHGEF5 ACAP1
0.081848978	9	161	3.292792142	Lipid transporter activity	http://amigo.geneontology.org/amigo/term/GO:0005319	GRAMD1A OSBPL8 PITPNM1 APOL3 STAR SLC27A4 ABCA13 SPNS2 PLSCR3
0.081848978	7	103	4.003211159	Solute:cation symporter activity	http://amigo.geneontology.org/amigo/term/GO:0015294	SLC5A1 SLC17A5 SLC28A2 SLC5A10 SLC6A20 SLC13A4 SLC5A3
0.081848978	6	74	4.776031846	Solute:sodium symporter activity	http://amigo.geneontology.org/amigo/term/GO:0015370	SLC5A1 SLC28A2 SLC5A10 SLC6A20 SLC13A4 SLC5A3
0.081848978	4	31	7.600566808	Wnt-protein binding	http://amigo.geneontology.org/amigo/term/GO:0017147	FZD10 RECK FZD5 ROR2
0.095692603	11	235	2.757226895	Catalytic activity, acting on DNA	http://amigo.geneontology.org/amigo/term/GO:0140097	XRCC5 LIG1 RAD50 ZRANB3 POLN TATDN2 RAD54L2 PLD4 NAV2 MGMT BLM
0.10010108	7	109	3.782850912	Phosphatidylinositol bisphosphate binding	http://amigo.geneontology.org/amigo/term/GO:1902936	GSDMB TULP3 TULP1 MAPKAP1 TIRAP KCNJ1 OBSCN
0.102092891	2	5	23.56175711	Neuregulin binding	http://amigo.geneontology.org/amigo/term/GO:0038132	ITGA6 ITGB3
0.112345473	17	477	2.099317981	Actin binding	http://amigo.geneontology.org/amigo/term/GO:0003779	SPTB EPB41L1 TULP1 MACF1 MYH8 FHDC1 RDX ACTR2 SNTG1 MSRB2 SPTBN4 LMOD2 MYO1H WASHC1 FMNL1 KLHL17 MYO5A
0.112345473	37	1364	1.597846431	Transporter activity	http://amigo.geneontology.org/amigo/term/GO:0005215	GABRA1 ABCC9 ATP2A3 LRP2 KCNK2 GRAMD1A OSBPL8 SLC5A1 TUSC3 SLC9A3R1 PITPNM1 SLC17A5 APOL3 SLC28A2 RHCG ABCC12 SLC47A1 STAR KCNJ1 SLC5A10 PANX3 SLC2A2 SLC6A20 SLC35A1 SLC13A4 TMC1 SLC27A4 LETM1 ABCA13 SPNS2 NDUFA4 SLC5A3 TRPM1 SLC22A18 GPIHBP1 PLSCR3 CACNA1C
0.112345473	2	6	19.63479759	ATP-activated inward rectifier potassium channel activity	http://amigo.geneontology.org/amigo/term/GO:0015272	ABCC9 KCNJ1
0.112345473	18	525	2.019579181	GTPase regulator activity	http://amigo.geneontology.org/amigo/term/GO:0030695	GDI2 TBC1D1 DOCK3 SBF1 ARHGAP21 ARAP3 TBC1D20 DOCK6 AGAP3 DOCK10 SGSM2 EVI5L TIAM2 OBSCN RALGAPA2 SRGAP1 ARHGEF5 ACAP1
0.112345473	5	62	4.750354255	Polyubiquitin modification-dependent protein binding	http://amigo.geneontology.org/amigo/term/GO:0031593	TNFAIP3 ZRANB3 AGAP3 UBXN1 AGL
0.112345473	2	6	19.63479759	D-glucose transmembrane transporter activity	http://amigo.geneontology.org/amigo/term/GO:0055056	SLC5A1 SLC2A2
0.112345473	18	525	2.019579181	Nucleoside-triphosphatase regulator activity	http://amigo.geneontology.org/amigo/term/GO:0060589	GDI2 TBC1D1 DOCK3 SBF1 ARHGAP21 ARAP3 TBC1D20 DOCK6 AGAP3 DOCK10 SGSM2 EVI5L TIAM2 OBSCN RALGAPA2 SRGAP1 ARHGEF5 ACAP1
0.112345473	9	176	3.012156448	Phosphatidylinositol phosphate binding	http://amigo.geneontology.org/amigo/term/GO:1901981	GSDMB TULP3 OSBPL8 TULP1 MAPKAP1 ARAP3 TIRAP KCNJ1 OBSCN
0.142661677	44	1743	1.486972623	Adenyl nucleotide binding	http://amigo.geneontology.org/amigo/term/GO:0030554	CPS1 FLT4 ABCC9 STK10 ATP2A3 N4BP2 ADCY2 XRCC5 TTLL1 ST13 CDKL1 LIG1 MET CUL9 RAD50 RARS1 ZRANB3 MYH8 CMPK2 TTLL7 ACTR2 ABCC12 TTBK1 SHPRH CNBD2 KCNJ1 OBSCN PSKH1 RAD54L2 CKB WEE1 NAV2 CLPX DAPK3 PBK ROR2 TRIB1 MYO1H PFAS ABCA13 IARS1 BLM MYO5A PRKDC
0.146096889	2	7	16.8298265	ATP-dependent DNA/DNA annealing activity	http://amigo.geneontology.org/amigo/term/GO:0036310	ZRANB3 BLM
0.159349436	42	1662	1.488558662	ATP binding	http://amigo.geneontology.org/amigo/term/GO:0005524	CPS1 FLT4 ABCC9 STK10 ATP2A3 N4BP2 ADCY2 XRCC5 TTLL1 CDKL1 LIG1 MET CUL9 RAD50 RARS1 ZRANB3 MYH8 CMPK2 TTLL7 ACTR2 ABCC12 TTBK1 SHPRH KCNJ1 OBSCN PSKH1 RAD54L2 CKB WEE1 NAV2 CLPX DAPK3 PBK ROR2 TRIB1 MYO1H PFAS ABCA13 IARS1 BLM MYO5A PRKDC
0.167185511	11	275	2.356175711	Active ion transmembrane transporter activity	http://amigo.geneontology.org/amigo/term/GO:0022853	ABCC9 ATP2A3 SLC5A1 SLC17A5 SLC28A2 SLC5A10 SLC6A20 SLC13A4 LETM1 NDUFA4 SLC5A3
0.167185511	35	1334	1.545467576	Enzyme regulator activity	http://amigo.geneontology.org/amigo/term/GO:0030234	GDI2 TBC1D1 ATP2A3 XRCC5 DOCK3 SBF1 SERPINA4 PPP1R37 ARHGAP21 SERPINC1 ARAP3 RECK TBC1D20 MMP24 DOCK6 AGAP3 SPINK5 DOCK10 SGSM2 EVI5L AHSG TIAM2 SCGB1A1 OBSCN SERPINI1 CLPX GRM5 COL4A3 TRIB1 NPM1 RALGAPA2 SRGAP1 PRSS22 ARHGEF5 ACAP1
0.167185511	43	1730	1.464097624	Adenyl ribonucleotide binding	http://amigo.geneontology.org/amigo/term/GO:0032559	CPS1 FLT4 ABCC9 STK10 ATP2A3 N4BP2 ADCY2 XRCC5 TTLL1 CDKL1 LIG1 MET CUL9 RAD50 RARS1 ZRANB3 MYH8 CMPK2 TTLL7 ACTR2 ABCC12 TTBK1 SHPRH CNBD2 KCNJ1 OBSCN PSKH1 RAD54L2 CKB WEE1 NAV2 CLPX DAPK3 PBK ROR2 TRIB1 MYO1H PFAS ABCA13 IARS1 BLM MYO5A PRKDC
0.167185511	4	46	5.12212111	Lipid transfer activity	http://amigo.geneontology.org/amigo/term/GO:0120013	GRAMD1A OSBPL8 PITPNM1 STAR
0.167185511	2	8	14.72609819	DNA/DNA annealing activity	http://amigo.geneontology.org/amigo/term/GO:1990814	ZRANB3 BLM
0.195861237	5	77	3.824960569	DNA helicase activity	http://amigo.geneontology.org/amigo/term/GO:0003678	XRCC5 RAD50 RAD54L2 NAV2 BLM
0.195861237	2	9	13.08986506	Double-stranded telomeric DNA binding	http://amigo.geneontology.org/amigo/term/GO:0003691	XRCC5 RAD50
0.195861237	2	10	11.78087855	CAMP response element binding protein binding	http://amigo.geneontology.org/amigo/term/GO:0008140	CREB3 DAPK3
0.195861237	4	52	4.531107136	Coreceptor activity	http://amigo.geneontology.org/amigo/term/GO:0015026	RECK ROR2 RGMB ITGB3
0.195861237	10	246	2.394487511	Secondary active transmembrane transporter activity	http://amigo.geneontology.org/amigo/term/GO:0015291	SLC5A1 SLC17A5 SLC28A2 SLC47A1 SLC5A10 SLC6A20 SLC35A1 SLC13A4 LETM1 SLC5A3
0.195861237	2	10	11.78087855	U3 snoRNA binding	http://amigo.geneontology.org/amigo/term/GO:0034511	XRCC5 PRKDC
0.195861237	3	28	6.311184939	Phosphatidylinositol-3,4-bisphosphate binding	http://amigo.geneontology.org/amigo/term/GO:0043325	MAPKAP1 ARAP3 OBSCN
0.195861237	2	10	11.78087855	G-quadruplex DNA binding	http://amigo.geneontology.org/amigo/term/GO:0051880	RAD50 BLM
0.195861237	10	248	2.375177128	Peptidase regulator activity	http://amigo.geneontology.org/amigo/term/GO:0061134	ATP2A3 SERPINA4 SERPINC1 RECK SPINK5 AHSG SERPINI1 CLPX COL4A3 PRSS22
0.195861237	2	10	11.78087855	Protein-glutamic acid ligase activity	http://amigo.geneontology.org/amigo/term/GO:0070739	TTLL1 TTLL7
0.195861237	2	10	11.78087855	Tubulin-glutamic acid ligase activity	http://amigo.geneontology.org/amigo/term/GO:0070740	TTLL1 TTLL7
0.195861237	2	10	11.78087855	Coreceptor activity involved in Wnt signaling pathway	http://amigo.geneontology.org/amigo/term/GO:0071936	RECK ROR2
