## Supplementary material for "High genetic load without purging in a diverse species-at-risk": Gene Ontology results: NM2_GO_Groups_BP.csv

N	High level GO category	Genes
90	Regulation of response to stimulus	SPPL2B CASR FLT4 AIFM2 FSTL4 F7 CDON TULP3 ADCY2 XRCC5 NDC80 LRP2 KCNK2 LAG3 OSBPL8 ITGA6 MET GRB10 CRHR2 NPTX2 CREB3 ARHGAP21 SEPTIN4 SLC9A3R1 PPARGC1A FZD10 SOD2 RAD50 TNR SERPINC1 TNFAIP3 MAPKAP1 ARAP3 RECK TTC21B MC3R UNC5CL BCL2L12 MACF1 APOL3 CHI3L1 SPINK5 ANKRD6 RDX ACTR2 TGFB1I1 GPR161 AHSG TTBK1 TIAM2 SCGB1A1 MS4A2 TIRAP DLG2 OBSCN RBPMS HTR6 UBXN1 DHRS3 FZD5 BAP1 HNRNPK SLC27A4 DAPK3 PB…
80	Response to stress	CPS1 CASR FLT4 AIFM2 ARID1B F7 TM7SF3 ABCC9 GSDMB ATP2A3 ADCY2 XRCC5 KCNK2 LAG3 HNRNPM HAO1 DHODH RBL2 LIG1 MET CRHR2 CREB3 PPARGC1A SOD2 RAD50 TNR SERPINC1 TNFAIP3 MAPKAP1 ZRANB3 MC3R UNC5CL BCL2L12 MACF1 APOL3 E2F8 DOCK6 POLN CHI3L1 AGAP3 SPINK5 RBM17 ANKRD6 ACTR2 ABHD2 TGFB1I1 AHSG TTBK1 SHPRH STAR MSRB2 DNAJB12 SCGB1A1 MS4A2 TIRAP TATDN2 RBPMS HTR6 CXCL16 UBXN1 STT3B BAP1 HNRNPK PLD4 DAPK3 PB…
79	Regulation of signaling	SPPL2B CASR FLT4 FSTL4 F7 TM7SF3 CDON ABCC9 ATP2A3 PTPN23 TULP3 NDC80 LRP2 OSBPL8 ITGA6 MET GRB10 CRHR2 NPTX2 CREB3 ARHGAP21 SEPTIN4 SLC9A3R1 PPARGC1A FZD10 SOD2 RAD50 TNR TNFAIP3 MAPKAP1 ARAP3 RECK TTC21B UNC5CL BCL2L12 MACF1 APOL3 CHI3L1 ANKRD6 RDX TGFB1I1 GPR161 AHSG TIAM2 STAR TIRAP DLG2 OBSCN RBPMS HTR6 DHRS3 FZD5 SLC2A2 HNRNPK SLC27A4 DAPK3 PBK GRM5 ROR2 ADRA1B CANT1 CYP7B1 MMRN2 TRIB1 ALOX…
78	Cellular localization	F7 GDI2 TBC1D1 SPTB STK10 ATP2A3 PTPN23 LAMP3 TULP3 SYNJ2 XRCC5 NDC80 FTL OSBPL8 SERPINA4 CEP192 AP3B2 SNX16 RAB3D ARHGAP21 SEPTIN4 SLC9A3R1 GNPTAB TULP1 ALMS1 STX12 MREG TNFAIP3 A1BG TTC21B OBSL1 TBC1D20 MACF1 CHI3L1 STX11 NACAD RDX ACTR2 SGSM2 STAC2 EVI5L NPHP1 AHSG STAR RPL7 MS4A3 DLG2 OBSCN SPTBN4 AGL FZD5 NFASC BAP1 CHRM1 LETM1 LMAN2 CANT1 ZWILCH PCARE MYADM ABCA13 GAS1 NPM1 WASHC1 BORCS6 MY…
75	Regulation of biological quality	CPS1 GABRA1 ARID4A CASR TG FSTL4 F7 TM7SF3 SPTB CDHR2 ATP2A3 ADCY2 KCNK2 ACOX3 FTL HNRNPM DHODH RAB3D MET GRB10 CRHR2 SLC9A3R1 PPARGC1A TULP1 SOD2 ALMS1 TNR SERPINC1 STX12 TNFAIP3 MC3R TBC1D20 MACF1 DOCK6 PIAS3 STX11 DOCK10 RDX SLC28A2 ACTR2 RHCG STAR SCGB1A1 TIRAP EXT2 CARHSP1 SPTBN4 DHRS3 SLC2A2 BAP1 CKB NAV2 DAPK3 CHRM1 LETM1 GRM5 ADRA1B LMOD2 CYP7B1 PNPLA2 ALOX12B MYADM NPM1 WASHC1 SPNS2 FMNL…
75	Regulation of molecular function	CASR FLT4 GDI2 CDON TBC1D1 ATP2A3 LAMP3 ADCY2 XRCC5 DOCK3 OSBPL8 ITGA6 HSCB SBF1 SERPINA4 PCIF1 CEP192 RBL2 PPP1R37 MET NPTX2 CREB3 ARHGAP21 SLC9A3R1 PPARGC1A FZD10 RAD50 SERPINC1 TNFAIP3 MAPKAP1 ARAP3 RECK TBC1D20 BCL2L12 DOCK6 CHI3L1 AGAP3 SPINK5 DOCK10 RDX SGSM2 STAC2 EVI5L AHSG TTBK1 TIAM2 SCGB1A1 TIRAP DLG2 OBSCN UBXN1 FZD5 SERPINI1 HNRNPK CLPX SLC27A4 GRM5 COL4A3 ROR2 MGMT TRIB1 NPM1 WASHC1…
71	Anatomical structure morphogenesis	CASR FLT4 BARX2 FSTL4 CDON SPTB DGCR2 TULP3 CDH7 LRP2 ITGA6 TTLL1 DDHD1 DHODH LIG1 PBX4 MET GRB10 SLC9A3R1 PPARGC1A TULP1 TNR TNFAIP3 OPN4 RECK TTC21B OBSL1 TBC1D20 MACF1 E2F8 CAMSAP1 CHI3L1 SPINK5 ANKRD6 DOCK10 NKX2-8 RDX ACTR2 FOXN4 TGFB1I1 TBX19 NPHP1 CPNE9 TIAM2 SDK1 EXT2 OBSCN AIRE SPTBN4 DHRS3 FZD5 NFASC WEE1 DAPK3 BMP1 COL4A3 ROR2 LMOD2 CYP7B1 VANGL1 MMRN2 PTPRM MYADM SS18L1 FMNL1 PAX9 SMT…
69	Macromolecule localization	CASR GDI2 TM7SF3 TBC1D1 PTPN23 LAMP3 TULP3 XRCC5 NDC80 LRP2 ACOX3 GRAMD1A OSBPL8 HAO1 CEP192 AP3B2 SNX16 RAB3D CREB3 SEPTIN4 SLC9A3R1 PITPNM1 GNPTAB TULP1 STX12 TNFAIP3 TTC21B OBSL1 MACF1 APOL3 STX11 NACAD RDX SGSM2 STAC2 EVI5L NPHP1 STAR RPL7 DLG2 OBSCN SPTBN4 FZD5 NFASC SLC2A2 BAP1 SLC27A4 CHRM1 LMAN2 ZWILCH PNPLA2 PCARE MYADM ABCA13 NPM1 WASHC1 SPNS2 MYO5A IPO9 SLC5A3 RPS29 ITGB3 DERL3 GPIHBP1…
69	Regulation of multicellular organismal process	CASR FLT4 TG FSTL4 F7 CDON ABCC9 ATP2A3 PTPN23 XRCC5 LRP2 KCNK2 LAG3 MET GRB10 NPTX2 SLC9A3R1 PPARGC1A ALMS1 TNR SERPINC1 TNFAIP3 RECK OBSL1 MC3R MACF1 PIAS3 CHI3L1 SPINK5 ACTR2 FOXN4 TGFB1I1 AHSG TTBK1 TIAM2 STAR SCGB1A1 TIRAP PANX3 AIRE SPTBN4 DHRS3 FZD5 BAP1 HNRNPK PLD4 DAPK3 BMP1 COL4A3 ROR2 ADRA1B MMRN2 TRIB1 PTPRM SART1 IL17RA ALOX12B TIGIT SS18L1 HELT SLC5A3 SMTNL1 ORM1 NFAM1 PRKDC ITGB3 D…
67	Immune system process	SPPL2B ARID4A FLT4 F7 GDI2 ABCC9 STK10 GSDMB LAMP3 ADCY2 XRCC5 FTL LAG3 PUS7 ITGA6 TTLL1 RAB3D CRHR2 CREB3 GON4L SERPINC1 TNFAIP3 A1BG MC3R PIAS3 CHI3L1 SPINK5 ADAMDEC1 DOCK10 ACTR2 AHSG TTBK1 STAR SCGB1A1 MS4A3 MS4A2 TIRAP HTR6 AIRE CXCL16 AGL FZD5 NFASC BAP1 PLD4 DAPK3 ROR2 CANT1 CYP7B1 TRIB1 CD7 SART1 IL17RA ABCA13 TIGIT SPNS2 MPEG1 PKHD1L1 SCART1 ORM1 NFAM1 PRKDC ITGB3 DLG5 GPR20 OSCAR CACNA1C
64	Regulation of localization	CASR FLT4 F7 TM7SF3 TBC1D1 STK10 PTPN23 NDC80 OSBPL8 ITGA6 RAB3D MET GRB10 CREB3 SEPTIN4 SLC9A3R1 PPARGC1A TULP1 SOD2 RECK TTC21B TBC1D20 MACF1 DOCK10 RDX ABHD2 STAC2 AHSG TIRAP DLG2 KCNJ1 AIRE SPTBN4 CXCL16 FZD5 SLC2A2 BAP1 TMC1 HNRNPK DAPK3 CHRM1 LETM1 GRM5 ROR2 LMAN2 MMRN2 TRIB1 PTPRM PNPLA2 ALOX12B MYADM ABCA13 GAS1 NPM1 WASHC1 NKAIN3 NDUFA4 SRGAP1 SLC5A3 SCRT2 ITGB3 DLG5 DERL3 CACNA1C
58	Response to external stimulus	CPS1 CASR F7 ABCC9 SPTB GSDMB ADCY2 XRCC5 KCNK2 LAG3 ST13 CEP192 DHODH MET GRB10 CRHR2 CREB3 PPARGC1A PITPNM1 TULP1 SOD2 TNR SERPINC1 TNFAIP3 SLC17A5 OPN4 MC3R MMP24 CHI3L1 SPINK5 CMPK2 ACTR2 AHSG TTBK1 STAR SCGB1A1 TIRAP HTR6 SPTBN4 CXCL16 AGL FZD5 NFASC BAP1 TMC1 PLD4 SLC27A4 DAPK3 PBK MGMT CYP7B1 TRIB1 PTPRM IL17RA MPEG1 PRKDC ITGB3 GPR20
58	Cellular component biogenesis	GABRA1 RRP12 SPTB CDHR2 PTPN23 XRCC5 CDH7 ITGA6 HSCB TTLL1 ST13 CDKL1 CEP192 MET SLC9A3R1 PPARGC1A FOXRED1 SOD2 SF3B1 ALMS1 STX12 TTC21B OBSL1 TBC1D20 MACF1 QRICH2 CAMSAP1 FHDC1 RDX ACTR2 GTF2A2 EVI5L NPHP1 TTBK1 SHPRH SDK1 RPL7 MSRB2 DNAJB12 TIRAP OBSCN SPTBN4 FZD5 DAPK3 BMP1 LETM1 LMOD2 SART1 MYADM NPM1 WASHC1 BLM FAM187A PRKDC DLG5 TRPM1 CEP20 SMURF1
57	Regulation of developmental process	FLT4 TG FSTL4 CDON XRCC5 LRP2 KCNK2 LAG3 PUS7 TTLL1 DDHD1 DHODH SLC9A3R1 PPARGC1A SOD2 TNR TNFAIP3 RECK OBSL1 BCL2L12 MACF1 CAMSAP1 PIAS3 CHI3L1 SPINK5 ANKRD6 RDX ACTR2 TGFB1I1 TBX19 CPNE9 AHSG TTBK1 TIAM2 SDK1 STAR SPTBN4 FZD5 DAPK3 BMP1 COL4A3 ROR2 KRT2 VANGL1 TRIB1 PTPRM SART1 MYADM SS18L1 FMNL1 HELT PAX9 NFAM1 PRKDC ITGB3 DLG5 SMURF1
56	System process	CPS1 GABRA1 CASR FLT4 ABCC9 DGCR2 ATP2A3 ADCY2 CRYBG3 LRP2 KCNK2 SLC5A1 TTLL1 TUSC3 NPTX2 SLC9A3R1 PPARGC1A TULP1 SOD2 TNR OPN4 MC3R MMP24 MYH8 SLC28A2 ACTR2 FOXN4 STAC2 NPHP1 TTBK1 EXT2 KCNJ1 OTOA SPTBN4 DHRS3 NFASC SLC2A2 SLC6A20 TMC1 NAV2 SLC27A4 DAPK3 CHRM1 GRM5 COL4A3 ADRA1B LMOD2 OR5AN1 PCARE OR52A1 OR7A17 SLC5A3 PKHD1L1 SMTNL1 TAS2R39 CACNA1C
52	Catabolic process	AASS CPS1 PTPN23 LAMP3 SYNJ2 LRP2 ACOX3 GRAMD1A HNRNPM MCAT DDHD1 HAO1 PDE4C MET PPARGC1A ACAD10 CUL9 STX12 TNFAIP3 MMP24 MPST QRICH2 BCAN CHI3L1 AGAP3 RDX DBT ABHD2 TGFB1I1 RPL7 DNAJB12 SCGB1A1 TIRAP CARHSP1 UBXN1 AGL FZD5 STT3B BAP1 PLD4 CLPX SLC27A4 DAPK3 PBK TRIB1 PNPLA2 NPM1 WASHC1 TET3 RPS29 DERL3 SMURF1
51	Locomotion	CASR FLT4 F7 SPTB STK10 PTPN23 OSBPL8 ITGA6 TTLL1 EFS MET GRB10 CREB3 SEPTIN4 SLC9A3R1 PPARGC1A SOD2 TNR TNFAIP3 OPN4 RECK MACF1 QRICH2 DOCK10 RDX ABHD2 TCTE1 TIRAP HTR6 DRC7 AIRE SPTBN4 CXCL16 NFASC DAPK3 CHRM1 ROR2 PDILT CYP7B1 KRT2 MMRN2 TRIB1 PTPRM MYADM WASHC1 SPNS2 FMNL1 SRGAP1 SCRT2 ITGB3 DLG5
49	Immune response	SPPL2B GDI2 ABCC9 STK10 GSDMB LAMP3 ADCY2 XRCC5 FTL LAG3 TTLL1 RAB3D CRHR2 CREB3 SERPINC1 TNFAIP3 A1BG MC3R CHI3L1 SPINK5 ADAMDEC1 DOCK10 ACTR2 AHSG STAR MS4A3 MS4A2 TIRAP HTR6 AIRE CXCL16 AGL FZD5 NFASC PLD4 DAPK3 CANT1 CD7 IL17RA ABCA13 SPNS2 MPEG1 PKHD1L1 SCART1 ORM1 NFAM1 PRKDC GPR20 OSCAR
45	Cell motility	FLT4 F7 STK10 PTPN23 OSBPL8 ITGA6 TTLL1 EFS MET GRB10 CREB3 SEPTIN4 SLC9A3R1 PPARGC1A SOD2 TNR TNFAIP3 RECK MACF1 QRICH2 DOCK10 RDX ABHD2 TCTE1 TIRAP HTR6 DRC7 AIRE CXCL16 DAPK3 ROR2 PDILT CYP7B1 KRT2 MMRN2 TRIB1 PTPRM MYADM WASHC1 SPNS2 FMNL1 SRGAP1 SCRT2 ITGB3 DLG5
45	Localization of cell	FLT4 F7 STK10 PTPN23 OSBPL8 ITGA6 TTLL1 EFS MET GRB10 CREB3 SEPTIN4 SLC9A3R1 PPARGC1A SOD2 TNR TNFAIP3 RECK MACF1 QRICH2 DOCK10 RDX ABHD2 TCTE1 TIRAP HTR6 DRC7 AIRE CXCL16 DAPK3 ROR2 PDILT CYP7B1 KRT2 MMRN2 TRIB1 PTPRM MYADM WASHC1 SPNS2 FMNL1 SRGAP1 SCRT2 ITGB3 DLG5
39	Biological adhesion	CDON DGCR2 STK10 CDHR2 PTPN23 IGSF9B CDH7 LAG3 ITGA6 EFS TNR OBSL1 MMP24 MACF1 BCAN SPINK5 ADAMDEC1 RDX TGFB1I1 NPHP1 SDK1 SCGB1A1 DLG2 OBSCN OTOA NFASC SERPINI1 DAPK3 COL4A3 COL6A5 PTPRM RGMB DSG4 SART1 MYADM TIGIT PCDH9 ITGB3 DLG5
39	Cell adhesion	CDON DGCR2 STK10 CDHR2 PTPN23 IGSF9B CDH7 LAG3 ITGA6 EFS TNR OBSL1 MMP24 MACF1 BCAN SPINK5 ADAMDEC1 RDX TGFB1I1 NPHP1 SDK1 SCGB1A1 DLG2 OBSCN OTOA NFASC SERPINI1 DAPK3 COL4A3 COL6A5 PTPRM RGMB DSG4 SART1 MYADM TIGIT PCDH9 ITGB3 DLG5
36	Response to endogenous stimulus	CPS1 GABRA1 CASR ARID1B F7 ADCY2 LRP2 OSBPL8 HNRNPM GRB10 CRHR2 SLC9A3R1 PPARGC1A PIAS3 FRS3 RDX ACTR2 ABHD2 TGFB1I1 AHSG STAR SCGB1A1 EXT2 HTR6 AGL SLC27A4 CHRM1 GRM5 ROR2 CYP7B1 RGMB PAQR7 BLM MYO5A PRKDC SMURF1
32	Regulation of locomotion	CASR FLT4 F7 STK10 PTPN23 OSBPL8 ITGA6 MET CREB3 SLC9A3R1 PPARGC1A SOD2 RECK MACF1 DOCK10 RDX ABHD2 TIRAP AIRE CXCL16 DAPK3 CHRM1 ROR2 MMRN2 TRIB1 PTPRM MYADM WASHC1 SRGAP1 SCRT2 ITGB3 DLG5
32	Leukocyte activation	GDI2 STK10 XRCC5 FTL LAG3 RAB3D GON4L TNFAIP3 A1BG CHI3L1 SPINK5 DOCK10 ACTR2 AHSG TTBK1 SCGB1A1 MS4A3 TIRAP AIRE AGL FZD5 NFASC CANT1 CD7 SART1 ABCA13 TIGIT ORM1 NFAM1 PRKDC DLG5 OSCAR
31	Regulation of immune system process	SPPL2B F7 STK10 ADCY2 XRCC5 LAG3 CRHR2 CREB3 TNFAIP3 MC3R PIAS3 SPINK5 ACTR2 TTBK1 SCGB1A1 MS4A2 TIRAP HTR6 AIRE FZD5 ROR2 TRIB1 SART1 TIGIT SPNS2 ORM1 NFAM1 PRKDC DLG5 GPR20 OSCAR
31	Cell population proliferation	TACC3 CASR FLT4 CDON XRCC5 LRP2 KCNK2 CREB3 SLC9A3R1 PPARGC1A SOD2 TNFAIP3 E2F8 NKX2-8 TGFB1I1 TBX19 SCGB1A1 TIRAP FZD5 BAP1 CHRM1 COL4A3 ROR2 CYP7B1 KRT2 TRIB1 PTPRM NPM1 PRKDC ITGB3 DLG5
30	Reproduction	ARID4A LRP2 GMCL1 SBF1 TTLL1 DHODH SEPTIN4 RAD50 RECK TBC1D20 E2F8 QRICH2 ACTR2 ABHD2 NPHP1 TCTE1 STAR SCGB1A1 CNBD2 DRC7 SPTBN4 FZD5 FAM170A ROR2 PDILT CYP7B1 TDRKH PAQR7 ODF4 PRKDC
30	Reproductive process	ARID4A LRP2 GMCL1 SBF1 TTLL1 DHODH SEPTIN4 RAD50 RECK TBC1D20 E2F8 QRICH2 ACTR2 ABHD2 NPHP1 TCTE1 STAR SCGB1A1 CNBD2 DRC7 SPTBN4 FZD5 FAM170A ROR2 PDILT CYP7B1 TDRKH PAQR7 ODF4 PRKDC
30	Biological process involved in interspecies interaction between organisms	CPS1 ABCC9 GSDMB XRCC5 LAG3 ST13 CEP192 MET CREB3 PPARGC1A SOD2 TNFAIP3 SLC17A5 TBC1D20 SPINK5 CMPK2 ACTR2 STAR SCGB1A1 TIRAP CXCL16 FZD5 PLD4 DAPK3 TRIB1 IL17RA MPEG1 PRKDC ITGB3 KPNA7
27	Response to biotic stimulus	CPS1 ABCC9 GSDMB CDHR2 XRCC5 LAG3 ST13 CEP192 CREB3 PPARGC1A SOD2 TNFAIP3 SLC17A5 SPINK5 CMPK2 ACTR2 STAR SCGB1A1 TIRAP CXCL16 FZD5 PLD4 DAPK3 TRIB1 IL17RA MPEG1 PRKDC
26	Anatomical structure formation involved in morphogenesis	FLT4 CDON TULP3 LRP2 TTLL1 TNFAIP3 RECK TTC21B OBSL1 TBC1D20 E2F8 CHI3L1 SPINK5 FOXN4 TBX19 SDK1 EXT2 OBSCN FZD5 COL4A3 ROR2 LMOD2 MMRN2 PTPRM PRKDC ITGB3
26	Response to other organism	CPS1 ABCC9 GSDMB XRCC5 LAG3 ST13 CEP192 CREB3 PPARGC1A SOD2 TNFAIP3 SLC17A5 SPINK5 CMPK2 ACTR2 STAR SCGB1A1 TIRAP CXCL16 FZD5 PLD4 DAPK3 TRIB1 IL17RA MPEG1 PRKDC
24	Immune effector process	GDI2 STK10 XRCC5 FTL LAG3 RAB3D A1BG CHI3L1 SPINK5 DOCK10 ACTR2 AHSG MS4A3 AIRE AGL FZD5 NFASC CANT1 ABCA13 SCART1 ORM1 NFAM1 PRKDC OSCAR
23	Response to abiotic stimulus	CASR F7 XRCC5 KCNK2 PPARGC1A PITPNM1 TULP1 SOD2 ZRANB3 OPN4 MMP24 CHI3L1 TGFB1I1 NPHP1 STAR TMC1 PBK LETM1 MGMT NPM1 BLM PRKDC TRPM1
22	Immune system development	ARID4A FLT4 XRCC5 LAG3 PUS7 GON4L TNFAIP3 PIAS3 SPINK5 DOCK10 TIRAP AIRE FZD5 PLD4 ROR2 TRIB1 SART1 SPNS2 NFAM1 PRKDC OSCAR CACNA1C
21	Regulation of cellular component biogenesis	SPTB XRCC5 CDKL1 MET ALMS1 MACF1 CAMSAP1 RDX ACTR2 EVI5L NPHP1 TTBK1 TIRAP SPTBN4 FZD5 DAPK3 LMOD2 MYADM NPM1 WASHC1 DLG5
20	Developmental process involved in reproduction	ARID4A LRP2 GMCL1 SBF1 TTLL1 SEPTIN4 TBC1D20 E2F8 ABHD2 NPHP1 STAR CNBD2 FZD5 ROR2 PDILT CYP7B1 TDRKH PAQR7 ODF4 PRKDC
20	Cell cycle process	TACC3 NDC80 CEP192 RBL2 LIG1 SEPTIN4 CUL9 RAD50 ALMS1 OBSL1 E2F8 RDX ACTR2 WEE1 DAPK3 ZWILCH NPM1 TDRKH BLM PRIM1
18	Multi-organism process	ARID4A GMCL1 SBF1 TTLL1 DHODH SEPTIN4 RECK TBC1D20 ABHD2 NPHP1 SCGB1A1 CNBD2 SPTBN4 FAM170A PDILT TDRKH PAQR7 ODF4
18	Multi-organism reproductive process	ARID4A GMCL1 SBF1 TTLL1 DHODH SEPTIN4 RECK TBC1D20 ABHD2 NPHP1 SCGB1A1 CNBD2 SPTBN4 FAM170A PDILT TDRKH PAQR7 ODF4
16	Behavior	CASR KCNK2 NPTX2 TNR OPN4 TTC21B MC3R ACTR2 NPHP1 TTBK1 SDK1 STAR SPTBN4 NAV2 GRM5 HELT
15	Growth	FSTL4 CDHR2 KCNK2 CREB3 TNR MACF1 CPNE9 SPTBN4 CXCL16 BAP1 GAS1 NPM1 HELT PRKDC SMURF1
15	Sexual reproduction	ARID4A GMCL1 SBF1 TTLL1 SEPTIN4 TBC1D20 ABHD2 NPHP1 CNBD2 SPTBN4 FAM170A PDILT TDRKH PAQR7 ODF4
15	Regulation of cell adhesion	PTPN23 LAG3 ITGA6 TNR MACF1 SPINK5 ADAMDEC1 RDX SCGB1A1 SERPINI1 DAPK3 SART1 MYADM TIGIT DLG5
15	Taxis	CASR F7 SPTB MET GRB10 CREB3 TNR OPN4 TIRAP SPTBN4 CXCL16 NFASC CYP7B1 PTPRM ITGB3
13	Multicellular organism reproduction	ARID4A GMCL1 SBF1 TTLL1 SEPTIN4 TBC1D20 ABHD2 NPHP1 CNBD2 PDILT TDRKH PAQR7 ODF4
13	Regulation of growth	FSTL4 CDHR2 KCNK2 CREB3 TNR MACF1 CPNE9 SPTBN4 CXCL16 BAP1 NPM1 PRKDC SMURF1
13	Multicellular organismal reproductive process	ARID4A GMCL1 SBF1 TTLL1 SEPTIN4 TBC1D20 ABHD2 NPHP1 CNBD2 PDILT TDRKH PAQR7 ODF4
11	Leukocyte migration	F7 STK10 ITGA6 CREB3 TIRAP AIRE CXCL16 ROR2 CYP7B1 SPNS2 ITGB3
11	Detection of stimulus	CASR CDHR2 PITPNM1 TULP1 OPN4 MMP24 TMC1 OR5AN1 OR52A1 OR7A17 TAS2R39
10	Cell growth	FSTL4 CDHR2 CREB3 TNR MACF1 CPNE9 CXCL16 BAP1 NPM1 SMURF1
10	Developmental growth	FSTL4 KCNK2 TNR MACF1 CPNE9 SPTBN4 GAS1 HELT PRKDC SMURF1
9	Autophagy	LAMP3 GRAMD1A MET PPARGC1A STX12 FZD5 DAPK3 WASHC1 SMURF1
8	Methylation	AASS ARID4A PCIF1 RAB3D MGMT TDRKH BCDIN3D TET3
8	Maintenance of location	FTL OSBPL8 CREB3 ARHGAP21 LETM1 PNPLA2 ITGB3 CACNA1C
7	Protein folding	ST13 GNB4 DNAJB12 UBXN1 CLPX PDILT ALG12
6	Rhythmic process	F7 PPARGC1A OPN4 MC3R STAR PRKDC
6	Circadian rhythm	F7 PPARGC1A OPN4 MC3R STAR PRKDC
5	Locomotory behavior	TNR MC3R SPTBN4 NAV2 GRM5
5	Response to activity	PPARGC1A SOD2 STAR SMTNL1 PRKDC
5	Hormone metabolic process	TG PPARGC1A STAR DHRS3 PNPLA2
5	Pigmentation	MREG LRMDA VANGL1 SPNS2 MYO5A
4	Leukocyte homeostasis	TNFAIP3 DOCK10 BAP1 SPNS2
4	Activation of immune response	XRCC5 ACTR2 NFAM1 PRKDC
3	Cell aggregation	BARX2 BMP1 ROR2
3	Cartilage condensation	BARX2 BMP1 ROR2
3	Myeloid cell homeostasis	ARID4A BAP1 PRKDC
3	Production of molecular mediator of immune response	SPINK5 FZD5 PRKDC
3	Feeding behavior	TTC21B MC3R HELT
3	Modulation of process of other organism	TBC1D20 MPEG1 KPNA7
3	Regulation of circadian rhythm	PPARGC1A OPN4 PRKDC
3	Multi-multicellular organism process	DHODH RECK SCGB1A1
3	Regulation of plasma lipoprotein particle levels	HNRNPK BMP1 GPIHBP1
3	Meiotic cell cycle process	RAD50 ACTR2 TDRKH
2	Detoxification	SOD2 MGST3
2	Tolerance induction	TNFAIP3 AIRE
2	Rhythmic behavior	MC3R STAR
2	Response to estrogen	F7 STAR
2	Regulation of behavior	TTC21B MC3R
2	Protein activation cascade	F7 SERPINC1
2	Regulation of hemostasis	F7 SERPINC1
2	Cellular detoxification	SOD2 MGST3
1	Cell killing	LAG3
1	Biological phase	SPINK5
1	Leukocyte mediated cytotoxicity	LAG3
1	Somatic diversification of immune receptors	PRKDC
1	Neurotransmitter secretion	STX11
1	Acrosome reaction	ABHD2
1	Response to stimulus involved in regulation of muscle adaptation	PPARGC1A
1	Synaptic vesicle exocytosis	STX11
1	Cytolysis	GSDMB
1	Antigen processing and presentation	LAG3
1	Developmental induction	FZD5
1	Regulation of cell killing	LAG3
1	Synaptic vesicle fusion to presynaptic active zone membrane	STX11
1	Phenotypic switching	SOD2
1	DNA methylation involved in gamete generation	TDRKH
1	Muscle adaptation	PPARGC1A
1	Hair cycle phase	SPINK5
