## Supplementary material for "High genetic load without purging in a diverse species-at-risk": Gene Ontology results: NM2_GO_Groups_MF.csv

N	High level GO category	Genes
66	Small molecule binding	CPS1 CASR FLT4 AIFM2 ABCC9 P4HA2 STK10 ATP2A3 N4BP2 ADCY2 XRCC5 ACOX3 GRAMD1A OSBPL8 TTLL1 ST13 CDKL1 HAO1 DHODH LIG1 RAB3D MET SEPTIN4 ACAD10 SOD2 CUL9 RAD50 RARS1 ZRANB3 OPN4 MYH8 AGAP3 CMPK2 TTLL7 DBT ACTR2 ABCC12 DUS3L TTBK1 SHPRH STAR CNBD2 KCNJ1 OBSCN PSKH1 DHRS3 RAD54L2 CKB WEE1 NAV2 CLPX SLC27A4 DAPK3 PBK ROR2 LMAN2 TRIB1 MYO1H LCN15 PFAS ABCA13 TET3 IARS1 BLM MYO5A PRKDC
54	Carbohydrate derivative binding	CPS1 FLT4 ABCC9 STK10 ATP2A3 N4BP2 ADCY2 XRCC5 TTLL1 ST13 CDKL1 HAO1 DHODH LIG1 RAB3D MET SEPTIN4 CUL9 RAD50 RARS1 SERPINC1 ZRANB3 GFPT2 BCAN MYH8 CHI3L1 AGAP3 CMPK2 TTLL7 ACTR2 ABCC12 TTBK1 SHPRH CNBD2 KCNJ1 OBSCN PSKH1 RAD54L2 CKB WEE1 NAV2 CLPX DAPK3 PBK ROR2 TRIB1 MYO1H PFAS ABCA13 PRSS57 IARS1 BLM MYO5A PRKDC
51	Hydrolase activity	SPPL2B CPS1 CASR F7 ABCC9 ATP2A3 PTPN23 N4BP2 SYNJ2 XRCC5 SBF1 DDHD1 RAB3D PLPPR2 PDE4C SEPTIN4 ACAD10 RAD50 TNFAIP3 LYZL1 ZRANB3 UNC5CL MMP24 MACF1 MYH8 AGAP3 ADAMDEC1 TMEM62 ABHD2 ABCC12 SHPRH TATDN2 AGL BAP1 RAD54L2 CMBL PLD4 NAV2 CLPX BMP1 CHRM1 ACYP2 CANT1 PTPRM PNPLA2 PRSS57 TMPPE IARS1 BLM AGBL1 PRSS22
45	Molecular function regulator	TG GDI2 BICRA TBC1D1 ABCC9 ATP2A3 XRCC5 KCNK2 DOCK3 HSCB SBF1 SERPINA4 PPP1R37 ARHGAP21 SLC9A3R1 SERPINC1 ARAP3 RECK TBC1D20 MMP24 DOCK6 PIAS3 AGAP3 SPINK5 DOCK10 SGSM2 EVI5L AHSG TIAM2 SCGB1A1 OBSCN CXCL16 SERPINI1 CLPX BMP1 GRM5 COL4A3 TRIB1 NPM1 RALGAPA2 SRGAP1 SLC5A3 PRSS22 ARHGEF5 ACAP1
45	Transferase activity	FLT4 STK10 N4BP2 MCAT CDKL1 PCIF1 DTWD1 MET GNPTAB CUL9 TNFAIP3 MAPKAP1 PDZRN3 MPST POLN GFPT2 PIAS3 CMPK2 DBT CTU1 MGST3 TRIM7 TTBK1 SHPRH DLG2 EXT2 OBSCN PSKH1 AGL STT3B CKB WEE1 DAPK3 PBK ROR2 MGMT TRIB1 ALG12 GALNT17 BCDIN3D ELOVL2 PRIM1 PRKDC ABO SMURF1
37	Transporter activity	GABRA1 ABCC9 ATP2A3 LRP2 KCNK2 GRAMD1A OSBPL8 SLC5A1 TUSC3 SLC9A3R1 PITPNM1 SLC17A5 APOL3 SLC28A2 RHCG ABCC12 SLC47A1 STAR KCNJ1 SLC5A10 PANX3 SLC2A2 SLC6A20 SLC35A1 SLC13A4 TMC1 SLC27A4 LETM1 ABCA13 SPNS2 NDUFA4 SLC5A3 TRPM1 SLC22A18 GPIHBP1 PLSCR3 CACNA1C
37	Molecular transducer activity	GABRA1 CASR FLT4 AHRR ABCC9 LAG3 MET CRHR2 FZD10 OPN4 RECK MC3R UNC5CL ABHD2 GPR161 HTR6 FZD5 WEE1 PBK CHRM1 GRM5 ROR2 ADRA1B PTPRM CD7 RGMB OR5AN1 IL17RA OR52A1 PAQR7 OR7A17 PKHD1L1 NFAM1 TAS2R39 ITGB3 GPR20 OSCAR
37	Signaling receptor activity	GABRA1 CASR FLT4 AHRR ABCC9 LAG3 MET CRHR2 FZD10 OPN4 RECK MC3R UNC5CL ABHD2 GPR161 HTR6 FZD5 WEE1 PBK CHRM1 GRM5 ROR2 ADRA1B PTPRM CD7 RGMB OR5AN1 IL17RA OR52A1 PAQR7 OR7A17 PKHD1L1 NFAM1 TAS2R39 ITGB3 GPR20 OSCAR
35	Enzyme regulator activity	GDI2 TBC1D1 ATP2A3 XRCC5 DOCK3 SBF1 SERPINA4 PPP1R37 ARHGAP21 SERPINC1 ARAP3 RECK TBC1D20 MMP24 DOCK6 AGAP3 SPINK5 DOCK10 SGSM2 EVI5L AHSG TIAM2 SCGB1A1 OBSCN SERPINI1 CLPX GRM5 COL4A3 TRIB1 NPM1 RALGAPA2 SRGAP1 PRSS22 ARHGEF5 ACAP1
32	Protein-containing complex binding	CPS1 CASR ARID1B SPTB TULP3 XRCC5 ITGA6 ST13 GRB10 SLC9A3R1 TULP1 GNB4 MACF1 MTRES1 CAMSAP1 MYH8 ACTR2 MS4A2 SPTBN4 UBXN1 FZD5 LETM1 COL4A3 NPM1 FMNL1 KLHL17 NDUFA4 MYO5A ITGB3 DERL3 GPIHBP1 SMURF1
29	Lipid binding	CPS1 SNX29 SPTB GSDMB TULP3 ACOX3 GRAMD1A OSBPL8 SEC14L3 SNX16 PITPNM1 TULP1 MREG MAPKAP1 ARAP3 OPN4 APOL3 DBT ZCCHC2 CPNE9 STAR TIRAP KCNJ1 OBSCN SPTBN4 FZD5 PAQR7 GPIHBP1 SMURF1
29	Transmembrane transporter activity	GABRA1 ABCC9 ATP2A3 KCNK2 SLC5A1 TUSC3 SLC9A3R1 SLC17A5 SLC28A2 RHCG ABCC12 SLC47A1 KCNJ1 SLC5A10 PANX3 SLC2A2 SLC6A20 SLC35A1 SLC13A4 TMC1 SLC27A4 LETM1 ABCA13 SPNS2 NDUFA4 SLC5A3 TRPM1 SLC22A18 CACNA1C
21	Structural molecule activity	SPTB CRYBG3 EPB41L1 SEPTIN4 MACF1 MYH8 CHI3L1 MRPL15 ACTR2 NPHP1 SNTG1 RPL7 PANX3 OBSCN SPTBN4 COL4A3 KRT38 COL6A5 KRT2 MMRN2 RPS29
19	DNA-binding transcription factor activity	BARX2 AHRR PBX4 CREB3 GLIS3 KLF12 E2F8 NKX2-8 FOXN4 TBX19 ZNF689 ZBTB2 HELT GTF2IRD2 ZNF605 ZNF461 PAX9 ZNF705E SCRT2
18	Oxidoreductase activity	AASS AIFM2 P4HA2 ACOX3 HAO1 DHODH FOXRED1 ACAD10 SOD2 DUS3L MGST3 MSRB2 DHRS3 CYP7B1 ALOX12B TET3 NDUFA4 CYP2A13
12	Molecular adaptor activity	ST13 GRB10 SEPTIN4 SLC9A3R1 RAD50 STX12 OBSL1 STX11 TIRAP SPTBN4 KLHL17 DLG5
9	Carbohydrate binding	DGCR2 P4HA2 CRYBG3 NPTX2 BCAN CHI3L1 AGL LMAN2 GALNT17
8	Ligase activity	CPS1 TTLL1 LIG1 RARS1 TTLL7 SLC27A4 PFAS IARS1
7	Guanyl-nucleotide exchange factor activity	DOCK3 SBF1 DOCK6 DOCK10 TIAM2 OBSCN ARHGEF5
5	Channel regulator activity	ABCC9 KCNK2 SLC9A3R1 PIAS3 SLC5A3
5	Sulfur compound binding	PCIF1 SERPINC1 DBT NAV2 PRSS57
4	Electron transfer activity	AIFM2 P4HA2 DHRS3 NDUFA4
4	Structural constituent of cytoskeleton	SPTB ACTR2 SPTBN4 KRT2
4	Extracellular matrix structural constituent	CHI3L1 COL4A3 COL6A5 MMRN2
4	Lyase activity	ADCY2 XRCC5 MGST3 ALOX12B
4	Isomerase activity	PUS7 PDILT ALOX12B ITGB3
4	Amide binding	CRHR2 MC3R FZD5 KPNA7
4	Hormone binding	LRP2 CRHR2 MC3R ABHD2
4	Carbohydrate derivative transmembrane transporter activity	SLC5A1 SLC17A5 SLC28A2 SLC35A1
3	Structural constituent of ribosome	MRPL15 RPL7 RPS29
3	Signaling receptor regulator activity	TG CXCL16 BMP1
3	Receptor ligand activity	TG CXCL16 BMP1
3	Modified amino acid binding	CPS1 GSDMB OSBPL8
2	Antioxidant activity	SOD2 MGST3
2	Translation regulator activity	ABTB1 AIRE
2	Structural constituent of muscle	MYH8 OBSCN
2	Extracellular matrix binding	ITGA6 ITGB3
1	RNA polymerase II general transcription initiation factor activity	GTF2A2
1	Antigen binding	LAG3
1	Cytochrome-c oxidase activity	NDUFA4
1	Peroxidase activity	MGST3
1	MAP kinase kinase activity	PBK
1	Superoxide dismutase activity	SOD2
1	Nuclear receptor activity	AHRR
1	Structural constituent of eye lens	CRYBG3
1	Neurotransmitter transmembrane transporter activity	SLC28A2
1	Odorant binding	OR5AN1
1	Phosphatidylcholine transporter activity	PITPNM1
1	Cyclase activity	ADCY2
1	Oxygen binding	SOD2
1	Structural constituent of skin epidermis	KRT2
1	Xenobiotic transmembrane transporter activity	SLC47A1
1	Quaternary ammonium group binding	PITPNM1
1	Translation regulator activity, nucleic acid binding	ABTB1
