## Supplementary material for "High genetic load without purging in a diverse species-at-risk": Gene Ontology results: NWB_enrichment_all_MF.csv

Enrichment FDR	nGenes	Pathway Genes	Fold Enrichment	Pathway	URL	Genes
0.062510241	9	137	3.743868613	Transmembrane receptor protein tyrosine kinase activity	http://amigo.geneontology.org/amigo/term/GO:0004714	ERBB3 MAP2K2 EPHB1 KIT RET PBK MAP2K1 ROR2 EPHB6
0.062510241	3	11	15.54272727	MAP-kinase scaffold activity	http://amigo.geneontology.org/amigo/term/GO:0005078	MAP2K2 MAP2K1 AKAP13
0.062510241	13	233	3.179699571	Guanyl-nucleotide exchange factor activity	http://amigo.geneontology.org/amigo/term/GO:0005085	CCDC88C NUCB2 ARHGEF10L PLEKHG2 SBF1 RASGRF2 PREX1 FGD3 DOCK6 IQSEC1 OBSCN AKAP13 ARHGEF5
0.062510241	10	161	3.539751553	Organic acid transmembrane transporter activity	http://amigo.geneontology.org/amigo/term/GO:0005342	SFXN3 ABCC11 SLC36A1 SLC6A11 SLC26A1 SLC10A4 SLC16A12 SLC6A20 SLC7A13 ABCC1
0.062510241	4	23	9.911304348	C-C chemokine receptor activity	http://amigo.geneontology.org/amigo/term/GO:0016493	CCRL2 CXCR4 ACKR4 XCR1
0.062510241	10	156	3.653205128	Transmembrane receptor protein kinase activity	http://amigo.geneontology.org/amigo/term/GO:0019199	LTBP1 ERBB3 MAP2K2 EPHB1 KIT RET PBK MAP2K1 ROR2 EPHB6
0.062510241	10	160	3.561875	Cytokine binding	http://amigo.geneontology.org/amigo/term/GO:0019955	LTBP1 COMP LIFR CCRL2 CXCR4 ACKR4 KIT XCR1 TSKU IL27RA
0.062510241	4	24	9.498333333	C-C chemokine binding	http://amigo.geneontology.org/amigo/term/GO:0019957	CCRL2 CXCR4 ACKR4 XCR1
0.062510241	38	1248	1.735272436	Transmembrane transporter activity	http://amigo.geneontology.org/amigo/term/GO:0022857	CACNA2D2 ABCF2 VDAC3 NIPAL2 SFXN3 GLRB P2RX3 PANX1 ABCC11 SLC25A51 SLC25A16 SLC36A1 SLC6A11 SLC14A1 SLC26A1 SLC10A4 SIDT2 ABCB9 SLC16A12 ABCA9 ABCA10 ABCF3 CYB561A3 SLC6A20 SLC7A13 KCNV2 KCNS3 GRIK1 GJD4 SPNS2 NDUFB1 SLC22A10 SLC18A3 SLC4A5 RYR2 ASIC5 ABCC1 NIPA1
0.062510241	40	1334	1.708845577	Enzyme regulator activity	http://amigo.geneontology.org/amigo/term/GO:0030234	CCDC88C ARHGAP31 GUCA2B ERBB3 NUCB2 ARHGEF10L GNAS GCN1 PLEKHG2 TBC1D2 SBF1 RANGAP1 MMP15 PPP1R37 SERPINE1 RASGRF2 RECK PREX1 MMP24 MAP2K2 FGD3 PRKRIP1 DOCK6 TOM1L1 IQSEC1 RPL37 USP6NL OBSCN COL6A3 ELFN2 COL4A3 MAP2K1 AKAP13 MYOZ1 GAS6 PROS1 PINLYP TEN1 DCP1B ARHGEF5
0.062510241	10	159	3.58427673	Carboxylic acid transmembrane transporter activity	http://amigo.geneontology.org/amigo/term/GO:0046943	SFXN3 ABCC11 SLC36A1 SLC6A11 SLC26A1 SLC10A4 SLC16A12 SLC6A20 SLC7A13 ABCC1
0.063382847	4	26	8.767692308	G protein-coupled chemoattractant receptor activity	http://amigo.geneontology.org/amigo/term/GO:0001637	CCRL2 CXCR4 ACKR4 XCR1
0.063382847	4	26	8.767692308	Chemokine receptor activity	http://amigo.geneontology.org/amigo/term/GO:0004950	CCRL2 CXCR4 ACKR4 XCR1
0.063382847	2	3	37.99333333	Oxidative DNA demethylase activity	http://amigo.geneontology.org/amigo/term/GO:0035516	ALKBH1 ALKBH4
0.091387126	9	156	3.287884615	Protein tyrosine kinase activity	http://amigo.geneontology.org/amigo/term/GO:0004713	ERBB3 MAP2K2 EPHB1 KIT RET PBK MAP2K1 ROR2 EPHB6
0.091387126	2	4	28.495	DNA demethylase activity	http://amigo.geneontology.org/amigo/term/GO:0035514	ALKBH1 ALKBH4
0.091387126	15	354	2.414830508	Cadherin binding	http://amigo.geneontology.org/amigo/term/GO:0045296	CDH3 ZC3H15 CDH7 GCN1 TBC1D2 RANGAP1 MMP24 RAN RDX CDH13 CGN SH3GLB2 OBSCN ABCF3 CCS
0.091529181	39	1364	1.629479472	Transporter activity	http://amigo.geneontology.org/amigo/term/GO:0005215	CACNA2D2 ABCF2 VDAC3 NIPAL2 SFXN3 GLRB P2RX3 PANX1 ABCC11 SLC25A51 SLC25A16 SLC36A1 SLC6A11 SLC14A1 OSBPL10 SLC26A1 SLC10A4 SIDT2 ABCB9 SLC16A12 ABCA9 ABCA10 ABCF3 CYB561A3 SLC6A20 SLC7A13 KCNV2 KCNS3 GRIK1 GJD4 SPNS2 NDUFB1 SLC22A10 SLC18A3 SLC4A5 RYR2 ASIC5 ABCC1 NIPA1
0.092373964	7	101	3.94980198	Cytokine receptor activity	http://amigo.geneontology.org/amigo/term/GO:0004896	LIFR CCRL2 CXCR4 GFRA4 ACKR4 XCR1 IL27RA
0.093562457	4	32	7.12375	Lipoprotein particle binding	http://amigo.geneontology.org/amigo/term/GO:0071813	STAB1 CDH13 VLDLR MAPT
0.093562457	4	32	7.12375	Protein-lipid complex binding	http://amigo.geneontology.org/amigo/term/GO:0071814	STAB1 CDH13 VLDLR MAPT
0.1002384	4	33	6.907878788	Chemokine binding	http://amigo.geneontology.org/amigo/term/GO:0019956	CCRL2 CXCR4 ACKR4 XCR1
0.124170019	3	18	9.498333333	MAP kinase kinase activity	http://amigo.geneontology.org/amigo/term/GO:0004708	MAP2K2 PBK MAP2K1
0.124170019	3	18	9.498333333	Amino acid:cation symporter activity	http://amigo.geneontology.org/amigo/term/GO:0005416	SLC36A1 SLC6A11 SLC6A20
0.124170019	3	18	9.498333333	Mitogen-activated protein kinase kinase kinase binding	http://amigo.geneontology.org/amigo/term/GO:0031435	PPEF2 ROR2 TRAF6
0.139882267	44	1662	1.508760529	ATP binding	http://amigo.geneontology.org/amigo/term/GO:0005524	CPS1 ABCF2 ERBB3 LIG1 DHX15 P2RX3 MCM3 CUL9 FARSB ABCC11 PFKFB2 MOCS3 WNK4 MAP2K2 MYO5C GUCY2D IGHMBP2 TTLL7 AFG3L2 ABCB9 LRRK1 ABCA9 ABCA10 OBSCN EPHB1 KIT STARD9 ABCF3 IP6K3 STK36 RET ILK MYO1A PIP4K2C NOD2 NLRC3 PBK MAP2K1 ROR2 RPS6KB2 MYO6 CHUK EPHB6 ABCC1
0.167439236	45	1730	1.482398844	Adenyl ribonucleotide binding	http://amigo.geneontology.org/amigo/term/GO:0032559	CPS1 ABCF2 ERBB3 LIG1 DHX15 P2RX3 MCM3 CUL9 FARSB ABCC11 PFKFB2 MOCS3 WNK4 MAP2K2 MYO5C GUCY2D IGHMBP2 TTLL7 AFG3L2 ABCB9 LRRK1 ABCA9 ABCA10 OBSCN EPHB1 KIT STARD9 ABCF3 IP6K3 STK36 RET ILK MYO1A PIP4K2C NOD2 NLRC3 PBK MAP2K1 ROR2 RPS6KB2 PDE2A MYO6 CHUK EPHB6 ABCC1
0.168946981	17	490	1.977204082	GTPase activator activity	http://amigo.geneontology.org/amigo/term/GO:0005096	CCDC88C ARHGAP31 NUCB2 ARHGEF10L PLEKHG2 TBC1D2 SBF1 RANGAP1 RASGRF2 PREX1 FGD3 DOCK6 IQSEC1 USP6NL OBSCN AKAP13 ARHGEF5
0.168946981	9	186	2.757580645	Extracellular matrix structural constituent	http://amigo.geneontology.org/amigo/term/GO:0005201	TNC LTBP1 COMP COL12A1 COL6A3 COL4A3 COL6A5 AMBN MUC5AC
0.168946981	2	7	16.28285714	L-proline transmembrane transporter activity	http://amigo.geneontology.org/amigo/term/GO:0015193	SLC36A1 SLC6A20
0.168946981	17	490	1.977204082	Active transmembrane transporter activity	http://amigo.geneontology.org/amigo/term/GO:0022804	ABCF2 ABCC11 SLC25A16 SLC36A1 SLC6A11 SLC26A1 SLC10A4 ABCB9 SLC16A12 ABCA9 ABCA10 ABCF3 CYB561A3 SLC6A20 NDUFB1 SLC4A5 ABCC1
0.168946981	45	1743	1.471342513	Adenyl nucleotide binding	http://amigo.geneontology.org/amigo/term/GO:0030554	CPS1 ABCF2 ERBB3 LIG1 DHX15 P2RX3 MCM3 CUL9 FARSB ABCC11 PFKFB2 MOCS3 WNK4 MAP2K2 MYO5C GUCY2D IGHMBP2 TTLL7 AFG3L2 ABCB9 LRRK1 ABCA9 ABCA10 OBSCN EPHB1 KIT STARD9 ABCF3 IP6K3 STK36 RET ILK MYO1A PIP4K2C NOD2 NLRC3 PBK MAP2K1 ROR2 RPS6KB2 PDE2A MYO6 CHUK EPHB6 ABCC1
0.170226005	9	191	2.68539267	Organic anion transmembrane transporter activity	http://amigo.geneontology.org/amigo/term/GO:0008514	SFXN3 ABCC11 SLC36A1 SLC6A11 SLC26A1 SLC16A12 SLC6A20 SLC4A5 ABCC1
0.170226005	8	158	2.88556962	ATPase-coupled transmembrane transporter activity	http://amigo.geneontology.org/amigo/term/GO:0042626	ABCF2 ABCC11 SLC26A1 ABCB9 ABCA9 ABCA10 ABCF3 ABCC1
0.170226005	19	577	1.876620451	Cell adhesion molecule binding	http://amigo.geneontology.org/amigo/term/GO:0050839	CDH3 ZC3H15 CDH7 GCN1 TBC1D2 RANGAP1 COMP MMP24 RAN RDX CDH13 CGN SH3GLB2 OBSCN ABCF3 ILK COL4A3 CCS TENM3
0.182104365	4	45	5.065777778	Extracellular matrix structural constituent conferring tensile strength	http://amigo.geneontology.org/amigo/term/GO:0030020	COL12A1 COL6A3 COL4A3 COL6A5
0.182104365	4	45	5.065777778	Hsp70 protein binding	http://amigo.geneontology.org/amigo/term/GO:0030544	DNAJC2 PPEF2 NOD2 GPR37
0.182104365	2	8	14.2475	ATPase-coupled lipid transmembrane transporter activity	http://amigo.geneontology.org/amigo/term/GO:0034040	ABCC11 ABCC1
0.182672725	3	24	7.12375	Modified amino acid transmembrane transporter activity	http://amigo.geneontology.org/amigo/term/GO:0072349	SLC16A12 SLC6A20 ABCC1
