## Supplementary material for "High genetic load without purging in a diverse species-at-risk": Gene Ontology results: NWB_GO_Groups_BP.csv

N	High level GO category	Genes
96	Regulation of response to stimulus	CCDC88C ADGRA2 ARHGAP31 C6 PHLPP2 AIFM2 LTBP1 HDAC7 CDH3 ERBB3 NUCB2 EVC GRAMD4 GPR137B GNAS PLEKHG2 PSMA7 DNAJC2 SERPINE1 P2RX3 PPARD RASGRF2 LIFR APC2 TNR MAPKAP1 CXCR4 RECK MC3R PREX1 RREB1 BPIFB1 MAP2K2 FGD3 GUCY2D RDX IFT172 ASCL1 CDH13 IQSEC1 RPL37 CEBPG LRRK1 OBSCN EPHB1 SAMSN1 PPEF2 RBPMS KIT XDH HTR6 ZFYVE28 STK36 METAP1 AMER2 RET ILK PIP4K2C NOD2 NLRC3 PBK MAP2K1 ROR2 GPR37 AKAP13 NPTX1…
90	Response to stress	STAB1 EXTL3 CCDC88C CPS1 C6 TNC AIFM2 CDH3 ERBB3 ARHGEF10L KEAP1 GNAS GCN1 RANGAP1 ALKBH1 PSMA7 HAO1 DHODH LIG1 COMP DNAJC2 SERPINE1 P2RX3 PANX1 STX2 PPARD MCM3 RASGRF2 TNR IRF6 MAPKAP1 CCRL2 CXCR4 LY9 NT5C3A MC3R RREB1 BPIFB1 MAP2K2 DOCK6 IGHMBP2 RBM17 NRBF2 CEBPG EPHB1 RBPMS KIT XDH HTR6 ABCF3 METAP1 GPX8 RET ILK NOD2 NLRC3 SCARA3 PBK TMEM129 MAP2K1 ROR2 GPR37 XCR1 MUC13 CCS TLR1 TRAF6 MYOZ1 PE…
90	Regulation of signaling	CACNA2D2 CCDC88C ADGRA2 ARHGAP31 PHLPP2 LTBP1 HDAC7 CDH3 ERBB3 EVC GRAMD4 GPR137B GNAS PLEKHG2 RIMS4 PSMA7 SERPINE1 P2RX3 PPARD RASGRF2 LIFR APC2 TNR MAPKAP1 CXCR4 RECK PFKFB2 PREX1 BPIFB1 MAP2K2 FGD3 GUCY2D RDX IFT172 ASCL1 CDH13 IQSEC1 RPL37 SIDT2 LRRK1 OBSCN EPHB1 PPEF2 RBPMS KIT XDH HTR6 ZFYVE28 STK36 METAP1 AMER2 RET ILK PIP4K2C NOD2 NLRC3 PBK MAP2K1 ROR2 KCNS3 GPR37 AKAP13 GRIK1 NPTX1 TLR1 …
80	Regulation of biological quality	CACNA2D2 CCDC88C CPS1 ARID4A CDH3 NUCB2 GPR137B FTL GNAS PLEKHG2 RIMS4 PSMA7 CDK5RAP1 DHODH RAB3D BCAT2 COMP DNAJC2 SERPINE1 GLRB P2RX3 STX2 PPARD RASGRF2 TNR TENT4B CCRL2 CXCR4 PFKFB2 MC3R PREX1 LRFN3 WNK4 FGD3 ACKR4 DOCK6 SLC6A11 RDX AFG3L2 SIDT2 CEBPG LRRK1 EPHB1 KIT XDH ASGR2 CYB561A3 METAP1 SUGT1 RET ILK NOD2 KCNS3 DDI1 GRIK1 XCR1 MUC13 TRAF6 SYNE3 ERFE MYADM BACE2 TSKU HCAR2 SPNS2 GAS6 PROS…
79	Regulation of molecular function	CCDC88C ARHGAP31 GUCA2B CDH3 ERBB3 ZC3H15 NUCB2 ARHGEF10L GRAMD4 GPR137B KEAP1 GNAS GCN1 PLEKHG2 TBC1D2 SBF1 RANGAP1 CDK5RAP1 PPP1R37 SERPINE1 RASGRF2 APC2 MAPKAP1 RECK PFKFB2 PREX1 WNK4 MAP2K2 FGD3 PRKRIP1 DOCK6 RAN ALDOB RDX TOM1L1 CTTNBP2NL IQSEC1 RPL37 VLDLR USP6NL NRBF2 CEBPG OBSCN EPHB1 PPEF2 KIT XDH ZFYVE28 COL6A3 STK36 RET ILK ELFN2 PIP4K2C NOD2 NLRC3 COL4A3 MAP2K1 ROR2 AKAP13 NPTX1 SYNPO…
70	Response to external stimulus	STAB1 ADGRA2 CPS1 C6 TNC NUCB2 GNAS GCN1 ALKBH1 PSMA7 DHODH SERPINE1 GLRB P2RX3 PPARD TNR IRF6 CCRL2 CXCR4 LY9 NT5C3A MC3R PREX1 GFRA4 MMP24 BPIFB1 LOXL1 ACKR4 NPAS1 GUCY2D ASCL1 CDH13 AFG3L2 PSPH VLDLR CEBPG EPHB1 KIT HTR6 ABCF3 ALPL METAP1 RET NOD2 NLRC3 PBK MAP2K1 XCR1 MUC13 TLR1 TRAF6 MYOZ1 EGR3 PENK GAS6 PROS1 FFAR3 PDE2A ADA HTT SZT2 RYR2 CHUK TRIM27 RBM14 MMP12 MIF ABCC1 MUC5AC SESN2
68	Macromolecule localization	CACNA2D2 HEATR5B LTBP1 GPR137B KEAP1 HSPB11 GNAS TBC1D2 RANGAP1 HAO1 MYOM1 RAB3D COMP GLRB STX2 PPARD ABCC11 CLTA PFKFB2 OBSL1 UPF3B WNK4 EMC1 IFT22 RAN RDX SCAMP2 TOM1L1 OSBPL10 SLC10A4 RPL37 VLDLR USP6NL SIDT2 ABCB9 GPR158 FRMD4A ING1 ABCA9 ABCA10 OBSCN VPS37A TMEM129 KCNS3 PYGO1 CHMP6 SYNE3 ERFE PCARE MYADM TSKU HCAR2 SPNS2 GAS6 RPS23 MYO6 ARRDC1 SZT2 RYR2 IPO9 UBXN2B TRIM27 MMP12 RPL17 MAPT A…
68	Cellular localization	HEATR5B CCDC88C CDH3 GPR137B HSPB11 FTL GNAS TBC1D2 RANGAP1 RIMS4 RAB3D SERPINE1 GLRB P2RX3 STX2 PPARD CLTA OBSL1 UPF3B MAP2K2 EMC1 IFT22 MYO5C SLC6A11 RAN AMPD3 RDX IFT172 CDH13 TOM1L1 RPL37 USP6NL SIDT2 GPR158 ING1 OBSCN VPS37A KIT MYO1A TMEM129 MAP2K1 AKAP13 PYGO1 XCR1 CHMP6 SYNE3 PCARE MYADM GAS6 PROS1 RPS23 SLC4A5 MYO6 HTT SZT2 RYR2 IPO9 UBXN2B TRIM27 NFAM1 HBB RAB44 MMP12 RPL17 MAPT MIF CPS…
67	Immune system process	STAB1 ARID4A C6 KMT2C DPP8 GRAMD4 GPR137B FTL GNAS PSMA7 CLPTM1 RAB3D ARMC6 SERPINE1 IRF6 CCRL2 CXCR4 LY9 NT5C3A CLTA MC3R PREX1 BPIFB1 ACKR4 AMPD3 ABCB9 CEBPG LRRK1 EPHB1 SAMSN1 KIT XDH HTR6 ABCF3 RET NOD2 NLRC3 MAP2K1 ROR2 PYGO1 XCR1 MUC13 TLR1 TRAF6 EGR3 HCAR2 SPNS2 GAS6 PROS1 FFAR3 PDE2A ADA PKHD1L1 CHUK PVRIG TRIM27 NFAM1 RBM14 HLA-DOB HBB RAB44 MMP12 KMT2B MAPT MIF MUC5AC IL27RA
65	Anatomical structure morphogenesis	STAB1 CCDC88C ADGRA2 TNC HDAC7 CDH7 FAT1 GNAS SALL4 PSMA7 DHODH MMP15 LIG1 COMP SERPINE1 STX2 COL12A1 TNR CXCR4 RECK OBSL1 PREX1 RREB1 GFRA4 WNK4 FGD3 RDX IFT172 CDH13 AFG3L2 VLDLR SIDT2 OBSCN EPHB1 KIT XDH ALPL ZNF281 RET ILK BMP1 COL4A3 MAP2K1 ROR2 HOXD12 AKAP13 NPTX1 TRAF6 SYNE3 MYOZ1 AMBN EGR3 MYADM TSKU MRPL40 MYO6 ADA SZT2 RYR2 PAX9 CHUK TENM3 FOXL3 MMP12 MAPT
63	Regulation of multicellular organismal process	CACNA2D2 STAB1 ADGRA2 LTBP1 KMT2C HDAC7 CDH3 GPR137B KEAP1 GNAS CLPTM1 COMP SERPINE1 RAI1 P2RX3 PANX1 PPARD TNR CXCR4 LY9 RECK OBSL1 MC3R RREB1 GFRA4 WNK4 ASCL1 AFG3L2 IQSEC1 CEBPG EPHB1 KIT XDH RET ILK NOD2 NLRC3 BMP1 COL4A3 MAP2K1 ROR2 NPTX1 TLR1 TRAF6 MYOZ1 EGR3 PENK TSKU HCAR2 GAS6 PROS1 FFAR3 ESRRG ADA RYR2 CHUK TRIM27 NFAM1 MMP12 KMT2B MAPT MIF PLCL2
62	Cellular component biogenesis	HDAC7 ARHGEF10L VDAC3 CDH7 HSPB11 PLEKHG2 RANGAP1 PSMA7 P2RX3 STX2 MCM3 FARSB BBOF1 TENT4B CLTA OBSL1 PREX1 LRFN3 FGD3 IFT22 QRICH2 RAN ALDOB RDX IFT172 CDH13 AFG3L2 PELP1 RPL37 OBSCN EPHB1 VPS37A KIT XDH STARD9 STK36 ILK MYO1A PIP4K2C NLRC3 KCNV2 BMP1 FRMPD2 KCNS3 AKAP13 PYGO1 SYNPO2 CHMP6 MYOZ1 RPP25 MYADM GAS6 NDUFB1 RPS23 ARRDC1 HTT UBXN2B TRIM27 RBM14 RPL17 MAPT MIF
58	Catabolic process	CPS1 PNPLA6 GPR137B KEAP1 PSMA7 HAO1 MMP15 BCAT2 ACAD10 PPARD CUL9 APC2 AKR1A1 TENT4B NT5C3A CLTA PFKFB2 UPF3B MMP24 QRICH2 LPIN3 AMPD3 IAH1 ALDOB RDX TOM1L1 RPL37 VLDLR NRBF2 SIDT2 RETREG1 VPS37A XDH ENPP6 PIP4K2C NOD2 ECI1 PBK TMEM129 DDI1 SYNPO2 CHMP6 HCAR2 RPS23 PDE2A ADA ARRDC1 HTT GALT UBXN2B TRIM27 HBB MMP12 RPL17 MAPT ABCC1 DCP1B SESN2
55	System process	CACNA2D2 CPS1 GUCA2B CDH3 GNAS MYOM1 SGCG COMP GLRB P2RX3 TNR CXCR4 MC3R MMP24 WNK4 OR7C1 PRKRIP1 NPAS1 GUCY2D ASCL1 VLDLR SLC16A12 RETREG1 EPHB1 PPEF2 KIT SLC6A20 MYO1A NOD2 COL4A3 AKAP13 NPTX1 MUC13 RAX2 MYOZ1 PCARE PENK HCAR2 GAS6 FFAR3 PDE2A SLC4A5 MYO6 ADA HTT RYR2 PKHD1L1 OR2H2 CHUK HBB OR9G4 MAPT OR52E5 ABCC1 OR10X1
54	Regulation of developmental process	ST7 STAB1 ADGRA2 KMT2C HDAC7 CDH3 GPR137B KEAP1 GNAS PSMA7 CDK5RAP1 DHODH CLPTM1 COMP SERPINE1 RAI1 PPARD APC2 TNR PRAMEF12 CXCR4 RECK OBSL1 PREX1 RREB1 FGD3 RDX ASCL1 AFG3L2 VLDLR EPHB1 KIT XDH RET ILK BMP1 COL4A3 MAP2K1 ROR2 KRT2 TRAF6 SYNE3 MYOZ1 EGR3 MYADM TSKU GAS6 C1QL4 ADA PAX9 NFAM1 KMT2B MAPT MIF
53	Regulation of localization	CACNA2D2 ADGRA2 HDAC7 CDH3 ERBB3 GPR137B GNAS RANGAP1 RIMS4 MYOM1 RAB3D SERPINE1 P2RX3 PPARD RASGRF2 CXCR4 RECK PFKFB2 PREX1 RREB1 WNK4 MAP2K2 RAN RDX CDH13 CTTNBP2NL IQSEC1 SIDT2 FRMD4A KIT RET ILK NOD2 KCNV2 MAP2K1 ROR2 KCNS3 SYNPO2 XCR1 ERFE MYADM HCAR2 GAS6 FFAR3 MYO6 ADA HTT RYR2 UBXN2B TRIM27 MAPT MIF SESN2
47	Immune response	STAB1 C6 DPP8 GRAMD4 FTL GNAS PSMA7 RAB3D SERPINE1 IRF6 CCRL2 CXCR4 LY9 NT5C3A MC3R BPIFB1 ACKR4 AMPD3 CEBPG SAMSN1 KIT XDH HTR6 ABCF3 NOD2 NLRC3 XCR1 MUC13 TLR1 TRAF6 SPNS2 PROS1 FFAR3 ADA PKHD1L1 CHUK PVRIG TRIM27 NFAM1 RBM14 HLA-DOB HBB RAB44 MMP12 MIF MUC5AC IL27RA
46	Biological adhesion	STAB1 TNC CDH3 ERBB3 CDH7 FAT1 FAT2 GNAS COMP SERPINE1 COL12A1 PPARD CHST10 TNR IGSF21 CXCR4 LY9 OBSL1 PREX1 RREB1 MMP24 LRFN3 PDZD2 RDX CDH13 FBLN7 OBSCN EPHB1 KIT COL6A3 METAP1 RET ILK NOD2 COL4A3 COL6A5 TRAF6 AMBN EGR3 MYADM GAS6 ADA TENM3 HBB MMP12 IL27RA
46	Cell adhesion	STAB1 TNC CDH3 ERBB3 CDH7 FAT1 FAT2 GNAS COMP SERPINE1 COL12A1 PPARD CHST10 TNR IGSF21 CXCR4 LY9 OBSL1 PREX1 RREB1 MMP24 LRFN3 PDZD2 RDX CDH13 FBLN7 OBSCN EPHB1 KIT COL6A3 METAP1 RET ILK NOD2 COL4A3 COL6A5 TRAF6 AMBN EGR3 MYADM GAS6 ADA TENM3 HBB MMP12 IL27RA
45	Locomotion	ADGRA2 HDAC7 ERBB3 FAT1 FAT2 ALKBH1 SERPINE1 PPARD APC2 TNR CCRL2 CXCR4 RECK PREX1 RREB1 GFRA4 ACKR4 QRICH2 RDX ASCL1 CDH13 IQSEC1 VLDLR EPHB1 KIT HTR6 IP6K3 RET ILK NOD2 MAP2K1 ROR2 GPR37 SYNPO2 KRT2 XCR1 EGR3 MYADM SPNS2 GAS6 PROS1 ADA MMP12 MIF ABCC1
41	Cell motility	ADGRA2 HDAC7 ERBB3 FAT1 FAT2 ALKBH1 SERPINE1 PPARD APC2 TNR CCRL2 CXCR4 RECK PREX1 RREB1 ACKR4 QRICH2 RDX ASCL1 CDH13 IQSEC1 EPHB1 KIT HTR6 RET ILK NOD2 MAP2K1 ROR2 SYNPO2 KRT2 XCR1 EGR3 MYADM SPNS2 GAS6 PROS1 ADA MMP12 MIF ABCC1
41	Localization of cell	ADGRA2 HDAC7 ERBB3 FAT1 FAT2 ALKBH1 SERPINE1 PPARD APC2 TNR CCRL2 CXCR4 RECK PREX1 RREB1 ACKR4 QRICH2 RDX ASCL1 CDH13 IQSEC1 EPHB1 KIT HTR6 RET ILK NOD2 MAP2K1 ROR2 SYNPO2 KRT2 XCR1 EGR3 MYADM SPNS2 GAS6 PROS1 ADA MMP12 MIF ABCC1
37	Regulation of immune system process	C6 KMT2C GRAMD4 GPR137B GNAS PSMA7 CLPTM1 SERPINE1 MC3R BPIFB1 SAMSN1 KIT HTR6 NOD2 NLRC3 ROR2 MUC13 TLR1 TRAF6 EGR3 HCAR2 SPNS2 GAS6 PROS1 FFAR3 ADA CHUK PVRIG TRIM27 NFAM1 RBM14 HLA-DOB MMP12 KMT2B MIF MUC5AC IL27RA
35	Cell population proliferation	TNC CDH3 ERBB3 SALL4 COMP PPARD LIFR PRAMEF12 IRF6 RREB1 IFT172 ASCL1 CDH13 SIDT2 ING1 EPHB1 KIT XDH ILK NOD2 NLRC3 COL4A3 MAP2K1 ROR2 KRT2 TRAF6 AMBN EGR3 PENK GAS6 C1QL4 ADA MMP12 MIF IL27RA
34	Response to endogenous stimulus	CPS1 TNC LTBP1 GNAS RANGAP1 COMP P2RX3 PPARD LPIN3 FRS3 RDX ASCL1 CDH13 PELP1 CGN KIT HTR6 ALPL ILK PIP4K2C NOD2 ROR2 ERFE EGR3 PENK FFAR3 PDE2A ESRRG RYR2 CHUK RBM14 MAPT ABCC1 SESN2
29	Reproduction	ARID4A TNC HSPB11 GNAS SBF1 ALKBH1 DHODH GLRB PANX1 STX2 PPARD RECK OR7C1 QRICH2 NPAS1 KIT ALPL MTNR1A MAP2K1 ROR2 PYGO1 DMRTA1 SPATA31E1 CCDC87 PIWIL3 ADA OR2H2 MYCBP TRIM27
29	Reproductive process	ARID4A TNC HSPB11 GNAS SBF1 ALKBH1 DHODH GLRB PANX1 STX2 PPARD RECK OR7C1 QRICH2 NPAS1 KIT ALPL MTNR1A MAP2K1 ROR2 PYGO1 DMRTA1 SPATA31E1 CCDC87 PIWIL3 ADA OR2H2 MYCBP TRIM27
28	Biological process involved in interspecies interaction between organisms	STAB1 CPS1 C6 PSMA7 SERPINE1 PPARD IRF6 CXCR4 LY9 NT5C3A BPIFB1 LOXL1 CEBPG ABCF3 ALPL NOD2 NLRC3 MUC13 TLR1 TRAF6 PENK GAS6 CHUK TRIM27 RBM14 MMP12 MIF MUC5AC
27	Response to biotic stimulus	STAB1 CPS1 C6 PSMA7 SERPINE1 PPARD IRF6 CXCR4 LY9 NT5C3A BPIFB1 LOXL1 CEBPG ABCF3 ALPL NOD2 NLRC3 MUC13 TLR1 TRAF6 PENK CHUK TRIM27 RBM14 MMP12 MIF MUC5AC
27	Response to other organism	STAB1 CPS1 C6 PSMA7 SERPINE1 PPARD IRF6 CXCR4 LY9 NT5C3A BPIFB1 LOXL1 CEBPG ABCF3 ALPL NOD2 NLRC3 MUC13 TLR1 TRAF6 PENK CHUK TRIM27 RBM14 MMP12 MIF MUC5AC
26	Multi-organism process	ARID4A HSPB11 GNAS SBF1 DHODH GLRB PANX1 STX2 PPARD CXCR4 RECK OR7C1 RAN VPS37A KIT MTNR1A PYGO1 DMRTA1 SPATA31E1 CCDC87 GAS6 PIWIL3 ADA OR2H2 MYCBP TRIM27
25	Anatomical structure formation involved in morphogenesis	STAB1 ADGRA2 HDAC7 GNAS SALL4 MMP15 SERPINE1 COL12A1 CXCR4 RECK OBSL1 IFT172 CDH13 OBSCN EPHB1 RET ILK COL4A3 MAP2K1 ROR2 AKAP13 TRAF6 MYOZ1 EGR3 ADA
24	Leukocyte activation	GPR137B FTL CLPTM1 RAB3D LY9 PREX1 AMPD3 CEBPG EPHB1 SAMSN1 KIT NOD2 NLRC3 TLR1 TRAF6 EGR3 GAS6 ADA NFAM1 HBB RAB44 MAPT MIF IL27RA
23	Immune system development	ARID4A KMT2C GPR137B PSMA7 CLPTM1 ARMC6 LY9 PREX1 CEBPG LRRK1 KIT RET MAP2K1 ROR2 PYGO1 TRAF6 EGR3 SPNS2 GAS6 PDE2A ADA NFAM1 KMT2B
22	Regulation of locomotion	ADGRA2 HDAC7 ERBB3 SERPINE1 PPARD CXCR4 RECK PREX1 RREB1 RDX CDH13 IQSEC1 KIT RET ILK NOD2 ROR2 SYNPO2 MYADM GAS6 ADA MIF
22	Multi-organism reproductive process	ARID4A HSPB11 GNAS SBF1 DHODH GLRB PANX1 STX2 PPARD RECK OR7C1 KIT MTNR1A PYGO1 DMRTA1 SPATA31E1 CCDC87 PIWIL3 ADA OR2H2 MYCBP TRIM27
21	Growth	EXTL3 TNC EVC GNAS ALKBH1 SALL4 COMP RAI1 PPARD TNR CXCR4 AFG3L2 ING1 ILK AKAP13 BNC2 MYOZ1 TSKU GAS6 MAPT SESN2
21	Response to abiotic stimulus	TNC PSMA7 DNAJC2 P2RX3 PPARD CXCR4 MMP24 GUCY2D ASCL1 PSPH EPHB1 KIT METAP1 SCARA3 PBK PENK PDE2A ADA HTT RYR2 MAPT
21	Taxis	ADGRA2 ALKBH1 SERPINE1 TNR CCRL2 CXCR4 PREX1 GFRA4 ACKR4 CDH13 VLDLR EPHB1 KIT RET NOD2 MAP2K1 XCR1 EGR3 GAS6 MIF ABCC1
20	Developmental process involved in reproduction	ARID4A TNC HSPB11 SBF1 ALKBH1 PANX1 PPARD OR7C1 KIT ALPL MAP2K1 ROR2 PYGO1 DMRTA1 SPATA31E1 CCDC87 PIWIL3 ADA MYCBP TRIM27
20	Regulation of cell adhesion	TNC ERBB3 SERPINE1 TNR CXCR4 PREX1 RREB1 LRFN3 RDX CDH13 RET ILK NOD2 TRAF6 EGR3 MYADM ADA TENM3 MMP12 IL27RA
18	Sexual reproduction	ARID4A HSPB11 SBF1 GLRB PANX1 STX2 OR7C1 KIT MTNR1A PYGO1 DMRTA1 SPATA31E1 CCDC87 PIWIL3 ADA OR2H2 MYCBP TRIM27
17	Multicellular organism reproduction	ARID4A HSPB11 SBF1 PANX1 PPARD OR7C1 NPAS1 KIT MTNR1A PYGO1 DMRTA1 SPATA31E1 CCDC87 PIWIL3 ADA MYCBP TRIM27
17	Developmental growth	TNC EVC GNAS ALKBH1 SALL4 COMP RAI1 PPARD TNR CXCR4 AFG3L2 ILK AKAP13 BNC2 MYOZ1 TSKU MAPT
17	Multicellular organismal reproductive process	ARID4A HSPB11 SBF1 PANX1 PPARD OR7C1 NPAS1 KIT MTNR1A PYGO1 DMRTA1 SPATA31E1 CCDC87 PIWIL3 ADA MYCBP TRIM27
16	Immune effector process	C6 FTL RAB3D LY9 AMPD3 CEBPG KIT NOD2 TRAF6 PROS1 FFAR3 ADA NFAM1 HBB RAB44 MIF
16	Cell cycle process	RANGAP1 PSMA7 LIG1 MCM3 CUL9 OBSL1 RAN RDX TOM1L1 STARD9 ALKBH4 CHMP6 HTT UBXN2B RBM14 TEN1
16	Regulation of cellular component biogenesis	ARHGEF10L VDAC3 PLEKHG2 PREX1 LRFN3 RDX EPHB1 KIT PIP4K2C NLRC3 SYNPO2 MYADM HTT TRIM27 RBM14 MAPT
15	Behavior	GLRB P2RX3 TNR MC3R NPAS1 MYG1 VLDLR KIT MTNR1A GPR37 DMRTA1 PENK ADA HTT MAPT
15	Detection of stimulus	CXCR4 MMP24 OR7C1 GUCY2D EPHB1 PPEF2 KIT METAP1 NOD2 TLR1 RYR2 OR2H2 OR9G4 OR52E5 OR10X1
14	Autophagy	GPR137B KEAP1 NRBF2 RETREG1 VPS37A PIP4K2C NOD2 SYNPO2 CHMP6 HTT UBXN2B TRIM27 MAPT SESN2
13	Regulation of growth	EXTL3 GNAS RAI1 PPARD TNR CXCR4 AFG3L2 ING1 ILK MYOZ1 GAS6 MAPT SESN2
12	Activation of immune response	C6 PSMA7 NOD2 MUC13 TRAF6 PROS1 ADA CHUK PVRIG NFAM1 RBM14 MUC5AC
12	Leukocyte migration	SERPINE1 CXCR4 PREX1 KIT RET NOD2 ROR2 SPNS2 GAS6 PROS1 ADA MIF
9	Cell growth	EXTL3 PPARD TNR CXCR4 ING1 ILK AKAP13 MAPT SESN2
8	Maintenance of location	LTBP1 KEAP1 FTL RANGAP1 PPARD XCR1 HTT RYR2
7	Antigen processing and presentation	PSMA7 CLTA ABCB9 NOD2 TRAF6 CHUK HLA-DOB
7	Methylation	ARID4A KMT2C RAB3D VIRMA COPRS TRMT12 KMT2B
6	Rhythmic process	SERPINE1 RAI1 MC3R MTNR1A EGR3 ADA
6	Circadian rhythm	SERPINE1 RAI1 MC3R MTNR1A EGR3 ADA
6	Locomotory behavior	GLRB TNR MC3R MYG1 GPR37 PENK
5	Detoxification	AKR1A1 GPX8 CCS HBB SESN2
5	Cellular detoxification	AKR1A1 GPX8 CCS HBB SESN2
4	Myeloid cell homeostasis	ARID4A CEBPG KIT HCAR2
4	Production of molecular mediator of immune response	KIT NOD2 TRAF6 FFAR3
4	Pigmentation	CDH3 KIT SPNS2 SZT2
4	Multi-multicellular organism process	GNAS DHODH PPARD RECK
3	Leukocyte homeostasis	HCAR2 SPNS2 ADA
3	Acrosome reaction	GLRB STX2 CCDC87
3	Response to activity	PPARD CXCR4 RYR2
3	Reproductive behavior	NPAS1 MTNR1A DMRTA1
3	Regulation of behavior	MC3R PENK ADA
3	Regulation of plasma lipoprotein particle levels	CLTA VLDLR BMP1
3	Maintenance of cell number	SALL4 MMP24 KIT
3	Regulation of hemostasis	COMP SERPINE1 PROS1
2	Cell killing	CEBPG TRIM27
2	Cell aggregation	BMP1 ROR2
2	Cartilage condensation	BMP1 ROR2
2	Protein folding	DNAJC2 ALG12
2	Neurotransmitter secretion	RIMS4 STX2
2	Rhythmic behavior	MC3R ADA
2	Synaptic vesicle exocytosis	RIMS4 STX2
2	Hormone metabolic process	BACE2 FFAR3
2	Multi-organism cellular process	CXCR4 GAS6
2	Multi-organism localization	RAN VPS37A
2	Regulation of reproductive process	CCDC87 ADA
1	Biological phase	CDH3
1	Leukocyte mediated cytotoxicity	CEBPG
1	Behavioral defense response	PENK
1	Spermatid nucleus differentiation	PYGO1
1	Feeding behavior	MC3R
1	Cytolysis	C6
1	Regulation of cell killing	TRIM27
1	Synaptic vesicle fusion to presynaptic active zone membrane	STX2
1	Killing of cells of other organism	TRIM27
1	Locomotion involved in locomotory behavior	GPR37
1	Modulation of process of other organism	TRIM27
1	Regulation of circadian rhythm	ADA
1	Muscle adaptation	MYOZ1
1	Response to estrogen	PELP1
