## Supplementary material for "High genetic load without purging in a diverse species-at-risk": Gene Ontology results: NWB_GO_Groups_MF.csv

N	High level GO category	Genes
68	Small molecule binding	CPS1 ABCF2 AIFM2 ERBB3 VDAC3 NOA1 GNAS HAO1 DHODH LIG1 RAB3D DHX15 GLRB P2RX3 ACAD10 PPARD MCM3 CUL9 FARSB ABCC11 NT5C3A PFKFB2 MOCS3 WNK4 MAP2K2 IFT22 MYO5C RAN GUCY2D IGHMBP2 ALDOB TTLL7 AFG3L2 OSBPL10 ABCB9 LRRK1 ABCA9 ABCA10 OBSCN EPHB1 KIT XDH MRAS STARD9 ABCF3 IP6K3 STK36 RET ILK MYO1A PIP4K2C NOD2 NLRC3 PBK MAP2K1 ROR2 RPS6KB2 OGFOD3 PDE2A MYO6 ADA RYR2 CHUK HBB RAB44 EPHB6 ABCC1 PLCL2
60	Carbohydrate derivative binding	STAB1 CPS1 ABCF2 TNC ERBB3 NOA1 GNAS HAO1 DHODH LIG1 RAB3D COMP DHX15 P2RX3 MCM3 CUL9 FARSB ABCC11 PFKFB2 MOCS3 WNK4 MAP2K2 IFT22 MYO5C GFPT2 RAN GUCY2D IGHMBP2 TTLL7 AFG3L2 FBLN7 ABCB9 LRRK1 ABCA9 ABCA10 OBSCN EPHB1 KIT MRAS STARD9 ABCF3 IP6K3 STK36 RET ILK MYO1A PIP4K2C NOD2 NLRC3 PBK MAP2K1 ROR2 RPS6KB2 PDE2A MYO6 ADA CHUK RAB44 EPHB6 ABCC1
55	Transferase activity	EXTL3 LTBP1 KMT2C ERBB3 FDFT1 CDK5RAP1 DTWD1 BCAT2 NAT9 GALNT7 CUL9 CHST10 MAPKAP1 TENT4B PDZRN3 NT5C3A PFKFB2 MOCS3 WNK4 MAP2K2 GFPT2 GUCY2D PIGM TRIM7 CSGALNACT1 QTRT2 LRRK1 OBSCN EPHB1 KIT FDPS IP6K3 STK36 RET ILK PIP4K2C PBK TMEM129 MAP2K1 ROR2 B3GALNT1 AKAP13 TRAF6 RPS6KB2 ALG12 TRMT12 A3GALT2 GPAT2 ELOVL2 CHUK GALT TRIM27 KMT2B EPHB6 TADA2A
55	Hydrolase activity	CPS1 PNPLA6 ABCF2 PHLPP2 HDAC7 ADAM7 DPP8 GNAS SBF1 ALKBH1 PSMA7 MMP15 RAB3D PLPPR2 DHX15 ACAD10 MCM3 ABCC11 NT5C3A PFKFB2 MMP24 IFT22 RAN IGHMBP2 LPIN3 AMPD3 IAH1 TMEM62 MYG1 AFG3L2 PSPH ABCB9 LRRK1 ABCA10 PPEF2 MRAS ABCF3 ALPL CAPN13 METAP1 ENPP6 BMP1 DDI1 TLR1 RPP25 BACE2 PDE2A MAN2A2 ADA NYNRIN RAB44 MMP12 ABCC1 PLCL2 DCP1B
49	Molecular function regulator	CCDC88C ARHGAP31 GUCA2B ERBB3 NUCB2 ARHGEF10L GNAS GCN1 PLEKHG2 TBC1D2 SBF1 RANGAP1 ALKBH1 MMP15 PPP1R37 SERPINE1 RASGRF2 RECK PREX1 MMP24 WNK4 MAP2K2 FGD3 PRKRIP1 DOCK6 TOM1L1 IQSEC1 RPL37 USP6NL OBSCN MRAS COL6A3 ELFN2 BMP1 COL4A3 MAP2K1 KCNS3 AKAP13 MYOZ1 AMBN ERFE PENK GAS6 PROS1 PINLYP TEN1 MIF DCP1B ARHGEF5
46	Molecular transducer activity	ADGRA2 LTBP1 ERBB3 GLRB P2RX3 PPARD LIFR CCRL2 CXCR4 RECK MC3R GFRA4 MAP2K2 OR7C1 ACKR4 GUCY2D VLDLR GPR158 GPR26 EPHB1 KIT HTR6 RET NOD2 PBK MTNR1A MAP2K1 ROR2 GPR37 GRIK1 XCR1 TLR1 HCAR2 FFAR3 ESRRG PKHD1L1 OR2H2 PVRIG VN1R4 NFAM1 HLA-DOB OR9G4 EPHB6 OR52E5 OR10X1 IL27RA
46	Signaling receptor activity	ADGRA2 LTBP1 ERBB3 GLRB P2RX3 PPARD LIFR CCRL2 CXCR4 RECK MC3R GFRA4 MAP2K2 OR7C1 ACKR4 GUCY2D VLDLR GPR158 GPR26 EPHB1 KIT HTR6 RET NOD2 PBK MTNR1A MAP2K1 ROR2 GPR37 GRIK1 XCR1 TLR1 HCAR2 FFAR3 ESRRG PKHD1L1 OR2H2 PVRIG VN1R4 NFAM1 HLA-DOB OR9G4 EPHB6 OR52E5 OR10X1 IL27RA
40	Enzyme regulator activity	CCDC88C ARHGAP31 GUCA2B ERBB3 NUCB2 ARHGEF10L GNAS GCN1 PLEKHG2 TBC1D2 SBF1 RANGAP1 MMP15 PPP1R37 SERPINE1 RASGRF2 RECK PREX1 MMP24 MAP2K2 FGD3 PRKRIP1 DOCK6 TOM1L1 IQSEC1 RPL37 USP6NL OBSCN COL6A3 ELFN2 COL4A3 MAP2K1 AKAP13 MYOZ1 GAS6 PROS1 PINLYP TEN1 DCP1B ARHGEF5
39	Transporter activity	CACNA2D2 ABCF2 VDAC3 NIPAL2 SFXN3 GLRB P2RX3 PANX1 ABCC11 SLC25A51 SLC25A16 SLC36A1 SLC6A11 SLC14A1 OSBPL10 SLC26A1 SLC10A4 SIDT2 ABCB9 SLC16A12 ABCA9 ABCA10 ABCF3 CYB561A3 SLC6A20 SLC7A13 KCNV2 KCNS3 GRIK1 GJD4 SPNS2 NDUFB1 SLC22A10 SLC18A3 SLC4A5 RYR2 ASIC5 ABCC1 NIPA1
38	Transmembrane transporter activity	CACNA2D2 ABCF2 VDAC3 NIPAL2 SFXN3 GLRB P2RX3 PANX1 ABCC11 SLC25A51 SLC25A16 SLC36A1 SLC6A11 SLC14A1 SLC26A1 SLC10A4 SIDT2 ABCB9 SLC16A12 ABCA9 ABCA10 ABCF3 CYB561A3 SLC6A20 SLC7A13 KCNV2 KCNS3 GRIK1 GJD4 SPNS2 NDUFB1 SLC22A10 SLC18A3 SLC4A5 RYR2 ASIC5 ABCC1 NIPA1
31	Protein-containing complex binding	STAB1 CPS1 GNAS GCN1 CDK5RAP1 MYOM1 COMP DNAJC2 GLRB PANX1 CLTA MYO5C MTRES1 PTCD3 IGHMBP2 CDH13 VLDLR SIDT2 CEBPG EPHB1 ILK MYO1A NOD2 COL4A3 CHMP6 SYNE3 MYO6 CHUK HLA-DOB MMP12 MAPT
24	DNA-binding transcription factor activity	SALL4 GLIS3 PPARD IRF6 PROX2 RREB1 NPAS1 ASCL1 ZNF256 CEBPG ZNF281 EN2 ZBTB39 HIC2 HOXD12 RAX2 DMRTA1 EGR3 RFX7 ZKSCAN4 ZNF33A ESRRG PAX9 FOXL3
20	Lipid binding	CPS1 PPARD MAPKAP1 PREX1 BPIFB1 SYT16 ZCCHC2 OSBPL10 IQSEC1 OBSCN STARD9 ZFYVE28 AMER2 FRMPD2 TLR1 GAS6 FFAR3 BPIFB4 ESRRG MAPT
19	Structural molecule activity	TNC LTBP1 MYOM1 COMP PANX1 STX2 COL12A1 CLTA UPF3B RPL37 OBSCN COL6A3 COL4A3 COL6A5 KRT2 AMBN RPS23 RPL17 MUC5AC
18	Oxidoreductase activity	STAB1 AIFM2 ALKBH1 HAO1 DHODH ACAD10 AKR1A1 LOXL1 XDH ALKBH4 CYB561A3 GPX8 CCS OGFOD3 NDUFB1 SDR42E1 HBB SESN2
13	Guanyl-nucleotide exchange factor activity	CCDC88C NUCB2 ARHGEF10L PLEKHG2 SBF1 RASGRF2 PREX1 FGD3 DOCK6 IQSEC1 OBSCN AKAP13 ARHGEF5
11	Molecular adaptor activity	STX2 OBSL1 MAP2K2 FRMD4A MAP2K1 AKAP13 SYNPO2 SYNE3 GAS6 ARRDC1 MAPT
9	Extracellular matrix structural constituent	TNC LTBP1 COMP COL12A1 COL6A3 COL4A3 COL6A5 AMBN MUC5AC
7	Signaling receptor regulator activity	ALKBH1 BMP1 AMBN ERFE PENK GAS6 MIF
7	Amide binding	CLTA MC3R NOD2 GPR37 TLR1 RPS6KB2 RYR2
7	Receptor ligand activity	ALKBH1 BMP1 AMBN ERFE PENK GAS6 MIF
6	Carbohydrate binding	GALNT7 ALDOB CLEC4F ASGR2 OGFOD3 MAN2A2
5	Ligase activity	CPS1 LIG1 FARSB MOCS3 TTLL7
4	Electron transfer activity	AIFM2 AKR1A1 XDH NDUFB1
4	Antioxidant activity	GPX8 CCS HBB SESN2
4	Lyase activity	ALKBH1 GUCY2D ALDOB ECI1
3	Structural constituent of ribosome	RPL37 RPS23 RPL17
3	MAP kinase kinase activity	MAP2K2 PBK MAP2K1
3	Isomerase activity	MRI1 ECI1 MIF
3	Hormone binding	MC3R CDH13 MTNR1A
3	Xenobiotic transmembrane transporter activity	ABCC11 SLC36A1 ABCC1
3	Modified amino acid binding	CPS1 OSBPL10 GAS6
3	Sulfur compound binding	COMP FBLN7 RYR2
2	Chemoattractant activity	ALKBH1 MIF
2	Peroxidase activity	GPX8 HBB
2	Nuclear receptor activity	PPARD ESRRG
2	Structural constituent of muscle	MYOM1 OBSCN
2	Channel regulator activity	WNK4 KCNS3
2	Deaminase activity	AMPD3 ADA
2	Demethylase activity	ALKBH1 ALKBH4
2	Metal cluster binding	CDK5RAP1 XDH
1	G protein activity	MRAS
1	Translation regulator activity	GCN1
1	Superoxide dismutase activity	CCS
1	Structural constituent of cytoskeleton	KRT2
1	Neurotransmitter transmembrane transporter activity	SLC18A3
1	Odorant binding	OR9G4
1	IkappaB kinase activity	CHUK
1	Cyclase activity	GUCY2D
1	Structural constituent of nuclear pore	UPF3B
1	Oxygen binding	HBB
1	Structural constituent of skin epidermis	KRT2
1	Hemoglobin binding	HBB
1	Sulfiredoxin activity	SESN2
1	Neurotransmitter binding	SLC6A11
1	Microfibril binding	LTBP1
1	Translation regulator activity, nucleic acid binding	GCN1
