## Supplementary material for "High genetic load without purging in a diverse species-at-risk": Gene Ontology results: PMG_enrichment_all_BP.csv

Enrichment FDR	nGenes	Pathway Genes	Fold Enrichment	Pathway	URL	Genes
0.103746604	52	1553	1.813044403	Cytoskeleton organization	http://amigo.geneontology.org/amigo/term/GO:0007010	CCDC88C PHLDB1 AKAP11 CUL7 ASPM ZW10 SLC9A1 AAAS NRP1 ELMO3 TUBB4A BCCIP RANGRF PDCL3 RND3 ARHGEF2 SORBS3 VASP MACF1 SNX9 CAMSAP1 PAK6 ACTR2 IQSEC1 PLK2 INCENP OBSCN TTN STARD9 PCNT LMOD1 PLXNB1 ILK WEE1 CORO6 CCDC88B XIRP1 KRT74 DNAI2 CFAP46 TUBAL3 MYADM SYNM RP1L1 TUBA8 TOGARAM2 NCKIPSD FAM187A MICAL3 FIGNL2 MAPT CEP20
0.144515797	27	705	2.073725173	Microtubule cytoskeleton organization	http://amigo.geneontology.org/amigo/term/GO:0000226	CCDC88C PHLDB1 CUL7 ASPM ZW10 AAAS TUBB4A BCCIP RANGRF ARHGEF2 CAMSAP1 PLK2 INCENP STARD9 PCNT WEE1 CCDC88B DNAI2 CFAP46 TUBAL3 RP1L1 TUBA8 TOGARAM2 FAM187A FIGNL2 MAPT CEP20
0.144515797	7	67	5.657177296	Aminoglycan catabolic process	http://amigo.geneontology.org/amigo/term/GO:0006026	SLC9A1 CEMIP IDUA CHI3L1 CHIA HSPG2 ACAN
0.144515797	4	18	12.03272631	Female genitalia development	http://amigo.geneontology.org/amigo/term/GO:0030540	LRP2 WNT5A SRD5A1 LHX1
0.144515797	3	8	20.30522565	Negative regulation of granulocyte differentiation	http://amigo.geneontology.org/amigo/term/GO:0030853	ZBTB46 C1QC TRIB1
0.144515797	30	757	2.145862685	Cell junction organization	http://amigo.geneontology.org/amigo/term/GO:0034330	LAMA3 HDAC7 CDH3 CDH19 SLC9A1 NRP1 PPFIBP1 WNT5A PCDH17 C3 VASP FLRT3 MACF1 ACTR2 AFG3L2 IQSEC1 LRRC4C LRFN2 C1QC PLXNB1 ILK SETD5 GRM5 CEL DOK7 LRRN1 CD151 AJM1 DLG5 MAPT
0.144515797	3	7	23.20597218	Very long-chain fatty acid catabolic process	http://amigo.geneontology.org/amigo/term/GO:0042760	ABCD4 SLC27A2 SLC27A4
0.144515797	5	29	9.335735933	Neuron projection arborization	http://amigo.geneontology.org/amigo/term/GO:0140058	LRP2 NRP1 WNT5A MACF1 PAK6
0.144515797	3	7	23.20597218	Regulation of protein kinase C activity	http://amigo.geneontology.org/amigo/term/GO:1900019	CEMIP WNT5A ROR2
0.144515797	3	7	23.20597218	Positive regulation of protein kinase C activity	http://amigo.geneontology.org/amigo/term/GO:1900020	CEMIP WNT5A ROR2
