## Supplementary material for "High genetic load without purging in a diverse species-at-risk": Gene Ontology results: PMG_enrichment_all_MF.csv

Enrichment FDR	nGenes	Pathway Genes	Fold Enrichment	Pathway	URL	Genes
0.112689793	4	26	8.330348986	G protein-coupled chemoattractant receptor activity	http://amigo.geneontology.org/amigo/term/GO:0001637	CCRL2 CXCR4 CXCR5 XCR1
0.112689793	8	101	4.288892547	Cytokine receptor activity	http://amigo.geneontology.org/amigo/term/GO:0004896	LIFR LEPR CCRL2 CXCR4 GFRA4 CXCR5 XCR1 CRLF2
0.112689793	4	26	8.330348986	Chemokine receptor activity	http://amigo.geneontology.org/amigo/term/GO:0004950	CCRL2 CXCR4 CXCR5 XCR1
0.112689793	9	139	3.505938242	Calcium ion transmembrane transporter activity	http://amigo.geneontology.org/amigo/term/GO:0015085	CACNA2D2 PANX1 SLC24A4 TRPM8 TMC1 LETM1 TPCN1 CACNA1E CACNA2D4
0.112689793	4	23	9.416916245	C-C chemokine receptor activity	http://amigo.geneontology.org/amigo/term/GO:0016493	CCRL2 CXCR4 CXCR5 XCR1
0.112689793	10	160	3.384204276	Cytokine binding	http://amigo.geneontology.org/amigo/term/GO:0019955	NRP1 LIFR LEPR CCRL2 CXCR4 LRRC32 CXCR5 XCR1 TSKU CRLF2
0.112689793	4	24	9.024544735	C-C chemokine binding	http://amigo.geneontology.org/amigo/term/GO:0019957	CCRL2 CXCR4 CXCR5 XCR1
0.112689793	13	262	2.686696524	Phosphatidylinositol binding	http://amigo.geneontology.org/amigo/term/GO:0035091	OSBPL5 TULP3 SLC9A1 PITPNM1 SNX21 SNX9 RUBCN OBSCN AMER3 ANKFY1 TPCN1 VEPH1 MAPT
0.112689793	11	176	3.384204276	Phosphatidylinositol phosphate binding	http://amigo.geneontology.org/amigo/term/GO:1901981	OSBPL5 TULP3 SLC9A1 SNX21 RUBCN OBSCN AMER3 ANKFY1 TPCN1 VEPH1 MAPT
0.15166603	5	48	5.640340459	Voltage-gated calcium channel activity	http://amigo.geneontology.org/amigo/term/GO:0005245	CACNA2D2 TMC1 TPCN1 CACNA1E CACNA2D4
0.151682834	8	123	3.521773555	Calcium channel activity	http://amigo.geneontology.org/amigo/term/GO:0005262	CACNA2D2 PANX1 SLC24A4 TRPM8 TMC1 TPCN1 CACNA1E CACNA2D4
0.156446038	9	161	3.026865936	Peptide receptor activity	http://amigo.geneontology.org/amigo/term/GO:0001653	CCRL2 CXCR4 MC3R CXCR5 GALR1 BDKRB2 GPR37L1 RXFP4 XCR1
0.156446038	40	1364	1.587896434	Transporter activity	http://amigo.geneontology.org/amigo/term/GO:0005215	CACNA2D2 SLC30A9 OSBPL5 ABCF2 LRP2 GRAMD1A FXYD3 SLC9A1 SLC26A3 TUSC3 KCNT1 P2RX3 PANX1 PITPNM1 ABCD4 SLC35B3 SLC6A11 SLC24A4 SLC27A2 TRPM8 SLC26A1 SLC45A1 SLC6A18 TMC1 TMEM63C SLC27A4 KCNG4 LETM1 LRRC8C ZDHHC13 GJD4 GABRR3 ATP6V0C TPCN1 SLC18A3 NDUFA4 GJB5 CACNA1E SLC29A3 CACNA2D4
0.156446038	2	5	21.65890736	Acetylesterase activity	http://amigo.geneontology.org/amigo/term/GO:0008126	ABHD2 CEL
0.156446038	9	157	3.103983539	G protein-coupled peptide receptor activity	http://amigo.geneontology.org/amigo/term/GO:0008528	CCRL2 CXCR4 MC3R CXCR5 GALR1 BDKRB2 GPR37L1 RXFP4 XCR1
0.156446038	29	909	1.727470609	Ion transmembrane transporter activity	http://amigo.geneontology.org/amigo/term/GO:0015075	CACNA2D2 SLC30A9 FXYD3 SLC9A1 SLC26A3 TUSC3 KCNT1 P2RX3 PANX1 SLC35B3 SLC6A11 SLC24A4 TRPM8 SLC26A1 SLC45A1 TMC1 TMEM63C SLC27A4 KCNG4 LETM1 LRRC8C ZDHHC13 GABRR3 ATP6V0C TPCN1 SLC18A3 NDUFA4 CACNA1E CACNA2D4
0.156446038	4	33	6.563305262	Chemokine binding	http://amigo.geneontology.org/amigo/term/GO:0019956	CCRL2 CXCR4 CXCR5 XCR1
0.166271247	2	6	18.04908947	Leukemia inhibitory factor receptor activity	http://amigo.geneontology.org/amigo/term/GO:0004923	LIFR CRLF2
0.166271247	2	6	18.04908947	Oncostatin-M receptor activity	http://amigo.geneontology.org/amigo/term/GO:0004924	LIFR CRLF2
0.166271247	3	18	9.024544735	Long-chain fatty acid transporter activity	http://amigo.geneontology.org/amigo/term/GO:0005324	ABCD4 SLC27A2 SLC27A4
0.166271247	25	770	1.758028195	Calcium ion binding	http://amigo.geneontology.org/amigo/term/GO:0005509	CDH3 CDH19 LRP2 TUBB4A PITPNM1 PCDH17 MACF1 DSC3 HSPG2 CRNN FBLN7 ADAM8 TTN ACAN PLA2G4D RASEF FAT3 LETM1 CANT1 UMODL1 OTOL1 PROS1 CACNA1E DOC2B TPO
0.166271247	25	771	1.755748003	Inorganic molecular entity transmembrane transporter activity	http://amigo.geneontology.org/amigo/term/GO:0015318	CACNA2D2 FXYD3 SLC9A1 SLC26A3 TUSC3 KCNT1 P2RX3 PANX1 SLC6A11 SLC24A4 TRPM8 SLC26A1 SLC45A1 TMC1 TMEM63C KCNG4 LETM1 LRRC8C ZDHHC13 GABRR3 ATP6V0C TPCN1 NDUFA4 CACNA1E CACNA2D4
0.166271247	2	6	18.04908947	Short-chain carboxylesterase activity	http://amigo.geneontology.org/amigo/term/GO:0034338	ABHD2 CEL
0.166271247	7	109	3.477347512	Phosphatidylinositol bisphosphate binding	http://amigo.geneontology.org/amigo/term/GO:1902936	TULP3 SLC9A1 SNX21 OBSCN AMER3 TPCN1 MAPT
0.17035404	22	653	1.824257129	ATP-dependent activity	http://amigo.geneontology.org/amigo/term/GO:0140657	ABCF2 SLC26A3 MCM9 PIKFYVE ABCD4 TRAP1 MACF1 TOR1B KIF12 SLC27A2 AFG3L2 SLC26A1 TDRD9 STARD9 SMC6 SLC27A4 DNAI2 ATP6V0C BLM FIGNL2 PSMC4 DDX51
0.174352658	25	784	1.726634834	Structural molecule activity	http://amigo.geneontology.org/amigo/term/GO:0005198	LAMA3 TUBB4A PANX1 STX2 NUP155 SORBS3 RPL5 MACF1 CHI3L1 ACTR2 FRAS1 HSPG2 RPL37 OBSCN TTN ACAN SNTB1 COL6A5 UMODL1 TUBAL3 SYNM OTOL1 TUBA8 RPL12 MUC5AC
0.174352658	17	468	1.966887955	Phospholipid binding	http://amigo.geneontology.org/amigo/term/GO:0005543	OSBPL5 TULP3 SLC9A1 PITPNM1 WNT5A GLE1 SNX21 SNX9 RUBCN OBSCN PLA2G4D AMER3 ANKFY1 TPCN1 VEPH1 DOC2B MAPT
0.174352658	2	7	15.47064812	Oxysterol binding	http://amigo.geneontology.org/amigo/term/GO:0008142	OSBPL5 GPR183
0.174352658	18	509	1.914834639	Channel activity	http://amigo.geneontology.org/amigo/term/GO:0015267	CACNA2D2 FXYD3 KCNT1 P2RX3 PANX1 SLC24A4 TRPM8 TMC1 TMEM63C KCNG4 LRRC8C GJD4 GABRR3 ATP6V0C TPCN1 GJB5 CACNA1E CACNA2D4
0.174352658	18	509	1.914834639	Passive transmembrane transporter activity	http://amigo.geneontology.org/amigo/term/GO:0022803	CACNA2D2 FXYD3 KCNT1 P2RX3 PANX1 SLC24A4 TRPM8 TMC1 TMEM63C KCNG4 LRRC8C GJD4 GABRR3 ATP6V0C TPCN1 GJB5 CACNA1E CACNA2D4
0.174352658	36	1248	1.561940435	Transmembrane transporter activity	http://amigo.geneontology.org/amigo/term/GO:0022857	CACNA2D2 SLC30A9 ABCF2 FXYD3 SLC9A1 SLC26A3 TUSC3 KCNT1 P2RX3 PANX1 ABCD4 SLC35B3 SLC6A11 SLC24A4 SLC27A2 TRPM8 SLC26A1 SLC45A1 SLC6A18 TMC1 TMEM63C SLC27A4 KCNG4 LETM1 LRRC8C ZDHHC13 GJD4 GABRR3 ATP6V0C TPCN1 SLC18A3 NDUFA4 GJB5 CACNA1E SLC29A3 CACNA2D4
0.174352658	6	88	3.69185921	Hormone binding	http://amigo.geneontology.org/amigo/term/GO:0042562	LRP2 LEPR ECE1 MC3R ABHD2 GALR1
0.188895419	2	8	13.5368171	Ciliary neurotrophic factor receptor activity	http://amigo.geneontology.org/amigo/term/GO:0004897	LIFR CRLF2
0.188895419	9	186	2.620029117	Extracellular matrix structural constituent	http://amigo.geneontology.org/amigo/term/GO:0005201	LAMA3 CHI3L1 FRAS1 HSPG2 ACAN COL6A5 UMODL1 OTOL1 MUC5AC
0.188895419	3	23	7.062687184	Gap junction channel activity	http://amigo.geneontology.org/amigo/term/GO:0005243	PANX1 GJD4 GJB5
0.188895419	2	8	13.5368171	Chitin binding	http://amigo.geneontology.org/amigo/term/GO:0008061	CHI3L1 CHIA
0.188895419	2	8	13.5368171	C-X-C chemokine receptor activity	http://amigo.geneontology.org/amigo/term/GO:0016494	CXCR4 CXCR5
0.188895419	3	23	7.062687184	Ubiquitin-protein transferase regulator activity	http://amigo.geneontology.org/amigo/term/GO:0055106	RPL5 RPL37 TRIB1
