## Supplementary material for "High genetic load without purging in a diverse species-at-risk": Gene Ontology results: PMG_GO_Groups_BP.csv

N	High level GO category	Genes
93	Regulation of response to stimulus	CCDC88C C8B CDK14 HDAC7 CDH3 ASPM LMCD1 EVC CD5L TULP3 LRP2 SLC9A1 AAAS NRP1 CACTIN NSMCE4A P2RX3 PPARD NUP155 LIFR TXNDC15 WNT5A TFG ARHGEF2 SERPINC1 AREL1 SORBS3 CXCR4 RPL5 MC3R STAMBP C3 TRAP1 MAP2K2 KLF2 MACF1 PTPRE CHI3L1 SLF1 RNFT2 CGA BCAR3 ACTR2 CRNN IQSEC1 RPL37 PLK2 ADAM8 CEBPG OBSCN GDF6 C1QC UBR1 UBQLN4 PTPN13 PLXNB1 ILK SLC27A4 PTGDR DNAJC7 BDKRB2 LETM1 ROR2 HTRA4 GPR183 OTUD7A GPR37…
91	Regulation of biological quality	CACNA2D2 SLC30A9 CCDC88C AKAP11 RETSAT CDH3 SLC9A1 SLC26A3 NRP1 CEMIP RANGRF USP46 P2RX3 STX2 PPARD NUP155 WNT5A PDCL3 RND3 LEPR ECE1 SERPINC1 CCRL2 CXCR4 ZNF205 RPL5 EXOSC9 PFKFB2 MC3R VASP FLRT3 KLF2 MACF1 DOCK6 SNX9 SLC6A11 DSC3 AGTPBP1 CGA ISCU COG3 ACTR2 FASTKD1 SLC24A4 AFG3L2 TRPM8 SRD5A1 PLK2 CYP39A1 LCN2 EXT2 ADAM8 CEBPG LRFN2 XKR8 GPAT4 CXCR5 LMOD1 PLXNB1 ILK GALR1 SETD5 PTGDR BDKRB2 CHR…
89	Response to stress	IFFO1 EXTL3 SLC30A9 CCDC88C C8B CUL7 CDH3 CD5L SLC9A1 AAAS NRP1 UGGT2 CACTIN NSMCE4A BCCIP USP46 P2RX3 PANX1 STX2 MCM9 PPARD THG1L NUP155 WNT5A PDCL3 ARHGEF2 SERPINC1 AREL1 CCRL2 CXCR4 MC3R C3 FLRT3 TRAP1 MAP2K2 KLF2 MACF1 DOCK6 CHI3L1 SLF1 CHIA RNFT2 CGA HNRNPA1 NIBAN1 IL1F10 TOR1B PAK6 ACTR2 ABHD2 HSPG2 CRNN TRPM8 SRD5A1 PLK2 LCN2 ADAM8 CEBPG GDF6 C1QC UBQLN4 SMC6 ILK CCDC88B PTGDR DNAJC7 BDKRB…
85	Cellular localization	IFFO1 CCDC88C OSBPL5 AKAP11 CDH3 ASPM TULP3 ZW10 AAAS TBC1D2 NRP1 COG4 CEMIP TUBB4A BCCIP RANGRF USP46 HTATIP2 P2RX3 PPP6R3 STX2 MCM9 PPARD NUP155 WNT5A TFG PIKFYVE ARHGEF2 PCDH17 GLE1 ABCD4 LYPLA1 RPL5 C3 MAP2K2 EMC1 MACF1 SNX9 SLC6A11 CHI3L1 COG6 SLF1 AGTPBP1 HNRNPA1 ISCU COG3 TOR1B ACTR2 SLC27A2 RPL37 LCN2 INCENP ADAM8 OBSCN TTN VPS37A XKR8 PDXK PCNT TTC7B SGSM1 CCDC88B PTGDR CHRM1 LETM1 TMEM1…
84	Regulation of signaling	CACNA2D2 CCDC88C CDK14 HDAC7 CDH3 ASPM LMCD1 EVC TULP3 LRP2 FXYD3 SLC9A1 NRP1 CACTIN USP46 P2RX3 PPARD GRM6 LIFR TXNDC15 WNT5A TFG ARHGEF2 ECE1 PCDH17 SORBS3 CXCR4 RPL5 PFKFB2 STAMBP C3 TRAP1 MAP2K2 KLF2 MACF1 PTPRE CHI3L1 CGA BCAR3 CRNN IQSEC1 RPL37 PLK2 LRRC4C ADAM8 OBSCN GDF6 LRFN2 UBR1 PTPN13 PLXNB1 ILK GALR1 SLC27A4 BDKRB2 GRM5 ROR2 HTRA4 GPR183 OTUD7A GPR37L1 CEL NPTX1 CANT1 ADRA1D TRIB1 ZD…
77	Cellular component biogenesis	PHLDB1 LAMA3 HDAC7 WDR3 ASPM CDH19 DIMT1 ZW10 SLC9A1 AAAS NRP1 COG4 TUBB4A BCCIP RANGRF P2RX3 PPP6R3 STX2 THG1L NUP155 TXNDC15 WNT5A TFG PIKFYVE PCDH17 SORBS3 RPL5 EXOSC9 VASP FLRT3 MACF1 SNX9 CAMSAP1 PPAN SLF1 ISCU ACTR2 AFG3L2 RPL37 PLK2 INCENP OBSCN TTN VPS37A STARD9 FAM207A PCNT LMOD1 PLXNB1 ILK SETD5 KCNG4 LETM1 CEL LRRC8C DNAI2 CFAP46 LRRN1 ULK1 CD151 DNAJB8 MYADM OTOL1 EXOC7 RP1L1 H1-2 TOG…
76	Catabolic process	CUL7 MCCC1 LRP2 GRAMD1A SLC9A1 XYLB AAAS UGGT2 CEMIP PRUNE2 USP46 PPP6R3 PPARD NUP155 WNT5A PIKFYVE PDCL3 LEPR ECE1 GALE AREL1 ABCD4 LYPLA1 RPL5 SARDH EXOSC9 PFKFB2 IDUA SNX9 CHI3L1 CHIA IAH1 AGTPBP1 RNFT2 GLS2 FASTKD1 SLC27A2 ABHD2 HSPG2 RUBCN SRD5A1 RPL37 PLK2 BHMT CYP39A1 RNF217 ADAM8 VPS37A ACAN PLA2G4D UBR1 PCNT UBQLN4 SPSB3 PHKG1 SLC27A4 ADAL TMEM129 OTUD7A ADPRM CEL GAA TRIB1 ULK1 MEX3D EX…
72	Macromolecule localization	CACNA2D2 IFFO1 OSBPL5 AKAP11 TULP3 LRP2 ZW10 GRAMD1A AAAS TBC1D2 NRP1 COG4 CEMIP RANGRF PITPNM1 STX2 MCM9 PPARD NUP155 WNT5A PIKFYVE ARHGEF2 GLE1 ABCD4 LYPLA1 RPL5 PFKFB2 SNX21 C3 EMC1 MACF1 SNX9 COG6 SLF1 HNRNPA1 COG3 TOR1B FRAS1 SLC27A2 RPL37 FRMD4A ADAM8 OBSCN TTN VPS37A XKR8 PCNT TTC7B GALR1 SGSM1 SLC27A4 BDKRB2 CHRM1 TMEM129 TBC1D10B LMAN2 CEL PLRG1 ULK1 PCARE MYADM MEX3D EXOC7 TSKU ATP6V0C …
69	Regulation of multicellular organismal process	CACNA2D2 PHLDB1 CUL7 LAMA3 KMT2C HDAC7 CDH3 ASPM LMCD1 LRP2 FXYD3 SLC9A1 NRP1 CACTIN RANGRF HTATIP2 P2RX3 PANX1 PPARD NUP155 WNT5A PDCL3 ARHGEF2 LEPR ECE1 SERPINC1 CXCR4 MC3R C3 FLRT3 GFRA4 KLF2 MACF1 ZBTB46 CHI3L1 CHIA CGA LRRC32 ACTR2 AFG3L2 HSPG2 TRPM8 IQSEC1 PLK2 LCN2 ADAM8 CEBPG GDF6 GPAT4 C1QC PLXNB1 ILK GALR1 CCDC88B BDKRB2 ROR2 GPR37L1 NPTX1 GAA ADRA1D TRIB1 LRRN1 TSKU PROS1 STK39 CRLF2 D…
68	Regulation of molecular function	CCDC88C AKAP11 CDH3 PTPRH FXYD3 SLC9A1 TBC1D2 NRP1 CEMIP SH2D4A CACTIN BCCIP RANGRF PPP6R3 THG1L WNT5A ARHGEF2 LEPR SERPINC1 LYPLA1 RPL5 PFKFB2 C3 MAP2K2 DOCK6 SNX9 CHI3L1 CGA ISCU PAK6 BCAR3 CTTNBP2NL CRNN IQSEC1 RUBCN RPL37 PLK2 INCENP ADAM8 CEBPG OBSCN TTN PLXNB1 ILK GALR1 SGSM1 SLC27A4 XIRP1 GRM5 ROR2 TBC1D10B NPTX1 TRIB1 DOK7 UMODL1 PROS1 SIVA1 NDUFA4 ARHGEF12 SRGAP1 BLM STK39 CCNL2 PINLYP M…
65	Regulation of localization	CACNA2D2 LAMA3 CCAR1 HDAC7 CDH3 FXYD3 SLC9A1 AAAS NRP1 CEMIP RANGRF USP46 P2RX3 PPARD GRM6 WNT5A ARHGEF2 LEPR PCDH17 LYPLA1 CXCR4 ZNF205 PFKFB2 C3 MAP2K2 MACF1 CGA ISCU ABHD2 CTTNBP2NL IQSEC1 RUBCN PLK2 FRMD4A ADAM8 TTN PCNT PLXNB1 TMC1 ILK GALR1 KCNG4 CHRM1 LETM1 GRM5 ROR2 LMAN2 GPR183 TRIB1 XCR1 CD151 MYADM GAS1 SIVA1 ANKFY1 TPCN1 NDUFA4 SRGAP1 CACNA1E STK39 DOC2B DLG5 MAPT CCDC125 CACNA2D4
62	Anatomical structure morphogenesis	CCDC88C PHLDB1 NRXN3 CUL7 LAMA3 HDAC7 DGCR2 CDH19 TULP3 LRP2 NRP1 PBX4 HTATIP2 STX2 WNT5A PIKFYVE PDCL3 RND3 ARHGEF2 LEPR ECE1 CXCR4 C3 VASP FLRT3 GFRA4 KLF2 MACF1 CAMSAP1 CHI3L1 AGTPBP1 PAK6 BCAR3 ACTR2 FRAS1 SLC24A4 AFG3L2 HSPG2 PLK2 LRRC4C EXT2 ADAM8 OBSCN TTN ACAN LMOD1 PLXNB1 FAT3 ILK WEE1 ROR2 NPTX1 GAA ULK1 CD151 MYADM TSKU MRPL40 GJB5 LHX1 MAPT PSMC4
60	System process	CACNA2D2 NRXN3 AKAP11 CDH3 DGCR2 LMCD1 LRP2 FXYD3 SLC9A1 SLC26A3 AAAS SGCG CEMIP TUSC3 RANGRF P2RX3 GRM6 NUP155 LEPR ECE1 SORBS3 CXCR4 MC3R KLF2 AGTPBP1 CGA PAK6 ACTR2 SLC24A4 TRPM8 PLK2 EXT2 TTN LMOD1 TMC1 TMEM63C GALR1 SLC27A4 SETD5 BDKRB2 CHRM1 GRM5 GPR37L1 CEL NPTX1 GAA ADRA1D SNTB1 OR9I1 RAX2 PCARE OR5AS1 SYNM GABRR3 RP1L1 STK39 TAS2R39 OR12D3 MAPT CACNA2D4
57	Response to external stimulus	NRXN3 C8B LAMA3 SLC9A1 NRP1 CACTIN USP46 P2RX3 PITPNM1 PPARD HMGCS1 GRM6 WNT5A PIKFYVE ARHGEF2 SERPINC1 AREL1 CCRL2 CXCR4 MC3R C3 VASP FLRT3 GFRA4 CHI3L1 CGA HNRNPA1 IL1F10 ACTR2 AFG3L2 TRPM8 SRD5A1 PLK2 LCN2 ADAM8 CEBPG TTN C1QC CXCR5 PLXNB1 TMC1 SLC27A4 CCDC88B PTGDR GPR183 MACROD2 TRIB1 XCR1 ULK1 CD300LB PROS1 ATP6V0C STK39 LHX1 PSMC4 MUC5AC CACNA2D4
55	Immune system process	C8B KMT2C CD5L PUS7 CACTIN WNT5A PIKFYVE ARHGEF2 LEPR SERPINC1 CCRL2 CXCR4 EXOSC9 MC3R C3 KLF2 ZBTB46 CHI3L1 CHIA CGA IL1F10 LRRC32 ACTR2 SLC27A2 RUBCN PLK2 LCN2 ADAM8 CEBPG XKR8 C1QC PDXK CXCR5 CCDC88B PTGDR ROR2 GPR183 GAA CANT1 TRIB1 XCR1 UMODL1 CD151 CD300LB PROS1 SIVA1 ATP6V0C STK39 CRLF2 PVRIG NCKIPSD DLG5 MAPT PSMC4 MUC5AC
49	Regulation of developmental process	PHLDB1 CUL7 LAMA3 KMT2C HDAC7 CDH3 ASPM LRP2 PUS7 NRP1 HTATIP2 PPARD WNT5A PDCL3 RND3 ARHGEF2 CXCR4 C3 FLRT3 KLF2 MACF1 CAMSAP1 ZBTB46 CHI3L1 CGA ACTR2 ZFHX3 AFG3L2 HSPG2 PLK2 LRRC4C ADAM8 GDF6 GPAT4 C1QC PLXNB1 FAT3 ILK ROR2 GPR37L1 TRIB1 LRRN1 UMODL1 MYADM TSKU DLG5 LHX1 MAPT PSMC4
45	Locomotion	NRXN3 LAMA3 CCAR1 HDAC7 ASPM SLC9A1 NRP1 ELMO3 CEMIP PPARD WNT5A PIKFYVE RND3 ARHGEF2 CCRL2 CXCR4 VASP FLRT3 GFRA4 MACF1 CGA ABHD2 IQSEC1 PLK2 ADAM8 CXCR5 PLXNB1 FAT3 ILK CORO6 CHRM1 ROR2 GPR183 CFAP46 TRIB1 XCR1 UMODL1 CD151 MYADM PROS1 SRGAP1 STK39 DLG5 LHX1 CCDC125
41	Cell motility	LAMA3 CCAR1 HDAC7 ASPM SLC9A1 NRP1 ELMO3 CEMIP PPARD WNT5A PIKFYVE RND3 ARHGEF2 CCRL2 CXCR4 FLRT3 MACF1 CGA ABHD2 IQSEC1 PLK2 ADAM8 CXCR5 PLXNB1 FAT3 ILK CORO6 ROR2 GPR183 CFAP46 TRIB1 XCR1 UMODL1 CD151 MYADM PROS1 SRGAP1 STK39 DLG5 LHX1 CCDC125
41	Localization of cell	LAMA3 CCAR1 HDAC7 ASPM SLC9A1 NRP1 ELMO3 CEMIP PPARD WNT5A PIKFYVE RND3 ARHGEF2 CCRL2 CXCR4 FLRT3 MACF1 CGA ABHD2 IQSEC1 PLK2 ADAM8 CXCR5 PLXNB1 FAT3 ILK CORO6 ROR2 GPR183 CFAP46 TRIB1 XCR1 UMODL1 CD151 MYADM PROS1 SRGAP1 STK39 DLG5 LHX1 CCDC125
36	Biological adhesion	NRXN3 LAMA3 CDH3 DGCR2 CDH19 SLC9A1 NRP1 IGFALS PPFIBP1 PPARD WNT5A RND3 PCDH17 SORBS3 CXCR4 FLRT3 MACF1 DSC3 LRRC32 ZFHX3 CRNN FBLN7 LRRC4C ADAM8 OBSCN ACAN PLXNB1 FAT3 ILK CERCAM CCDC88B CEL COL6A5 CD151 MYADM DLG5
36	Immune response	C8B CD5L CACTIN WNT5A ARHGEF2 SERPINC1 CCRL2 CXCR4 EXOSC9 MC3R C3 CHI3L1 CGA IL1F10 ACTR2 SLC27A2 PLK2 LCN2 ADAM8 CEBPG C1QC PDXK CXCR5 CCDC88B PTGDR GPR183 GAA CANT1 XCR1 CD300LB PROS1 ATP6V0C PVRIG NCKIPSD PSMC4 MUC5AC
36	Cell adhesion	NRXN3 LAMA3 CDH3 DGCR2 CDH19 SLC9A1 NRP1 IGFALS PPFIBP1 PPARD WNT5A RND3 PCDH17 SORBS3 CXCR4 FLRT3 MACF1 DSC3 LRRC32 ZFHX3 CRNN FBLN7 LRRC4C ADAM8 OBSCN ACAN PLXNB1 FAT3 ILK CERCAM CCDC88B CEL COL6A5 CD151 MYADM DLG5
36	Response to endogenous stimulus	LRP2 SLC9A1 SLC26A3 P2RX3 PPARD HMGCS1 WNT5A ARHGEF2 LEPR FLRT3 KLF2 PTPRE CGA HNRNPA1 FRS3 LRRC32 BCAR3 ACTR2 ABHD2 ZFHX3 SRD5A1 EXT2 GDF6 UBR1 ILK SLC27A4 CHRM1 GRM5 ROR2 HTRA4 UMODL1 ATP6V0C BLM VEPH1 PEG10 MAPT
31	Reproduction	CUL7 ASPM LRP2 ZW10 SLC26A3 AAAS PANX1 STX2 MCM9 PPARD HMGCS1 WNT5A LEPR PMFBP1 C3 CGA ACTR2 ABHD2 SRD5A1 INCENP TDRD9 ROR2 UMODL1 SPATA31E1 TDRKH ODF4 GJB5 DDO MYCBP LHX1 TSSK4
31	Reproductive process	CUL7 ASPM LRP2 ZW10 SLC26A3 AAAS PANX1 STX2 MCM9 PPARD HMGCS1 WNT5A LEPR PMFBP1 C3 CGA ACTR2 ABHD2 SRD5A1 INCENP TDRD9 ROR2 UMODL1 SPATA31E1 TDRKH ODF4 GJB5 DDO MYCBP LHX1 TSSK4
30	Cell population proliferation	CCAR1 CDH3 POU1F1 ASPM LRP2 NRP1 PPARD LIFR WNT5A PDCL3 ARHGEF2 LEPR STAMBP AGTPBP1 CGA LRRC32 CRNN PLXNB1 ILK CCDC88B CHRM1 ROR2 GPR183 GPR37L1 ADRA1D TRIB1 CD151 CRLF2 DLG5 LHX1
30	Anatomical structure formation involved in morphogenesis	PHLDB1 NRXN3 LAMA3 HDAC7 TULP3 LRP2 NRP1 HTATIP2 WNT5A PIKFYVE PDCL3 LEPR CXCR4 C3 VASP KLF2 CHI3L1 AGTPBP1 SLC24A4 HSPG2 PLK2 EXT2 ADAM8 OBSCN TTN LMOD1 FAT3 ILK ROR2 LHX1
29	Cell cycle process	IFFO1 CUL7 CDK14 ASPM ZW10 AAAS TUBB4A BCCIP NUP155 WNT5A STAMBP SNX9 SLF1 ACTR2 CRNN PLK2 INCENP TTN TDRD9 STARD9 PCNT CXCR5 WEE1 DCDC1 PLRG1 TDRKH TOGARAM2 BLM PSMC4
28	Regulation of immune system process	C8B KMT2C CD5L CACTIN WNT5A MC3R C3 ZBTB46 CGA LRRC32 ACTR2 PLK2 ADAM8 C1QC CCDC88B PTGDR ROR2 GPR183 TRIB1 CD300LB PROS1 STK39 CRLF2 PVRIG NCKIPSD DLG5 PSMC4 MUC5AC
27	Regulation of locomotion	LAMA3 CCAR1 HDAC7 NRP1 CEMIP PPARD WNT5A ARHGEF2 CXCR4 MACF1 CGA ABHD2 IQSEC1 PLK2 ADAM8 PLXNB1 ILK CHRM1 ROR2 GPR183 TRIB1 CD151 MYADM SRGAP1 STK39 DLG5 CCDC125
26	Response to abiotic stimulus	SLC9A1 AAAS P2RX3 PITPNM1 PPARD HMGCS1 GRM6 NUP155 PDCL3 ARHGEF2 CXCR4 CHI3L1 CRNN TRPM8 ADAM8 TTN TMC1 DNAJC7 BDKRB2 LETM1 LRRC8C BLM STK39 MAPT PSMC4 CACNA2D4
25	Regulation of cellular component biogenesis	PHLDB1 SLC9A1 NRP1 TUBB4A RANGRF WNT5A PIKFYVE SORBS3 VASP FLRT3 MACF1 SNX9 CAMSAP1 SLF1 ACTR2 PLK2 LMOD1 SETD5 LRRN1 ULK1 DNAJB8 MYADM DLG5 MAPT PSMC4
24	Biological process involved in interspecies interaction between organisms	C8B NRP1 CACTIN PPARD WNT5A PIKFYVE ARHGEF2 CXCR4 C3 IL1F10 ACTR2 LCN2 ADAM8 CEBPG C1QC CCDC88B MACROD2 TRIB1 ULK1 CD300LB EXOC7 SIVA1 PSMC4 MUC5AC
23	Developmental process involved in reproduction	CUL7 ASPM LRP2 SLC26A3 PANX1 PPARD HMGCS1 WNT5A PMFBP1 C3 CGA ABHD2 SRD5A1 TDRD9 ROR2 UMODL1 SPATA31E1 TDRKH ODF4 GJB5 MYCBP LHX1 TSSK4
22	Growth	EXTL3 ASPM EVC SLC9A1 NRP1 PPARD WNT5A LEPR CXCR4 EXOSC9 FLRT3 KLF2 MACF1 CGA PAK6 AFG3L2 GPAT4 ILK ULK1 GAS1 TSKU MAPT
22	Multi-organism process	ASPM SLC26A3 AAAS PANX1 STX2 MCM9 PPARD NUP155 PIKFYVE LEPR PMFBP1 CXCR4 ABHD2 VPS37A TDRD9 UMODL1 SPATA31E1 TDRKH ODF4 DDO MYCBP TSSK4
22	Leukocyte activation	WNT5A LEPR C3 CHI3L1 LRRC32 ACTR2 SLC27A2 LCN2 ADAM8 CEBPG PDXK CXCR5 CCDC88B PTGDR GPR183 GAA CANT1 CD151 ATP6V0C CRLF2 DLG5 MAPT
19	Behavior	NRXN3 AAAS USP46 P2RX3 GRM6 LEPR PCDH17 MC3R AGTPBP1 PAK6 ACTR2 ZFHX3 SRD5A1 PLK2 GRM5 GAA RXFP4 DDO MAPT
19	Immune effector process	C8B CD5L WNT5A C3 CHI3L1 ACTR2 SLC27A2 LCN2 ADAM8 CEBPG C1QC PDXK PTGDR GPR183 GAA CANT1 PROS1 ATP6V0C NCKIPSD
19	Response to biotic stimulus	C8B CACTIN PPARD WNT5A ARHGEF2 CXCR4 C3 IL1F10 ACTR2 LCN2 ADAM8 CEBPG C1QC CCDC88B MACROD2 TRIB1 CD300LB PSMC4 MUC5AC
19	Developmental growth	ASPM EVC NRP1 PPARD WNT5A LEPR CXCR4 FLRT3 KLF2 MACF1 CGA PAK6 AFG3L2 GPAT4 ILK ULK1 GAS1 TSKU MAPT
19	Response to other organism	C8B CACTIN PPARD WNT5A ARHGEF2 CXCR4 C3 IL1F10 ACTR2 LCN2 ADAM8 CEBPG C1QC CCDC88B MACROD2 TRIB1 CD300LB PSMC4 MUC5AC
18	Multi-organism reproductive process	ASPM SLC26A3 AAAS PANX1 STX2 MCM9 PPARD LEPR PMFBP1 ABHD2 TDRD9 UMODL1 SPATA31E1 TDRKH ODF4 DDO MYCBP TSSK4
17	Sexual reproduction	ASPM SLC26A3 AAAS PANX1 STX2 MCM9 LEPR PMFBP1 ABHD2 TDRD9 UMODL1 SPATA31E1 TDRKH ODF4 DDO MYCBP TSSK4
17	Taxis	NRXN3 LAMA3 NRP1 WNT5A PIKFYVE CCRL2 CXCR4 VASP FLRT3 GFRA4 ADAM8 CXCR5 PLXNB1 GPR183 XCR1 STK39 LHX1
15	Immune system development	KMT2C PUS7 WNT5A LEPR KLF2 ZBTB46 ADAM8 CEBPG XKR8 C1QC CXCR5 ROR2 GPR183 TRIB1 PSMC4
15	Multicellular organism reproduction	ASPM SLC26A3 PANX1 MCM9 PPARD PMFBP1 ABHD2 TDRD9 UMODL1 SPATA31E1 TDRKH ODF4 DDO MYCBP TSSK4
15	Multicellular organismal reproductive process	ASPM SLC26A3 PANX1 MCM9 PPARD PMFBP1 ABHD2 TDRD9 UMODL1 SPATA31E1 TDRKH ODF4 DDO MYCBP TSSK4
14	Regulation of cell adhesion	LAMA3 SLC9A1 NRP1 WNT5A CXCR4 MACF1 LRRC32 ZFHX3 ADAM8 PLXNB1 ILK CCDC88B MYADM DLG5
13	Autophagy	GRAMD1A PIKFYVE LEPR RUBCN PLK2 VPS37A PCNT UBQLN4 ULK1 EXOC7 ATP6V0C TPCN1 MAPT
13	Cell growth	EXTL3 SLC9A1 NRP1 PPARD WNT5A CXCR4 EXOSC9 FLRT3 MACF1 PAK6 ILK ULK1 MAPT
13	Regulation of growth	EXTL3 SLC9A1 NRP1 PPARD WNT5A CXCR4 EXOSC9 MACF1 CGA AFG3L2 GPAT4 ILK MAPT
11	Detection of stimulus	PITPNM1 GRM6 CXCR4 TRPM8 TTN TMC1 OR9I1 OR5AS1 TAS2R39 OR12D3 CACNA2D4
10	Activation of immune response	C8B CD5L C3 ACTR2 C1QC PROS1 PVRIG NCKIPSD PSMC4 MUC5AC
10	Leukocyte migration	WNT5A PIKFYVE CXCR4 ADAM8 CXCR5 ROR2 GPR183 UMODL1 PROS1 STK39
9	Maintenance of location	ASPM CEMIP PPARD C3 LCN2 LETM1 GAA XCR1 TPCN1
7	Locomotory behavior	GRM6 MC3R AGTPBP1 PAK6 ZFHX3 GRM5 GAA
7	Methylation	KMT2C DIMT1 BHMT TDRD9 SETD5 TDRKH H1-2
6	Hormone metabolic process	RETSAT ECE1 CGA SRD5A1 DDO TPO
6	Meiotic cell cycle process	ASPM WNT5A ACTR2 INCENP TDRD9 TDRKH
5	Protein folding	PDCL3 TRAP1 TOR1B DNAJC7 DNAJB8
4	Cell killing	CD5L WNT5A C3 CEBPG
4	Feeding behavior	USP46 LEPR MC3R RXFP4
4	Regulation of behavior	LEPR MC3R ZFHX3 RXFP4
4	Multi-organism localization	AAAS NUP155 PIKFYVE VPS37A
3	Rhythmic process	MC3R ZFHX3 SRD5A1
3	Rhythmic behavior	MC3R ZFHX3 SRD5A1
3	Circadian rhythm	MC3R ZFHX3 SRD5A1
3	Response to activity	PPARD CXCR4 SRD5A1
3	Regulation of reproductive process	ASPM WNT5A UMODL1
2	Biological phase	CDH3 WNT5A
2	Cell aggregation	ACAN ROR2
2	Detoxification	GPX2 TPO
2	Cartilage condensation	ACAN ROR2
2	Leukocyte homeostasis	GPR183 SIVA1
2	Myeloid cell homeostasis	KLF2 CEBPG
2	Acrosome reaction	STX2 ABHD2
2	Antigen processing and presentation	PIKFYVE PSMC4
2	Regulation of cell killing	CD5L WNT5A
2	DNA methylation involved in gamete generation	TDRD9 TDRKH
2	Pigmentation	CDH3 PIKFYVE
2	Muscle adaptation	LMCD1 SLC9A1
2	Multi-multicellular organism process	PPARD DDO
2	Multi-organism cellular process	PIKFYVE CXCR4
2	Hair cycle phase	CDH3 WNT5A
2	Complement-dependent cytotoxicity	CD5L C3
2	Regulation of action potential	SLC9A1 RANGRF
2	Regulation of hemostasis	SERPINC1 PROS1
2	Cellular detoxification	GPX2 TPO
1	Leukocyte mediated cytotoxicity	CEBPG
1	Behavioral defense response	USP46
1	Production of molecular mediator of immune response	WNT5A
1	Tolerance induction	XKR8
1	Neurotransmitter secretion	STX2
1	Synaptic vesicle exocytosis	STX2
1	Cytolysis	C8B
1	Developmental induction	WNT5A
1	Synaptic vesicle fusion to presynaptic active zone membrane	STX2
1	Modulation of process of other organism	ULK1
1	Regulation of circadian rhythm	ZFHX3
