## Supplementary material for "High genetic load without purging in a diverse species-at-risk": Gene Ontology results: PMG_GO_Groups_MF.csv

N	High level GO category	Genes
60	Small molecule binding	OSBPL5 ABCF2 CDK14 MCCC1 N4BP2 MYH7B NOA1 GRAMD1A XYLB TUBB4A P2RX3 OGFOD2 MCM9 PPARD HMGCS1 THG1L PIKFYVE RND3 GLE1 ABCD4 PFKFB2 TRAP1 MAP2K2 CARS2 TOR1B KIF12 PAK6 ACTR2 SLC27A2 AFG3L2 SRD5A1 PLK2 LCN2 OBSCN TTN TDRD9 STARD9 PDXK SMC6 PHKG1 RASEF ILK WEE1 SLC27A4 ROR2 LMAN2 DCAKD TRIB1 ULK1 TUBAL3 OPLAH TUBA8 BLM STK39 DDO MICAL3 FIGNL2 PSMC4 TSSK4 DDX51
58	Hydrolase activity	ABCF2 HDAC7 CD5L N4BP2 PTPRH CEMIP TUBB4A PRUNE2 USP46 MCM9 PIKFYVE RND3 ECE1 ABCD4 LYPLA1 CPXM2 EXOSC9 PFKFB2 STAMBP TRAP1 IDUA MACF1 PUDP PTPRE CHIA IAH1 AGTPBP1 GLS2 TOR1B ADAMTS17 ABHD2 AFG3L2 NT5DC4 ADAM8 TDRD9 ADAMTS4 PLA2G4D PTPN13 RASEF BDKRB2 CHRM1 ADAL HTRA4 OTUD7A ADPRM CEL GAA CANT1 MACROD2 TUBAL3 OPLAH TUBA8 BLM NUDT19 FIGNL2 GBA PSMC4 DDX51
56	Carbohydrate derivative binding	ABCF2 CDK14 MCCC1 N4BP2 MYH7B NOA1 XYLB NRP1 CEMIP TUBB4A P2RX3 MCM9 THG1L PIKFYVE RND3 SERPINC1 ABCD4 PFKFB2 TRAP1 MAP2K2 CHI3L1 CHIA CARS2 TOR1B KIF12 PAK6 ACTR2 SLC27A2 AFG3L2 FBLN7 PLK2 OBSCN TTN TDRD9 ACAN STARD9 PDXK SMC6 PHKG1 RASEF ILK WEE1 ROR2 CEL DCAKD TRIB1 ULK1 TUBAL3 OPLAH TUBA8 BLM STK39 FIGNL2 PSMC4 TSSK4 DDX51
48	Transferase activity	EXTL3 CHPF2 KMT2C CDK14 N4BP2 FDFT1 DIMT1 XYLB NRP1 UGGT2 HTATIP2 HMGCS1 THG1L PIKFYVE AREL1 PFKFB2 MAP2K2 RNFT2 PAK6 PLK2 BHMT RNF217 EXT2 OBSCN TTN GPAT4 UBR1 TGM7 PDXK PHKG1 ILK WEE1 SETD5 TMEM129 ROR2 B3GALT1 DCAKD TRIB1 ZDHHC13 ULK1 A3GALT2 TRRAP ELOVL2 STK39 GBA ASB2 ABO TSSK4
41	Molecular transducer activity	NRXN3 PTPRH NRP1 P2RX3 PPARD GRM6 LIFR LEPR CCRL2 CXCR4 MC3R GFRA4 MAP2K2 PTPRE ABHD2 CXCR5 PLXNB1 TMEM63C WEE1 GALR1 PTGDR BDKRB2 CHRM1 GRM5 ROR2 GPR183 GPR37L1 CEL ADRA1D OR9I1 RXFP4 ADGRF3 XCR1 CD300LB OR5AS1 GABRR3 CRLF2 PVRIG TAS2R39 CD302 OR12D3
41	Signaling receptor activity	NRXN3 PTPRH NRP1 P2RX3 PPARD GRM6 LIFR LEPR CCRL2 CXCR4 MC3R GFRA4 MAP2K2 PTPRE ABHD2 CXCR5 PLXNB1 TMEM63C WEE1 GALR1 PTGDR BDKRB2 CHRM1 GRM5 ROR2 GPR183 GPR37L1 CEL ADRA1D OR9I1 RXFP4 ADGRF3 XCR1 CD300LB OR5AS1 GABRR3 CRLF2 PVRIG TAS2R39 CD302 OR12D3
40	Transporter activity	CACNA2D2 SLC30A9 OSBPL5 ABCF2 LRP2 GRAMD1A FXYD3 SLC9A1 SLC26A3 TUSC3 KCNT1 P2RX3 PANX1 PITPNM1 ABCD4 SLC35B3 SLC6A11 SLC24A4 SLC27A2 TRPM8 SLC26A1 SLC45A1 SLC6A18 TMC1 TMEM63C SLC27A4 KCNG4 LETM1 LRRC8C ZDHHC13 GJD4 GABRR3 ATP6V0C TPCN1 SLC18A3 NDUFA4 GJB5 CACNA1E SLC29A3 CACNA2D4
37	Molecular function regulator	CCDC88C AKAP11 BICRA FXYD3 TBC1D2 NRP1 BCCIP RANGRF PPP6R3 THG1L WNT5A ARHGEF2 SERPINC1 RPL5 C3 FLRT3 MAP2K2 DOCK6 CGA IL1F10 BCAR3 IQSEC1 RPL37 INCENP OBSCN GDF6 SGSM1 GRM5 TBC1D10B TRIB1 UMODL1 PROS1 ARHGEF12 SRGAP1 CCNL2 PINLYP PPP1R3B
36	Transmembrane transporter activity	CACNA2D2 SLC30A9 ABCF2 FXYD3 SLC9A1 SLC26A3 TUSC3 KCNT1 P2RX3 PANX1 ABCD4 SLC35B3 SLC6A11 SLC24A4 SLC27A2 TRPM8 SLC26A1 SLC45A1 SLC6A18 TMC1 TMEM63C SLC27A4 KCNG4 LETM1 LRRC8C ZDHHC13 GJD4 GABRR3 ATP6V0C TPCN1 SLC18A3 NDUFA4 GJB5 CACNA1E SLC29A3 CACNA2D4
30	Enzyme regulator activity	CCDC88C AKAP11 TBC1D2 NRP1 BCCIP RANGRF PPP6R3 THG1L ARHGEF2 SERPINC1 RPL5 C3 MAP2K2 DOCK6 BCAR3 IQSEC1 RPL37 INCENP OBSCN SGSM1 GRM5 TBC1D10B TRIB1 UMODL1 PROS1 ARHGEF12 SRGAP1 CCNL2 PINLYP PPP1R3B
27	Protein-containing complex binding	C8B LAMA3 TULP3 MYH7B PANX1 MCM9 EIF1B MACF1 SNX9 CAMSAP1 SLF1 ACTR2 PLK2 CEBPG TTN ILK CORO6 XIRP1 LETM1 KRT74 ULK1 CD151 SYNM H1-2 NDUFA4 MAPT EIF3K
25	Structural molecule activity	LAMA3 TUBB4A PANX1 STX2 NUP155 SORBS3 RPL5 MACF1 CHI3L1 ACTR2 FRAS1 HSPG2 RPL37 OBSCN TTN ACAN SNTB1 COL6A5 UMODL1 TUBAL3 SYNM OTOL1 TUBA8 RPL12 MUC5AC
23	Lipid binding	OSBPL5 TULP3 GRAMD1A SLC9A1 PITPNM1 PPARD WNT5A GLE1 SNX21 SNX9 IQSEC1 RUBCN OBSCN PLA2G4D STARD9 GPR183 DOK7 AMER3 ANKFY1 TPCN1 VEPH1 DOC2B MAPT
22	DNA-binding transcription factor activity	POU1F1 ZNF184 PBX4 PPARD ZNF205 KLF2 ZBTB46 ZFHX3 CREB5 CEBPG ZNF382 ZBTB43 ZNF483 RAX2 ZNF354C ZKSCAN4 GTF2IRD2 ZNF774 ZNF624 ZNF677 LHX1 NOBOX
11	Oxidoreductase activity	RETSAT HTATIP2 OGFOD2 SARDH SRD5A1 CYP39A1 GPX2 NDUFA4 DDO MICAL3 TPO
10	Carbohydrate binding	DGCR2 OGFOD2 CRYBG1 CHI3L1 ACAN LMAN2 DCDC1 GAA CD302 PPP1R3B
9	Guanyl-nucleotide exchange factor activity	CCDC88C RANGRF THG1L ARHGEF2 DOCK6 BCAR3 IQSEC1 OBSCN ARHGEF12
9	Extracellular matrix structural constituent	LAMA3 CHI3L1 FRAS1 HSPG2 ACAN COL6A5 UMODL1 OTOL1 MUC5AC
9	Amide binding	MCCC1 CEMIP LEPR ECE1 MC3R HSPG2 SRD5A1 GALR1 GPR37L1
9	Molecular adaptor activity	SLC9A1 STX2 FLRT3 MAP2K2 ISCU FRMD4A PCNT DLG5 MAPT
6	Structural constituent of cytoskeleton	TUBB4A SORBS3 ACTR2 TUBAL3 SYNM TUBA8
6	Hormone binding	LRP2 LEPR ECE1 MC3R ABHD2 GALR1
5	Ligase activity	MCCC1 CARS2 SLC27A2 SLC27A4 ATP6V0C
5	Signaling receptor regulator activity	WNT5A FLRT3 CGA IL1F10 GDF6
5	Receptor ligand activity	WNT5A FLRT3 CGA IL1F10 GDF6
5	Sulfur compound binding	MCCC1 NRP1 SERPINC1 FBLN7 CEL
3	Electron transfer activity	SRD5A1 GPX2 NDUFA4
3	Translation regulator activity	ABTB1 EIF1B EIF3K
3	Structural constituent of ribosome	RPL5 RPL37 RPL12
3	Odorant binding	OR9I1 OR5AS1 OR12D3
3	Structural constituent of muscle	OBSCN TTN SYNM
3	Isomerase activity	PUS7 HMGCS1 GALE
3	Translation regulator activity, nucleic acid binding	ABTB1 EIF1B EIF3K
2	Antioxidant activity	GPX2 TPO
2	Peroxidase activity	GPX2 TPO
2	Channel regulator activity	FXYD3 RANGRF
2	Metal cluster binding	ISCU SIVA1
2	Carbohydrate derivative transmembrane transporter activity	SLC35B3 SLC29A3
1	RNA polymerase II general transcription initiation factor activity	TBPL2
1	Chemoattractant activity	WNT5A
1	Chemorepellent activity	FLRT3
1	Cytochrome-c oxidase activity	NDUFA4
1	MAP kinase kinase activity	MAP2K2
1	Nuclear receptor activity	PPARD
1	Neurotransmitter transmembrane transporter activity	SLC18A3
1	Phosphatidylcholine transporter activity	PITPNM1
1	Lyase activity	CA14
1	Structural constituent of nuclear pore	NUP155
1	Deaminase activity	ADAL
1	Neurotransmitter binding	SLC6A11
1	Quaternary ammonium group binding	PITPNM1
1	Modified amino acid binding	OSBPL5
1	Structural molecule activity conferring elasticity	TTN
1	Chemoattractant activity involved in axon guidance	WNT5A
